# Structural polymorphism and population-variable coding capacity of HERV-K(HML-2) in human pangenomes

**DOI:** 10.64898/2026.09.22.753638

**Authors:** Daniel A. Murimi-Worstell, Michael Freeman, Anna Minkina, Mitchell R. Vollger, Andrew B. Stergachis, John M. Coffin

## Abstract

Approximately 8% of the human genome is derived from ancient retroviral infections. The most recently integrated of these endogenous retroviruses is the HERV-K(HML-2) clade, whose expression has been associated with cancer, amyotrophic lateral sclerosis, and embryogenesis. Studies of HERV expression, particularly HML-2, have relied predominantly on short-read sequencing. However, the high similarity among HML-2 proviruses prevents many short reads from being assigned uniquely to individual loci. We therefore compared haplotype-resolved long-read genome assemblies from 292 donors to resolve variation in proviral structure and coding capacity. Several loci previously thought to be fixed were structurally polymorphic. Tandem arrays occurred at 13 loci and contained up to six proviral copies in a single array. At 8q11.23, we identified a previously undescribed full-length provirus in one haplotype. All 583 other haplotypes carried a solo-LTR. We found that standard reference genomes failed to represent the coding capacity retained in many individuals, whose proviruses contained intact open reading frames despite disruptive mutations in the reference sequences. Short-read genotypes left 32.5% of the tested donor–variant pairs unresolved at sites associated with viral reading frames. These findings show why HML-2 expression must be interpreted in the context of the structural and coding alleles each individual carries.

**Graphical abstract:** Alt text: A schematic summarizes haplotype-resolved HML-2 structural variation and differences in predicted coding capacity across individuals.
