## Supplementary material for "Structural polymorphism and population-variable coding capacity of HERV-K(HML-2) in human pangenomes": Figure_1_structural_source_data.tsv

locus	label_scope	Noncarrier call	Solo-LTR	Fragment	Provirus	Multi-copy	Unknown	eligible_haplotypes	known_haplotypes	not_applicable_haplotypes	unknown_ploidy_haplotypes	missing_reassigned	missing_no_retained_record	explicit_technical_unknown	group_record_count	group_observed_haplotypes	maximum_retained_copies_per_eligible_haplotype	variability_score	structural_observations	shown_in_figure_1
HML-2_10p12.1	physical_locus	0	25	0	558	1	0	584	584	0	0	0	0	0	0	0	2	0.044520547945205435	solo-ltr 25/584, provirus 558/584, multi-copy 1/584	0
HML-2_10p14	physical_locus	0	1	0	582	0	1	584	583	0	0	0	0	1	0	0	1	0.0017152658662092923	solo-ltr 1/584, provirus 582/584, unknown 1/584	0
HML-2_10q24.2	physical_locus	0	0	2	582	0	0	584	584	0	0	0	0	0	0	0	1	0.003424657534246589	fragment 2/584, provirus 582/584	0
HML-2_11p15.4	physical_locus	9	0	0	573	0	2	584	582	0	0	0	0	2	0	0	1	0.015463917525773141	noncarrier call 9/584, provirus 573/584, unknown 2/584	0
HML-2_11p15.4b	physical_locus	36	548	0	0	0	0	584	584	0	0	0	0	0	0	0	1	0.06164383561643838	noncarrier call 36/584, solo-ltr 548/584	0
HML-2_11q12.1	physical_locus	0	0	584	0	0	0	584	584	0	0	0	0	0	0	0	1	0.0	fragment 584/584	0
HML-2_11q12.3	physical_locus	2	0	202	379	1	0	584	584	0	0	0	0	0	0	0	2	0.351027397260274	noncarrier call 2/584, fragment 202/584, provirus 379/584, multi-copy 1/584	1
HML-2_11q22.1	physical_locus	64	304	0	213	3	0	584	584	0	0	0	0	0	0	0	2	0.4794520547945206	noncarrier call 64/584, solo-ltr 304/584, provirus 213/584, multi-copy 3/584	1
HML-2_11q23.3	physical_locus	0	9	0	574	1	0	584	584	0	0	0	0	0	0	0	2	0.017123287671232834	solo-ltr 9/584, provirus 574/584, multi-copy 1/584	0
HML-2_12p11.21	physical_locus	0	0	0	584	0	0	584	584	0	0	0	0	0	0	0	1	0.0	provirus 584/584	0
HML-2_12q13.2	physical_locus	195	130	0	258	1	0	584	584	0	0	0	0	0	0	0	2	0.5582191780821918	noncarrier call 195/584, solo-ltr 130/584, provirus 258/584, multi-copy 1/584	1
HML-2_12q14.1	physical_locus	0	307	0	274	1	2	584	582	0	0	0	0	2	0	0	2	0.4725085910652921	solo-ltr 307/584, provirus 274/584, multi-copy 1/584, unknown 2/584	1
HML-2_12q24.33	physical_locus	1	20	537	0	13	13	584	571	0	0	0	0	13	0	0	4	0.05954465849387036	noncarrier call 1/584, solo-ltr 20/584, fragment 537/584, multi-copy 13/584, unknown 13/584	0
HML-2_13p13	physical_locus	247	4	173	0	45	115	584	469	0	0	9	1	105	0	0	3	0.4733475479744137	noncarrier call 247/584, solo-ltr 4/584, fragment 173/584, multi-copy 45/584, unknown 115/584	1
HML-2_14q11.2	physical_locus	3	0	580	0	1	0	584	584	0	0	0	0	0	0	0	3	0.006849315068493178	noncarrier call 3/584, fragment 580/584, multi-copy 1/584	0
HML-2_14q32.33	physical_locus	31	0	520	0	5	28	584	556	0	0	0	1	27	0	0	2	0.06474820143884896	noncarrier call 31/584, fragment 520/584, multi-copy 5/584, unknown 28/584	0
HML-2_15p13a	physical_locus	114	0	193	0	131	146	584	438	0	0	58	0	88	0	0	4	0.5593607305936072	noncarrier call 114/584, fragment 193/584, multi-copy 131/584, unknown 146/584	1
HML-2_15p13b	physical_locus	62	23	26	186	50	237	584	347	0	0	171	3	63	0	0	4	0.4639769452449568	noncarrier call 62/584, solo-ltr 23/584, fragment 26/584, provirus 186/584, multi-copy 50/584, unknown 237/584	1
HML-2_15q25.2	physical_locus	1	461	122	0	0	0	584	584	0	0	0	0	0	0	0	1	0.2106164383561644	noncarrier call 1/584, solo-ltr 461/584, fragment 122/584	0
HML-2_16p11.2	physical_locus	6	0	571	0	3	4	584	580	0	0	0	0	4	0	0	2	0.01551724137931032	noncarrier call 6/584, fragment 571/584, multi-copy 3/584, unknown 4/584	0
HML-2_19p12a	physical_locus	0	0	0	584	0	0	584	584	0	0	0	0	0	0	0	1	0.0	provirus 584/584	0
HML-2_19p12b	physical_locus	505	0	0	79	0	0	584	584	0	0	0	0	0	0	0	1	0.13527397260273977	noncarrier call 505/584, provirus 79/584	0
HML-2_19p12c	physical_locus	319	0	0	265	0	0	584	584	0	0	0	0	0	0	0	1	0.4537671232876712	noncarrier call 319/584, provirus 265/584	1
HML-2_19p12d	physical_locus	0	583	0	1	0	0	584	584	0	0	0	0	0	0	0	1	0.001712328767123239	solo-ltr 583/584, provirus 1/584	0
HML-2_19p12e	physical_locus	0	2	582	0	0	0	584	584	0	0	0	0	0	0	0	1	0.003424657534246589	solo-ltr 2/584, fragment 582/584	0
HML-2_19p13.3	physical_locus	2	9	569	0	0	4	584	580	0	0	0	0	4	0	0	1	0.018965517241379293	noncarrier call 2/584, solo-ltr 9/584, fragment 569/584, unknown 4/584	0
HML-2_19q12	physical_locus	1	0	0	582	1	0	584	584	0	0	0	0	0	0	0	2	0.003424657534246589	noncarrier call 1/584, provirus 582/584, multi-copy 1/584	0
HML-2_19q13.12a	physical_locus	0	0	584	0	0	0	584	584	0	0	0	0	0	0	0	1	0.0	fragment 584/584	0
HML-2_19q13.12b	physical_locus	0	0	0	582	0	2	584	582	0	0	0	0	2	0	0	1	0.0	provirus 582/584, unknown 2/584	0
HML-2_19q13.41	physical_locus	0	0	583	0	0	1	584	583	0	0	0	0	1	0	0	1	0.0	fragment 583/584, unknown 1/584	0
HML-2_19q13.42	physical_locus	0	0	583	0	0	1	584	583	0	0	0	0	1	0	0	1	0.0	fragment 583/584, unknown 1/584	0
HML-2_1p31.1a	physical_locus	0	60	0	523	1	0	584	584	0	0	0	0	0	0	0	2	0.10445205479452058	solo-ltr 60/584, provirus 523/584, multi-copy 1/584	0
HML-2_1p31.1b	physical_locus	0	469	106	0	9	0	584	584	0	0	0	0	0	0	0	4	0.19691780821917804	solo-ltr 469/584, fragment 106/584, multi-copy 9/584	0
HML-2_1p34.3	physical_locus	0	0	584	0	0	0	584	584	0	0	0	0	0	0	0	1	0.0	fragment 584/584	0
HML-2_1p36.21a	physical_locus	17	4	562	1	0	0	584	584	0	0	0	0	0	0	0	1	0.03767123287671237	noncarrier call 17/584, solo-ltr 4/584, fragment 562/584, provirus 1/584	0
HML-2_1p36.21b	physical_locus	23	0	0	558	0	3	584	581	0	0	0	0	3	0	0	1	0.03958691910499135	noncarrier call 23/584, provirus 558/584, unknown 3/584	0
HML-2_1p36.21c	physical_locus	8	0	0	576	0	0	584	584	0	0	0	0	0	0	0	1	0.013698630136986356	noncarrier call 8/584, provirus 576/584	0
HML-2_1q21.3	physical_locus	0	0	584	0	0	0	584	584	0	0	0	0	0	0	0	1	0.0	fragment 584/584	0
HML-2_1q22	physical_locus	0	3	0	581	0	0	584	584	0	0	0	0	0	0	0	1	0.005136986301369828	solo-ltr 3/584, provirus 581/584	0
HML-2_1q23.3	physical_locus	0	0	0	584	0	0	584	584	0	0	0	0	0	0	0	1	0.0	provirus 584/584	0
HML-2_1q24.1	physical_locus	1	0	583	0	0	0	584	584	0	0	0	0	0	0	0	1	0.001712328767123239	noncarrier call 1/584, fragment 583/584	0
HML-2_1q32.2	physical_locus	0	0	584	0	0	0	584	584	0	0	0	0	0	0	0	1	0.0	fragment 584/584	0
HML-2_1q43	physical_locus	0	0	584	0	0	0	584	584	0	0	0	0	0	0	0	1	0.0	fragment 584/584	0
HML-2_20q11.22	physical_locus	1	0	580	0	1	2	584	582	0	0	0	0	2	0	0	2	0.0034364261168384758	noncarrier call 1/584, fragment 580/584, multi-copy 1/584, unknown 2/584	0
HML-2_21p13	physical_locus	40	0	144	0	259	141	584	443	0	0	56	0	85	0	0	5	0.4153498871331829	noncarrier call 40/584, fragment 144/584, multi-copy 259/584, unknown 141/584	1
HML-2_21q21.1	physical_locus	0	1	0	583	0	0	584	584	0	0	0	0	0	0	0	1	0.001712328767123239	solo-ltr 1/584, provirus 583/584	0
HML-2_22p13	physical_locus	198	0	178	0	75	133	584	451	0	0	25	0	108	0	0	4	0.5609756097560976	noncarrier call 198/584, fragment 178/584, multi-copy 75/584, unknown 133/584	1
HML-2_22q11.21	physical_locus	3	25	0	553	0	3	584	581	0	0	0	0	3	0	0	1	0.048192771084337394	noncarrier call 3/584, solo-ltr 25/584, provirus 553/584, unknown 3/584	0
HML-2_22q11.23	physical_locus	1	0	5	573	2	3	584	581	0	0	0	0	3	0	0	3	0.013769363166953541	noncarrier call 1/584, fragment 5/584, provirus 573/584, multi-copy 2/584, unknown 3/584	0
HML-2_2q21.1	physical_locus	0	0	583	0	0	1	584	583	0	0	0	0	1	0	0	1	0.0	fragment 583/584, unknown 1/584	0
HML-2_3p12.3	physical_locus	7	0	0	574	0	3	584	581	0	0	0	0	3	0	0	1	0.012048192771084376	noncarrier call 7/584, provirus 574/584, unknown 3/584	0
HML-2_3p25.3	physical_locus	0	0	584	0	0	0	584	584	0	0	0	0	0	0	0	1	0.0	fragment 584/584	0
HML-2_3q12.3	physical_locus	0	5	6	573	0	0	584	584	0	0	0	0	0	0	0	1	0.018835616438356184	solo-ltr 5/584, fragment 6/584, provirus 573/584	0
HML-2_3q13.2	physical_locus	0	56	0	525	3	0	584	584	0	0	0	0	0	0	0	2	0.10102739726027399	solo-ltr 56/584, provirus 525/584, multi-copy 3/584	0
HML-2_3q21.2	physical_locus	1	0	0	583	0	0	584	584	0	0	0	0	0	0	0	1	0.001712328767123239	noncarrier call 1/584, provirus 583/584	0
HML-2_3q24_hg38	physical_locus	450	0	134	0	0	0	584	584	0	0	0	0	0	0	0	1	0.22945205479452058	noncarrier call 450/584, fragment 134/584	1
HML-2_3q27.2	physical_locus	0	21	0	561	2	0	584	584	0	0	0	0	0	0	0	2	0.03938356164383561	solo-ltr 21/584, provirus 561/584, multi-copy 2/584	0
HML-2_4p16.1a	physical_locus	2	0	48	532	1	1	584	583	0	0	0	0	1	0	0	2	0.08747855917667235	noncarrier call 2/584, fragment 48/584, provirus 532/584, multi-copy 1/584, unknown 1/584	0
HML-2_4p16.1b	physical_locus	0	0	0	582	0	2	584	582	0	0	0	0	2	0	0	1	0.0	provirus 582/584, unknown 2/584	0
HML-2_4p16.3a	physical_locus	449	11	108	0	4	12	584	572	0	0	0	9	3	0	0	2	0.215034965034965	noncarrier call 449/584, solo-ltr 11/584, fragment 108/584, multi-copy 4/584, unknown 12/584	0
HML-2_4p16.3b	physical_locus	1	0	583	0	0	0	584	584	0	0	0	0	0	0	0	1	0.001712328767123239	noncarrier call 1/584, fragment 583/584	0
HML-2_4p16.3c	physical_locus	1	0	0	583	0	0	584	584	0	0	0	0	0	0	0	1	0.001712328767123239	noncarrier call 1/584, provirus 583/584	0
HML-2_4q13.2	physical_locus	228	0	314	0	0	42	584	542	0	0	0	0	42	0	0	1	0.4206642066420664	noncarrier call 228/584, fragment 314/584, unknown 42/584	1
HML-2_4q32.1	physical_locus	0	0	584	0	0	0	584	584	0	0	0	0	0	0	0	1	0.0	fragment 584/584	0
HML-2_4q32.3	physical_locus	0	0	584	0	0	0	584	584	0	0	0	0	0	0	0	1	0.0	fragment 584/584	0
HML-2_4q35.2_hg38	physical_locus	272	0	206	0	1	105	584	479	0	0	4	4	97	0	0	2	0.4321503131524008	noncarrier call 272/584, fragment 206/584, multi-copy 1/584, unknown 105/584	1
HML-2_5p12	physical_locus	2	0	0	579	1	2	584	582	0	0	0	0	2	0	0	2	0.005154639175257714	noncarrier call 2/584, provirus 579/584, multi-copy 1/584, unknown 2/584	0
HML-2_5p13.3	physical_locus	0	8	0	576	0	0	584	584	0	0	0	0	0	0	0	1	0.013698630136986356	solo-ltr 8/584, provirus 576/584	0
HML-2_5q11.2	physical_locus	0	584	0	0	0	0	584	584	0	0	0	0	0	0	0	1	0.0	solo-ltr 584/584	0
HML-2_5q33.2	physical_locus	5	0	0	578	0	1	584	583	0	0	0	0	1	0	0	1	0.00857632933104635	noncarrier call 5/584, provirus 578/584, unknown 1/584	0
HML-2_5q33.3	physical_locus	0	27	0	552	4	1	584	583	0	0	0	0	1	0	0	3	0.053173241852487174	solo-ltr 27/584, provirus 552/584, multi-copy 4/584, unknown 1/584	0
HML-2_6p21.1	physical_locus	0	0	0	584	0	0	584	584	0	0	0	0	0	0	0	1	0.0	provirus 584/584	0
HML-2_6p22.1	physical_locus	0	0	0	584	0	0	584	584	0	0	0	0	0	0	0	1	0.0	provirus 584/584	0
HML-2_6q11.1	physical_locus	136	0	448	0	0	0	584	584	0	0	0	0	0	0	0	1	0.23287671232876717	noncarrier call 136/584, fragment 448/584	1
HML-2_6q14.1	physical_locus	3	93	0	482	4	2	584	582	0	0	0	0	2	0	0	3	0.17182130584192434	noncarrier call 3/584, solo-ltr 93/584, provirus 482/584, multi-copy 4/584, unknown 2/584	0
HML-2_6q25.1	physical_locus	0	1	583	0	0	0	584	584	0	0	0	0	0	0	0	1	0.001712328767123239	solo-ltr 1/584, fragment 583/584	0
HML-2_7p22.1	physical_locus	0	2	0	334	247	1	584	583	0	0	0	1	0	0	0	6	0.42710120068610635	solo-ltr 2/584, provirus 334/584, multi-copy 247/584, unknown 1/584	1
HML-2_7q11.21	physical_locus	0	2	581	0	1	0	584	584	0	0	0	0	0	0	0	2	0.005136986301369828	solo-ltr 2/584, fragment 581/584, multi-copy 1/584	0
HML-2_7q22.2	physical_locus	0	0	584	0	0	0	584	584	0	0	0	0	0	0	0	1	0.0	fragment 584/584	0
HML-2_7q34	physical_locus	0	0	584	0	0	0	584	584	0	0	0	0	0	0	0	1	0.0	fragment 584/584	0
HML-2_8p23.1_duplicate_group_unresolved	unlocalized_record_bucket	0	0	0	6	0	0	0	0	0	0	0	0	0	6	6	1	0	Unlocalized records in 6 haplotypes, provirus 6. Not a single-locus frequency.	0
HML-2_8p23.1a_hg38	physical_locus	473	0	0	42	0	69	584	515	0	0	0	0	69	0	0	1	0.08155339805825246	noncarrier call 473/584, provirus 42/584, unknown 69/584	0
HML-2_8p23.1b	physical_locus	247	0	0	284	0	53	584	531	0	0	0	0	53	0	0	1	0.4651600753295668	noncarrier call 247/584, provirus 284/584, unknown 53/584	1
HML-2_8p23.1c	physical_locus	252	0	0	252	0	80	584	504	0	0	0	12	68	0	0	1	0.5	noncarrier call 252/584, provirus 252/584, unknown 80/584	1
HML-2_8p23.1d	physical_locus	215	0	0	281	5	83	584	501	0	0	5	33	45	0	0	2	0.4391217564870259	noncarrier call 215/584, provirus 281/584, multi-copy 5/584, unknown 83/584	1
HML-2_8p23.1e	physical_locus	221	0	0	328	1	34	584	550	0	0	1	2	31	0	0	2	0.4036363636363637	noncarrier call 221/584, provirus 328/584, multi-copy 1/584, unknown 34/584	1
HML-2_8q11.21	physical_locus	0	0	584	0	0	0	584	584	0	0	0	0	0	0	0	1	0.0	fragment 584/584	0
HML-2_8q11.23_new	physical_locus	0	583	0	1	0	0	584	584	0	0	0	0	0	0	0	1	0.001712328767123239	solo-ltr 583/584, provirus 1/584	0
HML-2_8q24.3a	physical_locus	0	0	584	0	0	0	584	584	0	0	0	0	0	0	0	1	0.0	fragment 584/584	0
HML-2_8q24.3c	physical_locus	4	0	577	0	1	2	584	582	0	0	0	0	2	0	0	2	0.00859106529209619	noncarrier call 4/584, fragment 577/584, multi-copy 1/584, unknown 2/584	0
HML-2_9q34.11	physical_locus	1	0	581	0	0	2	584	582	0	0	0	0	2	0	0	1	0.0017182130584192379	noncarrier call 1/584, fragment 581/584, unknown 2/584	0
HML-2_9q34.3	physical_locus	2	0	210	370	0	2	584	582	0	0	0	0	2	0	0	1	0.36426116838487976	noncarrier call 2/584, fragment 210/584, provirus 370/584, unknown 2/584	1
HML-2_Xq11.1	physical_locus	0	91	339	0	0	2	432	430	144	8	0	0	2	0	0	1	0.21162790697674416	solo-ltr 91/432, fragment 339/432, unknown 2/432. Outside denominator: 144 inapplicable partitions, 8 unknown-sex partitions.	0
HML-2_Xq12	physical_locus	0	0	431	0	0	1	432	431	144	8	0	0	1	0	0	1	0.0	fragment 431/432, unknown 1/432. Outside denominator: 144 inapplicable partitions, 8 unknown-sex partitions.	0
HML-2_Xq21.33	physical_locus	425	0	0	6	0	1	432	431	144	8	0	0	1	0	0	1	0.0139211136890951	noncarrier call 425/432, provirus 6/432, unknown 1/432. Outside denominator: 144 inapplicable partitions, 8 unknown-sex partitions.	0
HML-2_Xq28a	physical_locus	217	0	210	0	0	5	432	427	144	8	0	0	5	0	0	1	0.4918032786885246	noncarrier call 217/432, fragment 210/432, unknown 5/432. Outside denominator: 144 inapplicable partitions, 8 unknown-sex partitions.	1
HML-2_Xq28b	physical_locus	145	0	281	0	1	5	432	427	144	8	0	0	5	0	0	2	0.34192037470726	noncarrier call 145/432, fragment 281/432, multi-copy 1/432, unknown 5/432. Outside denominator: 144 inapplicable partitions, 8 unknown-sex partitions.	1
HML-2_Yp11.2	physical_locus	20	0	124	0	0	0	144	144	432	8	0	0	0	0	0	1	0.13888888888888884	noncarrier call 20/144, fragment 124/144. Outside denominator: 432 inapplicable partitions, 8 unknown-sex partitions.	0
HML-2_Yq11.23_duplicate_group_unresolved	unlocalized_record_bucket	0	6	0	0	0	0	0	0	0	0	0	0	0	6	6	1	0	Unlocalized records in 6 haplotypes, solo-ltr 6. Not a single-locus frequency.	0
HML-2_Yq11.23a	physical_locus	80	32	0	0	2	30	144	114	432	8	0	6	24	0	0	2	0.29824561403508776	noncarrier call 80/144, solo-ltr 32/144, multi-copy 2/144, unknown 30/144. Outside denominator: 432 inapplicable partitions, 8 unknown-sex partitions.	1
HML-2_Yq11.23b	physical_locus	20	88	0	0	6	30	144	114	432	8	6	0	24	0	0	3	0.22807017543859653	noncarrier call 20/144, solo-ltr 88/144, multi-copy 6/144, unknown 30/144. Outside denominator: 432 inapplicable partitions, 8 unknown-sex partitions.	1
HML-2_acro_type1	unlocalized_record_bucket	0	30	105	12	33	0	0	0	0	0	0	0	0	215	180	3	0	Unlocalized records in 180 haplotypes, solo-ltr 30, fragment 105, provirus 12, multiple records 33. Not a single-locus frequency.	0
HML-2_acro_type2	unlocalized_record_bucket	0	0	191	0	86	0	0	0	0	0	0	0	0	388	277	4	0	Unlocalized records in 277 haplotypes, fragment 191, multiple records 86. Not a single-locus frequency.	0
