## Supplementary material for "Structural polymorphism and population-variable coding capacity of HERV-K(HML-2) in human pangenomes": Figure_2_within_array_variation.tsv

locus	region	multi_copy_haplotypes	haplotypes_with_multiple_profiles	arrays_with_orf_state_difference	arrays_with_sequence_difference_only	fraction_with_multiple_profiles
HML-2_10p12.1	gag	1	0	0	0	0.0
HML-2_10p12.1	pro	1	0	0	0	0.0
HML-2_10p12.1	pol	1	0	0	0	0.0
HML-2_10p12.1	env	1	0	0	0	0.0
HML-2_11q22.1	gag	3	0	0	0	0.0
HML-2_11q22.1	pro	3	0	0	0	0.0
HML-2_11q22.1	pol	3	0	0	0	0.0
HML-2_11q22.1	env	3	0	0	0	0.0
HML-2_11q23.3	gag	1	0	0	0	0.0
HML-2_11q23.3	pro	1	0	0	0	0.0
HML-2_11q23.3	pol	1	0	0	0	0.0
HML-2_11q23.3	env	1	0	0	0	0.0
HML-2_12q13.2	gag	1	0	0	0	0.0
HML-2_12q13.2	pro	1	0	0	0	0.0
HML-2_12q13.2	pol	1	1	0	1	1.0
HML-2_12q13.2	env	1	0	0	0	0.0
HML-2_12q14.1	gag	1	0	0	0	0.0
HML-2_12q14.1	pro	1	0	0	0	0.0
HML-2_12q14.1	pol	1	0	0	0	0.0
HML-2_12q14.1	env	1	0	0	0	0.0
HML-2_12q24.33	gag	13	0	0	0	0.0
HML-2_12q24.33	pro	13	0	0	0	0.0
HML-2_12q24.33	pol	13	0	0	0	0.0
HML-2_12q24.33	env	13	0	0	0	0.0
HML-2_14q11.2	gag	1	1	0	1	1.0
HML-2_14q11.2	pro	1	1	1	0	1.0
HML-2_14q11.2	pol	1	1	0	1	1.0
HML-2_14q11.2	env	1	1	1	0	1.0
HML-2_1p31.1b	gag	9	3	3	0	0.3333333333333333
HML-2_1p31.1b	pro	9	0	0	0	0.0
HML-2_1p31.1b	pol	9	0	0	0	0.0
HML-2_1p31.1b	env	9	1	0	1	0.1111111111111111
HML-2_3q13.2	gag	3	0	0	0	0.0
HML-2_3q13.2	pro	3	0	0	0	0.0
HML-2_3q13.2	pol	3	0	0	0	0.0
HML-2_3q13.2	env	3	0	0	0	0.0
HML-2_3q27.2	gag	2	0	0	0	0.0
HML-2_3q27.2	pro	2	0	0	0	0.0
HML-2_3q27.2	pol	2	0	0	0	0.0
HML-2_3q27.2	env	2	0	0	0	0.0
HML-2_5q33.3	gag	4	0	0	0	0.0
HML-2_5q33.3	pro	4	1	0	1	0.25
HML-2_5q33.3	pol	4	3	0	3	0.75
HML-2_5q33.3	env	4	0	0	0	0.0
HML-2_6q14.1	gag	4	0	0	0	0.0
HML-2_6q14.1	pro	4	0	0	0	0.0
HML-2_6q14.1	pol	4	0	0	0	0.0
HML-2_6q14.1	env	4	0	0	0	0.0
HML-2_7p22.1	gag	247	181	59	122	0.7327935222672065
HML-2_7p22.1	pro	247	180	167	13	0.728744939271255
HML-2_7p22.1	pol	247	172	2	170	0.6963562753036437
HML-2_7p22.1	env	247	15	1	14	0.06072874493927125
