## Supplementary material for "Structural polymorphism and population-variable coding capacity of HERV-K(HML-2) in human pangenomes": Figure_3B_exact_nucleotide_edges.tsv

locus_1	locus_2	distinct_gene_sequences
13p13	15p13b	5
15p13a	21p13	35
15p13a	22p13	31
1p36.21a	1p36.21b	3
1p36.21b	1p36.21c	1
21p13	22p13	39
8p23.1b	8p23.1c	42
8p23.1b	8p23.1d	52
8p23.1b	8p23.1e	42
8p23.1c	8p23.1d	39
8p23.1c	8p23.1e	34
8p23.1d	8p23.1e	73
Xq28a	Xq28b	2
