## Supplementary material for "Structural polymorphism and population-variable coding capacity of HERV-K(HML-2) in human pangenomes": Figure_4_locus_orf_superpopulation_frequencies.tsv

locus	coding_feature	superpopulation	feature_haplotype_frequency_percent	known_haplotypes	max_min_difference_percentage_points
5p13.3	Rec	AFR	62.903	186	58.153
5p13.3	Rec	AMR	24.038	104	58.153
5p13.3	Rec	EAS	71.667	120	58.153
5p13.3	Rec	EUR	13.514	74	58.153
5p13.3	Rec	SAS	34.091	88	58.153
1q22	Gag	AFR	29.032	186	54.242
1q22	Gag	AMR	30.769	104	54.242
1q22	Gag	EAS	75.833	120	54.242
1q22	Gag	EUR	31.081	74	54.242
1q22	Gag	SAS	21.591	88	54.242
1q22	Gag–Pro	AFR	29.032	186	54.242
1q22	Gag–Pro	AMR	30.769	104	54.242
1q22	Gag–Pro	EAS	75.833	120	54.242
1q22	Gag–Pro	EUR	31.081	74	54.242
1q22	Gag–Pro	SAS	21.591	88	54.242
12q14.1	Env	AFR	31.183	186	40.439
12q14.1	Env	AMR	52.941	102	40.439
12q14.1	Env	EAS	41.667	120	40.439
12q14.1	Env	EUR	71.622	74	40.439
12q14.1	Env	SAS	52.273	88	40.439
5q33.3	Gag–Pro–Pol	AFR	56.216	185	38.976
5q33.3	Gag–Pro–Pol	AMR	95.192	104	38.976
5q33.3	Gag–Pro–Pol	EAS	79.167	120	38.976
5q33.3	Gag–Pro–Pol	EUR	93.243	74	38.976
5q33.3	Gag–Pro–Pol	SAS	94.318	88	38.976
1p31.1b	Np9	AFR	9.140	186	35.000
1p31.1b	Np9	AMR	33.654	104	35.000
1p31.1b	Np9	EAS	2.500	120	35.000
1p31.1b	Np9	EUR	35.135	74	35.000
1p31.1b	Np9	SAS	37.500	88	35.000
