## Supplementary material for "Structural polymorphism and population-variable coding capacity of HERV-K(HML-2) in human pangenomes": Figure_5_pairwise_divergence_summary.tsv

window	window_label	window_kind	kcon_anchored_bases	contrast	pair_count	unique_loci	mean_p_distance	median_p_distance	minimum_p_distance	maximum_p_distance	mean_jointly_callable_bases	inference
backbone_1000_2000	B1	backbone_control	1000	within_TypeI	105	15	0.05466460620956225	0.04929577464788732	0.007	0.16666666666666666	992.1047619047619	descriptive_pairs_not_independent
backbone_1000_2000	B1	backbone_control	1000	within_TypeII	406	29	0.1366349147822388	0.15392471689595666	0.0	0.2201453790238837	975.7758620689655	descriptive_pairs_not_independent
backbone_1000_2000	B1	backbone_control	1000	between_TypeI_TypeII	435	44	0.12705369123875604	0.11975435005117707	0.004	0.2603613177470776	981.7908045977011	descriptive_pairs_not_independent
backbone_2000_3000	B2	backbone_control	1000	within_TypeI	105	15	0.05240704256853043	0.03434343434343434	0.003003003003003003	0.20402010050251257	996.952380952381	descriptive_pairs_not_independent
backbone_2000_3000	B2	backbone_control	1000	within_TypeII	435	30	0.12802249616878697	0.17177914110429449	0.0	0.22727272727272727	959.6505747126437	descriptive_pairs_not_independent
backbone_2000_3000	B2	backbone_control	1000	between_TypeI_TypeII	450	45	0.1115091401063629	0.10409745293466224	0.001	0.21699078812691913	976.32	descriptive_pairs_not_independent
backbone_3000_4000	B3	backbone_control	1000	within_TypeI	105	15	0.06444897278696056	0.036	0.012	0.24598930481283424	990.8	descriptive_pairs_not_independent
backbone_3000_4000	B3	backbone_control	1000	within_TypeII	435	30	0.1299203022460797	0.18309859154929578	0.0010050251256281408	0.2261048304213772	993.9425287356322	descriptive_pairs_not_independent
backbone_3000_4000	B3	backbone_control	1000	between_TypeI_TypeII	450	45	0.11824114614260195	0.10931938756656995	0.01	0.25	992.3111111111111	descriptive_pairs_not_independent
backbone_4000_5000	B4	backbone_control	1000	within_TypeI	105	15	0.042441570263607474	0.033	0.005	0.1384297520661157	994.0285714285715	descriptive_pairs_not_independent
backbone_4000_5000	B4	backbone_control	1000	within_TypeII	406	29	0.07653362609501269	0.09219943335796994	0.001001001001001001	0.12972420837589377	992.4113300492611	descriptive_pairs_not_independent
backbone_4000_5000	B4	backbone_control	1000	between_TypeI_TypeII	435	44	0.06946841232296597	0.0782520325203252	0.006	0.14183673469387756	993.2114942528735	descriptive_pairs_not_independent
backbone_5000_6000	B5	backbone_control	1000	within_TypeI	105	15	0.029660253394978534	0.025	0.004	0.08917835671342686	998.8	descriptive_pairs_not_independent
backbone_5000_6000	B5	backbone_control	1000	within_TypeII	406	29	0.07896467964761449	0.09498908296943231	0.0	0.13152610441767068	985.8916256157636	descriptive_pairs_not_independent
backbone_5000_6000	B5	backbone_control	1000	between_TypeI_TypeII	435	44	0.06844536382730967	0.06913827655310621	0.004106776180698152	0.1432865731462926	992.2298850574713	descriptive_pairs_not_independent
backbone_7293_8293	B6	backbone_control	1000	within_TypeI	105	15	0.03468107149832354	0.03112449799196787	0.004	0.10140562248995984	998.6666666666666	descriptive_pairs_not_independent
backbone_7293_8293	B6	backbone_control	1000	within_TypeII	406	29	0.11955928390484326	0.15562248995983935	0.0	0.22267206477732793	987.7463054187192	descriptive_pairs_not_independent
backbone_7293_8293	B6	backbone_control	1000	between_TypeI_TypeII	435	44	0.10347609511258651	0.089	0.005	0.21664994984954863	992.8229885057472	descriptive_pairs_not_independent
type1_cassette_flanks	Cass.	type1_cassette_flanks	1001	within_TypeI	105	15	0.02729649191975026	0.019114688128772636	0.005994005994005994	0.086	998.4666666666667	descriptive_pairs_not_independent
type1_cassette_flanks	Cass.	type1_cassette_flanks	1001	within_TypeII	406	29	0.09979458224150964	0.1233702344447932	0.0	0.1715438950554995	994.5073891625616	descriptive_pairs_not_independent
type1_cassette_flanks	Cass.	type1_cassette_flanks	1001	between_TypeI_TypeII	435	44	0.08819122469380256	0.082	0.00999000999000999	0.1881881881881882	996.3609195402299	descriptive_pairs_not_independent
