## Supplementary material for "Structural polymorphism and population-variable coding capacity of HERV-K(HML-2) in human pangenomes": Figure_5_source_effect_model_comparison.tsv

observation	focal_count	rival_classes	rival_count_each	conditioned_total_units	ascertainment_scenario	focal_ascertainment_odds_low	focal_ascertainment_odds_high	dirichlet_alpha_per_lesion	source_opportunity_cv	model	simulations	posterior_importance_effective_sample_size	model_evidence_method	log_marginal_likelihood	equal_model_prior_share	likelihood_ratio_effect_vs_source_only
orthology_aware_floor	16	6	1	22	narrow	0.67	1.5	0.1	3.162277660168379	source_opportunity_only	1000000	991439.799693535	deterministic_Gauss-Legendre_quadrature	-17.37186586074128	0.39818038041247567	1.5114245934571084
orthology_aware_floor	16	6	1	22	narrow	0.67	1.5	0.1	3.162277660168379	source_plus_focal_effect	1000000	952866.8793398463	deterministic_Gauss-Legendre_quadrature	-16.958813215298093	0.6018196195875228	1.5114245934571084
orthology_aware_floor	16	6	1	22	narrow	0.67	1.5	0.25	2.0	source_opportunity_only	1000000	953662.6381162958	deterministic_Gauss-Legendre_quadrature	-14.105891665101502	0.2693481964023777	2.7126664048869498
orthology_aware_floor	16	6	1	22	narrow	0.67	1.5	0.25	2.0	source_plus_focal_effect	1000000	755203.9866793947	deterministic_Gauss-Legendre_quadrature	-13.10795960069284	0.7306518035976219	2.7126664048869498
orthology_aware_floor	16	6	1	22	narrow	0.67	1.5	0.5	1.414213562373095	source_opportunity_only	1000000	858796.3983248541	deterministic_Gauss-Legendre_quadrature	-12.774356098089353	0.1332601902159338	6.504116558588179
orthology_aware_floor	16	6	1	22	narrow	0.67	1.5	0.5	1.414213562373095	source_plus_focal_effect	1000000	354412.38109472516	deterministic_Gauss-Legendre_quadrature	-10.90192080494228	0.8667398097840655	6.504116558588179
orthology_aware_floor	16	6	1	22	narrow	0.67	1.5	1.0	1.0	source_opportunity_only	1000000	671526.3722303044	deterministic_Gauss-Legendre_quadrature	-12.62327133624385	0.03584315313168956	26.899331186794583
orthology_aware_floor	16	6	1	22	narrow	0.67	1.5	1.0	1.0	source_plus_focal_effect	1000000	27315.468302211157	deterministic_Gauss-Legendre_quadrature	-9.331169912889584	0.9641568468683108	26.899331186794583
orthology_aware_floor	16	6	1	22	narrow	0.67	1.5	2.0	0.7071067811865475	source_opportunity_only	1000000	443343.7735140547	deterministic_Gauss-Legendre_quadrature	-13.583046834457924	0.005108495321016656	194.75235703670722
orthology_aware_floor	16	6	1	22	narrow	0.67	1.5	2.0	0.7071067811865475	source_plus_focal_effect	1000000	870.7077442247017	deterministic_Gauss-Legendre_quadrature	-8.311318046896059	0.9948915046789841	194.75235703670722
orthology_aware_floor	16	6	1	22	narrow	0.67	1.5	5.0	0.4472135954999579	source_opportunity_only	1000000	187921.69100909555	deterministic_Gauss-Legendre_quadrature	-15.951684403827636	0.00023069935428650937	4333.6458558270715
orthology_aware_floor	16	6	1	22	narrow	0.67	1.5	5.0	0.4472135954999579	source_plus_focal_effect	1000000	13.76013389012664	deterministic_Gauss-Legendre_quadrature	-7.577519938077158	0.9997693006457137	4333.6458558270715
orthology_aware_floor	16	6	1	22	narrow	0.67	1.5	20.0	0.22360679774997896	source_opportunity_only	1000000	7735.566603994363	deterministic_Gauss-Legendre_quadrature	-19.585487635550066	4.071830094758572e-06	245588.8150778057
orthology_aware_floor	16	6	1	22	narrow	0.67	1.5	20.0	0.22360679774997896	source_plus_focal_effect	1000000	2.583228554960746	deterministic_Gauss-Legendre_quadrature	-7.174073702546122	0.9999959281699052	245588.8150778057
orthology_aware_floor	16	6	1	22	broad	0.25	4.0	0.1	3.162277660168379	source_opportunity_only	1000000	916792.0000007397	deterministic_Gauss-Legendre_quadrature	-17.368575999979402	0.4047091011630572	1.4709105802814635
orthology_aware_floor	16	6	1	22	broad	0.25	4.0	0.1	3.162277660168379	source_plus_focal_effect	1000000	939684.07293358	deterministic_Gauss-Legendre_quadrature	-16.982694348595647	0.595290898836942	1.4709105802814635
orthology_aware_floor	16	6	1	22	broad	0.25	4.0	0.25	2.0	source_opportunity_only	1000000	691441.4215538887	deterministic_Gauss-Legendre_quadrature	-13.980386509624333	0.3027022148297408	2.3035767530226527
orthology_aware_floor	16	6	1	22	broad	0.25	4.0	0.25	2.0	source_plus_focal_effect	1000000	726288.7561514289	deterministic_Gauss-Legendre_quadrature	-13.145923484610803	0.6972977851702598	2.3035767530226527
orthology_aware_floor	16	6	1	22	broad	0.25	4.0	0.5	1.414213562373095	source_opportunity_only	1000000	433350.00391670363	deterministic_Gauss-Legendre_quadrature	-12.304303427154704	0.2048541846379176	3.881520979263919
orthology_aware_floor	16	6	1	22	broad	0.25	4.0	0.5	1.414213562373095	source_plus_focal_effect	1000000	320208.72445058805	deterministic_Gauss-Legendre_quadrature	-10.948076345368467	0.7951458153620816	3.881520979263919
orthology_aware_floor	16	6	1	22	broad	0.25	4.0	1.0	1.0	source_opportunity_only	1000000	192328.24043018554	deterministic_Gauss-Legendre_quadrature	-11.408099660928832	0.11724125852217053	7.52942055215911
orthology_aware_floor	16	6	1	22	broad	0.25	4.0	1.0	1.0	source_plus_focal_effect	1000000	29729.82933225126	deterministic_Gauss-Legendre_quadrature	-9.38928157398248	0.8827587414778303	7.52942055215911
orthology_aware_floor	16	6	1	22	broad	0.25	4.0	2.0	0.7071067811865475	source_opportunity_only	1000000	37701.8196307214	deterministic_Gauss-Legendre_quadrature	-11.200961234578479	0.05680620228117421	16.603711563929078
orthology_aware_floor	16	6	1	22	broad	0.25	4.0	2.0	0.7071067811865475	source_plus_focal_effect	1000000	1415.5879613988661	deterministic_Gauss-Legendre_quadrature	-8.391334976019596	0.9431937977188266	16.603711563929078
orthology_aware_floor	16	6	1	22	broad	0.25	4.0	5.0	0.4472135954999579	source_opportunity_only	1000000	323.83170399517013	deterministic_Gauss-Legendre_quadrature	-11.658869695170809	0.018465115019878343	53.15617497770605
orthology_aware_floor	16	6	1	22	broad	0.25	4.0	5.0	0.4472135954999579	source_plus_focal_effect	1000000	30.127970314927257	deterministic_Gauss-Legendre_quadrature	-7.685635416929818	0.9815348849801213	53.15617497770605
orthology_aware_floor	16	6	1	22	broad	0.25	4.0	20.0	0.22360679774997896	source_opportunity_only	1000000	28.92865301065222	deterministic_Gauss-Legendre_quadrature	-12.784571769887336	0.0041072533693081335	242.47170970084332
orthology_aware_floor	16	6	1	22	broad	0.25	4.0	20.0	0.22360679774997896	source_plus_focal_effect	1000000	19.061487724943653	deterministic_Gauss-Legendre_quadrature	-7.293686727342675	0.9958927466306923	242.47170970084332
inclusive_ceiling	17	6	1	23	narrow	0.67	1.5	0.1	3.162277660168379	source_opportunity_only	1000000	991093.1343341123	deterministic_Gauss-Legendre_quadrature	-17.412843801529483	0.3938778467023594	1.5388581977185074
inclusive_ceiling	17	6	1	23	narrow	0.67	1.5	0.1	3.162277660168379	source_plus_focal_effect	1000000	950905.9805070289	deterministic_Gauss-Legendre_quadrature	-16.98180309015206	0.6061221532976393	1.5388581977185074
inclusive_ceiling	17	6	1	23	narrow	0.67	1.5	0.25	2.0	source_opportunity_only	1000000	951633.9887076756	deterministic_Gauss-Legendre_quadrature	-14.181750878839129	0.26025850333302275	2.8423336305765807
inclusive_ceiling	17	6	1	23	narrow	0.67	1.5	0.25	2.0	source_plus_focal_effect	1000000	748172.9174116981	deterministic_Gauss-Legendre_quadrature	-13.137125463170136	0.7397414966669777	2.8423336305765807
inclusive_ceiling	17	6	1	23	narrow	0.67	1.5	0.5	1.414213562373095	source_opportunity_only	1000000	853030.5487786129	deterministic_Gauss-Legendre_quadrature	-12.902800451198125	0.12271292201830622	7.149101036407734
inclusive_ceiling	17	6	1	23	narrow	0.67	1.5	0.5	1.414213562373095	source_plus_focal_effect	1000000	338752.3430659327	deterministic_Gauss-Legendre_quadrature	-10.935813831570528	0.8772870779816944	7.149101036407734
inclusive_ceiling	17	6	1	23	narrow	0.67	1.5	1.0	1.0	source_opportunity_only	1000000	660957.0621164474	deterministic_Gauss-Legendre_quadrature	-12.84034200176865	0.03008899714599528	32.23474009944181
inclusive_ceiling	17	6	1	23	narrow	0.67	1.5	1.0	1.0	source_plus_focal_effect	1000000	13081.266673044674	deterministic_Gauss-Legendre_quadrature	-9.367297245720692	0.9699110028540042	32.23474009944181
inclusive_ceiling	17	6	1	23	narrow	0.67	1.5	2.0	0.7071067811865475	source_opportunity_only	1000000	430188.6011332522	deterministic_Gauss-Legendre_quadrature	-13.934416357816298	0.003728166498640965	267.2283638256316
inclusive_ceiling	17	6	1	23	narrow	0.67	1.5	2.0	0.7071067811865475	source_plus_focal_effect	1000000	439.14992133447635	deterministic_Gauss-Legendre_quadrature	-8.346312769745502	0.9962718335013591	267.2283638256316
inclusive_ceiling	17	6	1	23	narrow	0.67	1.5	5.0	0.4472135954999579	source_opportunity_only	1000000	175540.58143995496	deterministic_Gauss-Legendre_quadrature	-16.548696839124375	0.00013092172070314074	7637.151978367713
inclusive_ceiling	17	6	1	23	narrow	0.67	1.5	5.0	0.4472135954999579	source_plus_focal_effect	1000000	13.692455319615776	deterministic_Gauss-Legendre_quadrature	-7.607916804163248	0.9998690782792965	7637.151978367713
inclusive_ceiling	17	6	1	23	narrow	0.67	1.5	20.0	0.22360679774997896	source_opportunity_only	1000000	9956.324005472192	deterministic_Gauss-Legendre_quadrature	-20.58867461245086	1.5310432857198124e-06	653148.3977519096
inclusive_ceiling	17	6	1	23	narrow	0.67	1.5	20.0	0.22360679774997896	source_plus_focal_effect	1000000	14.528954149272996	deterministic_Gauss-Legendre_quadrature	-7.199114974648078	0.9999984689567146	653148.3977519096
inclusive_ceiling	17	6	1	23	broad	0.25	4.0	0.1	3.162277660168379	source_opportunity_only	1000000	913722.9087232194	deterministic_Gauss-Legendre_quadrature	-17.407004797007062	0.40097963199317627	1.4938922583903613
inclusive_ceiling	17	6	1	23	broad	0.25	4.0	0.1	3.162277660168379	source_plus_focal_effect	1000000	936908.3080845346	deterministic_Gauss-Legendre_quadrature	-17.005619829101512	0.5990203680068221	1.4938922583903613
inclusive_ceiling	17	6	1	23	broad	0.25	4.0	0.25	2.0	source_opportunity_only	1000000	683636.7980648287	deterministic_Gauss-Legendre_quadrature	-14.044911633219677	0.2951264330910853	2.388378294435483
inclusive_ceiling	17	6	1	23	broad	0.25	4.0	0.25	2.0	source_plus_focal_effect	1000000	718609.100626781	deterministic_Gauss-Legendre_quadrature	-13.174297035480386	0.704873566908914	2.388378294435483
inclusive_ceiling	17	6	1	23	broad	0.25	4.0	0.5	1.414213562373095	source_opportunity_only	1000000	425231.10753875005	deterministic_Gauss-Legendre_quadrature	-12.400939593203134	0.19458302608227512	4.139194410396165
inclusive_ceiling	17	6	1	23	broad	0.25	4.0	0.5	1.414213562373095	source_plus_focal_effect	1000000	312036.27822726505	deterministic_Gauss-Legendre_quadrature	-10.98043841116122	0.8054169739177244	4.139194410396165
inclusive_ceiling	17	6	1	23	broad	0.25	4.0	1.0	1.0	source_opportunity_only	1000000	184595.351274595	deterministic_Gauss-Legendre_quadrature	-11.551608084229503	0.10645419753266896	8.393711316015663
inclusive_ceiling	17	6	1	23	broad	0.25	4.0	1.0	1.0	source_plus_focal_effect	1000000	29813.166148485685	deterministic_Gauss-Legendre_quadrature	-9.42412531161601	0.8935458024673302	8.393711316015663
inclusive_ceiling	17	6	1	23	broad	0.25	4.0	2.0	0.7071067811865475	source_opportunity_only	1000000	31132.384650104723	deterministic_Gauss-Legendre_quadrature	-11.410898072818895	0.0481555831101473	19.76602411215078
inclusive_ceiling	17	6	1	23	broad	0.25	4.0	2.0	0.7071067811865475	source_plus_focal_effect	1000000	1076.4976431917912	deterministic_Gauss-Legendre_quadrature	-8.42693356298551	0.9518444168898523	19.76602411215078
inclusive_ceiling	17	6	1	23	broad	0.25	4.0	5.0	0.4472135954999579	source_opportunity_only	1000000	364.3620115689363	deterministic_Gauss-Legendre_quadrature	-11.985482092529562	0.013864943215799386	71.12434875755419
inclusive_ceiling	17	6	1	23	broad	0.25	4.0	5.0	0.4472135954999579	source_plus_focal_effect	1000000	7.708080254232327	deterministic_Gauss-Legendre_quadrature	-7.721052356433539	0.9861350567842004	71.12434875755419
inclusive_ceiling	17	6	1	23	broad	0.25	4.0	20.0	0.22360679774997896	source_opportunity_only	1000000	7.644496761834242	deterministic_Gauss-Legendre_quadrature	-13.299289409930344	0.002546805683212765	391.6487232973785
inclusive_ceiling	17	6	1	23	broad	0.25	4.0	20.0	0.22360679774997896	source_plus_focal_effect	1000000	18.659371048647916	deterministic_Gauss-Legendre_quadrature	-7.328924085927392	0.9974531943167874	391.6487232973785
