## Supplementary material for "Structural polymorphism and population-variable coding capacity of HERV-K(HML-2) in human pangenomes": Figure_8_population_metadata.tsv

sample_id	population_description	population_abbreviation	display_group	source_url	source_location	identity_source_url
HG005	Chinese		EAS	https://catalog.coriell.org/0/Sections/Search/Sample_Detail.aspx?Ref=GM24631&product=CC	span#lblEthnicity (saved HTML line 1716)	https://www.ncbi.nlm.nih.gov/biosample/SAMN03283350
HG02109	African Caribbean in Barbados	ACB	AFR	https://github.com/human-pangenomics/hprc_intermediate_assembly/blob/5a939042026331a823a6307fe36a3d7e0188a6e0/data_tables/sample/hprc_release2_sample_metadata.csv	line 224	https://www.ncbi.nlm.nih.gov/biosample/SAMN13958415
HG06807	African Americans living in St. Louis, Missouri	ASL	AFR	https://github.com/human-pangenomics/hprc_intermediate_assembly/blob/5a939042026331a823a6307fe36a3d7e0188a6e0/data_tables/sample/hprc_release2_sample_metadata.csv	line 2	https://www.ncbi.nlm.nih.gov/biosample/SAMN33621959
NA21309	Maasai in Kinyawa, Kenya	MKK	AFR	https://github.com/human-pangenomics/hprc_intermediate_assembly/blob/5a939042026331a823a6307fe36a3d7e0188a6e0/data_tables/sample/hprc_release2_sample_metadata.csv	line 228	https://www.ncbi.nlm.nih.gov/biosample/SAMN11308573
