## Supplementary material for "Structural polymorphism and population-variable coding capacity of HERV-K(HML-2) in human pangenomes": hprc_release2_sample_metadata.csv

sample_id	biosample_id	population_descriptor	population_abbreviation	trio_available	family_id	paternal_id	maternal_id	sex	tissue	collection	alternative_id	notes	project	contributors
HG06807	SAMN33621959	African Americans living in St. Louis, Missouri	ASL	TRUE		HG06804	HG06803	female	N/A	N/A	PAN027		extramural	UCSC-Masaryk University
HG005	SAMN03283350	N/A	N/A	TRUE		HG003	HG004	male	B-Lymphocyte	GIAB	NA26107		extramural	NHGRI-NIST
HG002	SAMN03283347	N/A	N/A	TRUE		NA24694	NA24695	male	N/A	GIAB	NA24385		extramural	NHGRI-NIST
GRCh38	SAMN12121739	N/A	N/A	FALSE				N/A	N/A	N/A			extramural	Human Genome Project
CHM13	SAMN03255769	N/A	N/A	FALSE				N/A	N/A	N/A			extramural	T2T Consortium
NA18940	SAMN44671128	Japanese in Tokyo, Japan	JPT	FALSE				male	B-Lymphocyte	1000G			HPP	AMED
NA18943	SAMN44671129	Japanese in Tokyo, Japan	JPT	FALSE				male	B-Lymphocyte	1000G			HPP	AMED
NA18944	SAMN44671130	Japanese in Tokyo, Japan	JPT	FALSE				male	B-Lymphocyte	1000G			HPP	AMED
NA18945	SAMN44671131	Japanese in Tokyo, Japan	JPT	FALSE				male	B-Lymphocyte	1000G			HPP	AMED
NA18948	SAMN44671132	Japanese in Tokyo, Japan	JPT	FALSE				male	B-Lymphocyte	1000G			HPP	AMED
NA18959	SAMN44671133	Japanese in Tokyo, Japan	JPT	FALSE				male	B-Lymphocyte	1000G			HPP	AMED
NA18960	SAMN44671134	Japanese in Tokyo, Japan	JPT	FALSE				male	B-Lymphocyte	1000G			HPP	AMED
NA18967	SAMN44671135	Japanese in Tokyo, Japan	JPT	FALSE				male	B-Lymphocyte	1000G			HPP	AMED
NA18970	SAMN44671136	Japanese in Tokyo, Japan	JPT	FALSE				male	B-Lymphocyte	1000G			HPP	AMED
NA18982	SAMN44671137	Japanese in Tokyo, Japan	JPT	FALSE				male	B-Lymphocyte	1000G			HPP	AMED
NA20762	SAMN41021652	Toscani in Italia	TSI	FALSE				male	B-Lymphocyte	1000G			HPP	Human Technopole
NA20827	SAMN41021650	Toscani in Italia	TSI	FALSE				male	B-Lymphocyte	1000G			HPP	Human Technopole
NA20806	SAMN41021648	Toscani in Italia	TSI	FALSE				male	B-Lymphocyte	1000G			HPP	Human Technopole
NA20503	SAMN41021630	Toscani in Italia	TSI	FALSE				female	B-Lymphocyte	1000G			HPP	Human Technopole
NA19835	SAMN41021665	African Ancestry in Southwest USA	ASW	FALSE				female	B-Lymphocyte	1000G			HPRC	NIH
NA19700	SAMN41021612	African Ancestry in Southwest USA	ASW	FALSE				male	B-Lymphocyte	1000G			HPRC	NIH
NA20346	SAMN41021609	African Ancestry in Southwest USA	ASW	FALSE				male	B-Lymphocyte	1000G			HPRC	NIH
NA20282	SAMN41021608	African Ancestry in Southwest USA	ASW	FALSE				female	B-Lymphocyte	1000G			HPRC	NIH
NA19909	SAMN41021607	African Ancestry in Southwest USA	ASW	FALSE				female	B-Lymphocyte	1000G			HPRC	NIH
HG01891	SAMN17861236	African Caribbean in Barbados	ACB	TRUE	BB05	HG01890	HG01889	female	B-Lymphocyte	1000G			HPRC	NIH
HG02486	SAMN17861238	African Caribbean in Barbados	ACB	TRUE	BB55	HG02484	HG02485	male	B-Lymphocyte	1000G			HPRC	NIH
HG02257	SAMN17861237	African Caribbean in Barbados	ACB	TRUE	BB21	HG02255	HG02256	female	B-Lymphocyte	1000G			HPRC	NIH
HG02559	SAMN17861239	African Caribbean in Barbados	ACB	TRUE	BB68	HG02557	HG02558	female	B-Lymphocyte	1000G			HPRC	NIH
HG02280	SAMN26237505	African Caribbean in Barbados	ACB	TRUE	BB23	HG02307	HG02308	female	B-Lymphocyte	1000G			HPRC	NIH
HG01884	SAMN26267393	African Caribbean in Barbados	ACB	TRUE	BB03	HG01885	HG01956	female	B-Lymphocyte	1000G			HPRC	NIH
HG02258	SAMN33621952	African Caribbean in Barbados	ACB	TRUE	BB22	HG02314	HG02315	male	B-Lymphocyte	1000G			HPRC	NIH
HG02451	SAMN33758786	African Caribbean in Barbados	ACB	TRUE	BB46	HG02449	HG02450	female	B-Lymphocyte	1000G			HPRC	NIH
HG01960	SAMN37797102	African Caribbean in Barbados	ACB	TRUE	BB11	HG01988	HG01989	female	B-Lymphocyte	1000G			HPRC	NIH
HG04184	SAMN26267397	Bengali in Bangladesh	BEB	TRUE	BD61	HG04182	HG04183	female	B-Lymphocyte	1000G			HPRC	NIH
HG03831	SAMN26237514	Bengali in Bangladesh	BEB	TRUE	BD27	HG03830	HG03829	female	B-Lymphocyte	1000G			HPRC	NIH
HG03927	SAMN26267386	Bengali in Bangladesh	BEB	TRUE	BD37	HG03926	HG03925	female	B-Lymphocyte	1000G			HPRC	NIH
HG03942	SAMN26267387	Bengali in Bangladesh	BEB	TRUE	BD42	HG03941	HG03940	male	B-Lymphocyte	1000G			HPRC	NIH
HG04187	SAMN37706911	Bengali in Bangladesh	BEB	TRUE	BD62	HG04185	HG04186	male	B-Lymphocyte	1000G			HPRC	NIH
HG03804	SAMN37706907	Bengali in Bangladesh	BEB	TRUE	BD18	HG03803	HG03802	female	B-Lymphocyte	1000G			HPRC	NIH
HG04160	SAMN37706910	Bengali in Bangladesh	BEB	TRUE	BD53	HG04158	HG04159	male	B-Lymphocyte	1000G			HPRC	NIH
HG03816	SAMN37706908	Bengali in Bangladesh	BEB	TRUE	BD22	HG03815	HG03814	female	B-Lymphocyte	1000G			HPRC	NIH
HG04157	SAMN37706909	Bengali in Bangladesh	BEB	TRUE	BD52	HG04155	HG04156	male	B-Lymphocyte	1000G			HPRC	NIH
HG03834	SAMN33621958	Bengali in Bangladesh	BEB	TRUE	BD28	HG03833	HG03832	female	B-Lymphocyte	1000G			HPRC	NIH
HG00140	SAMN33621941	British from England and Scotland	GBR	FALSE				male	B-Lymphocyte	1000G			HPRC	NIH
HG00099	SAMN33758778	British from England and Scotland	GBR	FALSE				female	B-Lymphocyte	1000G			HPRC	NIH
HG00235	SAMN41021667	British from England and Scotland	GBR	FALSE				female	B-Lymphocyte	1000G			HPRC	NIH
HG00097	SAMN41021660	British from England and Scotland	GBR	FALSE				female	B-Lymphocyte	1000G			HPRC	NIH
HG00253	SAMN41021666	British from England and Scotland	GBR	FALSE				female	B-Lymphocyte	1000G			HPRC	NIH
HG00126	SAMN41021637	British from England and Scotland	GBR	FALSE				male	B-Lymphocyte	1000G			HPRC	NIH
HG00128	SAMN41021641	British from England and Scotland	GBR	FALSE				female	B-Lymphocyte	1000G			HPRC	NIH
HG00133	SAMN41021638	British from England and Scotland	GBR	FALSE				female	B-Lymphocyte	1000G			HPRC	NIH
HG00232	SAMN41021635	British from England and Scotland	GBR	FALSE				female	B-Lymphocyte	1000G			HPRC	NIH
HG00146	SAMN41021634	British from England and Scotland	GBR	FALSE				female	B-Lymphocyte	1000G			HPRC	NIH
HG02155	SAMN33621951	Chinese Dai in Xishuangbanna	CDX	FALSE				female	B-Lymphocyte	1000G			HPRC	NIH
HG02165	SAMN33758785	Chinese Dai in Xishuangbanna	CDX	FALSE				female	B-Lymphocyte	1000G			HPRC	NIH
HG02391	SAMN37797104	Chinese Dai in Xishuangbanna	CDX	FALSE				male	B-Lymphocyte	1000G			HPRC	NIH
HG02178	SAMN41021617	Chinese Dai in Xishuangbanna	CDX	FALSE				female	B-Lymphocyte	1000G			HPRC	NIH
HG02392	SAMN41021615	Chinese Dai in Xishuangbanna	CDX	FALSE				male	B-Lymphocyte	1000G			HPRC	NIH
HG01358	SAMN17861234	Colombian in Medellin, Colombia	CLM	TRUE	CLM31	HG01356	HG01357	male	B-Lymphocyte	1000G			HPRC	NIH
HG01123	SAMN17861232	Colombian in Medellin, Colombia	CLM	TRUE	CLM02	HG01121	HG01122	female	B-Lymphocyte	1000G			HPRC	NIH
HG01361	SAMN17861235	Colombian in Medellin, Colombia	CLM	TRUE	CLM32	HG01359	HG01360	female	B-Lymphocyte	1000G			HPRC	NIH
HG01258	SAMN17861233	Colombian in Medellin, Colombia	CLM	TRUE	CLM16	HG01256	HG01257	male	B-Lymphocyte	1000G			HPRC	NIH
HG01433	SAMN26237496	Colombian in Medellin, Colombia	CLM	TRUE	CLM43	HG01431	HG01432	male	B-Lymphocyte	1000G			HPRC	NIH
HG01346	SAMN26267379	Colombian in Medellin, Colombia	CLM	TRUE	CLM27	HG01344	HG01345	female	B-Lymphocyte	1000G			HPRC	NIH
HG01496	SAMN26237497	Colombian in Medellin, Colombia	CLM	TRUE	CLM64	HG01494	HG01495	female	B-Lymphocyte	1000G			HPRC	NIH
HG01255	SAMN26237495	Colombian in Medellin, Colombia	CLM	TRUE	CLM15	HG01253	HG01254	male	B-Lymphocyte	1000G			HPRC	NIH
HG01261	SAMN33621946	Colombian in Medellin, Colombia	CLM	TRUE	CLM17	HG01259	HG01260	male	B-Lymphocyte	1000G			HPRC	NIH
HG01252	SAMN37797098	Colombian in Medellin, Colombia	CLM	TRUE	CLM14	HG01250	HG01251	male	B-Lymphocyte	1000G			HPRC	NIH
HG01150	SAMN37797097	Colombian in Medellin, Colombia	CLM	TRUE	CLM12	HG01148	HG01149	female	B-Lymphocyte	1000G			HPRC	NIH
HG03516	SAMN17861241	Esan in Nigeria	ESN	TRUE	NG107	HG03515	HG03514	female	B-Lymphocyte	1000G			HPRC	NIH
HG02922	SAMN33758788	Esan in Nigeria	ESN	FALSE	NG06			female	B-Lymphocyte	1000G			HPRC	NIH
HG03130	SAMN33758791	Esan in Nigeria	ESN	FALSE	NG36			male	B-Lymphocyte	1000G			HPRC	NIH
HG03139	SAMN33758792	Esan in Nigeria	ESN	FALSE				male	B-Lymphocyte	1000G			HPRC	NIH
HG03195	SAMN33621956	Esan in Nigeria	ESN	FALSE	NG58			female	B-Lymphocyte	1000G			HPRC	NIH
HG02965	SAMN33621954	Esan in Nigeria	ESN	FALSE	NG20			male	B-Lymphocyte	1000G			HPRC	NIH
HG02976	SAMN33621955	Esan in Nigeria	ESN	FALSE	NG24			female	B-Lymphocyte	1000G			HPRC	NIH
HG03369	SAMN41021668	Esan in Nigeria	ESN	FALSE				female	B-Lymphocyte	1000G			HPRC	NIH
HG03521	SAMN41021651	Esan in Nigeria	ESN	FALSE	NG109			male	B-Lymphocyte	1000G			HPRC	NIH
HG03270	SAMN41021631	Esan in Nigeria	ESN	FALSE				female	B-Lymphocyte	1000G			HPRC	NIH
HG00323	SAMN33621942	Finnish in Finland	FIN	FALSE				female	B-Lymphocyte	1000G			HPRC	NIH
HG00280	SAMN33758779	Finnish in Finland	FIN	FALSE				male	B-Lymphocyte	1000G			HPRC	NIH
HG00272	SAMN41021659	Finnish in Finland	FIN	FALSE				female	B-Lymphocyte	1000G			HPRC	NIH
HG00350	SAMN41021654	Finnish in Finland	FIN	FALSE				female	B-Lymphocyte	1000G			HPRC	NIH
HG00344	SAMN41021653	Finnish in Finland	FIN	FALSE				female	B-Lymphocyte	1000G			HPRC	NIH
HG00329	SAMN41021646	Finnish in Finland	FIN	FALSE				male	B-Lymphocyte	1000G			HPRC	NIH
HG00290	SAMN41021639	Finnish in Finland	FIN	FALSE				male	B-Lymphocyte	1000G			HPRC	NIH
HG00321	SAMN41021636	Finnish in Finland	FIN	FALSE				male	B-Lymphocyte	1000G			HPRC	NIH
HG00320	SAMN41021632	Finnish in Finland	FIN	FALSE				female	B-Lymphocyte	1000G			HPRC	NIH
HG02622	SAMN17861664	Gambian in Western Division Ð Mandinka	GWD	TRUE	GB31	HG02620	HG02621	female	B-Lymphocyte	1000G			HPRC	NIH
HG03540	SAMN17861670	Gambian in Western Division Ð Mandinka	GWD	TRUE	GB125	HG03538	HG03539	female	B-Lymphocyte	1000G			HPRC	NIH
HG02572	SAMN17861240	Gambian in Western Division Ð Mandinka	GWD	TRUE	GB21	HG02570	HG02571	male	B-Lymphocyte	1000G			HPRC	NIH
HG02886	SAMN17861667	Gambian in Western Division Ð Mandinka	GWD	TRUE	GB89	HG02884	HG02885	female	B-Lymphocyte	1000G			HPRC	NIH
HG02717	SAMN17861666	Gambian in Western Division Ð Mandinka	GWD	TRUE	GB50	HG02715	HG02716	male	B-Lymphocyte	1000G			HPRC	NIH
HG02630	SAMN17861665	Gambian in Western Division Ð Mandinka	GWD	TRUE	GB33	HG02628	HG02629	female	B-Lymphocyte	1000G			HPRC	NIH
HG02647	SAMN26267383	Gambian in Western Division Ð Mandinka	GWD	TRUE	GB38	HG02645	HG02646	male	B-Lymphocyte	1000G			HPRC	NIH
HG02809	SAMN26237510	Gambian in Western Division Ð Mandinka	GWD	TRUE	GB63	HG02807	HG02808	female	B-Lymphocyte	1000G			HPRC	NIH
HG02615	SAMN26237508	Gambian in Western Division Ð Mandinka	GWD	TRUE	GB29	HG02613	HG02614	female	B-Lymphocyte	1000G			HPRC	NIH
HG02668	SAMN37706906	Gambian in Western Division Ð Mandinka	GWD	TRUE	GB40	HG02666	HG02667	male	B-Lymphocyte	1000G			HPRC	NIH
HG03041	SAMN33758790	Gambian in Western Division Ð Mandinka	GWD	TRUE	GB110	HG03039	HG03040	female	B-Lymphocyte	1000G			HPRC	NIH
HG03050	SAMN37797108	Gambian in Western Division Ð Mandinka	GWD	TRUE	GB113	HG03048	HG03049	male	B-Lymphocyte	1000G			HPRC	NIH
HG02984	SAMN37797107	Gambian in Western Division Ð Mandinka	GWD	TRUE	GB97	HG02982	HG02983	male	B-Lymphocyte	1000G			HPRC	NIH
HG02841	SAMN37797106	Gambian in Western Division Ð Mandinka	GWD	TRUE	GB74	HG02839	HG02840	female	B-Lymphocyte	1000G			HPRC	NIH
HG02583	SAMN41021657	Gambian in Western Division Ð Mandinka	GWD	FALSE	GB23			female	B-Lymphocyte	1000G			HPRC	NIH
NA20905	SAMN33758801	Gujarati Indians in Houston, Texas, USA	GIH	FALSE				male	B-Lymphocyte	1000G			HPRC	NIH
NA21102	SAMN41021672	Gujarati Indians in Houston, Texas, USA	GIH	FALSE				female	B-Lymphocyte	1000G			HPRC	NIH
NA20850	SAMN41021664	Gujarati Indians in Houston, Texas, USA	GIH	FALSE				male	B-Lymphocyte	1000G			HPRC	NIH
NA21110	SAMN41021624	Gujarati Indians in Houston, Texas, USA	GIH	FALSE				female	B-Lymphocyte	1000G			HPRC	NIH
NA20870	SAMN41021623	Gujarati Indians in Houston, Texas, USA	GIH	FALSE				male	B-Lymphocyte	1000G			HPRC	NIH
NA21144	SAMN41021649	Gujarati Indians in Houston, Texas, USA	GIH	FALSE				female	B-Lymphocyte	1000G			HPRC	NIH
NA21093	SAMN41021627	Gujarati Indians in Houston, Texas, USA	GIH	FALSE				male	B-Lymphocyte	1000G			HPRC	NIH
NA21106	SAMN41021629	Gujarati Indians in Houston, Texas, USA	GIH	FALSE				female	B-Lymphocyte	1000G			HPRC	NIH
NA18747	SAMN33758797	Han Chinese in Beijing, China	CHB	FALSE				male	B-Lymphocyte	1000G			HPRC	NIH
NA18570	SAMN37797086	Han Chinese in Beijing, China	CHB	FALSE				female	B-Lymphocyte	1000G			HPRC	NIH
NA18565	SAMN41021669	Han Chinese in Beijing, China	CHB	FALSE				female	B-Lymphocyte	1000G			HPRC	NIH
NA18608	SAMN41021619	Han Chinese in Beijing, China	CHB	FALSE				male	B-Lymphocyte	1000G			HPRC	NIH
NA18620	SAMN41021618	Han Chinese in Beijing, China	CHB	FALSE				male	B-Lymphocyte	1000G			HPRC	NIH
HG00673	SAMN17861654	Han Chinese South, China	CHS	TRUE	SH079	HG00671	HG00672	male	B-Lymphocyte	1000G			HPRC	NIH
HG00438	SAMN17861652	Han Chinese South, China	CHS	TRUE	SH012	HG00436	HG00437	female	B-Lymphocyte	1000G			HPRC	NIH
HG00621	SAMN17861653	Han Chinese South, China	CHS	TRUE	SH066	HG00619	HG00620	male	B-Lymphocyte	1000G			HPRC	NIH
HG00609	SAMN26237492	Han Chinese South, China	CHS	TRUE	SH062	HG00607	HG00608	male	B-Lymphocyte	1000G			HPRC	NIH
HG00706	SAMN37706905	Han Chinese South, China	CHS	TRUE	SH090	HG00704	HG00705	male	B-Lymphocyte	1000G			HPRC	NIH
HG00544	SAMN26237491	Han Chinese South, China	CHS	TRUE	SH042	HG00542	HG00543	female	B-Lymphocyte	1000G			HPRC	NIH
HG00423	SAMN26237490	Han Chinese South, China	CHS	TRUE	SH007	HG00421	HG00422	female	B-Lymphocyte	1000G			HPRC	NIH
HG00597	SAMN33621944	Han Chinese South, China	CHS	TRUE	SH058	HG00595	HG00596	female	B-Lymphocyte	1000G			HPRC	NIH
HG00408	SAMN33621943	Han Chinese South, China	CHS	TRUE	SH002	HG00406	HG00407	female	B-Lymphocyte	1000G			HPRC	NIH
HG00558	SAMN33758780	Han Chinese South, China	CHS	TRUE	SH045	HG00556	HG00557	female	B-Lymphocyte	1000G			HPRC	NIH
HG00658	SAMN37797096	Han Chinese South, China	CHS	TRUE	SH074	HG00656	HG00657	male	B-Lymphocyte	1000G			HPRC	NIH
HG01784	SAMN37797100	Iberian Populations in Spain	IBS	FALSE				female	B-Lymphocyte	1000G			HPRC	NIH
HG01530	SAMN37797099	Iberian Populations in Spain	IBS	FALSE				male	B-Lymphocyte	1000G			HPRC	NIH
HG01786	SAMN41021633	Iberian Populations in Spain	IBS	FALSE				female	B-Lymphocyte	1000G			HPRC	NIH
HG03742	SAMN37797111	Indian Telugu in the UK	ITU	FALSE				male	B-Lymphocyte	1000G			HPRC	NIH
HG03874	SAMN41021625	Indian Telugu in the UK	ITU	FALSE				female	B-Lymphocyte	1000G			HPRC	NIH
HG03784	SAMN41021647	Indian Telugu in the UK	ITU	FALSE				female	B-Lymphocyte	1000G			HPRC	NIH
NA18971	SAMN33621961	Japanese in Tokyo, Japan	JPT	FALSE				male	B-Lymphocyte	1000G			HPRC	NIH
NA18983	SAMN33758798	Japanese in Tokyo, Japan	JPT	FALSE				male	B-Lymphocyte	1000G			HPRC	NIH
NA19087	SAMN37797087	Japanese in Tokyo, Japan	JPT	FALSE				female	B-Lymphocyte	1000G			HPRC	NIH
NA18976	SAMN41021622	Japanese in Tokyo, Japan	JPT	FALSE				female	B-Lymphocyte	1000G			HPRC	NIH
NA18952	SAMN41021621	Japanese in Tokyo, Japan	JPT	FALSE				male	B-Lymphocyte	1000G			HPRC	NIH
NA18974	SAMN41021620	Japanese in Tokyo, Japan	JPT	FALSE				male	B-Lymphocyte	1000G			HPRC	NIH
HG02027	SAMN26237503	Kinh in Ho Chi Minh City, Vietnam	KHV	TRUE	VN050	HG02029	HG02028	male	B-Lymphocyte	1000G			HPRC	NIH
HG02083	SAMN26237504	Kinh in Ho Chi Minh City, Vietnam	KHV	TRUE	VN069	HG02085	HG02084	male	B-Lymphocyte	1000G			HPRC	NIH
HG02523	SAMN26237506	Kinh in Ho Chi Minh City, Vietnam	KHV	TRUE	VN090	HG02521	HG02522	female	B-Lymphocyte	1000G			HPRC	NIH
HG02132	SAMN26267382	Kinh in Ho Chi Minh City, Vietnam	KHV	TRUE	VN080	HG02134	HG02133	male	B-Lymphocyte	1000G			HPRC	NIH
HG02074	SAMN26267381	Kinh in Ho Chi Minh City, Vietnam	KHV	TRUE	VN066	HG02076	HG02075	male	B-Lymphocyte	1000G			HPRC	NIH
HG02071	SAMN26267380	Kinh in Ho Chi Minh City, Vietnam	KHV	TRUE	VN065	HG02073	HG02072	male	B-Lymphocyte	1000G			HPRC	NIH
HG02135	SAMN26267392	Kinh in Ho Chi Minh City, Vietnam	KHV	TRUE	VN081	HG02137	HG02136	male	B-Lymphocyte	1000G			HPRC	NIH
HG02040	SAMN33758784	Kinh in Ho Chi Minh City, Vietnam	KHV	FALSE				male	B-Lymphocyte	1000G			HPRC	NIH
HG02129	SAMN33621950	Kinh in Ho Chi Minh City, Vietnam	KHV	TRUE	VN079	HG02131	HG02130	male	B-Lymphocyte	1000G			HPRC	NIH
HG02056	SAMN33621949	Kinh in Ho Chi Minh City, Vietnam	KHV	TRUE	VN060	HG02058	HG02057	male	B-Lymphocyte	1000G			HPRC	NIH
HG02015	SAMN33621948	Kinh in Ho Chi Minh City, Vietnam	KHV	TRUE	VN046	HG02017	HG02016	male	B-Lymphocyte	1000G			HPRC	NIH
HG02514	SAMN37797105	Kinh in Ho Chi Minh City, Vietnam	KHV	TRUE	VN087	HG02512	HG02513	male	B-Lymphocyte	1000G			HPRC	NIH
NA19338	SAMN37797091	Luhya in Webuye, Kenya	LWK	FALSE				female	B-Lymphocyte	1000G			HPRC	NIH
NA19468	SAMN37797093	Luhya in Webuye, Kenya	LWK	FALSE				female	B-Lymphocyte	1000G			HPRC	NIH
NA19391	SAMN37797092	Luhya in Webuye, Kenya	LWK	FALSE				female	B-Lymphocyte	1000G			HPRC	NIH
NA19043	SAMN33758799	Luhya in Webuye, Kenya	LWK	FALSE				male	B-Lymphocyte	1000G			HPRC	NIH
NA19036	SAMN41021642	Luhya in Webuye, Kenya	LWK	FALSE				female	B-Lymphocyte	1000G			HPRC	NIH
NA19443	SAMN41021640	Luhya in Webuye, Kenya	LWK	FALSE				male	B-Lymphocyte	1000G			HPRC	NIH
HG03471	SAMN17861669	Mende in Sierra Leone	MSL	FALSE	SL56i	HG03469		male	B-Lymphocyte	1000G			HPRC	NIH
HG03579	SAMN17861671	Mende in Sierra Leone	MSL	TRUE	SL72	HG03577	HG03578	male	B-Lymphocyte	1000G			HPRC	NIH
HG03453	SAMN17861668	Mende in Sierra Leone	MSL	TRUE	SL50	HG03451	HG03452	female	B-Lymphocyte	1000G			HPRC	NIH
HG03209	SAMN33758793	Mende in Sierra Leone	MSL	FALSE				male	B-Lymphocyte	1000G			HPRC	NIH
HG03470	SAMN37797110	Mende in Sierra Leone	MSL	FALSE	SL56			female	B-Lymphocyte	1000G			HPRC	NIH
HG03225	SAMN33621957	Mende in Sierra Leone	MSL	FALSE				male	B-Lymphocyte	1000G			HPRC	NIH
HG03583	SAMN41021645	Mende in Sierra Leone	MSL	FALSE	SL73			female	B-Lymphocyte	1000G			HPRC	NIH
NA19682	SAMN41021611	Mexican Ancestry in Los Angeles, California, USA	MXL	FALSE				male	B-Lymphocyte	1000G			HPRC	NIH
NA19776	SAMN41021610	Mexican Ancestry in Los Angeles, California, USA	MXL	FALSE				female	B-Lymphocyte	1000G			HPRC	NIH
HG01952	SAMN17861661	Peruvian in Lima, Peru	PEL	TRUE	PEL019	HG01950	HG01951	male	B-Lymphocyte	1000G			HPRC	NIH
HG02148	SAMN17861663	Peruvian in Lima, Peru	PEL	TRUE	PEL39	HG02146	HG02147	female	B-Lymphocyte	1000G			HPRC	NIH
HG01928	SAMN17861660	Peruvian in Lima, Peru	PEL	TRUE	PEL011	HG01926	HG01927	male	B-Lymphocyte	1000G			HPRC	NIH
HG01978	SAMN17861662	Peruvian in Lima, Peru	PEL	TRUE	PEL26	HG01977	HG01976	female	B-Lymphocyte	1000G			HPRC	NIH
HG01993	SAMN26237501	Peruvian in Lima, Peru	PEL	TRUE	PEL29	HG01991	HG01992	female	B-Lymphocyte	1000G			HPRC	NIH
HG02300	SAMN26267395	Peruvian in Lima, Peru	PEL	TRUE	PEL52	HG02299	HG02298	female	B-Lymphocyte	1000G			HPRC	NIH
HG01981	SAMN26237500	Peruvian in Lima, Peru	PEL	TRUE	PEL27	HG01979	HG01980	female	B-Lymphocyte	1000G			HPRC	NIH
HG02004	SAMN26237502	Peruvian in Lima, Peru	PEL	TRUE	PEL33	HG02002	HG02003	female	B-Lymphocyte	1000G			HPRC	NIH
HG01943	SAMN26237499	Peruvian in Lima, Peru	PEL	TRUE	PEL016	HG01941	HG01942	male	B-Lymphocyte	1000G			HPRC	NIH
HG02293	SAMN26267394	Peruvian in Lima, Peru	PEL	TRUE	PEL51	HG02291	HG02292	female	B-Lymphocyte	1000G			HPRC	NIH
HG01934	SAMN26237498	Peruvian in Lima, Peru	PEL	TRUE	PEL013	HG01932	HG01933	male	B-Lymphocyte	1000G			HPRC	NIH
HG01975	SAMN33621947	Peruvian in Lima, Peru	PEL	TRUE	PEL25	HG01974	HG01973	female	B-Lymphocyte	1000G			HPRC	NIH
HG02273	SAMN33621953	Peruvian in Lima, Peru	PEL	FALSE	PEL46	HG02271	HG02272	female	B-Lymphocyte	1000G		has trio data, but it was not included	HPRC	NIH
HG01969	SAMN37797103	Peruvian in Lima, Peru	PEL	TRUE	PEL023	HG01967	HG01968	female	B-Lymphocyte	1000G			HPRC	NIH
HG01940	SAMN37797101	Peruvian in Lima, Peru	PEL	TRUE	PEL015	HG01938	HG01939	female	B-Lymphocyte	1000G			HPRC	NIH
HG01071	SAMN17861657	Puerto Rican in Puerto Rico	PUR	TRUE	PR17	HG01069	HG01070	female	B-Lymphocyte	1000G			HPRC	NIH
HG00735	SAMN17861655	Puerto Rican in Puerto Rico	PUR	TRUE	PR06	HG01047	HG00734	female	B-Lymphocyte	1000G			HPRC	NIH
HG00741	SAMN17861656	Puerto Rican in Puerto Rico	PUR	TRUE	PR09	HG00739	HG00740	female	B-Lymphocyte	1000G			HPRC	NIH
HG01175	SAMN17861659	Puerto Rican in Puerto Rico	PUR	TRUE	PR36	HG01173	HG01174	female	B-Lymphocyte	1000G			HPRC	NIH
HG01106	SAMN17861658	Puerto Rican in Puerto Rico	PUR	TRUE	PR25	HG01104	HG01105	male	B-Lymphocyte	1000G			HPRC	NIH
HG00642	SAMN26267378	Puerto Rican in Puerto Rico	PUR	TRUE	PR04	HG00640	HG00641	male	B-Lymphocyte	1000G			HPRC	NIH
HG00738	SAMN26237493	Puerto Rican in Puerto Rico	PUR	TRUE	PR07	HG00736	HG00737	male	B-Lymphocyte	1000G			HPRC	NIH
HG01099	SAMN26237494	Puerto Rican in Puerto Rico	PUR	TRUE	PR31	HG01097	HG01098	male	B-Lymphocyte	1000G			HPRC	NIH
HG01074	SAMN33758782	Puerto Rican in Puerto Rico	PUR	TRUE	PR18	HG01072	HG01073	male	B-Lymphocyte	1000G			HPRC	NIH
HG01192	SAMN33621945	Puerto Rican in Puerto Rico	PUR	TRUE	PR40	HG01190	HG01191	male	B-Lymphocyte	1000G			HPRC	NIH
HG00639	SAMN33758781	Puerto Rican in Puerto Rico	PUR	TRUE	PR03	HG00637	HG00638	female	B-Lymphocyte	1000G			HPRC	NIH
HG01081	SAMN33758783	Puerto Rican in Puerto Rico	PUR	TRUE	PR21	HG01079	HG01080	female	B-Lymphocyte	1000G			HPRC	NIH
HG01167	SAMN41021679	Puerto Rican in Puerto Rico	PUR	FALSE				male	B-Lymphocyte	1000G			HPRC	NIH
HG02738	SAMN26267396	Punjabi in Lahore, Pakistan	PJL	TRUE	PK27	HG02736	HG02737	male	B-Lymphocyte	1000G			HPRC	NIH
HG03669	SAMN26237512	Punjabi in Lahore, Pakistan	PJL	TRUE	PK58	HG03667	HG03668	female	B-Lymphocyte	1000G			HPRC	NIH
HG02698	SAMN26237509	Punjabi in Lahore, Pakistan	PJL	TRUE	PK21	HG02696	HG02697	male	B-Lymphocyte	1000G			HPRC	NIH
HG03654	SAMN26237511	Punjabi in Lahore, Pakistan	PJL	TRUE	PK53	HG03652	HG03653	male	B-Lymphocyte	1000G			HPRC	NIH
HG02602	SAMN26237507	Punjabi in Lahore, Pakistan	PJL	TRUE	PK09	HG02600	HG02601	male	B-Lymphocyte	1000G			HPRC	NIH
HG03710	SAMN26237513	Punjabi in Lahore, Pakistan	PJL	TRUE	PK62	HG03708	HG03709	male	B-Lymphocyte	1000G			HPRC	NIH
HG02735	SAMN33758787	Punjabi in Lahore, Pakistan	PJL	TRUE	PK26	HG02733	HG02734	male	B-Lymphocyte	1000G			HPRC	NIH
HG03704	SAMN33758795	Punjabi in Lahore, Pakistan	PJL	TRUE	PK60	HG03702	HG03703	female	B-Lymphocyte	1000G			HPRC	NIH
HG03239	SAMN33758794	Punjabi in Lahore, Pakistan	PJL	TRUE	PK41	HG03237	HG03238	female	B-Lymphocyte	1000G			HPRC	NIH
HG03017	SAMN33758789	Punjabi in Lahore, Pakistan	PJL	TRUE	PK35	HG03015	HG03016	male	B-Lymphocyte	1000G			HPRC	NIH
HG04115	SAMN26267388	Sri Lankan Tamil in the UK	STU	TRUE	ST111	HG03896	HG03894	male	B-Lymphocyte	1000G			HPRC	NIH
HG04204	SAMN26267390	Sri Lankan Tamil in the UK	STU	TRUE	ST006	HG03679	HG03642	male	B-Lymphocyte	1000G			HPRC	NIH
HG03688	SAMN26267385	Sri Lankan Tamil in the UK	STU	TRUE	ST016	HG03885	HG03886	male	B-Lymphocyte	1000G			HPRC	NIH
HG04199	SAMN26267389	Sri Lankan Tamil in the UK	STU	TRUE	ST203	HG04100	HG04099	male	B-Lymphocyte	1000G			HPRC	NIH
HG04228	SAMN26267391	Sri Lankan Tamil in the UK	STU	TRUE	ST232	HG04229	HG04227	male	B-Lymphocyte	1000G			HPRC	NIH
NA20799	SAMN37797094	Toscani in Italia	TSI	FALSE				female	B-Lymphocyte	1000G			HPRC	NIH
NA20752	SAMN33758800	Toscani in Italia	TSI	FALSE				male	B-Lymphocyte	1000G			HPRC	NIH
NA20805	SAMN33621962	Toscani in Italia	TSI	FALSE				male	B-Lymphocyte	1000G			HPRC	NIH
NA20809	SAMN41021671	Toscani in Italia	TSI	FALSE				male	B-Lymphocyte	1000G			HPRC	NIH
NA18522	SAMN33758796	Yoruba in Ibadan, Nigeria	YRI	FALSE	Y016			male	B-Lymphocyte	1000G			HPRC	NIH
NA19159	SAMN37797089	Yoruba in Ibadan, Nigeria	YRI	FALSE	Y056			female	B-Lymphocyte	1000G			HPRC	NIH
NA19185	SAMN37797090	Yoruba in Ibadan, Nigeria	YRI	FALSE	Y039			female	B-Lymphocyte	1000G			HPRC	NIH
NA18879	SAMN41021661	Yoruba in Ibadan, Nigeria	YRI	FALSE				male	B-Lymphocyte	1000G			HPRC	NIH
NA18508	SAMN41021626	Yoruba in Ibadan, Nigeria	YRI	FALSE				female	B-Lymphocyte	1000G			HPRC	NIH
NA18505	SAMN41021643	Yoruba in Ibadan, Nigeria	YRI	FALSE	Y005			female	B-Lymphocyte	1000G			HPRC	NIH
NA20129	SAMN13207712	African Ancestry in Southwest USA	ASW	TRUE		NA19920	NA19921	female	B-Lymphocyte	1000G			HPRC_PLUS	NIH
HG02055	SAMN12162856	African Caribbean in Barbados	ACB	TRUE		HG02053	HG02054	male	B-Lymphocyte	1000G			HPRC_PLUS	NIH
HG02145	SAMN13961514	African Caribbean in Barbados	ACB	TRUE		HG02143	HG02144	male	B-Lymphocyte	1000G			HPRC_PLUS	NIH
HG02109	SAMN13958415	African Caribbean in Barbados	ACB	TRUE		HG02107	HG02108	female	B-Lymphocyte	1000G			HPRC_PLUS	NIH
HG02723	SAMN13958364	Gambian in Western Division Ð Mandinka	GWD	TRUE		HG02721	HG02722	female	B-Lymphocyte	1000G			HPRC_PLUS	NIH
HG02818	SAMN05603745	Gambian in Western Division Ð Mandinka	GWD	TRUE		HG02816	HG02817	female	B-Lymphocyte	1000G			HPRC_PLUS	NIH
HG02080	SAMN13957942	Kinh in Ho Chi Minh City, Vietnam	KHV	TRUE		HG02082	HG02081	female	B-Lymphocyte	1000G			HPRC_PLUS	NIH
NA21309	SAMN11308573	Maasai in Kinyawa, Kenya	MKK	TRUE		NA21307	NA21308	female	B-Lymphocyte	HapMap			HPRC_PLUS	NIH
HG03486	SAMN08723473	Mende in Sierra Leone	MSL	TRUE		HG03484	HG03485	female	B-Lymphocyte	1000G			HPRC_PLUS	NIH
HG03098	SAMN13957944	Mende in Sierra Leone	MSL	TRUE		HG03096	HG03097	male	B-Lymphocyte	1000G			HPRC_PLUS	NIH
HG01243	SAMN13957917	Puerto Rican in Puerto Rico	PUR	TRUE		HG01241	HG01242	male	B-Lymphocyte	1000G			HPRC_PLUS	NIH
HG01109	SAMN12162846	Puerto Rican in Puerto Rico	PUR	TRUE		HG01107	HG01108	male	B-Lymphocyte	1000G			HPRC_PLUS	NIH
HG00733	SAMN00006581	Puerto Rican in Puerto Rico	PUR	TRUE		HG00731	HG00732	female	B-Lymphocyte	1000G			HPRC_PLUS	NIH
NA19240	SAMN03838746	Yoruba in Ibadan, Nigeria	YRI	TRUE		NA19239	NA19238	female	B-Lymphocyte	1000G			HPRC_PLUS	NIH
NA18906	SAMN13957875	Yoruba in Ibadan, Nigeria	YRI	TRUE		NA18877	NA18876	female	B-Lymphocyte	1000G			HPRC_PLUS	NIH
