## Supplementary material for "Structural polymorphism and population-variable coding capacity of HERV-K(HML-2) in human pangenomes": Figure_S5_assignment_resolution.tsv

scope	category	public_records
newly_named_physical_locus	13p13	265
newly_named_physical_locus	15p13b	340
newly_named_physical_locus	15p13a	490
newly_named_physical_locus	21p13	807
newly_named_physical_locus	22p13	333
remaining_placement	full_reference_host_remap_places_source_outside_named_catalog_elements	1
remaining_placement	retained_element_alignments_do_not_support_this_source_interval	184
remaining_placement	insufficient_primary_mapping_or_bidirectional_host_flanks	119
remaining_placement	full_reference_alignments_do_not_support_named_element_placement	3
remaining_placement	duplicated_local_block_without_unique_long_host_anchor	296
