## Supplementary material for "Structural polymorphism and population-variable coding capacity of HERV-K(HML-2) in human pangenomes": comment90_current_boundary_disposition.tsv

locus	catalog_records	donors	donor_haplotypes	paired_accepted	identical_pairs	one_mismatch_pairs	two_mismatch_pairs	different_pairs	fraction_different	length_robust_candidate_differences	length_ambiguous_differences	one_sided	unavailable	no_exact_retained_record
HML-2_3q12.3	584	292	584	0	0	0	0	0		0	0	578	6	0
HML-2_3q21.2	584	292	584	0	0	0	0	0		0	0	583	1	0
HML-2_4q32.3	584	292	584	0	0	0	0	0		0	0	584	0	0
HML-2_5p12	585	292	584	0	0	0	0	0		0	0	581	4	0
HML-2_8p23.1a_hg38	604	292	584	42	0	0	42	42	1.0	0	42	0	542	20
