## Supplementary material for "Structural polymorphism and population-variable coding capacity of HERV-K(HML-2) in human pangenomes": Fiberseq_cell_type_roster.tsv

Individual_ID	cell_type	panel_role	source
HG002	lymphoblastoid cell line	benchmark	Lucas et al. 2026, HPRC2; paired long-read chromatin epigenome and Cell Line Production sections
HG00438	lymphoblastoid cell line	HPRC	Lucas et al. 2026, HPRC2; paired long-read chromatin epigenome and Cell Line Production sections
HG00621	lymphoblastoid cell line	HPRC	Lucas et al. 2026, HPRC2; paired long-read chromatin epigenome and Cell Line Production sections
HG00673	lymphoblastoid cell line	HPRC	Lucas et al. 2026, HPRC2; paired long-read chromatin epigenome and Cell Line Production sections
HG00735	lymphoblastoid cell line	HPRC	Lucas et al. 2026, HPRC2; paired long-read chromatin epigenome and Cell Line Production sections
HG00741	lymphoblastoid cell line	HPRC	Lucas et al. 2026, HPRC2; paired long-read chromatin epigenome and Cell Line Production sections
HG01071	lymphoblastoid cell line	HPRC	Lucas et al. 2026, HPRC2; paired long-read chromatin epigenome and Cell Line Production sections
HG01106	lymphoblastoid cell line	HPRC	Lucas et al. 2026, HPRC2; paired long-read chromatin epigenome and Cell Line Production sections
HG01123	lymphoblastoid cell line	HPRC	Lucas et al. 2026, HPRC2; paired long-read chromatin epigenome and Cell Line Production sections
HG01175	lymphoblastoid cell line	HPRC	Lucas et al. 2026, HPRC2; paired long-read chromatin epigenome and Cell Line Production sections
HG01258	lymphoblastoid cell line	HPRC	Lucas et al. 2026, HPRC2; paired long-read chromatin epigenome and Cell Line Production sections
HG01358	lymphoblastoid cell line	HPRC	Lucas et al. 2026, HPRC2; paired long-read chromatin epigenome and Cell Line Production sections
HG01361	lymphoblastoid cell line	HPRC	Lucas et al. 2026, HPRC2; paired long-read chromatin epigenome and Cell Line Production sections
HG01891	lymphoblastoid cell line	HPRC	Lucas et al. 2026, HPRC2; paired long-read chromatin epigenome and Cell Line Production sections
HG01928	lymphoblastoid cell line	HPRC	Lucas et al. 2026, HPRC2; paired long-read chromatin epigenome and Cell Line Production sections
HG01952	lymphoblastoid cell line	HPRC	Lucas et al. 2026, HPRC2; paired long-read chromatin epigenome and Cell Line Production sections
HG01978	lymphoblastoid cell line	HPRC	Lucas et al. 2026, HPRC2; paired long-read chromatin epigenome and Cell Line Production sections
HG02071	lymphoblastoid cell line	HPRC	Lucas et al. 2026, HPRC2; paired long-read chromatin epigenome and Cell Line Production sections
HG02074	lymphoblastoid cell line	HPRC	Lucas et al. 2026, HPRC2; paired long-read chromatin epigenome and Cell Line Production sections
HG02132	lymphoblastoid cell line	HPRC	Lucas et al. 2026, HPRC2; paired long-read chromatin epigenome and Cell Line Production sections
HG02135	lymphoblastoid cell line	HPRC	Lucas et al. 2026, HPRC2; paired long-read chromatin epigenome and Cell Line Production sections
HG02148	lymphoblastoid cell line	HPRC	Lucas et al. 2026, HPRC2; paired long-read chromatin epigenome and Cell Line Production sections
HG02257	lymphoblastoid cell line	HPRC	Lucas et al. 2026, HPRC2; paired long-read chromatin epigenome and Cell Line Production sections
HG02486	lymphoblastoid cell line	HPRC	Lucas et al. 2026, HPRC2; paired long-read chromatin epigenome and Cell Line Production sections
HG02559	lymphoblastoid cell line	HPRC	Lucas et al. 2026, HPRC2; paired long-read chromatin epigenome and Cell Line Production sections
HG02572	lymphoblastoid cell line	HPRC	Lucas et al. 2026, HPRC2; paired long-read chromatin epigenome and Cell Line Production sections
HG02622	lymphoblastoid cell line	HPRC	Lucas et al. 2026, HPRC2; paired long-read chromatin epigenome and Cell Line Production sections
HG02630	lymphoblastoid cell line	HPRC	Lucas et al. 2026, HPRC2; paired long-read chromatin epigenome and Cell Line Production sections
HG02717	lymphoblastoid cell line	HPRC	Lucas et al. 2026, HPRC2; paired long-read chromatin epigenome and Cell Line Production sections
HG02886	lymphoblastoid cell line	HPRC	Lucas et al. 2026, HPRC2; paired long-read chromatin epigenome and Cell Line Production sections
HG03453	lymphoblastoid cell line	HPRC	Lucas et al. 2026, HPRC2; paired long-read chromatin epigenome and Cell Line Production sections
HG03516	lymphoblastoid cell line	HPRC	Lucas et al. 2026, HPRC2; paired long-read chromatin epigenome and Cell Line Production sections
HG03540	lymphoblastoid cell line	HPRC	Lucas et al. 2026, HPRC2; paired long-read chromatin epigenome and Cell Line Production sections
HG03579	lymphoblastoid cell line	HPRC	Lucas et al. 2026, HPRC2; paired long-read chromatin epigenome and Cell Line Production sections
HG03804	lymphoblastoid cell line	HPRC	Lucas et al. 2026, HPRC2; paired long-read chromatin epigenome and Cell Line Production sections
HG03942	lymphoblastoid cell line	HPRC	Lucas et al. 2026, HPRC2; paired long-read chromatin epigenome and Cell Line Production sections
HG04157	lymphoblastoid cell line	HPRC	Lucas et al. 2026, HPRC2; paired long-read chromatin epigenome and Cell Line Production sections
HG04160	lymphoblastoid cell line	HPRC	Lucas et al. 2026, HPRC2; paired long-read chromatin epigenome and Cell Line Production sections
HG04187	lymphoblastoid cell line	HPRC	Lucas et al. 2026, HPRC2; paired long-read chromatin epigenome and Cell Line Production sections
