## Supplementary material for "Structural polymorphism and population-variable coding capacity of HERV-K(HML-2) in human pangenomes": Figure_S7_TSD_population_denominators.tsv

superpopulation	catalog_records	donors	donor_haplotypes	paired_accepted	identical_pairs	one_mismatch_pairs	two_mismatch_pairs	different_pairs	fraction_different	length_robust_candidate_differences	length_ambiguous_differences	one_sided	unavailable	no_exact_retained_record
AFR	19023	93	186	3864	3819	16	29	45	0.011645962732919254	16	29	2850	11928	381
AMR	10607	52	104	2158	2157	0	1	1	0.0004633920296570899	0	1	1494	6851	104
EAS	12247	60	120	2463	2455	3	5	8	0.0032480714575720666	3	5	1746	7890	148
EUR	7556	37	74	1524	1524	0	0	0	0.0	0	0	1047	4887	98
SAS	8997	44	88	1847	1839	1	7	8	0.004331348132106118	1	7	1262	5782	106
Unassigned	1226	6	12	239	239	0	0	0	0.0	0	0	183	776	28
