## Supplementary material for "Structural polymorphism and population-variable coding capacity of HERV-K(HML-2) in human pangenomes": Figure_S7_TSD_sequence_pairs.tsv

locus	five_prime	three_prime	retained_window_differences	retained_window_length	count	length_robust_candidate_difference	candidate_length_comparisons
HML-2_10p12.1	ATGGGG	ATGGGG	0	6	585	0	4:GGGG/ATGG:2;5:TGGGG/ATGGG:2;6:ATGGGG/ATGGGG:0
HML-2_10p14	TCATTC	GCATTC	1	6	1	1	4:ATTC/GCAT:4;5:CATTC/GCATT:4;6:TCATTC/GCATTC:1
HML-2_10p14	TCATTC	TCATTC	0	6	560	0	4:ATTC/TCAT:4;5:CATTC/TCATT:4;6:TCATTC/TCATTC:0
HML-2_11q22.1	TTGTG	TTGTG	0	5	496	0	4:TGTG/TTGT:3;5:TTGTG/TTGTG:0;6:?TTGTG/TTGTG?:3
HML-2_11q23.3	AGCCT	AGCCT	0	5	583	0	4:GCCT/AGCC:3;5:AGCCT/AGCCT:0;6:?AGCCT/AGCCT?:3
HML-2_12q13.2	GCTAT	GCTAT	0	5	389	0	4:CTAT/GCTA:4;5:GCTAT/GCTAT:0;6:?GCTAT/GCTAT?:4
HML-2_12q14.1	TTGGCA	TTGGTA	1	6	1	1	4:GGCA/TTGG:4;5:TGGCA/TTGGT:3;6:TTGGCA/TTGGTA:1
HML-2_12q14.1	TTGGTA	TTGGTA	0	6	582	0	4:GGTA/TTGG:4;5:TGGTA/TTGGT:3;6:TTGGTA/TTGGTA:0
HML-2_12q24.33	TAAAT	TAAAT	0	5	20	0	4:AAAT/TAAA:2;5:TAAAT/TAAAT:0;6:?TAAAT/TAAAT?:2
HML-2_15p13b	GAATTC	GAATTC	0	6	308	0	4:ATTC/GAAT:4;5:AATTC/GAATT:3;6:GAATTC/GAATTC:0
HML-2_19p12b	CTCTAT	CTCTAT	0	6	79	0	4:CTAT/CTCT:1;5:TCTAT/CTCTA:5;6:CTCTAT/CTCTAT:0
HML-2_19p12d	CAAAAC	CAAAAC	0	6	1	0	4:AAAC/CAAA:2;5:AAAAC/CAAAA:2;6:CAAAAC/CAAAAC:0
HML-2_19p12d	GCTCA	GCTCA	0	5	543	0	4:CTCA/GCTC:4;5:GCTCA/GCTCA:0;6:?GCTCA/GCTCA?:4
HML-2_1p31.1a	CATAT	CATGT	1	5	3	1	4:ATAT/CATG:4;5:CATAT/CATGT:1;6:?CATAT/CATGT?:4
HML-2_1p31.1a	CATGT	CATGT	0	5	582	0	4:ATGT/CATG:4;5:CATGT/CATGT:0;6:?CATGT/CATGT?:4
HML-2_1p31.1b	ATGGAA	ATGGAA	0	6	591	0	4:GGAA/ATGG:4;5:TGGAA/ATGGA:3;6:ATGGAA/ATGGAA:0
HML-2_1q22	GGGATG	GGGATG	0	6	584	0	4:GATG/GGGA:3;5:GGATG/GGGAT:3;6:GGGATG/GGGATG:0
HML-2_1q23.3	TGAGAC	TGAGAC	0	6	575	0	4:AGAC/TGAG:2;5:GAGAC/TGAGA:5;6:TGAGAC/TGAGAC:0
HML-2_22q11.21	ACCCAG	ACCCAG	0	6	578	0	4:CCAG/ACCC:3;5:CCCAG/ACCCA:3;6:ACCCAG/ACCCAG:0
HML-2_3q13.2	GGCTGG	GGCTGG	0	6	587	0	4:CTGG/GGCT:4;5:GCTGG/GGCTG:3;6:GGCTGG/GGCTGG:0
HML-2_3q27.2	GGTACA	GGTACA	0	6	586	0	4:TACA/GGTA:3;5:GTACA/GGTAC:4;6:GGTACA/GGTACA:0
HML-2_5p13.3	CAGAAC	CAGAAC	0	6	584	0	4:GAAC/CAGA:3;5:AGAAC/CAGAA:4;6:CAGAAC/CAGAAC:0
HML-2_5q11.2	CTCAGG	CTCGGG	1	6	1	1	4:CAGG/CTCG:2;5:TCAGG/CTCGG:3;6:CTCAGG/CTCGGG:1
HML-2_5q11.2	CTCGGG	CTCGGG	0	6	570	0	4:CGGG/CTCG:2;5:TCGGG/CTCGG:3;6:CTCGGG/CTCGGG:0
HML-2_5q11.2	CTCGGG	CTTGGG	1	6	13	1	4:CGGG/CTTG:2;5:TCGGG/CTTGG:3;6:CTCGGG/CTTGGG:1
HML-2_5q33.3	ACTGC	ACTGC	0	5	588	0	4:CTGC/ACTG:4;5:ACTGC/ACTGC:0;6:?ACTGC/ACTGC?:4
HML-2_6q14.1	ATATGC	ATATGC	0	6	580	0	4:ATGC/ATAT:2;5:TATGC/ATATG:5;6:ATATGC/ATATGC:0
HML-2_7p22.1	GGTTTC	GGATTC	1	6	1	1	4:TTTC/GGAT:4;5:GTTTC/GGATT:3;6:GGTTTC/GGATTC:1
HML-2_7p22.1	GGTTTC	GGTTTC	0	6	853	0	4:TTTC/GGTT:3;5:GTTTC/GGTTT:2;6:GGTTTC/GGTTTC:0
HML-2_8p23.1a_hg38	ACCTTT	CCTTTT	2	6	42	0	4:CTTT/CCTT:1;5:CCTTT/CCTTT:0;6:ACCTTT/CCTTTT:2
HML-2_8q11.23_new	CACAC	CACAC	0	5	584	0	4:ACAC/CACA:4;5:CACAC/CACAC:0;6:?CACAC/CACAC?:4
HML-2_Xq21.33	ATAAT	ATAAT	0	5	6	0	4:TAAT/ATAA:3;5:ATAAT/ATAAT:0;6:?ATAAT/ATAAT?:3
HML-2_acro_type1	GAATTC	GAATTC	0	6	39	0	4:ATTC/GAAT:4;5:AATTC/GAATT:3;6:GAATTC/GAATTC:0
