## Supplementary material for "Structural polymorphism and population-variable coding capacity of HERV-K(HML-2) in human pangenomes": Figure_S10_TSD_per_locus.tsv

locus	catalog_records	donors	donor_haplotypes	paired_accepted	identical_pairs	one_mismatch_pairs	two_mismatch_pairs	different_pairs	fraction_different	length_robust_candidate_differences	length_ambiguous_differences	one_sided	unavailable	no_exact_retained_record
HML-2_10p12.1	585	292	584	585	585	0	0	0	0.0	0	0	0	0	0
HML-2_10p14	584	292	584	561	560	1	0	1	0.0017825311942959	1	0	22	1	0
HML-2_10q24.2	584	292	584	0	0	0	0	0		0	0	582	2	0
HML-2_11p15.4	586	292	584	0	0	0	0	0		0	0	0	584	2
HML-2_11p15.4b	584	292	584	0	0	0	0	0		0	0	0	584	0
HML-2_11q12.1	584	292	584	0	0	0	0	0		0	0	0	584	0
HML-2_11q12.3	586	292	584	0	0	0	0	0		0	0	0	585	1
HML-2_11q22.1	594	292	584	496	496	0	0	0	0.0	0	0	0	91	7
HML-2_11q23.3	585	292	584	583	583	0	0	0	0.0	0	0	2	0	0
HML-2_12p11.21	584	292	584	0	0	0	0	0		0	0	0	584	0
HML-2_12q13.2	601	292	584	389	389	0	0	0	0.0	0	0	0	196	16
HML-2_12q14.1	585	292	584	583	582	1	0	1	0.0017152658662092624	1	0	0	2	0
HML-2_12q24.33	599	292	584	20	20	0	0	0	0.0	0	0	0	579	0
HML-2_13p13	644	292	574	0	0	0	0	0		0	0	248	395	1
HML-2_14q11.2	586	292	584	0	0	0	0	0		0	0	0	586	0
HML-2_14q32.33	588	292	583	0	0	0	0	0		0	0	0	588	0
HML-2_15p13a	695	290	526	0	0	0	0	0		0	0	0	694	1
HML-2_15p13b	468	271	410	308	308	0	0	0	0.0	0	0	20	140	0
HML-2_15q25.2	584	292	584	0	0	0	0	0		0	0	0	462	122
HML-2_16p11.2	587	292	584	0	0	0	0	0		0	0	577	10	0
HML-2_19p12a	584	292	584	0	0	0	0	0		0	0	0	584	0
HML-2_19p12b	639	292	584	79	79	0	0	0	0.0	0	0	0	505	55
HML-2_19p12c	615	292	584	0	0	0	0	0		0	0	265	319	31
HML-2_19p12d	584	292	584	544	544	0	0	0	0.0	0	0	40	0	0
HML-2_19p12e	584	292	584	0	0	0	0	0		0	0	0	584	0
HML-2_19p13.3	584	292	584	0	0	0	0	0		0	0	159	425	0
HML-2_19q12	585	292	584	0	0	0	0	0		0	0	584	1	0
HML-2_19q13.12a	584	292	584	0	0	0	0	0		0	0	0	584	0
HML-2_19q13.12b	584	292	584	0	0	0	0	0		0	0	581	3	0
HML-2_19q13.41	584	292	584	0	0	0	0	0		0	0	0	584	0
HML-2_19q13.42	584	292	584	0	0	0	0	0		0	0	0	584	0
HML-2_1p31.1a	585	292	584	585	582	3	0	3	0.005128205128205128	3	0	0	0	0
HML-2_1p31.1b	603	292	584	591	591	0	0	0	0.0	0	0	0	12	0
HML-2_1p34.3	584	292	584	0	0	0	0	0		0	0	0	584	0
HML-2_1p36.21a	585	292	584	0	0	0	0	0		0	0	0	584	1
HML-2_1p36.21b	585	292	584	0	0	0	0	0		0	0	0	584	1
HML-2_1p36.21c	588	292	584	0	0	0	0	0		0	0	0	584	4
HML-2_1q21.3	584	292	584	0	0	0	0	0		0	0	0	584	0
HML-2_1q22	584	292	584	584	584	0	0	0	0.0	0	0	0	0	0
HML-2_1q23.3	584	292	584	575	575	0	0	0	0.0	0	0	9	0	0
HML-2_1q24.1	584	292	584	0	0	0	0	0		0	0	0	584	0
HML-2_1q32.2	584	292	584	0	0	0	0	0		0	0	0	584	0
HML-2_1q43	584	292	584	0	0	0	0	0		0	0	0	584	0
HML-2_20q11.22	585	292	584	0	0	0	0	0		0	0	0	585	0
HML-2_21p13	939	286	528	0	0	0	0	0		0	0	0	939	0
HML-2_21q21.1	584	292	584	0	0	0	0	0		0	0	584	0	0
HML-2_22p13	651	292	559	0	0	0	0	0		0	0	0	650	1
HML-2_22q11.21	584	292	584	578	578	0	0	0	0.0	0	0	0	6	0
HML-2_22q11.23	588	292	584	0	0	0	0	0		0	0	583	5	0
HML-2_2q21.1	584	292	584	0	0	0	0	0		0	0	104	480	0
HML-2_3p12.3	584	292	584	0	0	0	0	0		0	0	0	584	0
HML-2_3p25.3	584	292	584	0	0	0	0	0		0	0	0	584	0
HML-2_3q12.3	584	292	584	0	0	0	0	0		0	0	578	6	0
HML-2_3q13.2	587	292	584	587	587	0	0	0	0.0	0	0	0	0	0
HML-2_3q21.2	584	292	584	0	0	0	0	0		0	0	583	1	0
HML-2_3q24_hg38	635	292	584	0	0	0	0	0		0	0	0	584	51
HML-2_3q27.2	586	292	584	586	586	0	0	0	0.0	0	0	0	0	0
HML-2_4p16.1a	586	292	584	0	0	0	0	0		0	0	0	585	1
HML-2_4p16.1b	584	292	584	0	0	0	0	0		0	0	0	584	0
HML-2_4p16.3a	629	292	575	0	0	0	0	0		0	0	10	569	50
HML-2_4p16.3b	584	292	584	0	0	0	0	0		0	0	0	584	0
HML-2_4p16.3c	584	292	584	0	0	0	0	0		0	0	0	584	0
HML-2_4q13.2	584	292	584	0	0	0	0	0		0	0	0	584	0
HML-2_4q32.1	584	292	584	0	0	0	0	0		0	0	584	0	0
HML-2_4q32.3	584	292	584	0	0	0	0	0		0	0	584	0	0
HML-2_4q35.2_hg38	577	292	576	0	0	0	0	0		0	0	0	553	24
HML-2_5p12	585	292	584	0	0	0	0	0		0	0	581	4	0
HML-2_5p13.3	584	292	584	584	584	0	0	0	0.0	0	0	0	0	0
HML-2_5q11.2	584	292	584	584	570	14	0	14	0.023972602739726026	14	0	0	0	0
HML-2_5q33.2	587	292	584	0	0	0	0	0		0	0	0	584	3
HML-2_5q33.3	590	292	584	588	588	0	0	0	0.0	0	0	1	1	0
HML-2_6p21.1	584	292	584	0	0	0	0	0		0	0	0	584	0
HML-2_6p22.1	584	292	584	0	0	0	0	0		0	0	0	584	0
HML-2_6q11.1	595	292	584	0	0	0	0	0		0	0	0	584	11
HML-2_6q14.1	590	292	584	580	580	0	0	0	0.0	0	0	2	7	1
HML-2_6q25.1	584	292	584	0	0	0	0	0		0	0	1	583	0
HML-2_7p22.1	854	292	583	854	853	1	0	1	0.00117096018735363	1	0	0	0	0
HML-2_7q11.21	585	292	584	0	0	0	0	0		0	0	2	583	0
HML-2_7q22.2	584	292	584	0	0	0	0	0		0	0	584	0	0
HML-2_7q34	584	292	584	0	0	0	0	0		0	0	0	584	0
HML-2_8p23.1_duplicate_group_unresolved	6	6	6	0	0	0	0	0		0	0	0	6	0
HML-2_8p23.1a_hg38	604	292	584	42	0	0	42	42	1.0	0	42	0	542	20
HML-2_8p23.1b	606	292	584	0	0	0	0	0		0	0	0	580	26
HML-2_8p23.1c	580	292	572	0	0	0	0	0		0	0	0	556	24
HML-2_8p23.1d	579	290	546	0	0	0	0	0		0	0	0	546	33
HML-2_8p23.1e	617	292	581	0	0	0	0	0		0	0	0	582	35
HML-2_8q11.21	584	292	584	0	0	0	0	0		0	0	0	584	0
HML-2_8q11.23_new	584	292	584	584	584	0	0	0	0.0	0	0	0	0	0
HML-2_8q24.3a	584	292	584	0	0	0	0	0		0	0	584	0	0
HML-2_8q24.3c	586	292	584	0	0	0	0	0		0	0	0	585	1
HML-2_9q34.11	584	292	584	0	0	0	0	0		0	0	0	584	0
HML-2_9q34.3	586	292	584	0	0	0	0	0		0	0	0	584	2
HML-2_Xq11.1	586	292	584	0	0	0	0	0		0	0	0	586	0
HML-2_Xq12	584	292	584	0	0	0	0	0		0	0	0	584	0
HML-2_Xq21.33	639	292	584	6	6	0	0	0	0.0	0	0	0	578	55
HML-2_Xq28a	584	292	584	0	0	0	0	0		0	0	0	584	0
HML-2_Xq28b	638	292	584	0	0	0	0	0		0	0	0	585	53
HML-2_Yp11.2	584	292	584	0	0	0	0	0		0	0	0	584	0
HML-2_Yq11.23_duplicate_group_unresolved	6	6	6	0	0	0	0	0		0	0	0	6	0
HML-2_Yq11.23a	580	292	578	0	0	0	0	0		0	0	0	464	116
HML-2_Yq11.23b	585	292	578	0	0	0	0	0		0	0	0	469	116
HML-2_acro_type1	215	154	180	39	39	0	0	0	0.0	0	0	128	48	0
HML-2_acro_type2	388	208	277	0	0	0	0	0		0	0	0	388	0
