## Supplementary material for "Structural polymorphism and population-variable coding capacity of HERV-K(HML-2) in human pangenomes": Figure_S17_locus_crosswalk.tsv

assay_label	assay_reference_interval	catalog_locus	catalog_reference_interval	mapping_evidence
10p14	chr10:6824399-6833862	10p14	chr10:6824399-6833862	Exact CHM13v2.0 interval in hml2_loci.tsv
11q22.1	chr11:101704641-101705608	11q22.1	chr11:101704047-101706206	Contained in CHM13v2.0 catalog reference record
11q23.3	chr11:118740087-118749246	11q23.3	chr11:118740087-118749246	Exact CHM13v2.0 interval in hml2_loci.tsv
14q11.2	chr14:18172903-18178983	14q11.2	chr14:18172903-18178983	Exact CHM13v2.0 interval in hml2_loci.tsv
14q12b	chr14:22613611-22618351			Assayed interval in HML2_nonsoloLTRs_final_T2T_typed.tsv, not in current structural and ORF catalog
19p12a	chr19:20414092-20424206	19p12a	chr19:20414092-20424206	Exact CHM13v2.0 interval in hml2_loci.tsv
19p12d	chr19:22365220-22383437	19p12c	chr19:22360220-22387437	Contained in CHM13v2.0 extraction interval in hml2_loci.tsv and hml2_loci_xref.tsv
1q22	chr1:154765232-154774409	1q22	chr1:154765232-154774409	Exact CHM13v2.0 interval in hml2_loci.tsv
22q11.21	chr22:19314068-19323246	22q11.21	chr22:19314068-19323246	Exact CHM13v2.0 interval in hml2_loci.tsv
22q11.23	chr22:23983293-23995659	22q11.23	chr22:23982935-23993774	Overlaps CHM13v2.0 catalog reference record
3p12.3b	chr3:75604561-75613180	3p12.3	chr3:75604561-75613180	Exact CHM13v2.0 interval in hml2_loci.tsv
3q12.3	chr3:104404564-104413685	3q12.3	chr3:104404564-104413685	Exact CHM13v2.0 interval in hml2_loci.tsv
4p16.3b	chr4:234544-239013	4p16.3b	chr4:234544-239013	Exact CHM13v2.0 interval in hml2_loci.tsv
4p16.3c	chr4:3976712-3986301	4p16.3c	chr4:3976712-3986301	Exact CHM13v2.0 interval in hml2_loci.tsv
5p13.3	chr5:30600649-30610094	5p13.3	chr5:30600649-30610094	Exact CHM13v2.0 interval in hml2_loci.tsv
5q33.3	chr5:157176701-157185880	5q33.3	chr5:157176701-157185880	Exact CHM13v2.0 interval in hml2_loci.tsv
7p22.1a	chr7:4699540-4709011	7p22.1	chr7:4699540-4717514	One proviral segment within the CHM13v2.0 7p22.1 tandem-array extraction interval
8p23.1d	chr8:7508401-7517950	8p23.1b	chr8:7508401-7517950	Exact CHM13v2.0 interval in hml2_loci.tsv
8p23.1e	chr8:11536938-11546458	8p23.1c	chr8:11536938-11546458	Exact CHM13v2.0 interval in hml2_loci.tsv
8p23.1h	chr8:12201792-12211329	8p23.1d	chr8:12201792-12211329	Exact CHM13v2.0 interval in hml2_loci.tsv
8p23.1j	chr8:12738560-12748099	8p23.1e	chr8:12738560-12748099	Exact CHM13v2.0 interval in hml2_loci.tsv
