## Supplementary material for "Structural polymorphism and population-variable coding capacity of HERV-K(HML-2) in human pangenomes": artifact_affected_locus_exposure_audit.tsv

exposure_id	changed_people	changed_people_with_Mandage_outcome
HML-2_4p16.3a::structural::solo_ltr_vs_absent	9	1
HML-2_15q25.2::structural::solo_ltr_vs_absent	61	23
HML-2_1q22::orf::orf_gag	1	0
HML-2_7p22.1::structural::multi_vs_single	3	0
