## Supplementary material for "Structural polymorphism and population-variable coding capacity of HERV-K(HML-2) in human pangenomes": artifact_filtered_affected_locus_model_results.tsv

outcome	exposure_id	adjustment	model_status	n	beta	se_pedigree_cluster	p_pedigree_cluster	ci95_low	ci95_high	q_bh_12_model_audit
Im2012_intrinsic_growth	HML-2_7p22.1::structural::multi_vs_single		fit	34	0.21743434887142793	0.2792680388067463	0.44232146404957245	-0.35290707470885513	0.7877757724517109	0.9254653930660711
Houldcroft2014_EBV_qPCR	HML-2_1q22::orf::orf_gag	HML-2_1q22::orf::orf_gag::provirus_dosage_adjustment	fit	47	-0.014854489755539768	0.026827308889450466	0.5826468623612161	-0.06895691431916978	0.039247934808090246	0.9254653930660711
Houldcroft2014_EBV_qPCR	HML-2_7p22.1::structural::multi_vs_single		fit	47	-0.0035297335900572394	0.016983179339887963	0.8363374690989798	-0.03777957888289644	0.03072011170278196	0.9254653930660711
Mandage2017_EBV_in_silico	HML-2_7p22.1::structural::multi_vs_single		fit	116	0.027028557480571685	0.13591308668392196	0.8427245607009207	-0.24223978044503683	0.2962968954061802	0.9254653930660711
Mandage2017_EBV_in_silico	HML-2_1q22::orf::orf_gag	HML-2_1q22::orf::orf_gag::provirus_dosage_adjustment	fit	116	0.020277673458959186	0.15816503893933348	0.8982140116402283	-0.29307579523370336	0.33363114215162176	0.9254653930660711
Im2012_intrinsic_growth	HML-2_1q22::orf::orf_gag	HML-2_1q22::orf::orf_gag::provirus_dosage_adjustment	fit	34	0.03322542322542388	0.35218344421513137	0.9254653930660711	-0.6860291244604424	0.7524799709112902	0.9254653930660711
Mandage2017_EBV_in_silico	HML-2_4p16.3a::structural::solo_ltr_vs_absent		underpowered_arm_lt5	73	NA	NA	NA	NA	NA	NA
Mandage2017_EBV_in_silico	HML-2_15q25.2::structural::solo_ltr_vs_absent		underpowered_arm_lt5	93	NA	NA	NA	NA	NA	NA
Houldcroft2014_EBV_qPCR	HML-2_4p16.3a::structural::solo_ltr_vs_absent		underpowered_arm_lt5	32	NA	NA	NA	NA	NA	NA
Houldcroft2014_EBV_qPCR	HML-2_15q25.2::structural::solo_ltr_vs_absent		underpowered_arm_lt5	40	NA	NA	NA	NA	NA	NA
Im2012_intrinsic_growth	HML-2_4p16.3a::structural::solo_ltr_vs_absent		underpowered_n_lt30	21	NA	NA	NA	NA	NA	NA
Im2012_intrinsic_growth	HML-2_15q25.2::structural::solo_ltr_vs_absent		underpowered_n_lt30	28	NA	NA	NA	NA	NA	NA
