## Supplementary material for "Structural polymorphism and population-variable coding capacity of HERV-K(HML-2) in human pangenomes": artifact_filtered_general_burden_model_results.tsv

outcome	exposure_id	adjustment	model_status	n	beta	se_pedigree_cluster	p_pedigree_cluster	ci95_low	ci95_high	standardized_beta	population_model_status	population_beta	population_p_cluster	q_bh_51_model_suite
Houldcroft2014_EBV_qPCR	general::type1_compatible_np9_units	general::type1_physical_units	fit	47	0.04202596472215324	0.011749836438311833	0.0008761148143941504	0.01833016123480693	0.06572176820949954	0.564164722244985	fit	0.03606346991309473	0.011577157680526267	0.04468185553410167
Im2012_intrinsic_growth	general::type2_physical_units		fit	34	0.13881393060123698	0.048905453259896405	0.008057122222201374	0.038935670445622975	0.238692190756851	0.4041548131688242	fit	0.14433718587586133	0.0033123983965719825	0.20545661666613502
Houldcroft2014_EBV_qPCR	general::type1_loci_present		fit	47	-0.03656743888088664	0.01750457940571398	0.04265983194615021	-0.07186878761915405	-0.0012660901426192403	-0.2947329326939431	fit	-0.03652804474168915	0.0316274734301151	0.6010746800339424
Im2012_intrinsic_growth	general::type1_minus_type2_units		fit	34	-0.11194882988954624	0.054385698794037485	0.04832601508114503	-0.22301924455330444	-0.0008784152257880484	-0.3327562785259419	fit	-0.1244251342276522	0.016130814629463603	0.6010746800339424
Houldcroft2014_EBV_qPCR	general::type1_compatible_env_units	general::type1_physical_units	fit	47	-0.03409983680304838	0.01757524830408181	0.058928890199406114	-0.06954370295738221	0.0013440293512854487	-0.2946288448017828	fit	-0.02341758290055668	0.1528046446252687	0.6010746800339424
Im2012_intrinsic_growth	general::type2_loci_present		fit	34	0.15714215426139072	0.08887702276782755	0.08721653440532896	-0.02436894133540149	0.3386532498581829	0.2595370015586153	fit	0.19068311909513486	0.0362832226319205	0.6919334434003365
Im2012_intrinsic_growth	general::type1_compatible_gag_units	general::type1_physical_units	fit	34	0.24025694084026233	0.147690122120709	0.1142470232598452	-0.0613665276346278	0.5418804093151525	0.3122840091853227	fit	0.2520465387710479	0.09996216018193074	0.6919334434003365
Houldcroft2014_EBV_qPCR	general::type2_physical_units		fit	47	-0.007522533612001995	0.0048414148687768825	0.12756498165566124	-0.017286177211089934	0.002241109987085943	-0.23384982789100156	fit	-0.00840986155752956	0.07525763438372779	0.6919334434003365
Houldcroft2014_EBV_qPCR	general::type2_compatible_pro_units	general::type2_physical_units	fit	47	-0.024872542721704992	0.01683239448766155	0.14678667267624879	-0.058818301379297465	0.009073215935887481	-0.3372095252281642	fit	-0.025433699779362648	0.09037827006818597	0.6919334434003365
Houldcroft2014_EBV_qPCR	general::type1_compatible_gag_units	general::type1_physical_units	fit	47	-0.017955195468695156	0.01325923651401727	0.18275782332314414	-0.04469499431423051	0.0087846033768402	-0.23657464437937153	fit	-0.01960907846949585	0.107024525187359	0.6919334434003365
Mandage2017_EBV_in_silico	general::type2_compatible_env_units	general::type2_physical_units	fit	116	0.10448223894014591	0.07904557742293074	0.18890531010788875	-0.052121306548755436	0.2610857844290473	0.13076476919021074	fit	0.0861561250645394	0.3000838231197631	0.6919334434003365
Houldcroft2014_EBV_qPCR	general::type1_physical_units		fit	47	-0.009462480167246903	0.007237468765502194	0.19801474874983524	-0.024058226968790206	0.005133266634296401	-0.14239510245550988	fit	-0.010573858324510275	0.16546954340487707	0.6919334434003365
Im2012_intrinsic_growth	general::type1_type2_log_ratio		fit	34	-2.225206547914917	1.7807628936952007	0.22111417520518598	-5.862009556911914	1.4115964610820804	-0.23521366422705559	fit	-2.6285577972229808	0.10402443786577512	0.6919334434003365
Houldcroft2014_EBV_qPCR	general::type1_compatible_pol_units	general::type1_physical_units	fit	47	0.03096147773636547	0.024982306297378108	0.221942863192855	-0.0194201444922771	0.08134309996500805	0.2681696433924678	fit	0.02609087131300175	0.31510169436447605	0.6919334434003365
Im2012_intrinsic_growth	general::type1_fraction		fit	34	-14.24158555446823	11.418625068543275	0.22196457230985112	-37.56152902078499	9.078357911848531	-0.23393196010749384	fit	-16.782836350515037	0.10666420227588279	0.6919334434003365
Houldcroft2014_EBV_qPCR	general::type2_compatible_env_units	general::type2_physical_units	fit	47	0.01733310391108043	0.01409429465551301	0.22545998810940066	-0.011090750174311069	0.04575695799647193	0.20464508045989122	fit	0.02163566628384908	0.1525500077165431	0.6919334434003365
Houldcroft2014_EBV_qPCR	general::type1_minus_type2_units		fit	47	0.005468176859550305	0.0044971113760891735	0.23064448113344546	-0.0036011125716674365	0.014537466290768047	0.16991587544628836	fit	0.00599106341675793	0.17076107625195314	0.6919334434003365
Mandage2017_EBV_in_silico	general::type2_compatible_rec_units	general::type2_physical_units	fit	116	0.06168992150202815	0.059235281087434796	0.2998949976242698	-0.055665853972804394	0.17904569697686068	0.17894534978967566	fit	0.048604618400447	0.4304217324437559	0.8497024932687645
Houldcroft2014_EBV_qPCR	general::type2_loci_present		fit	47	-0.005716521109647794	0.006145938213250573	0.35749644933624364	-0.018110986761246416	0.006677944541950827	-0.09786872998474866	fit	-0.005962199949598752	0.28258241572212106	0.9007583771185793
Mandage2017_EBV_in_silico	general::type2_compatible_pol_units	general::type2_physical_units	fit	116	-0.11506001647122603	0.1299519166155786	0.3778187238027764	-0.3725182013383021	0.14239816839585	-0.10773302252691315	fit	-0.035400320350323485	0.7983546224205125	0.9007583771185793
Im2012_intrinsic_growth	general::type1_compatible_pol_units	general::type1_physical_units	fit	34	-0.17416076662963997	0.19795416161465576	0.3859592772703554	-0.5784370985054552	0.23011556524617527	-0.15916592151089118	fit	-0.3684461400334219	0.14232101635147087	0.9007583771185793
Im2012_intrinsic_growth	general::type1_loci_present		fit	34	0.1952645288871657	0.24270236757650768	0.4274134882644835	-0.3003998314934345	0.690928889267766	0.16446480431869323	fit	0.18955081389116135	0.39633388081642196	0.9007583771185793
Houldcroft2014_EBV_qPCR	general::type1_type2_log_ratio		fit	47	0.08247243437511553	0.10395297359206879	0.4319225841596698	-0.12716871655454556	0.2921135853047766	0.08713266226349344	fit	0.08691159559502382	0.3842909782967544	0.9007583771185793
Houldcroft2014_EBV_qPCR	general::type1_fraction		fit	47	0.5288316465316545	0.6688607455671696	0.4334901387006538	-0.8200546014233627	1.8777178944866717	0.08701869359237589	fit	0.5599912915696064	0.3803571761655089	0.9007583771185793
Im2012_intrinsic_growth	general::type1_compatible_np9_units	general::type1_physical_units	fit	34	-0.2506571838773498	0.32138842575465715	0.441548224077735	-0.9070199135701015	0.40570554581540186	-0.30928883013132963	fit	-0.3690181703695866	0.2671397038418407	0.9007583771185793
Im2012_intrinsic_growth	general::type2_compatible_pro_units	general::type2_physical_units	fit	34	0.10172248088045385	0.14572544965822476	0.49052653785493927	-0.19588859113865117	0.39933355289955885	0.12488256849755158	fit	0.13037980380128286	0.45796216064603146	0.9621866704077655
Im2012_intrinsic_growth	general::type1_compatible_env_units	general::type1_physical_units	fit	34	0.20286450531359515	0.3378348790780181	0.5526933550372145	-0.4870863630053006	0.8928153736324909	0.16120720613119066	fit	0.3622164166164873	0.2949159160181641	0.9768690280444354
Im2012_intrinsic_growth	general::type1_physical_units		fit	34	0.07736415319644686	0.13217515518576756	0.5627129573411147	-0.19257352564678792	0.3473018320396816	0.12187539811662519	fit	0.054936128109272966	0.6702159749914358	0.9768690280444354
Im2012_intrinsic_growth	general::type2_compatible_gag_units	general::type2_physical_units	fit	34	-0.0735778909831533	0.15795991139200816	0.6447221375403258	-0.39617506721883566	0.24901928525252903	-0.09010909618125006	fit	-0.06754887828176132	0.6712815596678872	0.9768690280444354
Mandage2017_EBV_in_silico	general::type1_physical_units		fit	116	0.022333797172024702	0.054426711794908066	0.682328960548857	-0.08549533526356944	0.13016292960761883	0.039719286920824555	fit	0.03595691697812412	0.5344561416899039	0.9768690280444354
Im2012_intrinsic_growth	general::type2_compatible_pol_units	general::type2_physical_units	fit	34	-0.11459265862824401	0.2847693915251857	0.6902389148918134	-0.6961693433377939	0.4669840260813059	-0.08818427521600965	fit	-0.11163440104741956	0.6669764620535676	0.9768690280444354
Mandage2017_EBV_in_silico	general::type2_compatible_pro_units	general::type2_physical_units	fit	116	-0.02810693606567257	0.07277614772823296	0.7000667591487146	-0.17228961057870762	0.11607573844736246	-0.045579645427610484	fit	-0.0070515427395131825	0.9328922290578621	0.9768690280444354
Im2012_intrinsic_growth	general::type2_compatible_env_units	general::type2_physical_units	fit	34	0.08033259954413766	0.21000591314412398	0.7047684508696915	-0.3485566925304968	0.5092218916187722	0.09128205029716321	fit	0.05641274105497959	0.7637656492061461	0.9768690280444354
Mandage2017_EBV_in_silico	general::type1_compatible_np9_units	general::type1_physical_units	fit	116	0.03938896980489329	0.11394573309674742	0.7302245552922653	-0.1863580786454878	0.2651360182552744	0.06135107031181174	fit	0.009091661617466586	0.9387129960372348	0.9768690280444354
Mandage2017_EBV_in_silico	general::type1_compatible_pol_units	general::type1_physical_units	fit	116	0.04038367975220221	0.1313202764493308	0.7590132647811683	-0.21978547274211568	0.3005528322465201	0.03507118024490217	fit	-0.015609852449442303	0.90731784867207	0.9768690280444354
Mandage2017_EBV_in_silico	general::type2_loci_present		fit	116	-0.014228163206894098	0.04823853248697459	0.7685700021702753	-0.10979739633707424	0.08134106992328603	-0.029652532367363458	fit	0.004990565724806224	0.9346448025857746	0.9768690280444354
Mandage2017_EBV_in_silico	general::type1_loci_present		fit	116	-0.03491497441029212	0.12564836083399392	0.7816134330755282	-0.2838470390872472	0.21401709026666296	-0.028000554559439565	fit	0.01998562333140192	0.8823916188449226	0.9768690280444354
Mandage2017_EBV_in_silico	general::type1_compatible_pro_units	general::type1_physical_units	fit	116	-0.027787737927704587	0.10042610474764707	0.782517219772602	-0.22674996422626242	0.17117448837085325	-0.03600387096880104	fit	0.012491697506404581	0.9067661962840219	0.9768690280444354
Mandage2017_EBV_in_silico	general::type2_physical_units		fit	116	0.007140298313107988	0.025943885943961627	0.7836491796763447	-0.04425921896596288	0.05853981559217886	0.026882466160126954	fit	0.007150683746949155	0.81424398887641	0.9768690280444354
Houldcroft2014_EBV_qPCR	general::type2_compatible_pol_units	general::type2_physical_units	fit	47	-0.0043333857613259575	0.015907902670457903	0.7866147919144975	-0.036414728982913876	0.027747957460261964	-0.036753853152081975	fit	0.0031423829471098007	0.7960867126117316	0.9768690280444354
Im2012_intrinsic_growth	general::type2_compatible_rec_units	general::type2_physical_units	fit	34	-0.056246927910948	0.20754663845405902	0.7882404370926098	-0.480113711023584	0.36761985520168805	-0.12038027198004217	fit	-0.026626041926906527	0.886511230115509	0.9768690280444354
Houldcroft2014_EBV_qPCR	general::type2_compatible_rec_units	general::type2_physical_units	fit	47	-0.002561811279996532	0.011337019697703146	0.8222964491318491	-0.02542509046684665	0.020301467906853582	-0.06088155137481816	fit	-0.002791044002022275	0.812021588320957	0.9768690280444354
Mandage2017_EBV_in_silico	general::type2_compatible_gag_units	general::type2_physical_units	fit	116	-0.012308273955596258	0.07220408346500709	0.864949243925516	-0.1553575859860052	0.1307410380748127	-0.017316294330271837	fit	0.04892206969794678	0.5044651000151108	0.9768690280444354
Houldcroft2014_EBV_qPCR	general::type1_compatible_pro_units	general::type1_physical_units	fit	47	0.002650677525384993	0.02338213287337529	0.9102701019403517	-0.04450388744165941	0.0498052424924294	0.025893517906977484	fit	0.006784044074409759	0.7621451083095901	0.9768690280444354
Mandage2017_EBV_in_silico	general::type1_minus_type2_units		fit	116	-0.002669562259891075	0.023907339335509748	0.9112888206425688	-0.050034313397264545	0.044695188877482396	-0.009581503527876735	fit	0.001499947248103083	0.9576893763202631	0.9768690280444354
Houldcroft2014_EBV_qPCR	general::type2_compatible_gag_units	general::type2_physical_units	fit	47	0.0007211785197626186	0.007561509527252068	0.9244601129984813	-0.014528058758233497	0.015970415797758736	0.009311375394919663	fit	0.006599479753457961	0.24276266390832446	0.9768690280444354
Mandage2017_EBV_in_silico	general::type1_fraction		fit	116	0.3797937219458625	4.224233767836786	0.928519244320507	-7.98917525246857	8.748762696360295	0.007072909712182796	fit	1.75023926554141	0.7203694080963695	0.9768690280444354
Mandage2017_EBV_in_silico	general::type1_type2_log_ratio		fit	116	0.05365038041344819	0.6638700326032969	0.9357323690189492	-1.2615958893841743	1.3688966502110709	0.006349348753389653	fit	0.26236485989784014	0.7332055496173232	0.9768690280444354
Mandage2017_EBV_in_silico	general::type1_compatible_env_units	general::type1_physical_units	fit	116	-0.005862978943312554	0.11200603053879182	0.9583460561170198	-0.22776712678276564	0.21604116889614053	-0.006212956041181636	fit	0.0012593963324867771	0.9914540077713765	0.9768690280444354
Im2012_intrinsic_growth	general::type1_compatible_pro_units	general::type1_physical_units	fit	34	0.012447903262432572	0.27139935996811937	0.9637213031680691	-0.5418235342582424	0.5667193407831076	0.009474425810592945	fit	-0.052647371739095145	0.8652830009148851	0.9768690280444354
Mandage2017_EBV_in_silico	general::type1_compatible_gag_units	general::type1_physical_units	fit	116	-0.0027957266525883394	0.09620960079864646	0.9768690280444354	-0.1934042981419918	0.18781284483681512	-0.0037543363086862524	fit	0.019122918057613465	0.8326425431420046	0.9768690280444354
