## Supplementary material for "Structural polymorphism and population-variable coding capacity of HERV-K(HML-2) in human pangenomes": artifact_sample_outcome_overlap.tsv

outcome	cohort_n	artifact_sample_overlap_n	artifact_sample_overlap
Mandage2017_EBV_in_silico	116	9	HG00140;HG00253;HG00280;HG01784;HG02165;HG03521;NA19043;NA19338;NA21102
Houldcroft2014_EBV_qPCR	49	2	HG01784;NA21102
Im2012_intrinsic_growth	34	0
