## Supplementary material for "Structural polymorphism and population-variable coding capacity of HERV-K(HML-2) in human pangenomes": complete_three_outcome_refit_multiplicity.tsv

outcome	exposure_id	old_p_pedigree_cluster	refit_model_status	refit_p_pedigree_cluster	refit_beta	refit_n	was_refit	analysis_p_pedigree_cluster	analysis_model_status	included_in_bh_family	bh_family_size	bh_exclusion_reason	q_bh_finite_model_suite
Im2012_intrinsic_growth	HML-2_6q14.1::structural::solo_ltr_vs_any_provirus	0.0002005036379347	NA	NA	NA	NA	False	0.0002005036379347	fit	True	174		0.017443816500318902
Im2012_intrinsic_growth	HML-2_6q14.1::structural::solo_ltr_vs_provirus	0.0002005036379347	NA	NA	NA	NA	False	0.0002005036379347	fit	True	174		0.017443816500318902
Houldcroft2014_EBV_qPCR	general::type1_compatible_np9_units	0.0008830671803418	fit	0.0008761148143941504	0.04202596472215324	47.0	True	0.0008761148143941504	fit	True	174		0.050814659234860726
Im2012_intrinsic_growth	general::type2_physical_units	0.0059589753259057	fit	0.008057122222201374	0.13881393060123698	34.0	True	0.008057122222201374	fit	True	174		0.35048481666575976
Mandage2017_EBV_in_silico	HML-2_3q27.2::structural::solo_ltr_vs_any_provirus	0.0198539302830571	NA	NA	NA	NA	False	0.0198539302830571	fit	True	174		0.575763978208656
Mandage2017_EBV_in_silico	HML-2_3q27.2::structural::solo_ltr_vs_provirus	0.0198539302830571	NA	NA	NA	NA	False	0.0198539302830571	fit	True	174		0.575763978208656
Houldcroft2014_EBV_qPCR	HML-2_1p31.1b::compatible_env_units	0.0355563089503026	NA	NA	NA	NA	False	0.0355563089503026	fit	True	174		0.8408726624119234
Houldcroft2014_EBV_qPCR	general::type1_loci_present	0.0397406803369081	fit	0.04265983194615021	-0.03656743888088664	47.0	True	0.04265983194615021	fit	True	174		0.8408726624119234
Houldcroft2014_EBV_qPCR	HML-2_19p12b::structural::provirus_vs_absent	0.0480678061703097	NA	NA	NA	NA	False	0.0480678061703097	fit	True	174		0.8408726624119234
Im2012_intrinsic_growth	general::type1_minus_type2_units	0.0203121521201422	fit	0.04832601508114503	-0.11194882988954624	34.0	True	0.04832601508114503	fit	True	174		0.8408726624119234
Mandage2017_EBV_in_silico	HML-2_22q11.21::orf::orf_pro	0.0544148087493636	NA	NA	NA	NA	False	0.0544148087493636	fit	True	174		0.8544689078913886
Houldcroft2014_EBV_qPCR	general::type1_compatible_env_units	0.0398855072711752	fit	0.058928890199406114	-0.03409983680304838	47.0	True	0.058928890199406114	fit	True	174		0.8544689078913886
Mandage2017_EBV_in_silico	HML-2_22q11.21::orf::orf_gag_pro	0.0667308739635745	NA	NA	NA	NA	False	0.0667308739635745	fit	True	174		0.8931670822816893
Houldcroft2014_EBV_qPCR	HML-2_1p31.1b::internal_fragment_present	0.08606485911153	NA	NA	NA	NA	False	0.08606485911153	fit	True	174		0.8939043140225621
Im2012_intrinsic_growth	general::type2_loci_present	0.0361802599556341	fit	0.08721653440532896	0.15714215426139072	34.0	True	0.08721653440532896	fit	True	174		0.8939043140225621
Mandage2017_EBV_in_silico	HML-2_7p22.1::compatible_gag_units	0.0877974327830958	NA	NA	NA	NA	False	0.0877974327830958	fit	True	174		0.8939043140225621
Mandage2017_EBV_in_silico	HML-2_7p22.1::fully_compatible_units	0.0935875344245278	NA	NA	NA	NA	False	0.0935875344245278	fit	True	174		0.8939043140225621
Mandage2017_EBV_in_silico	HML-2_3p12.3::orf::orf_pro	0.0990820950261978	NA	NA	NA	NA	False	0.0990820950261978	fit	True	174		0.8939043140225621
Houldcroft2014_EBV_qPCR	HML-2_3p12.3::orf::orf_pro	0.10869304191816	NA	NA	NA	NA	False	0.10869304191816	fit	True	174		0.8939043140225621
Im2012_intrinsic_growth	general::type1_compatible_gag_units	0.114247023259845	fit	0.1142470232598452	0.24025694084026233	34.0	True	0.1142470232598452	fit	True	174		0.8939043140225621
Houldcroft2014_EBV_qPCR	HML-2_22q11.21::orf::orf_pro	0.125767503931094	NA	NA	NA	NA	False	0.125767503931094	fit	True	174		0.8939043140225621
Houldcroft2014_EBV_qPCR	HML-2_22q11.21::orf::orf_gag_pro	0.127342886707143	NA	NA	NA	NA	False	0.127342886707143	fit	True	174		0.8939043140225621
Houldcroft2014_EBV_qPCR	general::type2_physical_units	0.0981042728747252	fit	0.12756498165566124	-0.007522533612001995	47.0	True	0.12756498165566124	fit	True	174		0.8939043140225621
Houldcroft2014_EBV_qPCR	general::type2_compatible_pro_units	0.15409919165649	fit	0.14678667267624879	-0.024872542721704992	47.0	True	0.14678667267624879	fit	True	174		0.8939043140225621
Im2012_intrinsic_growth	HML-2_7p22.1::max_haplotype_cn	0.151745004061775	NA	NA	NA	NA	False	0.151745004061775	fit	True	174		0.8939043140225621
Houldcroft2014_EBV_qPCR	general::type1_compatible_gag_units	0.19260586713488	fit	0.18275782332314414	-0.017955195468695156	47.0	True	0.18275782332314414	fit	True	174		0.8939043140225621
Houldcroft2014_EBV_qPCR	HML-2_1p31.1b::total_internal_fragment_cn	0.185345269482728	NA	NA	NA	NA	False	0.185345269482728	fit	True	174		0.8939043140225621
Houldcroft2014_EBV_qPCR	HML-2_1p31.1b::compatible_np9_units	0.185345269482728	NA	NA	NA	NA	False	0.185345269482728	fit	True	174		0.8939043140225621
Im2012_intrinsic_growth	HML-2_3p12.3::orf::orf_pro	0.188802851979192	NA	NA	NA	NA	False	0.188802851979192	fit	True	174		0.8939043140225621
Mandage2017_EBV_in_silico	general::type2_compatible_env_units	0.172923838434897	fit	0.18890531010788875	0.10448223894014591	116.0	True	0.18890531010788875	fit	True	174		0.8939043140225621
Mandage2017_EBV_in_silico	HML-2_7p22.1::gag_compatible_fraction	0.193284565271441	NA	NA	NA	NA	False	0.193284565271441	fit	True	174		0.8939043140225621
Houldcroft2014_EBV_qPCR	general::type1_physical_units	0.206221690055008	fit	0.19801474874983524	-0.009462480167246903	47.0	True	0.19801474874983524	fit	True	174		0.8939043140225621
Houldcroft2014_EBV_qPCR	HML-2_11q22.1::structural::solo_ltr_vs_any_provirus	0.201095509182817	NA	NA	NA	NA	False	0.201095509182817	fit	True	174		0.8939043140225621
Houldcroft2014_EBV_qPCR	HML-2_11q22.1::structural::solo_ltr_vs_provirus	0.201095509182817	NA	NA	NA	NA	False	0.201095509182817	fit	True	174		0.8939043140225621
Houldcroft2014_EBV_qPCR	HML-2_5p13.3::orf::orf_env	0.203774421201432	NA	NA	NA	NA	False	0.203774421201432	fit	True	174		0.8939043140225621
Houldcroft2014_EBV_qPCR	HML-2_19p12c::structural::provirus_vs_absent	0.20581052753318	NA	NA	NA	NA	False	0.20581052753318	fit	True	174		0.8939043140225621
Im2012_intrinsic_growth	general::type1_type2_log_ratio	0.110671187075013	fit	0.22111417520518598	-2.225206547914917	34.0	True	0.22111417520518598	fit	True	174		0.8939043140225621
Houldcroft2014_EBV_qPCR	general::type1_compatible_pol_units	0.52310203326042	fit	0.221942863192855	0.03096147773636547	47.0	True	0.221942863192855	fit	True	174		0.8939043140225621
Im2012_intrinsic_growth	general::type1_fraction	0.107236430582184	fit	0.22196457230985112	-14.24158555446823	34.0	True	0.22196457230985112	fit	True	174		0.8939043140225621
Im2012_intrinsic_growth	HML-2_7p22.1::gag_compatible_fraction	0.223313525793043	NA	NA	NA	NA	False	0.223313525793043	fit	True	174		0.8939043140225621
Houldcroft2014_EBV_qPCR	general::type2_compatible_env_units	0.236502245144894	fit	0.22545998810940066	0.01733310391108043	47.0	True	0.22545998810940066	fit	True	174		0.8939043140225621
Im2012_intrinsic_growth	HML-2_1q22::orf::orf_pol	0.226793504810832	NA	NA	NA	NA	False	0.226793504810832	fit	True	174		0.8939043140225621
Houldcroft2014_EBV_qPCR	general::type1_minus_type2_units	0.168438446799083	fit	0.23064448113344546	0.005468176859550305	47.0	True	0.23064448113344546	fit	True	174		0.8939043140225621
Houldcroft2014_EBV_qPCR	HML-2_1p31.1b::max_haplotype_cn	0.232667918661511	NA	NA	NA	NA	False	0.232667918661511	fit	True	174		0.8939043140225621
Im2012_intrinsic_growth	HML-2_7p22.1::any_array	0.250172391503794	NA	NA	NA	NA	False	0.250172391503794	fit	True	174		0.8939043140225621
Houldcroft2014_EBV_qPCR	HML-2_10p12.1::orf::orf_gag_pro	0.250708798527092	NA	NA	NA	NA	False	0.250708798527092	fit	True	174		0.8939043140225621
Houldcroft2014_EBV_qPCR	HML-2_10p12.1::orf::orf_gag_pro_pol	0.250708798527092	NA	NA	NA	NA	False	0.250708798527092	fit	True	174		0.8939043140225621
Houldcroft2014_EBV_qPCR	HML-2_10p12.1::orf::orf_pro	0.250708798527092	NA	NA	NA	NA	False	0.250708798527092	fit	True	174		0.8939043140225621
Mandage2017_EBV_in_silico	HML-2_6q14.1::structural::solo_ltr_vs_provirus	0.259001683557075	NA	NA	NA	NA	False	0.259001683557075	fit	True	174		0.8939043140225621
Mandage2017_EBV_in_silico	HML-2_6q14.1::structural::solo_ltr_vs_any_provirus	0.259199254622239	NA	NA	NA	NA	False	0.259199254622239	fit	True	174		0.8939043140225621
Im2012_intrinsic_growth	HML-2_22q11.21::orf::orf_pro	0.262006436868682	NA	NA	NA	NA	False	0.262006436868682	fit	True	174		0.8939043140225621
Mandage2017_EBV_in_silico	HML-2_1p31.1b::internal_fragment_present	0.278047528114763	NA	NA	NA	NA	False	0.278047528114763	fit	True	174		0.900057168724704
Houldcroft2014_EBV_qPCR	HML-2_7p22.1::compatible_gag_units	0.287817061600916	NA	NA	NA	NA	False	0.287817061600916	fit	True	174		0.900057168724704
Im2012_intrinsic_growth	HML-2_10p12.1::orf::orf_gag_pro	0.29155555708888	NA	NA	NA	NA	False	0.29155555708888	fit	True	174		0.900057168724704
Im2012_intrinsic_growth	HML-2_10p12.1::orf::orf_gag_pro_pol	0.29155555708888	NA	NA	NA	NA	False	0.29155555708888	fit	True	174		0.900057168724704
Im2012_intrinsic_growth	HML-2_10p12.1::orf::orf_pro	0.29155555708888	NA	NA	NA	NA	False	0.29155555708888	fit	True	174		0.900057168724704
Mandage2017_EBV_in_silico	general::type2_compatible_rec_units	0.181873248525096	fit	0.2998949976242698	0.06168992150202815	116.0	True	0.2998949976242698	fit	True	174		0.900057168724704
Houldcroft2014_EBV_qPCR	HML-2_5p13.3::orf::orf_secondary	0.300019056241568	NA	NA	NA	NA	False	0.300019056241568	fit	True	174		0.900057168724704
Mandage2017_EBV_in_silico	HML-2_1p36.21c::orf::orf_secondary	0.323044655270801	NA	NA	NA	NA	False	0.323044655270801	fit	True	174		0.9162373183884095
Houldcroft2014_EBV_qPCR	HML-2_7p22.1::fully_compatible_units	0.328753346973618	NA	NA	NA	NA	False	0.328753346973618	fit	True	174		0.9162373183884095
Houldcroft2014_EBV_qPCR	HML-2_7p22.1::max_haplotype_cn	0.334326596246314	NA	NA	NA	NA	False	0.334326596246314	fit	True	174		0.9162373183884095
Im2012_intrinsic_growth	HML-2_7p22.1::total_physical_cn	0.341034691761417	NA	NA	NA	NA	False	0.341034691761417	fit	True	174		0.9162373183884095
Mandage2017_EBV_in_silico	HML-2_11q22.1::structural::solo_ltr_vs_any_provirus	0.347439916836424	NA	NA	NA	NA	False	0.347439916836424	fit	True	174		0.9162373183884095
Mandage2017_EBV_in_silico	HML-2_11q22.1::structural::solo_ltr_vs_provirus	0.34905384174313	NA	NA	NA	NA	False	0.34905384174313	fit	True	174		0.9162373183884095
Houldcroft2014_EBV_qPCR	general::type2_loci_present	0.177998827661012	fit	0.35749644933624364	-0.005716521109647794	47.0	True	0.35749644933624364	fit	True	174		0.9162373183884095
Houldcroft2014_EBV_qPCR	HML-2_6q14.1::structural::solo_ltr_vs_any_provirus	0.365293535745606	NA	NA	NA	NA	False	0.365293535745606	fit	True	174		0.9162373183884095
Houldcroft2014_EBV_qPCR	HML-2_12q13.2::orf::orf_gag_pro	0.371473892885083	NA	NA	NA	NA	False	0.371473892885083	fit	True	174		0.9162373183884095
Houldcroft2014_EBV_qPCR	HML-2_12q13.2::orf::orf_pro	0.371473892885083	NA	NA	NA	NA	False	0.371473892885083	fit	True	174		0.9162373183884095
Mandage2017_EBV_in_silico	general::type2_compatible_pol_units	0.839080912039419	fit	0.3778187238027764	-0.11506001647122603	116.0	True	0.3778187238027764	fit	True	174		0.9162373183884095
Houldcroft2014_EBV_qPCR	HML-2_6q14.1::structural::solo_ltr_vs_provirus	0.379152702716471	NA	NA	NA	NA	False	0.379152702716471	fit	True	174		0.9162373183884095
Im2012_intrinsic_growth	HML-2_12q14.1::structural::solo_ltr_vs_any_provirus	0.383217747538706	NA	NA	NA	NA	False	0.383217747538706	fit	True	174		0.9162373183884095
Im2012_intrinsic_growth	HML-2_12q14.1::structural::solo_ltr_vs_provirus	0.383217747538706	NA	NA	NA	NA	False	0.383217747538706	fit	True	174		0.9162373183884095
Im2012_intrinsic_growth	general::type1_compatible_pol_units	0.721094053266106	fit	0.3859592772703554	-0.17416076662963997	34.0	True	0.3859592772703554	fit	True	174		0.9162373183884095
Houldcroft2014_EBV_qPCR	HML-2_12q14.1::structural::solo_ltr_vs_any_provirus	0.400139518826615	NA	NA	NA	NA	False	0.400139518826615	fit	True	174		0.9162373183884095
Houldcroft2014_EBV_qPCR	HML-2_12q14.1::structural::solo_ltr_vs_provirus	0.400139518826615	NA	NA	NA	NA	False	0.400139518826615	fit	True	174		0.9162373183884095
Mandage2017_EBV_in_silico	HML-2_1p31.1b::max_haplotype_cn	0.401575149370578	NA	NA	NA	NA	False	0.401575149370578	fit	True	174		0.9162373183884095
Im2012_intrinsic_growth	HML-2_19p12c::structural::provirus_vs_absent	0.424854114595056	NA	NA	NA	NA	False	0.424854114595056	fit	True	174		0.9162373183884095
Im2012_intrinsic_growth	general::type1_loci_present	0.556040644691198	fit	0.4274134882644835	0.1952645288871657	34.0	True	0.4274134882644835	fit	True	174		0.9162373183884095
Mandage2017_EBV_in_silico	HML-2_1q22::orf::orf_gag_pro_pol	0.430943150344412	NA	NA	NA	NA	False	0.430943150344412	fit	True	174		0.9162373183884095
Houldcroft2014_EBV_qPCR	general::type1_type2_log_ratio	0.312715286165396	fit	0.4319225841596698	0.08247243437511553	47.0	True	0.4319225841596698	fit	True	174		0.9162373183884095
Houldcroft2014_EBV_qPCR	general::type1_fraction	0.310757868530946	fit	0.4334901387006538	0.5288316465316545	47.0	True	0.4334901387006538	fit	True	174		0.9162373183884095
Im2012_intrinsic_growth	general::type1_compatible_np9_units	0.441548224077762	fit	0.441548224077735	-0.2506571838773498	34.0	True	0.441548224077735	fit	True	174		0.9162373183884095
Im2012_intrinsic_growth	HML-2_7p22.1::structural::multi_vs_single	0.442321464049577	fit	0.44232146404957245	0.21743434887142793	34.0	True	0.44232146404957245	fit	True	174		0.9162373183884095
Im2012_intrinsic_growth	HML-2_7p22.1::array_haplotype_count	0.442321464049577	NA	NA	NA	NA	False	0.442321464049577	fit	True	174		0.9162373183884095
Mandage2017_EBV_in_silico	HML-2_19p12b::structural::provirus_vs_absent	0.453369196232386	NA	NA	NA	NA	False	0.453369196232386	fit	True	174		0.9280734134639431
Houldcroft2014_EBV_qPCR	HML-2_1p36.21c::orf::orf_secondary	0.471737166843874	NA	NA	NA	NA	False	0.471737166843874	fit	True	174		0.9372879000413128
Mandage2017_EBV_in_silico	HML-2_1p31.1a::structural::solo_ltr_vs_provirus	0.486002720358039	NA	NA	NA	NA	False	0.486002720358039	fit	True	174		0.9372879000413128
Im2012_intrinsic_growth	general::type2_compatible_pro_units	0.476438764235025	fit	0.49052653785493927	0.10172248088045385	34.0	True	0.49052653785493927	fit	True	174		0.9372879000413128
Mandage2017_EBV_in_silico	HML-2_12q14.1::structural::solo_ltr_vs_any_provirus	0.491192652794575	NA	NA	NA	NA	False	0.491192652794575	fit	True	174		0.9372879000413128
Mandage2017_EBV_in_silico	HML-2_12q14.1::structural::solo_ltr_vs_provirus	0.491192652794575	NA	NA	NA	NA	False	0.491192652794575	fit	True	174		0.9372879000413128
Im2012_intrinsic_growth	HML-2_22q11.21::orf::orf_gag_pro	0.496968592325078	NA	NA	NA	NA	False	0.496968592325078	fit	True	174		0.9372879000413128
Houldcroft2014_EBV_qPCR	HML-2_7p22.1::any_array	0.499941393527798	NA	NA	NA	NA	False	0.499941393527798	fit	True	174		0.9372879000413128
Im2012_intrinsic_growth	HML-2_1p36.21c::orf::orf_secondary	0.500964222435874	NA	NA	NA	NA	False	0.500964222435874	fit	True	174		0.9372879000413128
Mandage2017_EBV_in_silico	HML-2_10p12.1::structural::solo_ltr_vs_any_provirus	0.523348995353381	NA	NA	NA	NA	False	0.523348995353381	fit	True	174		0.9585550020156661
Mandage2017_EBV_in_silico	HML-2_10p12.1::structural::solo_ltr_vs_provirus	0.523348995353381	NA	NA	NA	NA	False	0.523348995353381	fit	True	174		0.9585550020156661
Houldcroft2014_EBV_qPCR	HML-2_1q22::orf::orf_pol	0.535103520747497	NA	NA	NA	NA	False	0.535103520747497	fit	True	174		0.9614224359065882
Mandage2017_EBV_in_silico	HML-2_12q13.2::structural::solo_ltr_vs_absent	0.542328924479502	NA	NA	NA	NA	False	0.542328924479502	fit	True	174		0.9614224359065882
Mandage2017_EBV_in_silico	HML-2_12q13.2::structural::solo_ltr_vs_provirus	0.543442355024399	NA	NA	NA	NA	False	0.543442355024399	fit	True	174		0.9614224359065882
Im2012_intrinsic_growth	general::type1_compatible_env_units	0.552693355037211	fit	0.5526933550372145	0.20286450531359515	34.0	True	0.5526933550372145	fit	True	174		0.9614224359065882
Im2012_intrinsic_growth	general::type1_physical_units	0.562712957341129	fit	0.5627129573411147	0.07736415319644686	34.0	True	0.5627129573411147	fit	True	174		0.9614224359065882
Mandage2017_EBV_in_silico	HML-2_19p12c::orf::orf_env	0.562796597805911	NA	NA	NA	NA	False	0.562796597805911	fit	True	174		0.9614224359065882
Mandage2017_EBV_in_silico	HML-2_5p13.3::orf::orf_env	0.563592462428	NA	NA	NA	NA	False	0.563592462428	fit	True	174		0.9614224359065882
Im2012_intrinsic_growth	HML-2_5p13.3::orf::orf_env	0.575119546571112	NA	NA	NA	NA	False	0.575119546571112	fit	True	174		0.9715611757609076
Houldcroft2014_EBV_qPCR	HML-2_1q22::orf::orf_gag	0.582646862361223	fit	0.5826468623612161	-0.014854489755539768	47.0	True	0.5826468623612161	fit	True	174		0.9748130197197269
Mandage2017_EBV_in_silico	HML-2_12q13.2::structural::any_provirus_vs_absent	0.597910582801413	NA	NA	NA	NA	False	0.597910582801413	fit	True	174		0.9814758623343948
Mandage2017_EBV_in_silico	HML-2_12q13.2::structural::provirus_vs_absent	0.597910582801413	NA	NA	NA	NA	False	0.597910582801413	fit	True	174		0.9814758623343948
Im2012_intrinsic_growth	HML-2_7p22.1::compatible_gag_units	0.622698536788111	NA	NA	NA	NA	False	0.622698536788111	fit	True	174		0.9825156698250391
Im2012_intrinsic_growth	general::type2_compatible_gag_units	0.718331364592945	fit	0.6447221375403258	-0.0735778909831533	34.0	True	0.6447221375403258	fit	True	174		0.9825156698250391
Mandage2017_EBV_in_silico	HML-2_12q13.2::structural::retained_element_vs_absent	0.645962221996961	NA	NA	NA	NA	False	0.645962221996961	fit	True	174		0.9825156698250391
Houldcroft2014_EBV_qPCR	HML-2_7p22.1::total_physical_cn	0.662577261071565	NA	NA	NA	NA	False	0.662577261071565	fit	True	174		0.9825156698250391
Mandage2017_EBV_in_silico	HML-2_5q33.3::structural::solo_ltr_vs_any_provirus	0.663297110120348	NA	NA	NA	NA	False	0.663297110120348	fit	True	174		0.9825156698250391
Im2012_intrinsic_growth	HML-2_5p13.3::orf::orf_secondary	0.663703999451449	NA	NA	NA	NA	False	0.663703999451449	fit	True	174		0.9825156698250391
Mandage2017_EBV_in_silico	general::type1_physical_units	0.65620508726968	fit	0.682328960548857	0.022333797172024702	116.0	True	0.682328960548857	fit	True	174		0.9825156698250391
Im2012_intrinsic_growth	general::type2_compatible_pol_units	0.350161997994573	fit	0.6902389148918134	-0.11459265862824401	34.0	True	0.6902389148918134	fit	True	174		0.9825156698250391
Mandage2017_EBV_in_silico	HML-2_5q33.3::structural::solo_ltr_vs_provirus	0.693482878139203	NA	NA	NA	NA	False	0.693482878139203	fit	True	174		0.9825156698250391
Mandage2017_EBV_in_silico	general::type2_compatible_pro_units	0.761565951400497	fit	0.7000667591487146	-0.02810693606567257	116.0	True	0.7000667591487146	fit	True	174		0.9825156698250391
Im2012_intrinsic_growth	general::type2_compatible_env_units	0.621437729376302	fit	0.7047684508696915	0.08033259954413766	34.0	True	0.7047684508696915	fit	True	174		0.9825156698250391
Mandage2017_EBV_in_silico	HML-2_1p31.1b::compatible_np9_units	0.710705894015313	NA	NA	NA	NA	False	0.710705894015313	fit	True	174		0.9825156698250391
Mandage2017_EBV_in_silico	HML-2_1p31.1b::total_internal_fragment_cn	0.710705894015313	NA	NA	NA	NA	False	0.710705894015313	fit	True	174		0.9825156698250391
Mandage2017_EBV_in_silico	HML-2_1p31.1b::compatible_env_units	0.717877815982396	NA	NA	NA	NA	False	0.717877815982396	fit	True	174		0.9825156698250391
Mandage2017_EBV_in_silico	general::type1_compatible_np9_units	0.67749200519546	fit	0.7302245552922653	0.03938896980489329	116.0	True	0.7302245552922653	fit	True	174		0.9825156698250391
Houldcroft2014_EBV_qPCR	HML-2_3q13.2::structural::solo_ltr_vs_any_provirus	0.731039156774917	NA	NA	NA	NA	False	0.731039156774917	fit	True	174		0.9825156698250391
Houldcroft2014_EBV_qPCR	HML-2_3q13.2::structural::solo_ltr_vs_provirus	0.73484010222711	NA	NA	NA	NA	False	0.73484010222711	fit	True	174		0.9825156698250391
Mandage2017_EBV_in_silico	HML-2_11q23.3::structural::solo_ltr_vs_any_provirus	0.746074638768553	NA	NA	NA	NA	False	0.746074638768553	fit	True	174		0.9825156698250391
Mandage2017_EBV_in_silico	HML-2_11q23.3::structural::solo_ltr_vs_provirus	0.746074638768553	NA	NA	NA	NA	False	0.746074638768553	fit	True	174		0.9825156698250391
Mandage2017_EBV_in_silico	general::type1_compatible_pol_units	0.65604958179905	fit	0.7590132647811683	0.04038367975220221	116.0	True	0.7590132647811683	fit	True	174		0.9825156698250391
Mandage2017_EBV_in_silico	HML-2_7p22.1::max_haplotype_cn	0.759587487377293	NA	NA	NA	NA	False	0.759587487377293	fit	True	174		0.9825156698250391
Mandage2017_EBV_in_silico	general::type2_loci_present	0.944423159695284	fit	0.7685700021702753	-0.014228163206894098	116.0	True	0.7685700021702753	fit	True	174		0.9825156698250391
Mandage2017_EBV_in_silico	HML-2_12q13.2::orf::orf_gag_pro	0.770790338044106	NA	NA	NA	NA	False	0.770790338044106	fit	True	174		0.9825156698250391
Mandage2017_EBV_in_silico	HML-2_12q13.2::orf::orf_pro	0.770790338044106	NA	NA	NA	NA	False	0.770790338044106	fit	True	174		0.9825156698250391
Mandage2017_EBV_in_silico	HML-2_10p12.1::orf::orf_pro	0.779985112959773	NA	NA	NA	NA	False	0.779985112959773	fit	True	174		0.9825156698250391
Mandage2017_EBV_in_silico	general::type1_loci_present	0.658347315251434	fit	0.7816134330755282	-0.03491497441029212	116.0	True	0.7816134330755282	fit	True	174		0.9825156698250391
Mandage2017_EBV_in_silico	general::type1_compatible_pro_units	0.769208767933556	fit	0.782517219772602	-0.027787737927704587	116.0	True	0.782517219772602	fit	True	174		0.9825156698250391
Mandage2017_EBV_in_silico	general::type2_physical_units	0.870854949837151	fit	0.7836491796763447	0.007140298313107988	116.0	True	0.7836491796763447	fit	True	174		0.9825156698250391
Houldcroft2014_EBV_qPCR	general::type2_compatible_pol_units	0.954883112688954	fit	0.7866147919144975	-0.0043333857613259575	47.0	True	0.7866147919144975	fit	True	174		0.9825156698250391
Houldcroft2014_EBV_qPCR	HML-2_7p22.1::gag_compatible_fraction	0.787498546075932	NA	NA	NA	NA	False	0.787498546075932	fit	True	174		0.9825156698250391
Im2012_intrinsic_growth	general::type2_compatible_rec_units	0.896635084628428	fit	0.7882404370926098	-0.056246927910948	34.0	True	0.7882404370926098	fit	True	174		0.9825156698250391
Mandage2017_EBV_in_silico	HML-2_10p12.1::orf::orf_gag_pro	0.79352890293346	NA	NA	NA	NA	False	0.79352890293346	fit	True	174		0.9825156698250391
Mandage2017_EBV_in_silico	HML-2_10p12.1::orf::orf_gag_pro_pol	0.79352890293346	NA	NA	NA	NA	False	0.79352890293346	fit	True	174		0.9825156698250391
Mandage2017_EBV_in_silico	HML-2_7p22.1::any_array	0.80764519283092	NA	NA	NA	NA	False	0.80764519283092	fit	True	174		0.9825156698250391
Houldcroft2014_EBV_qPCR	general::type2_compatible_rec_units	0.874002980634787	fit	0.8222964491318491	-0.002561811279996532	47.0	True	0.8222964491318491	fit	True	174		0.9825156698250391
Houldcroft2014_EBV_qPCR	HML-2_7p22.1::structural::multi_vs_single	0.836337469098997	fit	0.8363374690989798	-0.0035297335900572394	47.0	True	0.8363374690989798	fit	True	174		0.9825156698250391
Houldcroft2014_EBV_qPCR	HML-2_7p22.1::array_haplotype_count	0.836337469098997	NA	NA	NA	NA	False	0.836337469098997	fit	True	174		0.9825156698250391
Mandage2017_EBV_in_silico	HML-2_7p22.1::array_haplotype_count	0.842724560700916	NA	NA	NA	NA	False	0.842724560700916	fit	True	174		0.9825156698250391
Mandage2017_EBV_in_silico	HML-2_7p22.1::structural::multi_vs_single	0.842724560700916	fit	0.8427245607009207	0.027028557480571685	116.0	True	0.8427245607009207	fit	True	174		0.9825156698250391
Im2012_intrinsic_growth	HML-2_19p12b::structural::provirus_vs_absent	0.847333996294723	NA	NA	NA	NA	False	0.847333996294723	fit	True	174		0.9825156698250391
Mandage2017_EBV_in_silico	HML-2_3q13.2::structural::solo_ltr_vs_any_provirus	0.856815513344645	NA	NA	NA	NA	False	0.856815513344645	fit	True	174		0.9825156698250391
Mandage2017_EBV_in_silico	general::type2_compatible_gag_units	0.884441170443023	fit	0.864949243925516	-0.012308273955596258	116.0	True	0.864949243925516	fit	True	174		0.9825156698250391
Im2012_intrinsic_growth	HML-2_1p31.1a::structural::solo_ltr_vs_provirus	0.865490643448754	NA	NA	NA	NA	False	0.865490643448754	fit	True	174		0.9825156698250391
Mandage2017_EBV_in_silico	HML-2_3q13.2::structural::solo_ltr_vs_provirus	0.867722270785011	NA	NA	NA	NA	False	0.867722270785011	fit	True	174		0.9825156698250391
Mandage2017_EBV_in_silico	HML-2_1q22::orf::orf_pol	0.878289156678248	NA	NA	NA	NA	False	0.878289156678248	fit	True	174		0.9825156698250391
Mandage2017_EBV_in_silico	HML-2_1q22::orf::orf_gag	0.898214011640226	fit	0.8982140116402283	0.020277673458959186	116.0	True	0.8982140116402283	fit	True	174		0.9825156698250391
Houldcroft2014_EBV_qPCR	general::type1_compatible_pro_units	0.946095539735569	fit	0.9102701019403517	0.002650677525384993	47.0	True	0.9102701019403517	fit	True	174		0.9825156698250391
Mandage2017_EBV_in_silico	HML-2_19p12c::structural::provirus_vs_absent	0.910677077678151	NA	NA	NA	NA	False	0.910677077678151	fit	True	174		0.9825156698250391
Mandage2017_EBV_in_silico	general::type1_minus_type2_units	0.991414515782642	fit	0.9112888206425688	-0.002669562259891075	116.0	True	0.9112888206425688	fit	True	174		0.9825156698250391
Mandage2017_EBV_in_silico	HML-2_7p22.1::total_physical_cn	0.911424685182616	NA	NA	NA	NA	False	0.911424685182616	fit	True	174		0.9825156698250391
Houldcroft2014_EBV_qPCR	general::type2_compatible_gag_units	0.956293790120277	fit	0.9244601129984813	0.0007211785197626186	47.0	True	0.9244601129984813	fit	True	174		0.9825156698250391
Im2012_intrinsic_growth	HML-2_1q22::orf::orf_gag	0.925465393066072	fit	0.9254653930660711	0.03322542322542388	34.0	True	0.9254653930660711	fit	True	174		0.9825156698250391
Im2012_intrinsic_growth	HML-2_1p31.1b::internal_fragment_present	0.928450811110475	NA	NA	NA	NA	False	0.928450811110475	fit	True	174		0.9825156698250391
Im2012_intrinsic_growth	HML-2_1p31.1b::total_internal_fragment_cn	0.928450811110475	NA	NA	NA	NA	False	0.928450811110475	fit	True	174		0.9825156698250391
Im2012_intrinsic_growth	HML-2_1p31.1b::compatible_env_units	0.928450811110475	NA	NA	NA	NA	False	0.928450811110475	fit	True	174		0.9825156698250391
Im2012_intrinsic_growth	HML-2_1p31.1b::max_haplotype_cn	0.928450811110475	NA	NA	NA	NA	False	0.928450811110475	fit	True	174		0.9825156698250391
Im2012_intrinsic_growth	HML-2_1p31.1b::compatible_np9_units	0.928450811110475	NA	NA	NA	NA	False	0.928450811110475	fit	True	174		0.9825156698250391
Mandage2017_EBV_in_silico	general::type1_fraction	0.811964665901248	fit	0.928519244320507	0.3797937219458625	116.0	True	0.928519244320507	fit	True	174		0.9825156698250391
Mandage2017_EBV_in_silico	general::type1_type2_log_ratio	0.823012207285581	fit	0.9357323690189492	0.05365038041344819	116.0	True	0.9357323690189492	fit	True	174		0.9825156698250391
Mandage2017_EBV_in_silico	HML-2_4p16.3c::orf::orf_pro	0.947166557803843	NA	NA	NA	NA	False	0.947166557803843	fit	True	174		0.9825156698250391
Mandage2017_EBV_in_silico	HML-2_1p31.1b::any_array	0.947244740317299	NA	NA	NA	NA	False	0.947244740317299	fit	True	174		0.9825156698250391
Mandage2017_EBV_in_silico	general::type1_compatible_env_units	0.953691314082489	fit	0.9583460561170198	-0.005862978943312554	116.0	True	0.9583460561170198	fit	True	174		0.9825156698250391
Mandage2017_EBV_in_silico	HML-2_5p13.3::orf::orf_secondary	0.959261244331185	NA	NA	NA	NA	False	0.959261244331185	fit	True	174		0.9825156698250391
Im2012_intrinsic_growth	general::type1_compatible_pro_units	0.963721303168068	fit	0.9637213031680691	0.012447903262432572	34.0	True	0.9637213031680691	fit	True	174		0.9825156698250391
Houldcroft2014_EBV_qPCR	HML-2_1p31.1a::structural::solo_ltr_vs_provirus	0.96571470937965	NA	NA	NA	NA	False	0.96571470937965	fit	True	174		0.9825156698250391
Mandage2017_EBV_in_silico	HML-2_22q11.21::structural::solo_ltr_vs_provirus	0.976303052086341	NA	NA	NA	NA	False	0.976303052086341	fit	True	174		0.9825156698250391
Mandage2017_EBV_in_silico	general::type1_compatible_gag_units	0.945297805454965	fit	0.9768690280444354	-0.0027957266525883394	116.0	True	0.9768690280444354	fit	True	174		0.9825156698250391
Im2012_intrinsic_growth	HML-2_7p22.1::fully_compatible_units	0.995602178810499	NA	NA	NA	NA	False	0.995602178810499	fit	True	174		0.9956021788104988
Mandage2017_EBV_in_silico	HML-2_15q25.2::structural::solo_ltr_vs_absent	0.992799340759093	underpowered_arm_lt5	NA	NA	93.0	True	NA	underpowered_arm_lt5	False	174	underpowered_arm_lt5	NA
Mandage2017_EBV_in_silico	HML-2_19p12b::orf::orf_gag_pro_pol	NA	NA	NA	NA	NA	False	NA	underpowered_n_lt30	False	174	underpowered_n_lt30	NA
Mandage2017_EBV_in_silico	HML-2_3q12.3::structural::solo_ltr_vs_any_provirus	NA	NA	NA	NA	NA	False	NA	underpowered_arm_lt5	False	174	underpowered_arm_lt5	NA
Mandage2017_EBV_in_silico	HML-2_3q12.3::structural::solo_ltr_vs_provirus	NA	NA	NA	NA	NA	False	NA	underpowered_arm_lt5	False	174	underpowered_arm_lt5	NA
Mandage2017_EBV_in_silico	HML-2_4p16.3a::structural::solo_ltr_vs_absent	NA	underpowered_arm_lt5	NA	NA	73.0	True	NA	underpowered_arm_lt5	False	174	underpowered_arm_lt5	NA
Mandage2017_EBV_in_silico	HML-2_5p13.3::structural::solo_ltr_vs_provirus	NA	NA	NA	NA	NA	False	NA	underpowered_arm_lt5	False	174	underpowered_arm_lt5	NA
Mandage2017_EBV_in_silico	HML-2_7p22.1::any_haplotype_cn_ge3	NA	NA	NA	NA	NA	False	NA	underpowered_arm_lt5	False	174	underpowered_arm_lt5	NA
Im2012_intrinsic_growth	HML-2_15q25.2::structural::solo_ltr_vs_absent	0.0359941246119693	underpowered_n_lt30	NA	NA	28.0	True	NA	underpowered_n_lt30	False	174	underpowered_n_lt30	NA
Houldcroft2014_EBV_qPCR	HML-2_15q25.2::structural::solo_ltr_vs_absent	0.0591562269907563	underpowered_arm_lt5	NA	NA	40.0	True	NA	underpowered_arm_lt5	False	174	underpowered_arm_lt5	NA
Houldcroft2014_EBV_qPCR	HML-2_10p12.1::structural::solo_ltr_vs_any_provirus	NA	NA	NA	NA	NA	False	NA	underpowered_arm_lt5	False	174	underpowered_arm_lt5	NA
Houldcroft2014_EBV_qPCR	HML-2_10p12.1::structural::solo_ltr_vs_provirus	NA	NA	NA	NA	NA	False	NA	underpowered_arm_lt5	False	174	underpowered_arm_lt5	NA
Houldcroft2014_EBV_qPCR	HML-2_11q23.3::structural::solo_ltr_vs_any_provirus	NA	NA	NA	NA	NA	False	NA	underpowered_arm_lt5	False	174	underpowered_arm_lt5	NA
Houldcroft2014_EBV_qPCR	HML-2_11q23.3::structural::solo_ltr_vs_provirus	NA	NA	NA	NA	NA	False	NA	underpowered_arm_lt5	False	174	underpowered_arm_lt5	NA
Houldcroft2014_EBV_qPCR	HML-2_12q13.2::structural::solo_ltr_vs_provirus	NA	NA	NA	NA	NA	False	NA	underpowered_n_lt30	False	174	underpowered_n_lt30	NA
Houldcroft2014_EBV_qPCR	HML-2_12q13.2::structural::any_provirus_vs_absent	NA	NA	NA	NA	NA	False	NA	underpowered_n_lt30	False	174	underpowered_n_lt30	NA
Houldcroft2014_EBV_qPCR	HML-2_12q13.2::structural::provirus_vs_absent	NA	NA	NA	NA	NA	False	NA	underpowered_n_lt30	False	174	underpowered_n_lt30	NA
Houldcroft2014_EBV_qPCR	HML-2_12q13.2::structural::solo_ltr_vs_absent	NA	NA	NA	NA	NA	False	NA	underpowered_n_lt30	False	174	underpowered_n_lt30	NA
Houldcroft2014_EBV_qPCR	HML-2_12q13.2::structural::retained_element_vs_absent	NA	NA	NA	NA	NA	False	NA	underpowered_arm_lt5	False	174	underpowered_arm_lt5	NA
Houldcroft2014_EBV_qPCR	HML-2_19p12b::orf::orf_gag_pro_pol	NA	NA	NA	NA	NA	False	NA	underpowered_n_lt30	False	174	underpowered_n_lt30	NA
Houldcroft2014_EBV_qPCR	HML-2_19p12c::orf::orf_env	NA	NA	NA	NA	NA	False	NA	underpowered_arm_lt5	False	174	underpowered_arm_lt5	NA
Houldcroft2014_EBV_qPCR	HML-2_1q22::orf::orf_gag_pro_pol	NA	NA	NA	NA	NA	False	NA	underpowered_arm_lt5	False	174	underpowered_arm_lt5	NA
Houldcroft2014_EBV_qPCR	HML-2_22q11.21::structural::solo_ltr_vs_provirus	NA	NA	NA	NA	NA	False	NA	underpowered_arm_lt5	False	174	underpowered_arm_lt5	NA
Houldcroft2014_EBV_qPCR	HML-2_3q12.3::structural::solo_ltr_vs_any_provirus	NA	NA	NA	NA	NA	False	NA	underpowered_arm_lt5	False	174	underpowered_arm_lt5	NA
Houldcroft2014_EBV_qPCR	HML-2_3q12.3::structural::solo_ltr_vs_provirus	NA	NA	NA	NA	NA	False	NA	underpowered_arm_lt5	False	174	underpowered_arm_lt5	NA
Houldcroft2014_EBV_qPCR	HML-2_3q27.2::structural::solo_ltr_vs_any_provirus	NA	NA	NA	NA	NA	False	NA	underpowered_arm_lt5	False	174	underpowered_arm_lt5	NA
Houldcroft2014_EBV_qPCR	HML-2_3q27.2::structural::solo_ltr_vs_provirus	NA	NA	NA	NA	NA	False	NA	underpowered_arm_lt5	False	174	underpowered_arm_lt5	NA
Houldcroft2014_EBV_qPCR	HML-2_4p16.3a::structural::solo_ltr_vs_absent	NA	underpowered_arm_lt5	NA	NA	32.0	True	NA	underpowered_arm_lt5	False	174	underpowered_arm_lt5	NA
Houldcroft2014_EBV_qPCR	HML-2_4p16.3c::orf::orf_pro	NA	NA	NA	NA	NA	False	NA	underpowered_arm_lt5	False	174	underpowered_arm_lt5	NA
Houldcroft2014_EBV_qPCR	HML-2_5p13.3::structural::solo_ltr_vs_provirus	NA	NA	NA	NA	NA	False	NA	underpowered_arm_lt5	False	174	underpowered_arm_lt5	NA
Houldcroft2014_EBV_qPCR	HML-2_5q33.3::structural::solo_ltr_vs_provirus	NA	NA	NA	NA	NA	False	NA	underpowered_arm_lt5	False	174	underpowered_arm_lt5	NA
Houldcroft2014_EBV_qPCR	HML-2_5q33.3::structural::solo_ltr_vs_any_provirus	NA	NA	NA	NA	NA	False	NA	underpowered_arm_lt5	False	174	underpowered_arm_lt5	NA
Houldcroft2014_EBV_qPCR	HML-2_7p22.1::any_haplotype_cn_ge3	NA	NA	NA	NA	NA	False	NA	underpowered_arm_lt5	False	174	underpowered_arm_lt5	NA
Houldcroft2014_EBV_qPCR	HML-2_1p31.1b::any_array	NA	NA	NA	NA	NA	False	NA	underpowered_arm_lt5	False	174	underpowered_arm_lt5	NA
Im2012_intrinsic_growth	HML-2_10p12.1::structural::solo_ltr_vs_any_provirus	NA	NA	NA	NA	NA	False	NA	underpowered_arm_lt5	False	174	underpowered_arm_lt5	NA
Im2012_intrinsic_growth	HML-2_10p12.1::structural::solo_ltr_vs_provirus	NA	NA	NA	NA	NA	False	NA	underpowered_arm_lt5	False	174	underpowered_arm_lt5	NA
Im2012_intrinsic_growth	HML-2_11q22.1::structural::solo_ltr_vs_provirus	NA	NA	NA	NA	NA	False	NA	underpowered_n_lt30	False	174	underpowered_n_lt30	NA
Im2012_intrinsic_growth	HML-2_11q22.1::structural::solo_ltr_vs_any_provirus	NA	NA	NA	NA	NA	False	NA	underpowered_n_lt30	False	174	underpowered_n_lt30	NA
Im2012_intrinsic_growth	HML-2_11q23.3::structural::solo_ltr_vs_any_provirus	NA	NA	NA	NA	NA	False	NA	underpowered_arm_lt5	False	174	underpowered_arm_lt5	NA
Im2012_intrinsic_growth	HML-2_11q23.3::structural::solo_ltr_vs_provirus	NA	NA	NA	NA	NA	False	NA	underpowered_arm_lt5	False	174	underpowered_arm_lt5	NA
Im2012_intrinsic_growth	HML-2_12q13.2::structural::solo_ltr_vs_provirus	NA	NA	NA	NA	NA	False	NA	underpowered_n_lt30	False	174	underpowered_n_lt30	NA
Im2012_intrinsic_growth	HML-2_12q13.2::orf::orf_gag_pro	NA	NA	NA	NA	NA	False	NA	underpowered_n_lt30	False	174	underpowered_n_lt30	NA
Im2012_intrinsic_growth	HML-2_12q13.2::orf::orf_pro	NA	NA	NA	NA	NA	False	NA	underpowered_n_lt30	False	174	underpowered_n_lt30	NA
Im2012_intrinsic_growth	HML-2_12q13.2::structural::any_provirus_vs_absent	NA	NA	NA	NA	NA	False	NA	underpowered_n_lt30	False	174	underpowered_n_lt30	NA
Im2012_intrinsic_growth	HML-2_12q13.2::structural::provirus_vs_absent	NA	NA	NA	NA	NA	False	NA	underpowered_n_lt30	False	174	underpowered_n_lt30	NA
Im2012_intrinsic_growth	HML-2_12q13.2::structural::solo_ltr_vs_absent	NA	NA	NA	NA	NA	False	NA	underpowered_n_lt30	False	174	underpowered_n_lt30	NA
Im2012_intrinsic_growth	HML-2_12q13.2::structural::retained_element_vs_absent	NA	NA	NA	NA	NA	False	NA	underpowered_arm_lt5	False	174	underpowered_arm_lt5	NA
Im2012_intrinsic_growth	HML-2_19p12b::orf::orf_gag_pro_pol	NA	NA	NA	NA	NA	False	NA	underpowered_n_lt30	False	174	underpowered_n_lt30	NA
Im2012_intrinsic_growth	HML-2_19p12c::orf::orf_env	NA	NA	NA	NA	NA	False	NA	underpowered_n_lt30	False	174	underpowered_n_lt30	NA
Im2012_intrinsic_growth	HML-2_1q22::orf::orf_gag_pro_pol	NA	NA	NA	NA	NA	False	NA	underpowered_arm_lt5	False	174	underpowered_arm_lt5	NA
Im2012_intrinsic_growth	HML-2_22q11.21::structural::solo_ltr_vs_provirus	NA	NA	NA	NA	NA	False	NA	underpowered_arm_lt5	False	174	underpowered_arm_lt5	NA
Im2012_intrinsic_growth	HML-2_3q12.3::structural::solo_ltr_vs_any_provirus	NA	NA	NA	NA	NA	False	NA	underpowered_arm_lt5	False	174	underpowered_arm_lt5	NA
Im2012_intrinsic_growth	HML-2_3q12.3::structural::solo_ltr_vs_provirus	NA	NA	NA	NA	NA	False	NA	underpowered_arm_lt5	False	174	underpowered_arm_lt5	NA
Im2012_intrinsic_growth	HML-2_3q13.2::structural::solo_ltr_vs_provirus	NA	NA	NA	NA	NA	False	NA	underpowered_arm_lt5	False	174	underpowered_arm_lt5	NA
Im2012_intrinsic_growth	HML-2_3q13.2::structural::solo_ltr_vs_any_provirus	NA	NA	NA	NA	NA	False	NA	underpowered_arm_lt5	False	174	underpowered_arm_lt5	NA
Im2012_intrinsic_growth	HML-2_3q27.2::structural::solo_ltr_vs_any_provirus	NA	NA	NA	NA	NA	False	NA	underpowered_arm_lt5	False	174	underpowered_arm_lt5	NA
Im2012_intrinsic_growth	HML-2_3q27.2::structural::solo_ltr_vs_provirus	NA	NA	NA	NA	NA	False	NA	underpowered_arm_lt5	False	174	underpowered_arm_lt5	NA
Im2012_intrinsic_growth	HML-2_4p16.3a::structural::solo_ltr_vs_absent	NA	underpowered_n_lt30	NA	NA	21.0	True	NA	underpowered_n_lt30	False	174	underpowered_n_lt30	NA
Im2012_intrinsic_growth	HML-2_4p16.3c::orf::orf_pro	NA	NA	NA	NA	NA	False	NA	underpowered_arm_lt5	False	174	underpowered_arm_lt5	NA
Im2012_intrinsic_growth	HML-2_5p13.3::structural::solo_ltr_vs_provirus	NA	NA	NA	NA	NA	False	NA	underpowered_arm_lt5	False	174	underpowered_arm_lt5	NA
Im2012_intrinsic_growth	HML-2_5q33.3::structural::solo_ltr_vs_provirus	NA	NA	NA	NA	NA	False	NA	underpowered_arm_lt5	False	174	underpowered_arm_lt5	NA
Im2012_intrinsic_growth	HML-2_5q33.3::structural::solo_ltr_vs_any_provirus	NA	NA	NA	NA	NA	False	NA	underpowered_arm_lt5	False	174	underpowered_arm_lt5	NA
Im2012_intrinsic_growth	HML-2_7p22.1::any_haplotype_cn_ge3	NA	NA	NA	NA	NA	False	NA	underpowered_arm_lt5	False	174	underpowered_arm_lt5	NA
Im2012_intrinsic_growth	HML-2_1p31.1b::any_array	NA	NA	NA	NA	NA	False	NA	invariant	False	174	invariant	NA
