## Supplementary material for "Structural polymorphism and population-variable coding capacity of HERV-K(HML-2) in human pangenomes": old_vs_artifact_filtered_exposure_audit.tsv

exposure_id	changed_people	max_absolute_delta	mean_delta	old_min	old_max	new_min	new_max
general::type1_physical_units	10	4.0	0.09246575342465753	20.0	32.0	20.0	34.0
general::type2_physical_units	287	5.0	-3.48972602739726	42.0	63.0	41.0	59.0
general::type1_loci_present	21	1.0	0.07191780821917808	11.0	15.0	11.0	16.0
general::type2_loci_present	280	3.0	-1.7157534246575343	22.0	33.0	21.0	32.0
general::type1_fraction	287	0.05194805194805163	0.015169270973241866	0.268292682926829	0.385714285714286	0.28205128205128205	0.3950617283950617
general::type1_type2_log_ratio	287	0.32455038286934335	0.098100031573288	-1.42701014094492	-0.661583782324069	-1.328325866085513	-0.6069888070511551
general::type1_minus_type2_units	287	8.0	3.5821917808219177	-38.0	-16.0	-34.0	-15.0
general::type1_compatible_gag_units	1	1.0	-0.003424657534246575	5.0	14.0	5.0	14.0
general::type1_compatible_pro_units	1	1.0	-0.003424657534246575	4.0	11.0	4.0	11.0
general::type1_compatible_pol_units	292	6.0	-3.4280821917808217	3.0	8.0	0.0	5.0
general::type1_compatible_env_units	10	4.0	0.09246575342465753	2.0	7.0	2.0	10.0
general::type1_compatible_np9_units	10	4.0	0.09246575342465753	15.0	24.0	15.0	26.0
general::type2_compatible_gag_units	2	1.0	-0.00684931506849315	2.0	10.0	2.0	10.0
general::type2_compatible_pro_units	1	1.0	-0.003424657534246575	5.0	17.0	5.0	17.0
general::type2_compatible_pol_units	254	7.0	-2.106164383561644	1.0	10.0	0.0	6.0
general::type2_compatible_env_units	2	1.0	-0.00684931506849315	4.0	15.0	4.0	15.0
general::type2_compatible_rec_units	23	2.0	0.07534246575342465	23.0	39.0	23.0	39.0
