## Supplementary material for "Structural polymorphism and population-variable coding capacity of HERV-K(HML-2) in human pangenomes": coverage_threshold_sensitivity.tsv

minimum_peak_coverage	locus	n_individuals	n_haplotypes	total_coverage	total_fire_coverage	pooled_locus_actuation	median_haplotype_actuation	q1_haplotype_actuation	q3_haplotype_actuation	maximum_haplotype_actuation	active_haplotype_threshold	active_haplotype_fraction	median_individual_actuation	q1_individual_actuation	q3_individual_actuation	med	mx	pct_active	n
8	10p14	39	78	4242	280	0.066006600660066	0.0555555555555555	0.0386500754147813	0.0829918032786885	0.1666666666666666	0.1	0.1538461538461538	0.0631578947368421	0.0461647727272727	0.0781377066955814	0.0631578947368421	0.1666666666666666	0.1538461538461538	39
8	11q22.1	38	68	1306	45	0.0344563552833078	0.0	0.0	0.0625	0.2222222222222222	0.1	0.1323529411764706	0.0289915966386554	0.0	0.0555555555555555	0.0289915966386554	0.2222222222222222	0.1323529411764706	38
8	11q23.3	39	75	1183	72	0.0608622147083685	0.0526315789473684	0.0	0.093073593073593	0.25	0.1	0.24	0.05	0.0263888888888888	0.0889328063241106	0.05	0.25	0.24	39
8	14q11.2	39	77	2857	679	0.2376618830941547	0.225	0.175	0.275	0.4545454545454545	0.1	0.974025974025974	0.2205882352941176	0.185	0.2607142857142857	0.2205882352941176	0.4545454545454545	0.974025974025974	39
8	14q12b	38	73	1309	74	0.0565317035905271	0.0526315789473684	0.0	0.0869565217391304	0.2222222222222222	0.1	0.2054794520547945	0.0516629711751663	0.0258097165991902	0.0817307692307692	0.0516629711751663	0.2222222222222222	0.2054794520547945	38
8	19p12a	39	71	1253	198	0.1580207501995211	0.0526315789473684	0.0	0.3256302521008403	0.75	0.1	0.3380281690140845	0.1	0.0116279069767441	0.2240143369175627	0.1	0.75	0.3380281690140845	39
8	19p12c	39	75	2317	61	0.0263271471730686	0.010204081632653	0.0	0.0444664031620553	0.1568627450980392	0.1	0.0933333333333333	0.024390243902439	0.0	0.036774628879892	0.024390243902439	0.1568627450980392	0.0933333333333333	39
8	1q22	39	78	3987	332	0.0832706295460245	0.0748251748251748	0.0482142857142857	0.1088169642857142	0.2156862745098039	0.1	0.3205128205128205	0.0747663551401869	0.0553007135575942	0.097459117285036	0.0747663551401869	0.2156862745098039	0.3205128205128205	39
8	22q11.21	38	66	1830	100	0.0546448087431694	0.0485619990570485	0.0	0.0909090909090909	0.2222222222222222	0.1	0.1818181818181818	0.0516826923076923	0.025049439683586	0.0742628321805606	0.0516826923076923	0.2222222222222222	0.1818181818181818	38
8	22q11.23	37	67	2623	801	0.305375524208921	0.2666666666666666	0.207940251572327	0.348469387755102	0.5	0.1	0.9253731343283582	0.2727272727272727	0.24	0.3235294117647059	0.2727272727272727	0.5	0.9253731343283582	37
8	3p12.3	38	75	1228	168	0.1368078175895765	0.1176470588235294	0.0625	0.1875	0.4166666666666667	0.1	0.6	0.1132478632478632	0.0792105263157894	0.149537037037037	0.1132478632478632	0.4166666666666667	0.6	38
8	3q12.3	39	78	5844	1564	0.2676249144421629	0.2522727272727272	0.219108371559633	0.3319892473118279	0.4310344827586206	0.1	0.9615384615384616	0.2561576354679803	0.2151709401709401	0.3216449207828518	0.2561576354679803	0.4310344827586206	0.9615384615384616	39
8	4p16.3b	39	75	7216	1628	0.2256097560975609	0.2205882352941176	0.1758641600970285	0.2658901158093186	0.3888888888888889	0.1	0.9733333333333334	0.2253521126760563	0.1625681627516778	0.2517290414323573	0.2253521126760563	0.3888888888888889	0.9733333333333334	39
8	4p16.3c	39	75	3903	730	0.1870356136305406	0.1739130434782608	0.1428571428571428	0.2105911330049261	0.32	0.1	0.9066666666666666	0.1694915254237288	0.1514880952380952	0.1900868440502586	0.1694915254237288	0.32	0.9066666666666666	39
8	5p13.3	39	76	1286	52	0.0404354587869362	0.0	0.0	0.0879446640316205	0.3125	0.1	0.2105263157894736	0.0333333333333333	0.0	0.0606060606060606	0.0333333333333333	0.3125	0.2105263157894736	39
8	5q33.3	39	73	2717	272	0.1001104158998895	0.0952380952380952	0.06	0.1304347826086956	0.25	0.1	0.4794520547945205	0.0978260869565217	0.0764610389610389	0.127371523300792	0.0978260869565217	0.25	0.4794520547945205	39
8	7p22.1	39	75	1153	31	0.0268863833477883	0.0	0.0	0.0427272727272727	0.3333333333333333	0.1	0.08	0.0	0.0	0.0377492877492877	0.0	0.3333333333333333	0.08	39
8	8p23.1b	24	31	1038	342	0.3294797687861271	0.2962962962962963	0.2296703296703297	0.3896761133603239	0.5172413793103449	0.1	1.0	0.3119139547710976	0.25	0.3984831871345029	0.3119139547710976	0.5172413793103449	1.0	24
8	8p23.1c	22	26	843	342	0.4056939501779359	0.356766917293233	0.2956730769230769	0.4433333333333333	0.6542056074766355	0.1	1.0	0.356766917293233	0.3088942307692308	0.438695652173913	0.356766917293233	0.6542056074766355	1.0	22
8	8p23.1d	34	52	1835	602	0.3280653950953678	0.3279569892473118	0.2451923076923077	0.3928571428571428	0.6136363636363636	0.1	0.9615384615384616	0.3159671653647557	0.244282581453634	0.3822940503432495	0.3159671653647557	0.6136363636363636	0.9615384615384616	34
8	8p23.1e	36	60	2078	664	0.3195380173243503	0.3060200668896321	0.2486111111111111	0.3700657894736842	0.44	0.1	1.0	0.3261363636363636	0.2491438356164383	0.3605006105006105	0.3261363636363636	0.44	1.0	36
10	10p14	39	76	4175	276	0.0661077844311377	0.0555555555555555	0.0406122448979591	0.0823087431693989	0.1666666666666666	0.1	0.1447368421052631	0.0631578947368421	0.0461647727272727	0.0781377066955814	0.0631578947368421	0.1666666666666666	0.1447368421052631	39
10	11q22.1	38	66	1289	44	0.0341349883630721	0.0	0.0	0.0625	0.2222222222222222	0.1	0.1212121212121212	0.0281746031746031	0.0	0.0580065359477124	0.0281746031746031	0.2222222222222222	0.1212121212121212	38
10	11q23.3	39	69	1133	70	0.0617828773168579	0.0576923076923076	0.0	0.0952380952380952	0.25	0.1	0.2463768115942029	0.0526315789473684	0.025	0.0900537634408602	0.0526315789473684	0.25	0.2463768115942029	39
10	14q11.2	38	73	2797	667	0.2384697890597068	0.225	0.1764705882352941	0.2758620689655172	0.4545454545454545	0.1	0.958904109589041	0.2285714285714285	0.186875	0.2660714285714285	0.2285714285714285	0.4545454545454545	0.958904109589041	38
10	14q12b	38	70	1283	72	0.0561184723304754	0.0540935672514619	0.0	0.0869565217391304	0.2222222222222222	0.1	0.2	0.0516629711751663	0.0258097165991902	0.0817307692307692	0.0516629711751663	0.2222222222222222	0.2	38
10	19p12a	39	70	1244	194	0.1559485530546623	0.0263157894736842	0.0	0.2782805429864253	0.75	0.1	0.3285714285714285	0.0769230769230769	0.0	0.2240143369175627	0.0769230769230769	0.75	0.3285714285714285	39
10	19p12c	38	70	2169	53	0.024435223605348	0.0	0.0	0.0381054131054131	0.2	0.1	0.0571428571428571	0.0201355661881977	0.0	0.0336745689655172	0.0201355661881977	0.2	0.0571428571428571	38
10	1q22	39	76	3908	325	0.0831627430910951	0.0748251748251748	0.0494047619047619	0.1077008928571428	0.2156862745098039	0.1	0.3157894736842105	0.0747663551401869	0.0569347004856988	0.0979738736336976	0.0747663551401869	0.2156862745098039	0.3157894736842105	39
10	22q11.21	36	57	1648	86	0.0521844660194174	0.0434782608695652	0.0	0.0909090909090909	0.217391304347826	0.1	0.1403508771929824	0.046875	0.0170454545454545	0.069793080054274	0.046875	0.217391304347826	0.1403508771929824	36
10	22q11.23	30	54	2335	743	0.3182012847965739	0.2996794871794872	0.2443181818181818	0.3638095238095238	0.5454545454545454	0.1	0.9629629629629628	0.3063092513893429	0.2647798742138365	0.3545128706419029	0.3063092513893429	0.5454545454545454	0.9629629629629628	30
10	3p12.3	37	69	1177	162	0.1376380628717077	0.1176470588235294	0.0625	0.1875	0.4166666666666667	0.1	0.6086956521739131	0.1081081081081081	0.08	0.1481481481481481	0.1081081081081081	0.4166666666666667	0.6086956521739131	37
10	3q12.3	39	77	5784	1547	0.2674619640387275	0.25	0.21875	0.3279569892473118	0.7272727272727273	0.1	0.961038961038961	0.2561576354679803	0.2151709401709401	0.3216449207828518	0.2561576354679803	0.7272727272727273	0.961038961038961	39
10	4p16.3b	37	71	7066	1591	0.2251627512029436	0.2205882352941176	0.1733431516936671	0.2651427973637409	0.3888888888888889	0.1	0.9577464788732394	0.2253521126760563	0.1610738255033557	0.2469135802469135	0.2253521126760563	0.3888888888888889	0.9577464788732394	37
10	4p16.3c	39	75	3850	716	0.1859740259740259	0.1739130434782608	0.1394444444444444	0.2168989547038327	0.32	0.1	0.8666666666666667	0.1732283464566929	0.150381455399061	0.1900868440502586	0.1732283464566929	0.32	0.8666666666666667	39
10	5p13.3	36	68	1216	48	0.0394736842105263	0.0	0.0	0.0842391304347826	0.3125	0.1	0.1911764705882352	0.0327956989247311	0.0	0.0606060606060606	0.0327956989247311	0.3125	0.1911764705882352	36
10	5q33.3	39	70	2664	270	0.1013513513513513	0.098780487804878	0.0696548821548821	0.1328947368421052	0.3636363636363636	0.1	0.5	0.0978260869565217	0.0785361842105263	0.1307911617961511	0.0978260869565217	0.3636363636363636	0.5	39
10	7p22.1	39	68	1094	29	0.026508226691042	0.0	0.0	0.0413636363636363	0.3333333333333333	0.1	0.0588235294117647	0.0	0.0	0.0363756613756613	0.0	0.3333333333333333	0.0588235294117647	39
10	8p23.1b	22	28	994	335	0.3370221327967806	0.3153153153153153	0.25	0.3984831871345029	0.5172413793103449	0.1	1.0	0.3406846609611587	0.2607493857493857	0.4059758771929824	0.3406846609611587	0.5172413793103449	1.0	22
10	8p23.1c	22	26	834	335	0.4016786570743405	0.337719298245614	0.2872023809523809	0.438974358974359	0.6542056074766355	0.1	1.0	0.356766917293233	0.3051839464882943	0.438695652173913	0.356766917293233	0.6542056074766355	1.0	22
10	8p23.1d	34	52	1827	597	0.3267651888341543	0.3279569892473118	0.2295285359801488	0.3928571428571428	0.6136363636363636	0.1	0.9423076923076924	0.3159671653647557	0.244282581453634	0.3700657894736842	0.3159671653647557	0.6136363636363636	0.9423076923076924	34
10	8p23.1e	36	59	2069	662	0.319961333977767	0.3076923076923077	0.2535714285714285	0.3717105263157895	0.44	0.1	1.0	0.3261363636363636	0.2491438356164383	0.3605006105006105	0.3261363636363636	0.44	1.0	36
