## Supplementary material for "Structural polymorphism and population-variable coding capacity of HERV-K(HML-2) in human pangenomes": fiberseq_analysis_parameters.tsv

parameter	value
analysis_version	1.2.0
focus_locus	1q22
active_haplotype_threshold	0.1
minimum_peak_coverage	10
input_peak_files	21
biological_sample_rule	collaborator-designated primary runs collapsed peak-to-haplotype-to-individual
technical_sample_rule	non-primary runs excluded from biological counts and used only for concordance
