## Supplementary material for "Structural polymorphism and population-variable coding capacity of HERV-K(HML-2) in human pangenomes": fiberseq_input_manifest.tsv

input_file	assay_label	locus	bytes	modified_utc	sha256
TestHML_chr10_6824399-6833862_HML-2_10p14_peaks_file.tsv	10p14	10p14	115291	2026-06-02 04:16:40 UTC	cdc3fd5ee7b878f76d63a7abb10ca3bd621c95bf53167a37c99451e90fef1afc
TestHML_chr11_101704641-101705608_HML-2_11q22.1_peaks_file.tsv	11q22.1	11q22.1	39112	2026-06-02 04:16:40 UTC	19445c5fc15fe36a31ef6b754b76792baa51375cf7e8cd1883eb2a1e11f11ddf
TestHML_chr11_118740087-118749246_HML-2_11q23.3_peaks_file.tsv	11q23.3	11q23.3	40076	2026-06-02 04:16:40 UTC	471710cacc2b79f0ef402761385780b531ab7fa43138f192cde8b209d39dfc57
TestHML_chr14_18172903-18178983_HML-2_14q11.2_peaks_file.tsv	14q11.2	14q11.2	86359	2026-06-02 04:16:40 UTC	02e725817640dbb3a81ef38f31b40d6483b97a092499af44ae327388825b0dc1
TestHML_chr14_22613611-22618351_HML-2_14q12b_peaks_file.tsv	14q12b	14q12b	41873	2026-06-02 04:16:40 UTC	eaac068cdcdf571207b6d3868d5b693613e5d275a6219dc2bb3263c2c5d28573
TestHML_chr19_20414092-20424206_HML-2_19p12a_peaks_file.tsv	19p12a	19p12a	42297	2026-06-02 04:16:40 UTC	376d5a23dd12c95b9874e187d3629bd1ad5a05bb94a88e80f2fa46162c94e426
TestHML_chr19_22365220-22383437_HML-2_19p12d_peaks_file.tsv	19p12d	19p12c	76939	2026-06-02 04:16:40 UTC	a8ec47c0ff9bd489ac0042fd437849e082f5ecabed23a953c42ed101cec8919d
TestHML_chr1_154765232-154774409_HML-2_1q22_peaks_file.tsv	1q22	1q22	124448	2026-06-02 04:16:40 UTC	ae804ea682a3f227d7bdaf77f59493a9251fa68b7d1d3b49c1a2e2cedaceda12
TestHML_chr22_19314068-19323246_HML-2_22q11.21_peaks_file.tsv	22q11.21	22q11.21	79095	2026-06-02 04:16:40 UTC	9bd4e1d38f5bf0c3a89b20fd59909ae2d94c4107a1173a024d3a9ac3ecd0c209
TestHML_chr22_23983293-23995659_HML-2_22q11.23_peaks_file.tsv	22q11.23	22q11.23	132667	2026-06-02 04:16:40 UTC	a857ee170aa31fba595a1c9e5543bccb5fde6f2fad857681431cce871b9505f5
TestHML_chr3_75604561-75613180_HML-2_3p12.3b_peaks_file.tsv	3p12.3b	3p12.3	40518	2026-06-02 04:16:40 UTC	bf6f21edf74f46aaf012f709b6357d389dd39bd6bae65e5c3926b3dd09a276ef
TestHML_chr3_104404564-104413685_HML-2_3q12.3_peaks_file.tsv	3q12.3	3q12.3	176253	2026-06-02 04:16:40 UTC	cf78781265c4bf088b7fca05f0ca5dbb03c76b4107974d2bfb40ed979a58c44c
TestHML_chr4_234544-239013_HML-2_4p16.3b_peaks_file.tsv	4p16.3b	4p16.3b	196246	2026-06-02 04:16:40 UTC	05799b7f4b029439c3bbb1d4ea6f42617cd55fadddb0654cb66c1abf8900c6c1
TestHML_chr4_3976712-3986301_HML-2_4p16.3c_peaks_file.tsv	4p16.3c	4p16.3c	118773	2026-06-02 04:16:40 UTC	5ba561ded340a0837eb618c826d7da101065b3b2c71cb0c6aa8054158067dc9e
TestHML_chr5_30600649-30610094_HML-2_5p13.3_peaks_file.tsv	5p13.3	5p13.3	38609	2026-06-02 04:16:40 UTC	a4eb9586c0eb1f4aa4c64b58e68b02d7c83e7767e6e1871962036716c6f8a3c6
TestHML_chr5_157176701-157185880_HML-2_5q33.3_peaks_file.tsv	5q33.3	5q33.3	80564	2026-06-02 04:16:40 UTC	47a6f19a90bf354a2c727b5be95e04f4e081e9a12965c54be759783fc5b9fd9d
TestHML_chr7_4699540-4709011_HML-2_7p22.1a_peaks_file.tsv	7p22.1a	7p22.1	37718	2026-06-02 04:16:40 UTC	835eced073474179a336226db1be15ed957f8930cbf5e88c82ad0d675d652407
TestHML_chr8_7508401-7517950_HML-2_8p23.1d_peaks_file.tsv	8p23.1d	8p23.1b	71403	2026-06-02 04:16:40 UTC	c4a6203c2f49b806f354afcea62c831b720f4ecee4f711aa6fbacc48fbd7867f
TestHML_chr8_11536938-11546458_HML-2_8p23.1e_peaks_file.tsv	8p23.1e	8p23.1c	70488	2026-06-02 04:16:40 UTC	6a4f6a5f92dfa2c865591106c34960bc54c741584488b56de307e00137c37c3f
TestHML_chr8_12201792-12211329_HML-2_8p23.1h_peaks_file.tsv	8p23.1h	8p23.1d	75496	2026-06-02 04:16:38 UTC	b4be541cfdb118da8d28b75992f34bdce96f8a172ab5b6ade67bb4804cbad750
TestHML_chr8_12738560-12748099_HML-2_8p23.1j_peaks_file.tsv	8p23.1j	8p23.1e	79857	2026-06-02 04:16:38 UTC	b9b50787dadbff89bcaf379f0073117ee0c7437b0fa2732821a4f30de5d6ec3b
