## Supplementary material for "Structural polymorphism and population-variable coding capacity of HERV-K(HML-2) in human pangenomes": fiberseq_technical_replicate_pairs.tsv

locus	Individual_ID	Haplotype	Platform_primary	Platform_alternate	sample_id_primary	sample_id_alternate	pooled_actuation_primary	pooled_actuation_alternate	total_coverage_primary	total_coverage_alternate
10p14	HG002	1	PacBio	PacBio	HG002_HG002_1	HG002_PS01015_PacBio_HG002_1	0.078125	0.061224489795918366	192	49
10p14	HG002	2	PacBio	PacBio	HG002_HG002_2	HG002_PS01015_PacBio_HG002_2	0.10152284263959391	0.0847457627118644	197	59
10p14	HG01358	1	PacBio	ONT	HG01358_PS00973_PacBio_HG01358_1	HG01358_PS00999_ONT_HG01358_1	0.028985507246376812	0.07352941176470588	69	68
10p14	HG01358	2	PacBio	ONT	HG01358_PS00973_PacBio_HG01358_2	HG01358_PS00999_ONT_HG01358_2	0.013333333333333334	0.06349206349206349	75	63
10p14	HG01891	1	PacBio	ONT	HG01891_PS00975_PacBio_HG01891_1	HG01891_PS01000_ONT_HG01891_1	0.08064516129032258	0.13114754098360656	62	61
10p14	HG01891	2	PacBio	ONT	HG01891_PS00975_PacBio_HG01891_2	HG01891_PS01000_ONT_HG01891_2	0.05357142857142857	0.09302325581395349	56	43
10p14	HG02257	1	PacBio	ONT	HG02257_PS00980_PacBio_HG02257_1	HG02257_PS01337_ONT_HG02257_1	0.05128205128205128	0.0847457627118644	39	59
10p14	HG02257	2	PacBio	ONT	HG02257_PS00980_PacBio_HG02257_2	HG02257_PS01337_ONT_HG02257_2	0.07142857142857142	0.08333333333333333	56	48
10p14	HG02486	1	PacBio	ONT	HG02486_PS00981_PacBio_HG02486_1	HG02486_PS01006_ONT_HG02486_1	0.08450704225352113	0.07936507936507936	71	63
10p14	HG02486	2	PacBio	ONT	HG02486_PS00981_PacBio_HG02486_2	HG02486_PS01006_ONT_HG02486_2	0.10638297872340426	0.041666666666666664	47	48
10p14	HG02559	2	PacBio	ONT	HG02559_PS00982_PacBio_HG02559_2	HG02559_PS01007_ONT_HG02559_2	0	0.056338028169014086	45	71
11q22.1	HG002	1	PacBio	PacBio	HG002_HG002_1	HG002_PS01015_PacBio_HG002_1	0	0	57	20
11q22.1	HG002	2	PacBio	PacBio	HG002_HG002_2	HG002_PS01015_PacBio_HG002_2	0.045454545454545456	0	66	16
11q22.1	HG01358	2	PacBio	ONT	HG01358_PS00973_PacBio_HG01358_2	HG01358_PS00999_ONT_HG01358_2	0	0	27	16
11q22.1	HG01891	1	PacBio	ONT	HG01891_PS00975_PacBio_HG01891_1	HG01891_PS01000_ONT_HG01891_1	0	0	19	17
11q22.1	HG01891	2	PacBio	ONT	HG01891_PS00975_PacBio_HG01891_2	HG01891_PS01000_ONT_HG01891_2	0.0625	0.0625	16	16
11q22.1	HG02257	1	PacBio	ONT	HG02257_PS00980_PacBio_HG02257_1	HG02257_PS01337_ONT_HG02257_1	0.2	0.07407407407407407	10	27
11q22.1	HG02257	2	PacBio	ONT	HG02257_PS00980_PacBio_HG02257_2	HG02257_PS01337_ONT_HG02257_2	0	0.06666666666666667	17	15
11q22.1	HG02559	1	PacBio	ONT	HG02559_PS00982_PacBio_HG02559_1	HG02559_PS01007_ONT_HG02559_1	0	0.07692307692307693	20	13
11q22.1	HG02559	2	PacBio	ONT	HG02559_PS00982_PacBio_HG02559_2	HG02559_PS01007_ONT_HG02559_2	0	0.08695652173913043	17	23
11q23.3	HG002	2	PacBio	PacBio	HG002_HG002_2	HG002_PS01015_PacBio_HG002_2	0.057692307692307696	0	52	15
11q23.3	HG01358	2	PacBio	ONT	HG01358_PS00973_PacBio_HG01358_2	HG01358_PS00999_ONT_HG01358_2	0.07142857142857142	0	14	20
11q23.3	HG01891	1	PacBio	ONT	HG01891_PS00975_PacBio_HG01891_1	HG01891_PS01000_ONT_HG01891_1	0.1	0.043478260869565216	10	23
11q23.3	HG01891	2	PacBio	ONT	HG01891_PS00975_PacBio_HG01891_2	HG01891_PS01000_ONT_HG01891_2	0	0	16	18
11q23.3	HG02257	1	PacBio	ONT	HG02257_PS00980_PacBio_HG02257_1	HG02257_PS01337_ONT_HG02257_1	0.07142857142857142	0.058823529411764705	14	17
11q23.3	HG02257	2	PacBio	ONT	HG02257_PS00980_PacBio_HG02257_2	HG02257_PS01337_ONT_HG02257_2	0.25	0.11764705882352941	12	17
11q23.3	HG02486	2	PacBio	ONT	HG02486_PS00981_PacBio_HG02486_2	HG02486_PS01006_ONT_HG02486_2	0.06666666666666667	0	15	16
11q23.3	HG02559	1	PacBio	ONT	HG02559_PS00982_PacBio_HG02559_1	HG02559_PS01007_ONT_HG02559_1	0	0.1	10	20
11q23.3	HG02559	2	PacBio	ONT	HG02559_PS00982_PacBio_HG02559_2	HG02559_PS01007_ONT_HG02559_2	0.1875	0	16	10
14q11.2	HG002	1	PacBio	PacBio	HG002_HG002_1	HG002_PS01015_PacBio_HG002_1	0.36879432624113473	0.4	141	40
14q11.2	HG002	2	PacBio	PacBio	HG002_HG002_2	HG002_PS01015_PacBio_HG002_2	0.36428571428571427	0.4	140	30
14q11.2	HG01358	1	PacBio	ONT	HG01358_PS00973_PacBio_HG01358_1	HG01358_PS00999_ONT_HG01358_1	0.1388888888888889	0.0625	36	32
14q11.2	HG01358	2	PacBio	ONT	HG01358_PS00973_PacBio_HG01358_2	HG01358_PS00999_ONT_HG01358_2	0.19230769230769232	0.17391304347826086	52	46
14q11.2	HG01891	1	PacBio	ONT	HG01891_PS00975_PacBio_HG01891_1	HG01891_PS01000_ONT_HG01891_1	0.1951219512195122	0.14285714285714285	41	42
14q11.2	HG01891	2	PacBio	ONT	HG01891_PS00975_PacBio_HG01891_2	HG01891_PS01000_ONT_HG01891_2	0.18181818181818182	0.16666666666666666	44	36
14q11.2	HG02257	1	PacBio	ONT	HG02257_PS00980_PacBio_HG02257_1	HG02257_PS01337_ONT_HG02257_1	0.11428571428571428	0.2	35	45
14q11.2	HG02257	2	PacBio	ONT	HG02257_PS00980_PacBio_HG02257_2	HG02257_PS01337_ONT_HG02257_2	0.25	0.3103448275862069	32	29
14q11.2	HG02486	1	PacBio	ONT	HG02486_PS00981_PacBio_HG02486_1	HG02486_PS01006_ONT_HG02486_1	0.22857142857142856	0.2708333333333333	35	48
14q11.2	HG02486	2	PacBio	ONT	HG02486_PS00981_PacBio_HG02486_2	HG02486_PS01006_ONT_HG02486_2	0.17647058823529413	0.2222222222222222	34	45
14q11.2	HG02559	1	PacBio	ONT	HG02559_PS00982_PacBio_HG02559_1	HG02559_PS01007_ONT_HG02559_1	0.2222222222222222	0.18518518518518517	27	27
14q11.2	HG02559	2	PacBio	ONT	HG02559_PS00982_PacBio_HG02559_2	HG02559_PS01007_ONT_HG02559_2	0.26666666666666666	0.0784313725490196	45	51
14q12b	HG002	1	PacBio	PacBio	HG002_HG002_1	HG002_PS01015_PacBio_HG002_1	0.05660377358490566	0	53	18
14q12b	HG01358	2	PacBio	ONT	HG01358_PS00973_PacBio_HG01358_2	HG01358_PS00999_ONT_HG01358_2	0	0.058823529411764705	12	17
14q12b	HG01891	1	PacBio	ONT	HG01891_PS00975_PacBio_HG01891_1	HG01891_PS01000_ONT_HG01891_1	0.041666666666666664	0	24	12
14q12b	HG01891	2	PacBio	ONT	HG01891_PS00975_PacBio_HG01891_2	HG01891_PS01000_ONT_HG01891_2	0.13333333333333333	0.058823529411764705	15	17
14q12b	HG02257	1	PacBio	ONT	HG02257_PS00980_PacBio_HG02257_1	HG02257_PS01337_ONT_HG02257_1	0.06666666666666667	0	15	13
14q12b	HG02257	2	PacBio	ONT	HG02257_PS00980_PacBio_HG02257_2	HG02257_PS01337_ONT_HG02257_2	0	0.1	24	20
14q12b	HG02486	1	PacBio	ONT	HG02486_PS00981_PacBio_HG02486_1	HG02486_PS01006_ONT_HG02486_1	0.13333333333333333	0.1111111111111111	15	18
14q12b	HG02486	2	PacBio	ONT	HG02486_PS00981_PacBio_HG02486_2	HG02486_PS01006_ONT_HG02486_2	0.15789473684210525	0.08333333333333333	19	12
14q12b	HG02559	1	PacBio	ONT	HG02559_PS00982_PacBio_HG02559_1	HG02559_PS01007_ONT_HG02559_1	0.08695652173913043	0	23	23
14q12b	HG02559	2	PacBio	ONT	HG02559_PS00982_PacBio_HG02559_2	HG02559_PS01007_ONT_HG02559_2	0	0.08333333333333333	24	24
19p12a	HG002	1	PacBio	PacBio	HG002_HG002_1	HG002_PS01015_PacBio_HG002_1	0.5	0.5294117647058824	48	17
19p12a	HG002	2	PacBio	PacBio	HG002_HG002_2	HG002_PS01015_PacBio_HG002_2	0	0	55	19
19p12a	HG01358	1	PacBio	ONT	HG01358_PS00973_PacBio_HG01358_1	HG01358_PS00999_ONT_HG01358_1	0	0	17	15
19p12a	HG01358	2	PacBio	ONT	HG01358_PS00973_PacBio_HG01358_2	HG01358_PS00999_ONT_HG01358_2	0.5	0.47058823529411764	14	17
19p12a	HG01891	1	PacBio	ONT	HG01891_PS00975_PacBio_HG01891_1	HG01891_PS01000_ONT_HG01891_1	0	0	15	17
19p12a	HG01891	2	PacBio	ONT	HG01891_PS00975_PacBio_HG01891_2	HG01891_PS01000_ONT_HG01891_2	0.5	0.21428571428571427	12	14
19p12a	HG02257	1	PacBio	ONT	HG02257_PS00980_PacBio_HG02257_1	HG02257_PS01337_ONT_HG02257_1	0.42857142857142855	0.3333333333333333	14	18
19p12a	HG02257	2	PacBio	ONT	HG02257_PS00980_PacBio_HG02257_2	HG02257_PS01337_ONT_HG02257_2	0.29411764705882354	0.25	17	20
19p12a	HG02486	1	PacBio	ONT	HG02486_PS00981_PacBio_HG02486_1	HG02486_PS01006_ONT_HG02486_1	0	0.06666666666666667	11	15
19p12a	HG02486	2	PacBio	ONT	HG02486_PS00981_PacBio_HG02486_2	HG02486_PS01006_ONT_HG02486_2	0	0	11	18
19p12a	HG02559	1	PacBio	ONT	HG02559_PS00982_PacBio_HG02559_1	HG02559_PS01007_ONT_HG02559_1	0	0	21	21
19p12a	HG02559	2	PacBio	ONT	HG02559_PS00982_PacBio_HG02559_2	HG02559_PS01007_ONT_HG02559_2	0.06666666666666667	0	15	16
19p12c	HG002	1	PacBio	PacBio	HG002_HG002_1	HG002_PS01015_PacBio_HG002_1	0.041666666666666664	0.058823529411764705	96	34
19p12c	HG002	2	PacBio	PacBio	HG002_HG002_2	HG002_PS01015_PacBio_HG002_2	0.01020408163265306	0	98	32
19p12c	HG01358	1	PacBio	ONT	HG01358_PS00973_PacBio_HG01358_1	HG01358_PS00999_ONT_HG01358_1	0	0.022222222222222223	15	45
19p12c	HG01358	2	PacBio	ONT	HG01358_PS00973_PacBio_HG01358_2	HG01358_PS00999_ONT_HG01358_2	0	0	39	30
19p12c	HG01891	1	PacBio	ONT	HG01891_PS00975_PacBio_HG01891_1	HG01891_PS01000_ONT_HG01891_1	0	0	33	21
19p12c	HG01891	2	PacBio	ONT	HG01891_PS00975_PacBio_HG01891_2	HG01891_PS01000_ONT_HG01891_2	0	0	46	33
19p12c	HG02257	1	PacBio	ONT	HG02257_PS00980_PacBio_HG02257_1	HG02257_PS01337_ONT_HG02257_1	0.06666666666666667	0	30	24
19p12c	HG02257	2	PacBio	ONT	HG02257_PS00980_PacBio_HG02257_2	HG02257_PS01337_ONT_HG02257_2	0	0	27	26
19p12c	HG02486	1	PacBio	ONT	HG02486_PS00981_PacBio_HG02486_1	HG02486_PS01006_ONT_HG02486_1	0	0.11764705882352941	12	34
19p12c	HG02486	2	PacBio	ONT	HG02486_PS00981_PacBio_HG02486_2	HG02486_PS01006_ONT_HG02486_2	0	0	33	41
19p12c	HG02559	1	PacBio	ONT	HG02559_PS00982_PacBio_HG02559_1	HG02559_PS01007_ONT_HG02559_1	0.034482758620689655	0.03225806451612903	29	31
19p12c	HG02559	2	PacBio	ONT	HG02559_PS00982_PacBio_HG02559_2	HG02559_PS01007_ONT_HG02559_2	0.02564102564102564	0	39	38
1q22	HG002	1	PacBio	PacBio	HG002_HG002_1	HG002_PS01015_PacBio_HG002_1	0.1206896551724138	0.12962962962962962	174	54
1q22	HG002	2	PacBio	PacBio	HG002_HG002_2	HG002_PS01015_PacBio_HG002_2	0.11842105263157894	0.14	152	50
1q22	HG01358	1	PacBio	ONT	HG01358_PS00973_PacBio_HG01358_1	HG01358_PS00999_ONT_HG01358_1	0.030303030303030304	0	33	54
1q22	HG01358	2	PacBio	ONT	HG01358_PS00973_PacBio_HG01358_2	HG01358_PS00999_ONT_HG01358_2	0.08064516129032258	0.0625	62	64
1q22	HG01891	1	PacBio	ONT	HG01891_PS00975_PacBio_HG01891_1	HG01891_PS01000_ONT_HG01891_1	0.08108108108108109	0.04878048780487805	37	41
1q22	HG01891	2	PacBio	ONT	HG01891_PS00975_PacBio_HG01891_2	HG01891_PS01000_ONT_HG01891_2	0.13513513513513514	0.014084507042253521	37	71
1q22	HG02257	1	PacBio	ONT	HG02257_PS00980_PacBio_HG02257_1	HG02257_PS01337_ONT_HG02257_1	0.027777777777777776	0.16393442622950818	36	61
1q22	HG02257	2	PacBio	ONT	HG02257_PS00980_PacBio_HG02257_2	HG02257_PS01337_ONT_HG02257_2	0.05454545454545454	0.038461538461538464	55	52
1q22	HG02486	1	PacBio	ONT	HG02486_PS00981_PacBio_HG02486_1	HG02486_PS01006_ONT_HG02486_1	0.03225806451612903	0.07017543859649122	62	57
1q22	HG02486	2	PacBio	ONT	HG02486_PS00981_PacBio_HG02486_2	HG02486_PS01006_ONT_HG02486_2	0.047619047619047616	0.03571428571428571	42	56
1q22	HG02559	1	PacBio	ONT	HG02559_PS00982_PacBio_HG02559_1	HG02559_PS01007_ONT_HG02559_1	0.07272727272727272	0.06666666666666667	55	45
1q22	HG02559	2	PacBio	ONT	HG02559_PS00982_PacBio_HG02559_2	HG02559_PS01007_ONT_HG02559_2	0.1	0.05405405405405406	40	74
22q11.21	HG002	1	PacBio	PacBio	HG002_HG002_1	HG002_PS01015_PacBio_HG002_1	0.054945054945054944	0	91	10
22q11.21	HG002	2	PacBio	PacBio	HG002_HG002_2	HG002_PS01015_PacBio_HG002_2	0.04950495049504951	0.030303030303030304	101	33
22q11.21	HG01358	1	PacBio	ONT	HG01358_PS00973_PacBio_HG01358_1	HG01358_PS00999_ONT_HG01358_1	0.09090909090909091	0.08695652173913043	33	23
22q11.21	HG01358	2	PacBio	ONT	HG01358_PS00973_PacBio_HG01358_2	HG01358_PS00999_ONT_HG01358_2	0	0.16129032258064516	11	31
22q11.21	HG01891	1	PacBio	ONT	HG01891_PS00975_PacBio_HG01891_1	HG01891_PS01000_ONT_HG01891_1	0.07692307692307693	0.1	26	30
22q11.21	HG01891	2	PacBio	ONT	HG01891_PS00975_PacBio_HG01891_2	HG01891_PS01000_ONT_HG01891_2	0.10344827586206896	0.02857142857142857	29	35
22q11.21	HG02486	2	PacBio	ONT	HG02486_PS00981_PacBio_HG02486_2	HG02486_PS01006_ONT_HG02486_2	0.1	0.10256410256410256	10	39
22q11.21	HG02559	1	PacBio	ONT	HG02559_PS00982_PacBio_HG02559_1	HG02559_PS01007_ONT_HG02559_1	0.03125	0.038461538461538464	32	52
22q11.21	HG02559	2	PacBio	ONT	HG02559_PS00982_PacBio_HG02559_2	HG02559_PS01007_ONT_HG02559_2	0.09090909090909091	0	22	29
22q11.23	HG002	1	PacBio	PacBio	HG002_HG002_1	HG002_PS01015_PacBio_HG002_1	0.4172661870503597	0.14285714285714285	139	21
22q11.23	HG002	2	PacBio	PacBio	HG002_HG002_2	HG002_PS01015_PacBio_HG002_2	0.475	0.5641025641025641	120	39
22q11.23	HG01891	1	PacBio	ONT	HG01891_PS00975_PacBio_HG01891_1	HG01891_PS01000_ONT_HG01891_1	0.42857142857142855	0.2702702702702703	21	37
22q11.23	HG01891	2	PacBio	ONT	HG01891_PS00975_PacBio_HG01891_2	HG01891_PS01000_ONT_HG01891_2	0.2	0.3333333333333333	25	45
22q11.23	HG02257	1	PacBio	ONT	HG02257_PS00980_PacBio_HG02257_1	HG02257_PS01337_ONT_HG02257_1	0.26666666666666666	0.34782608695652173	45	46
3p12.3	HG002	1	PacBio	PacBio	HG002_HG002_1	HG002_PS01015_PacBio_HG002_1	0.3541666666666667	0.18181818181818182	48	11
3p12.3	HG002	2	PacBio	PacBio	HG002_HG002_2	HG002_PS01015_PacBio_HG002_2	0.21052631578947367	0.11764705882352941	57	17
3p12.3	HG01358	1	PacBio	ONT	HG01358_PS00973_PacBio_HG01358_1	HG01358_PS00999_ONT_HG01358_1	0.4166666666666667	0.23076923076923078	24	13
3p12.3	HG01358	2	PacBio	ONT	HG01358_PS00973_PacBio_HG01358_2	HG01358_PS00999_ONT_HG01358_2	0.125	0.07692307692307693	16	13
3p12.3	HG01891	1	PacBio	ONT	HG01891_PS00975_PacBio_HG01891_1	HG01891_PS01000_ONT_HG01891_1	0.2857142857142857	0	14	12
3p12.3	HG01891	2	PacBio	ONT	HG01891_PS00975_PacBio_HG01891_2	HG01891_PS01000_ONT_HG01891_2	0.23529411764705882	0	17	21
3p12.3	HG02257	1	PacBio	ONT	HG02257_PS00980_PacBio_HG02257_1	HG02257_PS01337_ONT_HG02257_1	0.0625	0.0625	16	16
3p12.3	HG02257	2	PacBio	ONT	HG02257_PS00980_PacBio_HG02257_2	HG02257_PS01337_ONT_HG02257_2	0.15	0.3	20	10
3p12.3	HG02486	1	PacBio	ONT	HG02486_PS00981_PacBio_HG02486_1	HG02486_PS01006_ONT_HG02486_1	0.06666666666666667	0.09090909090909091	15	11
3p12.3	HG02486	2	PacBio	ONT	HG02486_PS00981_PacBio_HG02486_2	HG02486_PS01006_ONT_HG02486_2	0.15789473684210525	0.15384615384615385	19	13
3p12.3	HG02559	1	PacBio	ONT	HG02559_PS00982_PacBio_HG02559_1	HG02559_PS01007_ONT_HG02559_1	0.11764705882352941	0.14285714285714285	17	14
3p12.3	HG02559	2	PacBio	ONT	HG02559_PS00982_PacBio_HG02559_2	HG02559_PS01007_ONT_HG02559_2	0.2	0.09090909090909091	10	11
3q12.3	HG002	1	PacBio	PacBio	HG002_HG002_1	HG002_PS01015_PacBio_HG002_1	0.37453183520599254	0.41414141414141414	267	99
3q12.3	HG002	2	PacBio	PacBio	HG002_HG002_2	HG002_PS01015_PacBio_HG002_2	0.3279569892473118	0.3018867924528302	186	53
3q12.3	HG01358	1	PacBio	ONT	HG01358_PS00973_PacBio_HG01358_1	HG01358_PS00999_ONT_HG01358_1	0.2413793103448276	0.26153846153846155	58	65
3q12.3	HG01358	2	PacBio	ONT	HG01358_PS00973_PacBio_HG01358_2	HG01358_PS00999_ONT_HG01358_2	0.39622641509433965	0.3434343434343434	53	99
3q12.3	HG01891	1	PacBio	ONT	HG01891_PS00975_PacBio_HG01891_1	HG01891_PS01000_ONT_HG01891_1	0.32098765432098764	0.2028985507246377	81	69
3q12.3	HG01891	2	PacBio	ONT	HG01891_PS00975_PacBio_HG01891_2	HG01891_PS01000_ONT_HG01891_2	0.3055555555555556	0.14545454545454545	72	55
3q12.3	HG02257	1	PacBio	ONT	HG02257_PS00980_PacBio_HG02257_1	HG02257_PS01337_ONT_HG02257_1	0.17567567567567569	0.33783783783783783	74	74
3q12.3	HG02257	2	PacBio	ONT	HG02257_PS00980_PacBio_HG02257_2	HG02257_PS01337_ONT_HG02257_2	0.2222222222222222	0.15942028985507245	72	69
3q12.3	HG02486	1	PacBio	ONT	HG02486_PS00981_PacBio_HG02486_1	HG02486_PS01006_ONT_HG02486_1	0.23076923076923078	0.27350427350427353	65	117
3q12.3	HG02486	2	PacBio	ONT	HG02486_PS00981_PacBio_HG02486_2	HG02486_PS01006_ONT_HG02486_2	0.22413793103448276	0.23728813559322035	58	59
3q12.3	HG02559	1	PacBio	ONT	HG02559_PS00982_PacBio_HG02559_1	HG02559_PS01007_ONT_HG02559_1	0	0.058823529411764705	11	17
3q12.3	HG02559	2	PacBio	ONT	HG02559_PS00982_PacBio_HG02559_2	HG02559_PS01007_ONT_HG02559_2	0.38095238095238093	0.18181818181818182	63	66
4p16.3b	HG002	1	PacBio	PacBio	HG002_HG002_1	HG002_PS01015_PacBio_HG002_1	0.21608040201005024	0.2	398	135
4p16.3b	HG002	2	PacBio	PacBio	HG002_HG002_2	HG002_PS01015_PacBio_HG002_2	0.22252747252747251	0.22115384615384615	364	104
4p16.3b	HG01358	1	PacBio	ONT	HG01358_PS00973_PacBio_HG01358_1	HG01358_PS00999_ONT_HG01358_1	0.22058823529411764	0.1391304347826087	68	115
4p16.3b	HG01358	2	PacBio	ONT	HG01358_PS00973_PacBio_HG01358_2	HG01358_PS00999_ONT_HG01358_2	0.26582278481012656	0.08421052631578947	79	95
4p16.3b	HG01891	1	PacBio	ONT	HG01891_PS00975_PacBio_HG01891_1	HG01891_PS01000_ONT_HG01891_1	0.1875	0.1595744680851064	80	94
4p16.3b	HG01891	2	PacBio	ONT	HG01891_PS00975_PacBio_HG01891_2	HG01891_PS01000_ONT_HG01891_2	0.2571428571428571	0.2465753424657534	105	73
4p16.3b	HG02257	1	PacBio	ONT	HG02257_PS00980_PacBio_HG02257_1	HG02257_PS01337_ONT_HG02257_1	0.19148936170212766	0.1958762886597938	94	97
4p16.3b	HG02257	2	PacBio	ONT	HG02257_PS00980_PacBio_HG02257_2	HG02257_PS01337_ONT_HG02257_2	0.125	0.18823529411764706	88	85
4p16.3b	HG02486	1	PacBio	ONT	HG02486_PS00981_PacBio_HG02486_1	HG02486_PS01006_ONT_HG02486_1	0.30985915492957744	0.3211009174311927	71	109
4p16.3b	HG02486	2	PacBio	ONT	HG02486_PS00981_PacBio_HG02486_2	HG02486_PS01006_ONT_HG02486_2	0.14285714285714285	0.275	84	40
4p16.3b	HG02559	1	PacBio	ONT	HG02559_PS00982_PacBio_HG02559_1	HG02559_PS01007_ONT_HG02559_1	0.23622047244094488	0.15294117647058825	127	85
4p16.3b	HG02559	2	PacBio	ONT	HG02559_PS00982_PacBio_HG02559_2	HG02559_PS01007_ONT_HG02559_2	0.22115384615384615	0.21818181818181817	104	110
4p16.3c	HG002	1	PacBio	PacBio	HG002_HG002_1	HG002_PS01015_PacBio_HG002_1	0.27702702702702703	0.2777777777777778	148	36
4p16.3c	HG002	2	PacBio	PacBio	HG002_HG002_2	HG002_PS01015_PacBio_HG002_2	0.3169642857142857	0.37142857142857144	224	70
4p16.3c	HG01358	1	PacBio	ONT	HG01358_PS00973_PacBio_HG01358_1	HG01358_PS00999_ONT_HG01358_1	0.2727272727272727	0.19047619047619047	33	42
4p16.3c	HG01358	2	PacBio	ONT	HG01358_PS00973_PacBio_HG01358_2	HG01358_PS00999_ONT_HG01358_2	0.20512820512820512	0.18867924528301888	39	53
4p16.3c	HG01891	1	PacBio	ONT	HG01891_PS00975_PacBio_HG01891_1	HG01891_PS01000_ONT_HG01891_1	0.24561403508771928	0.15714285714285714	57	70
4p16.3c	HG01891	2	PacBio	ONT	HG01891_PS00975_PacBio_HG01891_2	HG01891_PS01000_ONT_HG01891_2	0.15625	0.11267605633802817	64	71
4p16.3c	HG02257	1	PacBio	ONT	HG02257_PS00980_PacBio_HG02257_1	HG02257_PS01337_ONT_HG02257_1	0.1875	0.15789473684210525	48	38
4p16.3c	HG02257	2	PacBio	ONT	HG02257_PS00980_PacBio_HG02257_2	HG02257_PS01337_ONT_HG02257_2	0.14925373134328357	0.20454545454545456	67	44
4p16.3c	HG02486	1	PacBio	ONT	HG02486_PS00981_PacBio_HG02486_1	HG02486_PS01006_ONT_HG02486_1	0.17647058823529413	0.2564102564102564	34	39
4p16.3c	HG02559	1	PacBio	ONT	HG02559_PS00982_PacBio_HG02559_1	HG02559_PS01007_ONT_HG02559_1	0.19047619047619047	0.2	42	70
4p16.3c	HG02559	2	PacBio	ONT	HG02559_PS00982_PacBio_HG02559_2	HG02559_PS01007_ONT_HG02559_2	0.09615384615384616	0.16901408450704225	52	71
5p13.3	HG002	1	PacBio	PacBio	HG002_HG002_1	HG002_PS01015_PacBio_HG002_1	0.05555555555555555	0	54	15
5p13.3	HG002	2	PacBio	PacBio	HG002_HG002_2	HG002_PS01015_PacBio_HG002_2	0.013888888888888888	0	72	18
5p13.3	HG01358	1	PacBio	ONT	HG01358_PS00973_PacBio_HG01358_1	HG01358_PS00999_ONT_HG01358_1	0	0	17	21
5p13.3	HG01358	2	PacBio	ONT	HG01358_PS00973_PacBio_HG01358_2	HG01358_PS00999_ONT_HG01358_2	0	0	19	19
5p13.3	HG01891	1	PacBio	ONT	HG01891_PS00975_PacBio_HG01891_1	HG01891_PS01000_ONT_HG01891_1	0	0.043478260869565216	19	23
5p13.3	HG01891	2	PacBio	ONT	HG01891_PS00975_PacBio_HG01891_2	HG01891_PS01000_ONT_HG01891_2	0.08695652173913043	0.06666666666666667	23	15
5p13.3	HG02257	1	PacBio	ONT	HG02257_PS00980_PacBio_HG02257_1	HG02257_PS01337_ONT_HG02257_1	0.0625	0.045454545454545456	16	22
5p13.3	HG02257	2	PacBio	ONT	HG02257_PS00980_PacBio_HG02257_2	HG02257_PS01337_ONT_HG02257_2	0	0.14285714285714285	17	21
5p13.3	HG02559	1	PacBio	ONT	HG02559_PS00982_PacBio_HG02559_1	HG02559_PS01007_ONT_HG02559_1	0.058823529411764705	0.09090909090909091	17	11
5p13.3	HG02559	2	PacBio	ONT	HG02559_PS00982_PacBio_HG02559_2	HG02559_PS01007_ONT_HG02559_2	0.07142857142857142	0.125	14	16
5q33.3	HG002	1	PacBio	PacBio	HG002_HG002_1	HG002_PS01015_PacBio_HG002_1	0.11009174311926606	0.11764705882352941	109	34
5q33.3	HG002	2	PacBio	PacBio	HG002_HG002_2	HG002_PS01015_PacBio_HG002_2	0.0782608695652174	0.0625	115	32
5q33.3	HG01358	1	PacBio	ONT	HG01358_PS00973_PacBio_HG01358_1	HG01358_PS00999_ONT_HG01358_1	0.030303030303030304	0.1	33	40
5q33.3	HG01358	2	PacBio	ONT	HG01358_PS00973_PacBio_HG01358_2	HG01358_PS00999_ONT_HG01358_2	0.11363636363636363	0.047619047619047616	44	63
5q33.3	HG01891	1	PacBio	ONT	HG01891_PS00975_PacBio_HG01891_1	HG01891_PS01000_ONT_HG01891_1	0.36363636363636365	0.16666666666666666	11	36
5q33.3	HG01891	2	PacBio	ONT	HG01891_PS00975_PacBio_HG01891_2	HG01891_PS01000_ONT_HG01891_2	0.0425531914893617	0.08333333333333333	47	48
5q33.3	HG02257	1	PacBio	ONT	HG02257_PS00980_PacBio_HG02257_1	HG02257_PS01337_ONT_HG02257_1	0.12	0.08108108108108109	25	37
5q33.3	HG02257	2	PacBio	ONT	HG02257_PS00980_PacBio_HG02257_2	HG02257_PS01337_ONT_HG02257_2	0.0975609756097561	0.05	41	40
5q33.3	HG02486	1	PacBio	ONT	HG02486_PS00981_PacBio_HG02486_1	HG02486_PS01006_ONT_HG02486_1	0.14893617021276595	0.21739130434782608	47	23
5q33.3	HG02486	2	PacBio	ONT	HG02486_PS00981_PacBio_HG02486_2	HG02486_PS01006_ONT_HG02486_2	0.09523809523809523	0.09523809523809523	42	42
5q33.3	HG02559	1	PacBio	ONT	HG02559_PS00982_PacBio_HG02559_1	HG02559_PS01007_ONT_HG02559_1	0.17647058823529413	0.125	34	40
5q33.3	HG02559	2	PacBio	ONT	HG02559_PS00982_PacBio_HG02559_2	HG02559_PS01007_ONT_HG02559_2	0.09523809523809523	0.17142857142857143	42	35
7p22.1	HG002	1	PacBio	PacBio	HG002_HG002_1	HG002_PS01015_PacBio_HG002_1	0.03773584905660377	0	53	11
7p22.1	HG002	2	PacBio	PacBio	HG002_HG002_2	HG002_PS01015_PacBio_HG002_2	0.018867924528301886	0	53	17
7p22.1	HG01358	1	PacBio	ONT	HG01358_PS00973_PacBio_HG01358_1	HG01358_PS00999_ONT_HG01358_1	0	0.08333333333333333	10	12
7p22.1	HG01358	2	PacBio	ONT	HG01358_PS00973_PacBio_HG01358_2	HG01358_PS00999_ONT_HG01358_2	0.04	0	25	11
7p22.1	HG01891	1	PacBio	ONT	HG01891_PS00975_PacBio_HG01891_1	HG01891_PS01000_ONT_HG01891_1	0	0	19	16
7p22.1	HG01891	2	PacBio	ONT	HG01891_PS00975_PacBio_HG01891_2	HG01891_PS01000_ONT_HG01891_2	0	0.05555555555555555	14	18
7p22.1	HG02257	1	PacBio	ONT	HG02257_PS00980_PacBio_HG02257_1	HG02257_PS01337_ONT_HG02257_1	0	0	13	15
7p22.1	HG02257	2	PacBio	ONT	HG02257_PS00980_PacBio_HG02257_2	HG02257_PS01337_ONT_HG02257_2	0	0	12	12
7p22.1	HG02486	2	PacBio	ONT	HG02486_PS00981_PacBio_HG02486_2	HG02486_PS01006_ONT_HG02486_2	0.09090909090909091	0.08333333333333333	11	12
7p22.1	HG02559	1	PacBio	ONT	HG02559_PS00982_PacBio_HG02559_1	HG02559_PS01007_ONT_HG02559_1	0	0	16	23
7p22.1	HG02559	2	PacBio	ONT	HG02559_PS00982_PacBio_HG02559_2	HG02559_PS01007_ONT_HG02559_2	0.08333333333333333	0	12	21
8p23.1b	HG002	2	PacBio	PacBio	HG002_HG002_2	HG002_PS01015_PacBio_HG002_2	0.4097222222222222	0.39473684210526316	144	38
8p23.1b	HG01358	1	PacBio	ONT	HG01358_PS00973_PacBio_HG01358_1	HG01358_PS00999_ONT_HG01358_1	0.39473684210526316	0.24242424242424243	38	33
8p23.1b	HG01891	1	PacBio	ONT	HG01891_PS00975_PacBio_HG01891_1	HG01891_PS01000_ONT_HG01891_1	0.5172413793103449	0.3559322033898305	29	59
8p23.1b	HG02257	1	PacBio	ONT	HG02257_PS00980_PacBio_HG02257_1	HG02257_PS01337_ONT_HG02257_1	0.2972972972972973	0.2727272727272727	37	33
8p23.1b	HG02486	1	PacBio	ONT	HG02486_PS00981_PacBio_HG02486_1	HG02486_PS01006_ONT_HG02486_1	0.25	0.38461538461538464	24	26
8p23.1b	HG02486	2	PacBio	ONT	HG02486_PS00981_PacBio_HG02486_2	HG02486_PS01006_ONT_HG02486_2	0.23076923076923078	0.32	26	25
8p23.1b	HG02559	1	PacBio	ONT	HG02559_PS00982_PacBio_HG02559_1	HG02559_PS01007_ONT_HG02559_1	0.37209302325581395	0.3617021276595745	43	47
8p23.1c	HG002	2	PacBio	PacBio	HG002_HG002_2	HG002_PS01015_PacBio_HG002_2	0.6542056074766355	0.7333333333333333	107	45
8p23.1c	HG02257	2	PacBio	ONT	HG02257_PS00980_PacBio_HG02257_2	HG02257_PS01337_ONT_HG02257_2	0.25806451612903225	0.25	31	28
8p23.1c	HG02559	1	PacBio	ONT	HG02559_PS00982_PacBio_HG02559_1	HG02559_PS01007_ONT_HG02559_1	0.44	0.375	25	32
8p23.1d	HG002	1	PacBio	PacBio	HG002_HG002_1	HG002_PS01015_PacBio_HG002_1	0.36752136752136755	0.25	117	36
8p23.1d	HG002	2	PacBio	PacBio	HG002_HG002_2	HG002_PS01015_PacBio_HG002_2	0.336283185840708	0.4074074074074074	113	27
8p23.1d	HG01891	2	PacBio	ONT	HG01891_PS00975_PacBio_HG01891_2	HG01891_PS01000_ONT_HG01891_2	0.4411764705882353	0.21621621621621623	34	37
8p23.1d	HG02257	2	PacBio	ONT	HG02257_PS00980_PacBio_HG02257_2	HG02257_PS01337_ONT_HG02257_2	0.3333333333333333	0.2608695652173913	30	23
8p23.1d	HG02486	2	PacBio	ONT	HG02486_PS00981_PacBio_HG02486_2	HG02486_PS01006_ONT_HG02486_2	0.2857142857142857	0.5454545454545454	28	33
8p23.1d	HG02559	1	PacBio	ONT	HG02559_PS00982_PacBio_HG02559_1	HG02559_PS01007_ONT_HG02559_1	0.2653061224489796	0.2564102564102564	49	39
8p23.1d	HG02559	2	PacBio	ONT	HG02559_PS00982_PacBio_HG02559_2	HG02559_PS01007_ONT_HG02559_2	0.38235294117647056	0.2	34	40
8p23.1e	HG002	1	PacBio	PacBio	HG002_HG002_1	HG002_PS01015_PacBio_HG002_1	0.4316546762589928	0.42105263157894735	139	38
8p23.1e	HG002	2	PacBio	PacBio	HG002_HG002_2	HG002_PS01015_PacBio_HG002_2	0.3684210526315789	0.375	76	24
8p23.1e	HG01358	2	PacBio	ONT	HG01358_PS00973_PacBio_HG01358_2	HG01358_PS00999_ONT_HG01358_2	0.358974358974359	0.3	39	40
8p23.1e	HG01891	2	PacBio	ONT	HG01891_PS00975_PacBio_HG01891_2	HG01891_PS01000_ONT_HG01891_2	0.43333333333333335	0.3333333333333333	30	36
8p23.1e	HG02257	2	PacBio	ONT	HG02257_PS00980_PacBio_HG02257_2	HG02257_PS01337_ONT_HG02257_2	0.25	0.3055555555555556	20	36
8p23.1e	HG02486	2	PacBio	ONT	HG02486_PS00981_PacBio_HG02486_2	HG02486_PS01006_ONT_HG02486_2	0.2692307692307692	0.4473684210526316	26	38
8p23.1e	HG02559	1	PacBio	ONT	HG02559_PS00982_PacBio_HG02559_1	HG02559_PS01007_ONT_HG02559_1	0.2916666666666667	0.2	24	35
8p23.1e	HG02559	2	PacBio	ONT	HG02559_PS00982_PacBio_HG02559_2	HG02559_PS01007_ONT_HG02559_2	0.30434782608695654	0.28888888888888886	23	45
