## Supplementary material for "Structural polymorphism and population-variable coding capacity of HERV-K(HML-2) in human pangenomes": fiberseq_technical_replicate_statistics.tsv

n_pairs	n_individuals	spearman_rho	pearson_r	median_absolute_difference	median_within_individual_spearman	minimum_within_individual_spearman	maximum_within_individual_spearman
206	6	0.7927359018574955	0.8190307746207022	0.04560308972073677	0.7686487476155726	0.6902623514243912	0.9375390820758102
