## Supplementary material for "Structural polymorphism and population-variable coding capacity of HERV-K(HML-2) in human pangenomes": Figure_S17_source_locus_summary.tsv

locus	n_individuals	n_haplotypes	total_coverage	total_fire_coverage	pooled_locus_actuation	median_haplotype_actuation	q1_haplotype_actuation	q3_haplotype_actuation	maximum_haplotype_actuation	active_haplotype_threshold	active_haplotype_fraction	median_individual_actuation	q1_individual_actuation	q3_individual_actuation	med	mx	pct_active	n
10p14	39	76	4175	276	0.06610778443113773	0.05555555555555555	0.040612244897959185	0.0823087431693989	0.16666666666666666	0.1	0.14473684210526316	0.06315789473684211	0.04616477272727273	0.07813770669558145	0.06315789473684211	0.16666666666666666	0.14473684210526316	39
11q22.1	38	66	1289	44	0.03413498836307215	0	0	0.0625	0.2222222222222222	0.1	0.12121212121212122	0.02817460317460317	0	0.05800653594771241	0.02817460317460317	0.2222222222222222	0.12121212121212122	38
11q23.3	39	69	1133	70	0.0617828773168579	0.057692307692307696	0	0.09523809523809523	0.25	0.1	0.2463768115942029	0.05263157894736842	0.025	0.09005376344086022	0.05263157894736842	0.25	0.2463768115942029	39
14q11.2	38	73	2797	667	0.23846978905970684	0.225	0.17647058823529413	0.27586206896551724	0.45454545454545453	0.1	0.958904109589041	0.22857142857142856	0.186875	0.26607142857142857	0.22857142857142856	0.45454545454545453	0.958904109589041	38
14q12b	38	70	1283	72	0.05611847233047545	0.054093567251461985	0	0.08695652173913043	0.2222222222222222	0.1	0.2	0.0516629711751663	0.025809716599190284	0.08173076923076923	0.0516629711751663	0.2222222222222222	0.2	38
19p12a	39	70	1244	194	0.15594855305466238	0.02631578947368421	0	0.27828054298642535	0.75	0.1	0.32857142857142857	0.07692307692307693	0	0.22401433691756273	0.07692307692307693	0.75	0.32857142857142857	39
19p12c	38	70	2169	53	0.024435223605348087	0	0	0.038105413105413107	0.2	0.1	0.05714285714285714	0.020135566188197767	0	0.03367456896551724	0.020135566188197767	0.2	0.05714285714285714	38
1q22	39	76	3908	325	0.08316274309109518	0.07482517482517483	0.04940476190476191	0.10770089285714285	0.21568627450980393	0.1	0.3157894736842105	0.07476635514018691	0.05693470048569887	0.09797387363369768	0.07476635514018691	0.21568627450980393	0.3157894736842105	39
22q11.21	36	57	1648	86	0.05218446601941747	0.043478260869565216	0	0.09090909090909091	0.21739130434782608	0.1	0.14035087719298245	0.046875	0.017045454545454544	0.06979308005427408	0.046875	0.21739130434782608	0.14035087719298245	36
22q11.23	30	54	2335	743	0.3182012847965739	0.2996794871794872	0.24431818181818182	0.3638095238095238	0.5454545454545454	0.1	0.9629629629629629	0.30630925138934295	0.2647798742138365	0.3545128706419029	0.30630925138934295	0.5454545454545454	0.9629629629629629	30
3p12.3	37	69	1177	162	0.13763806287170774	0.11764705882352941	0.0625	0.1875	0.4166666666666667	0.1	0.6086956521739131	0.10810810810810811	0.08	0.14814814814814814	0.10810810810810811	0.4166666666666667	0.6086956521739131	37
3q12.3	39	77	5784	1547	0.2674619640387275	0.25	0.21875	0.3279569892473118	0.7272727272727273	0.1	0.961038961038961	0.2561576354679803	0.21517094017094018	0.32164492078285184	0.2561576354679803	0.7272727272727273	0.961038961038961	39
4p16.3b	37	71	7066	1591	0.22516275120294368	0.22058823529411764	0.17334315169366715	0.26514279736374097	0.3888888888888889	0.1	0.9577464788732394	0.22535211267605634	0.1610738255033557	0.24691358024691357	0.22535211267605634	0.3888888888888889	0.9577464788732394	37
4p16.3c	39	75	3850	716	0.18597402597402599	0.17391304347826086	0.13944444444444445	0.21689895470383275	0.32	0.1	0.8666666666666667	0.1732283464566929	0.15038145539906103	0.19008684405025866	0.1732283464566929	0.32	0.8666666666666667	39
5p13.3	36	68	1216	48	0.039473684210526314	0	0	0.08423913043478261	0.3125	0.1	0.19117647058823528	0.03279569892473118	0	0.06060606060606061	0.03279569892473118	0.3125	0.19117647058823528	36
5q33.3	39	70	2664	270	0.10135135135135136	0.09878048780487805	0.06965488215488215	0.13289473684210526	0.36363636363636365	0.1	0.5	0.09782608695652174	0.07853618421052631	0.1307911617961511	0.09782608695652174	0.36363636363636365	0.5	39
7p22.1	39	68	1094	29	0.026508226691042046	0	0	0.041363636363636366	0.3333333333333333	0.1	0.058823529411764705	0	0	0.036375661375661374	0	0.3333333333333333	0.058823529411764705	39
8p23.1b	22	28	994	335	0.33702213279678067	0.3153153153153153	0.25	0.3984831871345029	0.5172413793103449	0.1	1	0.3406846609611587	0.2607493857493857	0.40597587719298245	0.3406846609611587	0.5172413793103449	1	22
8p23.1c	22	26	834	335	0.40167865707434053	0.33771929824561403	0.28720238095238093	0.438974358974359	0.6542056074766355	0.1	1	0.35676691729323307	0.30518394648829433	0.43869565217391304	0.35676691729323307	0.6542056074766355	1	22
8p23.1d	34	52	1827	597	0.32676518883415434	0.3279569892473118	0.22952853598014888	0.39285714285714285	0.6136363636363636	0.1	0.9423076923076923	0.3159671653647557	0.24428258145363407	0.3700657894736842	0.3159671653647557	0.6136363636363636	0.9423076923076923	34
8p23.1e	36	59	2069	662	0.31996133397776705	0.3076923076923077	0.25357142857142856	0.3717105263157895	0.44	0.1	1	0.32613636363636367	0.24914383561643835	0.3605006105006105	0.32613636363636367	0.44	1	36
