## Supplementary material for "Structural polymorphism and population-variable coding capacity of HERV-K(HML-2) in human pangenomes": hml2_tandem_excluded_public_rows.tsv

analysis_exclusion_reason	excluded_rows
alias_duplicate_of_8q24.3c	584
assembly_artifact_not_supported_by_CNV_depth	35
duplicate_catalog_label_for_same_assembled_interval	78
non_HML2_HML11_sequence_identity	1168
