## Supplementary material for "Structural polymorphism and population-variable coding capacity of HERV-K(HML-2) in human pangenomes": hml2_tandem_relative_size_summary.tsv

locus	category	count	total_duplicated	relative_frequency
HML-2_10p12.1	2x	1	1	1
HML-2_11q22.1	2x	3	3	1
HML-2_11q23.3	2x	1	1	1
HML-2_12q13.2	2x	1	1	1
HML-2_12q14.1	2x	1	1	1
HML-2_12q24.33	2x	12	13	0.9230769230769231
HML-2_12q24.33	4x	1	13	0.07692307692307693
HML-2_14q11.2	2x	1	1	1
HML-2_1p31.1b	2x	2	9	0.2222222222222222
HML-2_1p31.1b	3x	4	9	0.4444444444444444
HML-2_1p31.1b	4x	3	9	0.3333333333333333
HML-2_3q13.2	2x	3	3	1
HML-2_3q27.2	2x	2	2	1
HML-2_5q33.3	2x	2	4	0.5
HML-2_5q33.3	3x	2	4	0.5
HML-2_6q14.1	2x	3	4	0.75
HML-2_6q14.1	3x	1	4	0.25
HML-2_7p22.1	2x	230	247	0.9311740890688259
HML-2_7p22.1	3x	12	247	0.048582995951417005
HML-2_7p22.1	4x	4	247	0.016194331983805668
HML-2_7p22.1	6x	1	247	0.004048582995951417
