## Supplementary material for "Structural polymorphism and population-variable coding capacity of HERV-K(HML-2) in human pangenomes": independent_positional_verification.tsv

locus	orf	position	compatible	assessed	unassessed	frequency
HML-2_10p12.1	env	1	0	1	0	0.0
HML-2_10p12.1	env	2	0	1	0	0.0
HML-2_10p12.1	gag	1	1	1	0	1.0
HML-2_10p12.1	gag	2	1	1	0	1.0
HML-2_10p12.1	np9	1	1	1	0	1.0
HML-2_10p12.1	np9	2	1	1	0	1.0
HML-2_10p12.1	pol	1	1	1	0	1.0
HML-2_10p12.1	pol	2	1	1	0	1.0
HML-2_10p12.1	pro	1	1	1	0	1.0
HML-2_10p12.1	pro	2	1	1	0	1.0
HML-2_11q22.1	K-rev	1	3	3	0	1.0
HML-2_11q22.1	K-rev	2	3	3	0	1.0
HML-2_11q22.1	env	1	0	3	0	0.0
HML-2_11q22.1	env	2	0	3	0	0.0
HML-2_11q22.1	gag	1	0	3	0	0.0
HML-2_11q22.1	gag	2	0	3	0	0.0
HML-2_11q22.1	pol	1	3	3	0	1.0
HML-2_11q22.1	pol	2	3	3	0	1.0
HML-2_11q22.1	pro	1	3	3	0	1.0
HML-2_11q22.1	pro	2	3	3	0	1.0
HML-2_11q23.3	env	1	0	1	0	0.0
HML-2_11q23.3	env	2	0	1	0	0.0
HML-2_11q23.3	gag	1	0	1	0	0.0
HML-2_11q23.3	gag	2	0	1	0	0.0
HML-2_11q23.3	np9	1	1	1	0	1.0
HML-2_11q23.3	np9	2	1	1	0	1.0
HML-2_11q23.3	pol	1	0	1	0	0.0
HML-2_11q23.3	pol	2	0	1	0	0.0
HML-2_11q23.3	pro	1	0	1	0	0.0
HML-2_11q23.3	pro	2	0	1	0	0.0
HML-2_12q13.2	env	1	1	1	0	1.0
HML-2_12q13.2	env	2	1	1	0	1.0
HML-2_12q13.2	gag	1	1	1	0	1.0
HML-2_12q13.2	gag	2	1	1	0	1.0
HML-2_12q13.2	np9	1	0	1	0	0.0
HML-2_12q13.2	np9	2	0	1	0	0.0
HML-2_12q13.2	pol	1	0	1	0	0.0
HML-2_12q13.2	pol	2	0	1	0	0.0
HML-2_12q13.2	pro	1	1	1	0	1.0
HML-2_12q13.2	pro	2	1	1	0	1.0
HML-2_12q14.1	K-rev	1	1	1	0	1.0
HML-2_12q14.1	K-rev	2	1	1	0	1.0
HML-2_12q14.1	env	1	1	1	0	1.0
HML-2_12q14.1	env	2	1	1	0	1.0
HML-2_12q14.1	gag	1	1	1	0	1.0
HML-2_12q14.1	gag	2	1	1	0	1.0
HML-2_12q14.1	pol	1	0	1	0	0.0
HML-2_12q14.1	pol	2	0	1	0	0.0
HML-2_12q14.1	pro	1	1	1	0	1.0
HML-2_12q14.1	pro	2	1	1	0	1.0
HML-2_12q24.33	K-rev	1	0	13	0	0.0
HML-2_12q24.33	K-rev	2	0	13	0	0.0
HML-2_12q24.33	K-rev	3	0	1	0	0.0
HML-2_12q24.33	K-rev	4	0	1	0	0.0
HML-2_12q24.33	env	1	0	13	0	0.0
HML-2_12q24.33	env	2	0	13	0	0.0
HML-2_12q24.33	env	3	0	1	0	0.0
HML-2_12q24.33	env	4	0	1	0	0.0
HML-2_12q24.33	gag	1	0	13	0	0.0
HML-2_12q24.33	gag	2	0	13	0	0.0
HML-2_12q24.33	gag	3	0	1	0	0.0
HML-2_12q24.33	gag	4	0	1	0	0.0
HML-2_12q24.33	pol	1	0	13	0	0.0
HML-2_12q24.33	pol	2	0	13	0	0.0
HML-2_12q24.33	pol	3	0	1	0	0.0
HML-2_12q24.33	pol	4	0	1	0	0.0
HML-2_12q24.33	pro	1	0	13	0	0.0
HML-2_12q24.33	pro	2	0	13	0	0.0
HML-2_12q24.33	pro	3	0	1	0	0.0
HML-2_12q24.33	pro	4	0	1	0	0.0
HML-2_14q11.2	K-rev	1	0	1	0	0.0
HML-2_14q11.2	K-rev	2	0	1	0	0.0
HML-2_14q11.2	env	1	0	1	0	0.0
HML-2_14q11.2	env	2	0	1	0	0.0
HML-2_14q11.2	gag	1	0	1	0	0.0
HML-2_14q11.2	gag	2	0	1	0	0.0
HML-2_14q11.2	pol	1	0	1	0	0.0
HML-2_14q11.2	pol	2	0	1	0	0.0
HML-2_14q11.2	pro	1	0	1	0	0.0
HML-2_14q11.2	pro	2	0	1	0	0.0
HML-2_1p31.1b	env	1	9	9	0	1.0
HML-2_1p31.1b	env	2	9	9	0	1.0
HML-2_1p31.1b	env	3	7	7	0	1.0
HML-2_1p31.1b	env	4	3	3	0	1.0
HML-2_1p31.1b	gag	1	0	9	0	0.0
HML-2_1p31.1b	gag	2	0	9	0	0.0
HML-2_1p31.1b	gag	3	0	7	0	0.0
HML-2_1p31.1b	gag	4	0	3	0	0.0
HML-2_1p31.1b	np9	1	9	9	0	1.0
HML-2_1p31.1b	np9	2	9	9	0	1.0
HML-2_1p31.1b	np9	3	7	7	0	1.0
HML-2_1p31.1b	np9	4	3	3	0	1.0
HML-2_1p31.1b	pol	1	0	9	0	0.0
HML-2_1p31.1b	pol	2	0	9	0	0.0
HML-2_1p31.1b	pol	3	0	7	0	0.0
HML-2_1p31.1b	pol	4	0	3	0	0.0
HML-2_1p31.1b	pro	1	0	9	0	0.0
HML-2_1p31.1b	pro	2	0	9	0	0.0
HML-2_1p31.1b	pro	3	0	7	0	0.0
HML-2_1p31.1b	pro	4	0	3	0	0.0
HML-2_3q13.2	env	1	0	3	0	0.0
HML-2_3q13.2	env	2	0	3	0	0.0
HML-2_3q13.2	gag	1	3	3	0	1.0
HML-2_3q13.2	gag	2	3	3	0	1.0
HML-2_3q13.2	np9	1	3	3	0	1.0
HML-2_3q13.2	np9	2	3	3	0	1.0
HML-2_3q13.2	pol	1	0	3	0	0.0
HML-2_3q13.2	pol	2	0	3	0	0.0
HML-2_3q13.2	pro	1	0	3	0	0.0
HML-2_3q13.2	pro	2	0	3	0	0.0
HML-2_3q27.2	env	1	0	2	0	0.0
HML-2_3q27.2	env	2	0	2	0	0.0
HML-2_3q27.2	gag	1	0	2	0	0.0
HML-2_3q27.2	gag	2	0	2	0	0.0
HML-2_3q27.2	np9	1	2	2	0	1.0
HML-2_3q27.2	np9	2	2	2	0	1.0
HML-2_3q27.2	pol	1	2	2	0	1.0
HML-2_3q27.2	pol	2	2	2	0	1.0
HML-2_3q27.2	pro	1	0	2	0	0.0
HML-2_3q27.2	pro	2	0	2	0	0.0
HML-2_5q33.3	env	1	0	4	0	0.0
HML-2_5q33.3	env	2	0	4	0	0.0
HML-2_5q33.3	env	3	0	2	0	0.0
HML-2_5q33.3	gag	1	3	4	0	0.75
HML-2_5q33.3	gag	2	3	4	0	0.75
HML-2_5q33.3	gag	3	2	2	0	1.0
HML-2_5q33.3	np9	1	4	4	0	1.0
HML-2_5q33.3	np9	2	4	4	0	1.0
HML-2_5q33.3	np9	3	2	2	0	1.0
HML-2_5q33.3	pol	1	3	4	0	0.75
HML-2_5q33.3	pol	2	3	4	0	0.75
HML-2_5q33.3	pol	3	2	2	0	1.0
HML-2_5q33.3	pro	1	3	4	0	0.75
HML-2_5q33.3	pro	2	3	4	0	0.75
HML-2_5q33.3	pro	3	2	2	0	1.0
HML-2_6q14.1	K-rev	1	4	4	0	1.0
HML-2_6q14.1	K-rev	2	4	4	0	1.0
HML-2_6q14.1	K-rev	3	1	1	0	1.0
HML-2_6q14.1	env	1	4	4	0	1.0
HML-2_6q14.1	env	2	4	4	0	1.0
HML-2_6q14.1	env	3	1	1	0	1.0
HML-2_6q14.1	gag	1	4	4	0	1.0
HML-2_6q14.1	gag	2	4	4	0	1.0
HML-2_6q14.1	gag	3	1	1	0	1.0
HML-2_6q14.1	pol	1	0	4	0	0.0
HML-2_6q14.1	pol	2	0	4	0	0.0
HML-2_6q14.1	pol	3	0	1	0	0.0
HML-2_6q14.1	pro	1	4	4	0	1.0
HML-2_6q14.1	pro	2	4	4	0	1.0
HML-2_6q14.1	pro	3	1	1	0	1.0
HML-2_7p22.1	K-rev	1	247	247	0	1.0
HML-2_7p22.1	K-rev	2	247	247	0	1.0
HML-2_7p22.1	K-rev	3	17	17	0	1.0
HML-2_7p22.1	K-rev	4	5	5	0	1.0
HML-2_7p22.1	K-rev	5	1	1	0	1.0
HML-2_7p22.1	K-rev	6	1	1	0	1.0
HML-2_7p22.1	env	1	247	247	0	1.0
HML-2_7p22.1	env	2	247	247	0	1.0
HML-2_7p22.1	env	3	17	17	0	1.0
HML-2_7p22.1	env	4	4	5	0	0.8
HML-2_7p22.1	env	5	1	1	0	1.0
HML-2_7p22.1	env	6	1	1	0	1.0
HML-2_7p22.1	gag	1	72	247	0	0.291497975708502
HML-2_7p22.1	gag	2	122	247	0	0.4939271255060729
HML-2_7p22.1	gag	3	4	17	0	0.23529411764705882
HML-2_7p22.1	gag	4	2	5	0	0.4
HML-2_7p22.1	gag	5	0	1	0	0.0
HML-2_7p22.1	gag	6	0	1	0	0.0
HML-2_7p22.1	pol	1	247	247	0	1.0
HML-2_7p22.1	pol	2	246	247	0	0.9959514170040485
HML-2_7p22.1	pol	3	17	17	0	1.0
HML-2_7p22.1	pol	4	4	5	0	0.8
HML-2_7p22.1	pol	5	1	1	0	1.0
HML-2_7p22.1	pol	6	1	1	0	1.0
HML-2_7p22.1	pro	1	77	247	0	0.3117408906882591
HML-2_7p22.1	pro	2	244	247	0	0.9878542510121457
HML-2_7p22.1	pro	3	17	17	0	1.0
HML-2_7p22.1	pro	4	5	5	0	1.0
HML-2_7p22.1	pro	5	1	1	0	1.0
HML-2_7p22.1	pro	6	1	1	0	1.0
