## Supplementary material for "Structural polymorphism and population-variable coding capacity of HERV-K(HML-2) in human pangenomes": hml2_variant_position_input_provenance.tsv

input_catalog	input_sha256	input_rows	nonpublic_rows_excluded	public_rows_excluded	retained_public_rows
source_worktree/project/results/resolved_manuscript_catalog_20260914/combined_hml2_orf_analysis.RESOLVED.tsv	a49ed7a07018ea3ddff209973d6af9c6cd41a7dbb8fb021199f6fdad53c52022	61936	415	1865	59656
