## Supplementary material for "Structural polymorphism and population-variable coding capacity of HERV-K(HML-2) in human pangenomes": expanded_ltr_subfamily_assignments.tsv

locus	subfamily	assignment_source	nearest_labeled_locus	p_distance
10p12.1	LTR5_Hs	existing_authority
10p14	LTR5_Hs	existing_authority
10q24.2	LTR5_Hs	existing_authority
11p15.4	LTR5A	existing_authority
11p15.4b	LTR5A	existing_authority
11q12.3	LTR5_Hs	existing_authority
11q22.1	LTR5_Hs	existing_authority
11q23.3	LTR5_Hs	existing_authority
12p11.21	LTR5A	existing_authority
12q13.2	LTR5_Hs	existing_authority
12q14.1	LTR5_Hs	existing_authority
12q24.33	LTR5A	existing_authority
14q11.2	LTR5A	existing_authority
14q32.33	LTR5B	existing_authority
16p11.2	LTR5_Hs	existing_authority
19p12a	LTR5B	existing_authority
19p12b	LTR5_Hs	existing_authority
19p12c	LTR5_Hs	existing_authority
19p12d	LTR5_Hs	existing_authority
19p12e	LTR5_Hs	existing_authority
19p13.3	LTR5_Hs	existing_authority
19q12	LTR5_Hs	existing_authority
19q13.12b	LTR5_Hs	existing_authority
19q13.41	LTR5B	existing_authority
19q13.42	LTR5B	existing_authority
1p31.1a	LTR5_Hs	existing_authority
1p31.1b	LTR5_Hs	existing_authority
1p34.3	LTR5_Hs	existing_authority
1p36.21a	LTR5B	existing_authority
1p36.21b	LTR5B	existing_authority
1p36.21c	LTR5B	existing_authority
1q22	LTR5_Hs	existing_authority
1q23.3	LTR5_Hs	existing_authority
1q24.1	LTR5B	existing_authority
1q32.2	LTR5_Hs	existing_authority
1q43	LTR5B	existing_authority
21q21.1	LTR5_Hs	existing_authority
22q11.21	LTR5_Hs	existing_authority
22q11.23	LTR5B	existing_authority
2q21.1	LTR5_Hs	existing_authority
3p12.3	LTR5A	existing_authority
3p25.3	LTR5_Hs	existing_authority
3q12.3	LTR5_Hs	existing_authority
3q13.2	LTR5_Hs	existing_authority
3q21.2	LTR5_Hs	existing_authority
3q27.2	LTR5_Hs	existing_authority
4p16.1a	LTR5A	existing_authority
4p16.1b	LTR5A	existing_authority
4p16.3a	LTR5A	existing_authority
4p16.3c	LTR5A	existing_authority
4q13.2	LTR5A	existing_authority
4q32.1	LTR5_Hs	existing_authority
4q32.3	LTR5_Hs	existing_authority
4q35.2_hg38	LTR5A	existing_authority
5p12	LTR5_Hs	existing_authority
5p13.3	LTR5_Hs	existing_authority
5q11.2	LTR5_Hs	existing_authority
5q33.2	LTR5A	existing_authority
5q33.3	LTR5_Hs	existing_authority
6p21.1	LTR5B	existing_authority
6p22.1	LTR5_Hs	existing_authority
6q11.1	LTR5A	existing_authority
6q14.1	LTR5_Hs	existing_authority
7p22.1	LTR5_Hs	existing_authority
7q11.21	LTR5B	existing_authority
8p23.1a_hg38	LTR5_Hs	existing_authority
8p23.1b	LTR5A	existing_authority
8p23.1c	LTR5A	existing_authority
8p23.1d	LTR5A	existing_authority
8p23.1e	LTR5A	existing_authority
8q11.21	LTR5A	existing_authority
8q11.23_new	LTR5_Hs	existing_authority
8q24.3a	LTR5_Hs	existing_authority
8q24.3c	LTR5_Hs	existing_authority
9q34.11	LTR5A	existing_authority
9q34.3	LTR5B	existing_authority
Xq21.33	LTR5_Hs	existing_authority
