## Supplementary material for "Structural polymorphism and population-variable coding capacity of HERV-K(HML-2) in human pangenomes": focused_main_nearest_neighbors.tsv

region	focal_locus	focal_tip	nearest_locus	nearest_tip	patristic_distance	status	comparison_locus_count
LTR	19p12c	19p12c__hap1__n69	12q14.1	12q14.1__hap2__n127	0.0148375479839442	nearest_among_shared_loci_outside_focal_locus	64
LTR	19p12d	19p12d__hap1__n264				focal_not_in_shared_locus_set	64
LTR	12q14.1	12q14.1__hap1__n260	3q13.2	3q13.2__hap1__n261	0.00345720163454577	nearest_among_shared_loci_outside_focal_locus	64
LTR	10q24.2	10q24.2__hap1__n189	12q14.1	12q14.1__hap2__n127	0.0278172594556316	nearest_among_shared_loci_outside_focal_locus	64
Pol	19p12c	19p12c__hap1__n156	22q11.21	22q11.21__hap2__n37	0.0078666939734334	nearest_among_shared_loci_outside_focal_locus	64
Pol	19p12d					not_in_callable_full_tree	64
Pol	12q14.1	12q14.1__hap1__n104	6q14.1	6q14.1__hap1__n128	0.00810743249726155	nearest_among_shared_loci_outside_focal_locus	64
Pol	10q24.2	10q24.2__hap1__n127	6q14.1	6q14.1__hap1__n128	0.0130755443349143	nearest_among_shared_loci_outside_focal_locus	64
