## Supplementary material for "Structural polymorphism and population-variable coding capacity of HERV-K(HML-2) in human pangenomes": locus_subfamily.tsv

10p12.1	LTR5_Hs
10p14	LTR5
10q24.2	LTR5_Hs
11q22.1	LTR5_Hs
11q23.3	LTR5_Hs
12p11.21	LTR5
12q13.2	LTR5_Hs
12q24.11	LTR5_Hs
12q24.33	LTR5A
13p13	LTR5_Hs
15p13a	LTR5
15p13b	LTR5_Hs
16p11.2	LTR5_Hs
19p12a	LTR5
19p12c	LTR5
19p12d	LTR5_Hs
19p12e	LTR5_Hs
19p13.3	LTR5_Hs
19q12	LTR5_Hs
19q13.12c	LTR5
1p31.1	LTR5_Hs
1q22	LTR5_Hs
20p11.21a	LTR5
20p11.21b	LTR5
21q21.1	LTR5_Hs
22q11.21	LTR5_Hs
2q21.1	LTR5_Hs
3p25.3	LTR5
3q12.3	LTR5_Hs
3q13.2	LTR5_Hs
3q27.2	LTR5_Hs
5q11.2	LTR5_Hs
8q11.23_new	LTR5_Hs
11q12.1	LTR5B
17p13.1_hg38	non-LTR5
1q21.3	LTR5_Hs
3q24_hg38	LTR5_Hs
4p16.3b	LTR5B
6q25.1	LTR5B
7q22.2	LTR5_Hs
7q34	LTR5_Hs
8p22	non-LTR5
Xq11.1	LTR5B
Xq12	LTR5A
