## Supplementary material for "Structural polymorphism and population-variable coding capacity of HERV-K(HML-2) in human pangenomes": regional_tree_candidate_distances.tsv

region	focal_locus	focal_tip	candidate_locus	candidate_tip	patristic_distance	candidate_in_both_regions
LTR	19p12c	19p12c__hap1__n69	12q14.1	12q14.1__hap2__n127	0.014837547983944177	True
LTR	19p12c	19p12c__hap1__n69	12q14.1	12q14.1__hap1__n260	0.014857280440514927	True
LTR	19p12c	19p12c__hap1__n69	3q13.2	3q13.2__hap1__n261	0.01497287161266042	True
LTR	19p12c	19p12c__hap1__n69	3q13.2	3q13.2__hap2__n32	0.014991603832436399	True
LTR	19p12c	19p12c__hap1__n69	8q11.23_new	8q11.23_new__hap1__n465	0.015683635151749857	True
LTR	19p12c	19p12c__hap1__n69	8q11.23_new	8q11.23_new__hap2__n9	0.016739344788326106	True
LTR	19p12c	19p12c__hap1__n69	11q22.1	11q22.1__hap2__n88	0.017940491808224244	True
LTR	19p12c	19p12c__hap1__n69	10p12.1	10p12.1__hap2__n81	0.018045353277151534	True
LTR	19p12c	19p12c__hap1__n69	4q32.1	4q32.1__hap2__n78	0.018051279691030014	False
LTR	19p12c	19p12c__hap1__n69	7p22.1	7p22.1__hap1__n93	0.018707962982281584	True
LTR	19p12c	19p12c__hap1__n69	1p31.1b	1p31.1b__hap1__n97	0.018990801975671448	False
LTR	19p12c	19p12c__hap1__n69	1p31.1b	1p31.1b__hap2__n72	0.018991258199536787	False
LTR	19p12c	19p12c__hap1__n69	10p12.1	10p12.1__hap1__n269	0.019095834597944367	True
LTR	19p12c	19p12c__hap1__n69	3q27.2	3q27.2__hap2__n56	0.01911299922213118	True
LTR	19p12c	19p12c__hap1__n69	22q11.21	22q11.21__hap1__n99	0.019205160409869908	True
LTR	19p12c	19p12c__hap1__n69	22q11.21	22q11.21__hap2__n35	0.019247789433523708	True
LTR	19p12c	19p12c__hap1__n69	Xq21.33	Xq21.33__hap1__n3	0.019411792974641778	True
LTR	19p12c	19p12c__hap1__n69	7p22.1	7p22.1__hap2__n81	0.019742032150264724	True
LTR	19p12c	19p12c__hap1__n69	19q12	19q12__hap1__n314	0.01982019727942888	True
LTR	19p12c	19p12c__hap1__n69	3q27.2	3q27.2__hap1__n242	0.020004128790438308	True
LTR	19p12c	19p12c__hap1__n69	4q32.1	4q32.1__hap1__n132	0.020141732859863294	False
LTR	19p12c	19p12c__hap1__n69	6q14.1	6q14.1__hap2__n106	0.02025985026438709	True
LTR	19p12c	19p12c__hap1__n69	11q22.1	11q22.1__hap1__n160	0.021119455822976682	True
LTR	19p12c	19p12c__hap1__n69	6q14.1	6q14.1__hap1__n152	0.021306870427268122	True
LTR	19p12c	19p12c__hap1__n69	12q13.2	12q13.2__hap1__n216	0.0213863126631627	True
LTR	19p12c	19p12c__hap1__n69	12q13.2	12q13.2__hap2__n61	0.02142788333874921	True
LTR	19p12c	19p12c__hap1__n69	8q24.3a	8q24.3a__hap2__n159	0.021909557781410748	False
LTR	19p12c	19p12c__hap1__n69	5q33.3	5q33.3__hap1__n307	0.02256103233457454	True
LTR	19p12c	19p12c__hap1__n69	8q24.3a	8q24.3a__hap1__n174	0.02269309024222771	False
LTR	19p12c	19p12c__hap1__n69	19q12	19q12__hap2__n40	0.0227481203896427	True
LTR	19p12c	19p12c__hap1__n69	19p12b	19p12b__hap1__n57	0.023187936181395048	True
LTR	19p12c	19p12c__hap1__n69	8p23.1a_hg38	8p23.1a_hg38__hap1__n25	0.023361292560266554	True
LTR	19p12c	19p12c__hap1__n69	5q33.3	5q33.3__hap2__n53	0.023557844382448012	True
LTR	19p12c	19p12c__hap1__n69	16p11.2	16p11.2__hap2__n30	0.023660477467399382	False
LTR	19p12c	19p12c__hap1__n69	1q22	1q22__hap1__n256	0.023725657511804273	True
LTR	19p12c	19p12c__hap1__n69	1q22	1q22__hap2__n40	0.02373315929326817	True
LTR	19p12c	19p12c__hap1__n69	16p11.2	16p11.2__hap1__n315	0.0237447892538167	False
LTR	19p12c	19p12c__hap1__n69	8p23.1a_hg38	8p23.1a_hg38__hap2__n4	0.024091911820707093	True
LTR	19p12c	19p12c__hap1__n69	19p12b	19p12b__hap2__n3	0.024126159632578963	True
LTR	19p12c	19p12c__hap1__n69	5p13.3	5p13.3__hap1__n245	0.02688605183739807	True
LTR	19p12c	19p12c__hap1__n69	5p13.3	5p13.3__hap2__n147	0.028771430758149898	True
LTR	19p12c	19p12c__hap1__n69	21q21.1	21q21.1__hap1__n82	0.030112154854986972	True
LTR	19p12c	19p12c__hap1__n69	21q21.1	21q21.1__hap2__n31	0.031167622551997683	True
LTR	19p12c	19p12c__hap1__n69	3q21.2	3q21.2__hap1__n194	0.03380573383706767	True
LTR	19p12c	19p12c__hap1__n69	3q21.2	3q21.2__hap2__n63	0.03512162575161936	True
LTR	19p12c	19p12c__hap1__n69	10q24.2	10q24.2__hap2__n114	0.03582656857102207	True
LTR	19p12c	19p12c__hap1__n69	10q24.2	10q24.2__hap1__n189	0.03673266116398741	True
LTR	19p12c	19p12c__hap1__n69	19p12d	19p12d__hap1__n264	0.03836944900215319	False
LTR	19p12c	19p12c__hap1__n69	19p12d	19p12d__hap2__n193	0.03921838165227193	False
LTR	19p12c	19p12c__hap1__n69	11q23.3	11q23.3__hap1__n159	0.03951365135175888	True
LTR	19p12c	19p12c__hap1__n69	19p13.3	19p13.3__hap1__n107	0.04013563835313661	False
LTR	19p12c	19p12c__hap1__n69	11q23.3	11q23.3__hap2__n147	0.04183424171957764	True
LTR	19p12c	19p12c__hap1__n69	2q21.1	2q21.1__hap2__n143	0.04196204744341988	False
LTR	19p12c	19p12c__hap1__n69	19p13.3	19p13.3__hap2__n70	0.04295825439525298	False
LTR	19p12c	19p12c__hap1__n69	2q21.1	2q21.1__hap1__n236	0.0430372179554522	False
LTR	19p12c	19p12c__hap1__n69	5q11.2	5q11.2__hap1__n331	0.0437280087068374	False
LTR	19p12c	19p12c__hap1__n69	5q11.2	5q11.2__hap2__n108	0.04481704311959181	False
LTR	19p12c	19p12c__hap1__n69	3q12.3	3q12.3__hap2__n105	0.04728444668949836	True
LTR	19p12c	19p12c__hap1__n69	3q12.3	3q12.3__hap1__n184	0.04762353871090133	True
LTR	19p12c	19p12c__hap1__n69	1q23.3	1q23.3__hap1__n195	0.050226572812673176	True
LTR	19p12c	19p12c__hap1__n69	15p13b	15p13b__hap2__n5	0.05097339924316137	True
LTR	19p12c	19p12c__hap1__n69	1q23.3	1q23.3__hap2__n71	0.051352121544411926	True
LTR	19p12c	19p12c__hap1__n69	15p13b	15p13b__hap1__n9	0.05154910646224648	True
LTR	19p12c	19p12c__hap1__n69	13p13	13p13__hap1__n7	0.05268625379793488	True
LTR	19p12c	19p12c__hap1__n69	13p13	13p13__hap2__n4	0.05594023696856465	True
LTR	19p12c	19p12c__hap1__n69	1p31.1a	1p31.1a__hap1__n173	0.05792452576581956	True
LTR	19p12c	19p12c__hap1__n69	3p25.3	3p25.3__hap1__n279	0.058011199883954374	False
LTR	19p12c	19p12c__hap1__n69	3p25.3	3p25.3__hap2__n49	0.05910327397860713	False
LTR	19p12c	19p12c__hap1__n69	4q32.3	4q32.3__hap1__n157	0.062042648375574064	False
LTR	19p12c	19p12c__hap1__n69	1p31.1a	1p31.1a__hap2__n106	0.06275428140955483	True
LTR	19p12c	19p12c__hap1__n69	4q32.3	4q32.3__hap2__n141	0.06284995651263398	False
LTR	19p12c	19p12c__hap1__n69	10p14	10p14__hap1__n252	0.0652696140843562	True
LTR	19p12c	19p12c__hap1__n69	19p12e	19p12e__hap1__n315	0.06980703688688024	False
LTR	19p12c	19p12c__hap1__n69	10p14	10p14__hap2__n42	0.07009091819435317	True
LTR	19p12c	19p12c__hap1__n69	19p12e	19p12e__hap2__n93	0.07068937474293166	False
LTR	19p12c	19p12c__hap1__n69	1q32.2	1q32.2__hap2__n12	0.08966658752896296	False
LTR	19p12c	19p12c__hap1__n69	1q32.2	1q32.2__hap1__n331	0.09015329581179535	False
LTR	19p12c	19p12c__hap1__n69	5p12	5p12__hap1__n225	0.11174110598195178	True
LTR	19p12c	19p12c__hap1__n69	5p12	5p12__hap2__n175	0.11291959557870872	True
LTR	19p12c	19p12c__hap1__n69	1p34.3	1p34.3__hap1__n2	0.14008998229501468	False
LTR	19p12c	19p12c__hap1__n69	11q12.3	11q12.3__hap1__n361	0.1575796038456682	True
LTR	19p12c	19p12c__hap1__n69	11q12.3	11q12.3__hap2__n65	0.1578244786994535	True
LTR	19p12c	19p12c__hap1__n69	19q13.12b	19q13.12b__hap1__n245	0.16167431414559497	True
LTR	19p12c	19p12c__hap1__n69	6p22.1	6p22.1__hap2__n116	0.16170256331224706	True
LTR	19p12c	19p12c__hap1__n69	6p22.1	6p22.1__hap1__n169	0.16207086929060074	True
LTR	19p12c	19p12c__hap1__n69	19q13.12b	19q13.12b__hap2__n81	0.16312463824610915	True
LTR	19p12c	19p12c__hap1__n69	19p12a	19p12a__hap1__n256	0.1657477576084982	True
LTR	19p12c	19p12c__hap1__n69	19p12a	19p12a__hap2__n111	0.16687881986387135	True
LTR	19p12c	19p12c__hap1__n69	9q34.3	9q34.3__hap1__n196	0.20802570828511557	True
LTR	19p12c	19p12c__hap1__n69	9q34.3	9q34.3__hap2__n131	0.20891575899410417	True
LTR	19p12c	19p12c__hap1__n69	19q13.41	19q13.41__hap1__n201	0.2101928621539941	True
LTR	19p12c	19p12c__hap1__n69	19q13.41	19q13.41__hap2__n133	0.210650489689525	True
LTR	19p12c	19p12c__hap1__n69	1p36.21c	1p36.21c__hap1__n249	0.21366544573836554	True
LTR	19p12c	19p12c__hap1__n69	6p21.1	6p21.1__hap1__n319	0.21402349631783207	True
LTR	19p12c	19p12c__hap1__n69	1p36.21c	1p36.21c__hap2__n48	0.2147366086608781	True
LTR	19p12c	19p12c__hap1__n69	1q43	1q43__hap1__n143	0.2152575206609607	False
LTR	19p12c	19p12c__hap1__n69	1q43	1q43__hap2__n126	0.21613748721550688	False
LTR	19p12c	19p12c__hap1__n69	22q11.23	22q11.23__hap1__n95	0.21683203306352072	True
LTR	19p12c	19p12c__hap1__n69	22q11.23	22q11.23__hap2__n67	0.21712701519123123	True
LTR	19p12c	19p12c__hap1__n69	6p21.1	6p21.1__hap2__n60	0.2172933235763621	True
LTR	19p12c	19p12c__hap1__n69	1q24.1	1q24.1__hap1__n335	0.21883672532755702	True
LTR	19p12c	19p12c__hap1__n69	12p11.21	12p11.21__hap2__n103	0.2191730915242938	True
LTR	19p12c	19p12c__hap1__n69	1p36.21b	1p36.21b__hap2__n60	0.2195365674490189	True
LTR	19p12c	19p12c__hap1__n69	1p36.21b	1p36.21b__hap1__n147	0.2196948504387355	True
LTR	19p12c	19p12c__hap1__n69	12p11.21	12p11.21__hap1__n345	0.220138836041768	True
LTR	19p12c	19p12c__hap1__n69	7q11.21	7q11.21__hap2__n66	0.22034525827916318	False
LTR	19p12c	19p12c__hap1__n69	7q11.21	7q11.21__hap1__n350	0.22040906150849937	False
LTR	19p12c	19p12c__hap1__n69	14q32.33	14q32.33__hap1__n46	0.22132636626767202	True
LTR	19p12c	19p12c__hap1__n69	14q32.33	14q32.33__hap2__n1	0.22246831881514578	True
LTR	19p12c	19p12c__hap1__n69	11p15.4b	11p15.4b__hap1__n389	0.2232704789797752	False
LTR	19p12c	19p12c__hap1__n69	1q24.1	1q24.1__hap2__n4	0.2235536355037114	True
LTR	19p12c	19p12c__hap1__n69	11p15.4b	11p15.4b__hap2__n59	0.22493118447793656	False
LTR	19p12c	19p12c__hap1__n69	19q13.42	19q13.42__hap2__n80	0.22732021907362437	True
LTR	19p12c	19p12c__hap1__n69	19q13.42	19q13.42__hap1__n382	0.22902335823068778	True
LTR	19p12c	19p12c__hap1__n69	1p36.21a	1p36.21a__hap1__n306	0.2323381054567173	True
LTR	19p12c	19p12c__hap1__n69	1p36.21a	1p36.21a__hap2__n10	0.2335529799030222	True
LTR	19p12c	19p12c__hap1__n69	9q34.11	9q34.11__hap1__n413	0.23844461275764156	True
LTR	19p12c	19p12c__hap1__n69	9q34.11	9q34.11__hap2__n22	0.23986650885313626	True
LTR	19p12c	19p12c__hap1__n69	4q13.2	4q13.2__hap1__n85	0.241026880920105	True
LTR	19p12c	19p12c__hap1__n69	8q24.3c	8q24.3c__hap2__n52	0.2413673502521897	True
LTR	19p12c	19p12c__hap1__n69	6q11.1	6q11.1__hap1__n159	0.24157426231791482	True
LTR	19p12c	19p12c__hap1__n69	8q24.3c	8q24.3c__hap1__n185	0.24167050148222854	True
LTR	19p12c	19p12c__hap1__n69	12q24.33	12q24.33__hap1__n62	0.2418327440787366	False
LTR	19p12c	19p12c__hap1__n69	4q13.2	4q13.2__hap2__n65	0.24203238134350358	True
LTR	19p12c	19p12c__hap1__n69	4p16.3c	4p16.3c__hap2__n79	0.24274159747314736	True
LTR	19p12c	19p12c__hap1__n69	12q24.33	12q24.33__hap2__n14	0.2429515960223034	False
LTR	19p12c	19p12c__hap1__n69	6q11.1	6q11.1__hap2__n113	0.24300939781967004	True
LTR	19p12c	19p12c__hap1__n69	5q33.2	5q33.2__hap1__n356	0.24340992840569103	True
LTR	19p12c	19p12c__hap1__n69	4p16.3c	4p16.3c__hap1__n125	0.24429738125250514	True
LTR	19p12c	19p12c__hap1__n69	21p13	21p13__hap1__n28	0.2454629723104856	True
LTR	19p12c	19p12c__hap1__n69	5q33.2	5q33.2__hap2__n50	0.24586330179754787	True
LTR	19p12c	19p12c__hap1__n69	4p16.3a	4p16.3a__hap2__n9	0.24647169858558235	True
LTR	19p12c	19p12c__hap1__n69	15p13a	15p13a__hap1__n12	0.24647752804975384	True
LTR	19p12c	19p12c__hap1__n69	22p13	22p13__hap1__n16	0.2471598993799498	True
LTR	19p12c	19p12c__hap1__n69	22p13	22p13__hap2__n15	0.24734010796196668	True
LTR	19p12c	19p12c__hap1__n69	4q35.2_hg38	4q35.2_hg38__hap2__n16	0.24803515519285085	True
LTR	19p12c	19p12c__hap1__n69	4p16.1b	4p16.1b__hap1__n114	0.2482019782309451	True
LTR	19p12c	19p12c__hap1__n69	21p13	21p13__hap2__n22	0.24924959495961518	True
LTR	19p12c	19p12c__hap1__n69	4p16.1b	4p16.1b__hap2__n96	0.249856424661652	True
LTR	19p12c	19p12c__hap1__n69	15p13a	15p13a__hap2__n11	0.25019061816863564	True
LTR	19p12c	19p12c__hap1__n69	14q11.2	14q11.2__hap2__n26	0.250657524164886	False
LTR	19p12c	19p12c__hap1__n69	4q35.2_hg38	4q35.2_hg38__hap1__n61	0.25082409321292065	True
LTR	19p12c	19p12c__hap1__n69	14q11.2	14q11.2__hap1__n49	0.25187304482546075	False
LTR	19p12c	19p12c__hap1__n69	4p16.1a	4p16.1a__hap2__n84	0.2524580038215346	True
LTR	19p12c	19p12c__hap1__n69	4p16.3a	4p16.3a__hap1__n10	0.25263287967433323	True
LTR	19p12c	19p12c__hap1__n69	4p16.1a	4p16.1a__hap1__n177	0.2539885534691118	True
LTR	19p12c	19p12c__hap1__n69	3p12.3	3p12.3__hap1__n159	0.2563874447861787	True
LTR	19p12c	19p12c__hap1__n69	3p12.3	3p12.3__hap2__n53	0.2581493603230796	True
LTR	19p12c	19p12c__hap1__n69	8p23.1d	8p23.1d__hap1__n106	0.25821081614462205	True
LTR	19p12c	19p12c__hap1__n69	8p23.1e	8p23.1e__hap1__n153	0.25821081614462205	True
LTR	19p12c	19p12c__hap1__n69	8p23.1c	8p23.1c__hap1__n114	0.25854251766144243	True
LTR	19p12c	19p12c__hap1__n69	8p23.1d	8p23.1d__hap2__n34	0.25957055098138043	True
LTR	19p12c	19p12c__hap1__n69	8p23.1e	8p23.1e__hap2__n34	0.25957055098138043	True
LTR	19p12c	19p12c__hap1__n69	8p23.1b	8p23.1b__hap1__n59	0.26041737161502454	True
LTR	19p12c	19p12c__hap1__n69	11p15.4	11p15.4__hap1__n117	0.2611649831280022	True
LTR	19p12c	19p12c__hap1__n69	8q11.21	8q11.21__hap1__n328	0.2612427404214132	True
LTR	19p12c	19p12c__hap1__n69	8q11.21	8q11.21__hap2__n142	0.2619792535327214	True
LTR	19p12c	19p12c__hap1__n69	8p23.1b	8p23.1b__hap2__n40	0.2622511055030055	True
LTR	19p12c	19p12c__hap1__n69	11p15.4	11p15.4__hap2__n98	0.2631548261393735	True
LTR	19p12c	19p12c__hap1__n69	8p23.1c	8p23.1c__hap2__n18	0.26451734008694794	True
Pol	19p12c	19p12c__hap1__n156	22q11.21	22q11.21__hap2__n37	0.007866693973433404	True
Pol	19p12c	19p12c__hap1__n156	3q27.2	3q27.2__hap2__n73	0.009277605834543803	True
Pol	19p12c	19p12c__hap1__n156	3q27.2	3q27.2__hap1__n191	0.009289759822458455	True
Pol	19p12c	19p12c__hap1__n156	6q14.1	6q14.1__hap1__n128	0.009655003256347824	True
Pol	19p12c	19p12c__hap1__n156	22q11.21	22q11.21__hap1__n84	0.009656673433554844	True
Pol	19p12c	19p12c__hap1__n156	10p12.1	10p12.1__hap2__n72	0.009771585348606542	True
Pol	19p12c	19p12c__hap1__n156	10p12.1	10p12.1__hap1__n198	0.009784529456949867	True
Pol	19p12c	19p12c__hap1__n156	8q11.23_new	8q11.23_new__hap1__n1	0.009987531231981515	True
Pol	19p12c	19p12c__hap1__n156	5q33.3	5q33.3__hap2__n47	0.010104710140356405	True
Pol	19p12c	19p12c__hap1__n156	3q13.2	3q13.2__hap1__n179	0.01030450075236012	True
Pol	19p12c	19p12c__hap1__n156	6q14.1	6q14.1__hap2__n49	0.010367050565305345	True
Pol	19p12c	19p12c__hap1__n156	3q13.2	3q13.2__hap2__n67	0.01059874786496662	True
Pol	19p12c	19p12c__hap1__n156	5q33.3	5q33.3__hap1__n298	0.010867688375310335	True
Pol	19p12c	19p12c__hap1__n156	1q22	1q22__hap2__n30	0.01094524307860882	True
Pol	19p12c	19p12c__hap1__n156	1q22	1q22__hap1__n261	0.011681571009159834	True
Pol	19p12c	19p12c__hap1__n156	11q22.1	11q22.1__hap1__n82	0.012175814182381575	True
Pol	19p12c	19p12c__hap1__n156	11q22.1	11q22.1__hap2__n68	0.01248301705804539	True
Pol	19p12c	19p12c__hap1__n156	7p22.1	7p22.1__hap1__n149	0.012614382881663444	True
Pol	19p12c	19p12c__hap1__n156	7p22.1	7p22.1__hap2__n32	0.012889452368126775	True
Pol	19p12c	19p12c__hap1__n156	12q14.1	12q14.1__hap1__n104	0.01326829296741516	True
Pol	19p12c	19p12c__hap1__n156	19p12b	19p12b__hap2__n10	0.013528604276539964	True
Pol	19p12c	19p12c__hap1__n156	8p23.1a_hg38	8p23.1a_hg38__hap1__n24	0.013534848008448994	True
Pol	19p12c	19p12c__hap1__n156	12q14.1	12q14.1__hap2__n60	0.013784690314334928	True
Pol	19p12c	19p12c__hap1__n156	19q12	19q12__hap2__n40	0.014205426491487904	True
Pol	19p12c	19p12c__hap1__n156	19q12	19q12__hap1__n328	0.014495617383625805	True
Pol	19p12c	19p12c__hap1__n156	19p12b	19p12b__hap1__n30	0.014536646279232141	True
Pol	19p12c	19p12c__hap1__n156	8p23.1a_hg38	8p23.1a_hg38__hap2__n3	0.014596100621191484	True
Pol	19p12c	19p12c__hap1__n156	Xq21.33	Xq21.33__hap1__n3	0.014613422702117854	True
Pol	19p12c	19p12c__hap1__n156	5p13.3	5p13.3__hap1__n101	0.016153090954875295	True
Pol	19p12c	19p12c__hap1__n156	5p13.3	5p13.3__hap2__n74	0.016486845650703748	True
Pol	19p12c	19p12c__hap1__n156	10q24.2	10q24.2__hap1__n127	0.017184297661430398	True
Pol	19p12c	19p12c__hap1__n156	10q24.2	10q24.2__hap2__n83	0.017385690527862593	True
Pol	19p12c	19p12c__hap1__n156	12q13.2	12q13.2__hap1__n138	0.01913793549814741	True
Pol	19p12c	19p12c__hap1__n156	1q23.3	1q23.3__hap1__n185	0.020615026781619833	True
Pol	19p12c	19p12c__hap1__n156	12q13.2	12q13.2__hap2__n26	0.021030414578293265	True
Pol	19p12c	19p12c__hap1__n156	1q23.3	1q23.3__hap2__n75	0.022066117511456484	True
Pol	19p12c	19p12c__hap1__n156	11q23.3	11q23.3__hap1__n153	0.025553498558883805	True
Pol	19p12c	19p12c__hap1__n156	11q23.3	11q23.3__hap2__n139	0.025934995352217237	True
Pol	19p12c	19p12c__hap1__n156	3q21.2	3q21.2__hap1__n92	0.03076983146791806	True
Pol	19p12c	19p12c__hap1__n156	3q21.2	3q21.2__hap2__n84	0.03112544406828985	True
Pol	19p12c	19p12c__hap1__n156	1p31.1a	1p31.1a__hap1__n108	0.03167852817873068	True
Pol	19p12c	19p12c__hap1__n156	1p31.1a	1p31.1a__hap2__n93	0.03242666016446657	True
Pol	19p12c	19p12c__hap1__n156	10p14	10p14__hap1__n232	0.033901488612518405	True
Pol	19p12c	19p12c__hap1__n156	10p14	10p14__hap2__n40	0.03507150061082297	True
Pol	19p12c	19p12c__hap1__n156	13p13	13p13__hap2__n2	0.03618973716633083	True
Pol	19p12c	19p12c__hap1__n156	13p13	13p13__hap1__n7	0.03659138924126533	True
Pol	19p12c	19p12c__hap1__n156	15p13b	15p13b__hap2__n2	0.0367486161016433	True
Pol	19p12c	19p12c__hap1__n156	15p13b	15p13b__hap1__n13	0.0373587288560314	True
Pol	19p12c	19p12c__hap1__n156	21q21.1	21q21.1__hap2__n31	0.03904779935396767	True
Pol	19p12c	19p12c__hap1__n156	21q21.1	21q21.1__hap1__n64	0.03933932742338704	True
Pol	19p12c	19p12c__hap1__n156	11q12.3	11q12.3__hap1__n212	0.05466617308370447	True
Pol	19p12c	19p12c__hap1__n156	11q12.3	11q12.3__hap2__n85	0.055628419216991576	True
Pol	19p12c	19p12c__hap1__n156	19q13.12b	19q13.12b__hap1__n226	0.055857396783377644	True
Pol	19p12c	19p12c__hap1__n156	19q13.12b	19q13.12b__hap2__n135	0.05585934718092614	True
Pol	19p12c	19p12c__hap1__n156	19q13.42	19q13.42__hap2__n84	0.05957481315301218	True
Pol	19p12c	19p12c__hap1__n156	19q13.42	19q13.42__hap1__n132	0.05957785894337976	True
Pol	19p12c	19p12c__hap1__n156	6p22.1	6p22.1__hap1__n132	0.062361385393909896	True
Pol	19p12c	19p12c__hap1__n156	6p22.1	6p22.1__hap2__n81	0.06239014968083942	True
Pol	19p12c	19p12c__hap1__n156	3q12.3	3q12.3__hap2__n77	0.06710169330498637	True
Pol	19p12c	19p12c__hap1__n156	3q12.3	3q12.3__hap1__n80	0.06747564697334939	True
Pol	19p12c	19p12c__hap1__n156	19p12a	19p12a__hap1__n219	0.06932397229542048	True
Pol	19p12c	19p12c__hap1__n156	19p12a	19p12a__hap2__n93	0.06990793436018118	True
Pol	19p12c	19p12c__hap1__n156	5p12	5p12__hap2__n83	0.07531655223656027	True
Pol	19p12c	19p12c__hap1__n156	5p12	5p12__hap1__n215	0.07570660176990444	True
Pol	19p12c	19p12c__hap1__n156	12p11.21	12p11.21__hap2__n84	0.08734219677761428	True
Pol	19p12c	19p12c__hap1__n156	19q13.41	19q13.41__hap2__n133	0.08764689043508164	True
Pol	19p12c	19p12c__hap1__n156	12p11.21	12p11.21__hap1__n243	0.0879764922514737	True
Pol	19p12c	19p12c__hap1__n156	19q13.41	19q13.41__hap1__n169	0.08830720155939493	True
Pol	19p12c	19p12c__hap1__n156	22q11.23	22q11.23__hap1__n61	0.10180141657532552	True
Pol	19p12c	19p12c__hap1__n156	22q11.23	22q11.23__hap2__n40	0.10183935430100964	True
Pol	19p12c	19p12c__hap1__n156	1q21.3	1q21.3__hap1__n310	0.1022636678733758	False
Pol	19p12c	19p12c__hap1__n156	1q21.3	1q21.3__hap2__n7	0.10273388936122652	False
Pol	19p12c	19p12c__hap1__n156	6p21.1	6p21.1__hap2__n65	0.10426594307228626	True
Pol	19p12c	19p12c__hap1__n156	6p21.1	6p21.1__hap1__n238	0.10460007283274109	True
Pol	19p12c	19p12c__hap1__n156	5q33.2	5q33.2__hap1__n231	0.10477386377818546	True
Pol	19p12c	19p12c__hap1__n156	Xq12	Xq12__hap2__n64	0.10481773168397862	False
Pol	19p12c	19p12c__hap1__n156	5q33.2	5q33.2__hap2__n71	0.10513043600000714	True
Pol	19p12c	19p12c__hap1__n156	Xq12	Xq12__hap1__n140	0.10529223846451236	False
Pol	19p12c	19p12c__hap1__n156	1q24.1	1q24.1__hap2__n129	0.10539226212808248	True
Pol	19p12c	19p12c__hap1__n156	8q24.3c	8q24.3c__hap1__n138	0.10563222185273959	True
Pol	19p12c	19p12c__hap1__n156	1q24.1	1q24.1__hap1__n150	0.10591794169708427	True
Pol	19p12c	19p12c__hap1__n156	8q24.3c	8q24.3c__hap2__n113	0.10601071673816101	True
Pol	19p12c	19p12c__hap1__n156	14q32.33	14q32.33__hap1__n51	0.10619884801344612	True
Pol	19p12c	19p12c__hap1__n156	1p36.21a	1p36.21a__hap1__n166	0.10742911553318515	True
Pol	19p12c	19p12c__hap1__n156	1p36.21c	1p36.21c__hap1__n152	0.10754548982568245	True
Pol	19p12c	19p12c__hap1__n156	1p36.21c	1p36.21c__hap2__n96	0.10787351662227164	True
Pol	19p12c	19p12c__hap1__n156	1p36.21a	1p36.21a__hap2__n67	0.10794247123203383	True
Pol	19p12c	19p12c__hap1__n156	11p15.4	11p15.4__hap1__n207	0.10805497263636378	True
Pol	19p12c	19p12c__hap1__n156	11p15.4	11p15.4__hap2__n77	0.10821120005308187	True
Pol	19p12c	19p12c__hap1__n156	1p36.21b	1p36.21b__hap2__n44	0.10836840980293119	True
Pol	19p12c	19p12c__hap1__n156	8p23.1c	8p23.1c__hap1__n105	0.10972516135974367	True
Pol	19p12c	19p12c__hap1__n156	1p36.21b	1p36.21b__hap1__n195	0.10976879909165327	True
Pol	19p12c	19p12c__hap1__n156	8p23.1b	8p23.1b__hap2__n35	0.10979043285903284	True
Pol	19p12c	19p12c__hap1__n156	8p23.1c	8p23.1c__hap2__n12	0.11011729626937236	True
Pol	19p12c	19p12c__hap1__n156	8p23.1d	8p23.1d__hap2__n31	0.11012051113868664	True
Pol	19p12c	19p12c__hap1__n156	8p23.1e	8p23.1e__hap1__n87	0.11037119747412362	True
Pol	19p12c	19p12c__hap1__n156	8p23.1d	8p23.1d__hap1__n58	0.11039031675802453	True
Pol	19p12c	19p12c__hap1__n156	4p16.3c	4p16.3c__hap2__n59	0.11042619589472731	True
Pol	19p12c	19p12c__hap1__n156	8p23.1b	8p23.1b__hap1__n41	0.11043822664971069	True
Pol	19p12c	19p12c__hap1__n156	14q32.33	14q32.33__hap2__n36	0.11062724321986868	True
Pol	19p12c	19p12c__hap1__n156	8p23.1e	8p23.1e__hap2__n39	0.11063812656357391	True
Pol	19p12c	19p12c__hap1__n156	4p16.3c	4p16.3c__hap1__n78	0.11155628243006409	True
Pol	19p12c	19p12c__hap1__n156	4q13.2	4q13.2__hap2__n37	0.11364992234844967	True
Pol	19p12c	19p12c__hap1__n156	Yp11.2	Yp11.2__hap1__n19	0.11410020888551495	False
Pol	19p12c	19p12c__hap1__n156	3p12.3	3p12.3__hap1__n129	0.11450726601692311	True
Pol	19p12c	19p12c__hap1__n156	4p16.1a	4p16.1a__hap1__n174	0.11461622012219584	True
Pol	19p12c	19p12c__hap1__n156	4q35.2_hg38	4q35.2_hg38__hap1__n83	0.11462189186089551	True
Pol	19p12c	19p12c__hap1__n156	Yp11.2	Yp11.2__hap2__n17	0.11464424628601212	False
Pol	19p12c	19p12c__hap1__n156	4q35.2_hg38	4q35.2_hg38__hap2__n16	0.11507595599772194	True
Pol	19p12c	19p12c__hap1__n156	15p13a	15p13a__hap2__n5	0.11510530732715057	True
Pol	19p12c	19p12c__hap1__n156	21p13	21p13__hap2__n13	0.11518876027976567	True
Pol	19p12c	19p12c__hap1__n156	4q13.2	4q13.2__hap1__n147	0.11529549882725558	True
Pol	19p12c	19p12c__hap1__n156	4p16.1a	4p16.1a__hap2__n60	0.11551577549235745	True
Pol	19p12c	19p12c__hap1__n156	22p13	22p13__hap2__n6	0.11570493882255654	True
Pol	19p12c	19p12c__hap1__n156	15p13a	15p13a__hap1__n12	0.11592700419457613	True
Pol	19p12c	19p12c__hap1__n156	21p13	21p13__hap1__n28	0.11593022423505929	True
Pol	19p12c	19p12c__hap1__n156	4p16.3a	4p16.3a__hap1__n21	0.11611744222266665	True
Pol	19p12c	19p12c__hap1__n156	22p13	22p13__hap1__n14	0.11628428677342098	True
Pol	19p12c	19p12c__hap1__n156	9q34.11	9q34.11__hap1__n422	0.11631390426229474	True
Pol	19p12c	19p12c__hap1__n156	4p16.3a	4p16.3a__hap2__n13	0.11645939647751473	True
Pol	19p12c	19p12c__hap1__n156	9q34.11	9q34.11__hap2__n5	0.11670709513400733	True
Pol	19p12c	19p12c__hap1__n156	4p16.1b	4p16.1b__hap1__n96	0.11682764189397682	True
Pol	19p12c	19p12c__hap1__n156	9q34.3	9q34.3__hap2__n106	0.11766985462750953	True
Pol	19p12c	19p12c__hap1__n156	3p12.3	3p12.3__hap2__n56	0.11774188116496295	True
Pol	19p12c	19p12c__hap1__n156	4p16.1b	4p16.1b__hap2__n72	0.11783513872568417	True
Pol	19p12c	19p12c__hap1__n156	9q34.3	9q34.3__hap1__n201	0.1190970205018293	True
Pol	19p12c	19p12c__hap1__n156	19q13.12a	19q13.12a__hap2__n121	0.12041227843547357	False
Pol	19p12c	19p12c__hap1__n156	19q13.12a	19q13.12a__hap1__n277	0.12098169239487301	False
Pol	19p12c	19p12c__hap1__n156	11q12.1	11q12.1__hap2__n154	0.12557599620892518	False
Pol	19p12c	19p12c__hap1__n156	11q12.1	11q12.1__hap1__n200	0.12595810552517092	False
Pol	19p12c	19p12c__hap1__n156	8q11.21	8q11.21__hap2__n100	0.1309393707701472	True
Pol	19p12c	19p12c__hap1__n156	8q11.21	8q11.21__hap1__n126	0.13143918641026675	True
Pol	19p12c	19p12c__hap1__n156	6q11.1	6q11.1__hap1__n160	0.14084808514949249	True
Pol	19p12c	19p12c__hap1__n156	6q11.1	6q11.1__hap2__n105	0.1421922512227073	True
Pol	19p12c	19p12c__hap1__n156	20q11.22	20q11.22__hap2__n69	0.16419012532175947	False
Pol	19p12c	19p12c__hap1__n156	20q11.22	20q11.22__hap1__n142	0.16440774888698265	False
LTR	10q24.2	10q24.2__hap1__n189	19p12d	19p12d__hap1__n264	0.026830403805487374	False
LTR	10q24.2	10q24.2__hap1__n189	19p12d	19p12d__hap2__n193	0.027679336455606114	False
LTR	10q24.2	10q24.2__hap1__n189	12q14.1	12q14.1__hap2__n127	0.027817259455631602	True
LTR	10q24.2	10q24.2__hap1__n189	12q14.1	12q14.1__hap1__n260	0.027836991912202354	True
LTR	10q24.2	10q24.2__hap1__n189	3q13.2	3q13.2__hap1__n261	0.027952583084347848	True
LTR	10q24.2	10q24.2__hap1__n189	3q13.2	3q13.2__hap2__n32	0.027971315304123823	True
LTR	10q24.2	10q24.2__hap1__n189	8q11.23_new	8q11.23_new__hap1__n465	0.02866334662343728	True
LTR	10q24.2	10q24.2__hap1__n189	8q11.23_new	8q11.23_new__hap2__n9	0.029719056260013532	True
LTR	10q24.2	10q24.2__hap1__n189	16p11.2	16p11.2__hap2__n30	0.030190949391050867	False
LTR	10q24.2	10q24.2__hap1__n189	16p11.2	16p11.2__hap1__n315	0.030275261177468184	False
LTR	10q24.2	10q24.2__hap1__n189	2q21.1	2q21.1__hap2__n143	0.030423002246754063	False
LTR	10q24.2	10q24.2__hap1__n189	11q22.1	11q22.1__hap2__n88	0.03092020327991167	True
LTR	10q24.2	10q24.2__hap1__n189	10p12.1	10p12.1__hap2__n81	0.03102506474883896	True
LTR	10q24.2	10q24.2__hap1__n189	4q32.1	4q32.1__hap2__n78	0.03103099116271744	False
LTR	10q24.2	10q24.2__hap1__n189	2q21.1	2q21.1__hap1__n236	0.031498172758786386	False
LTR	10q24.2	10q24.2__hap1__n189	7p22.1	7p22.1__hap1__n93	0.03168767445396901	True
LTR	10q24.2	10q24.2__hap1__n189	11q23.3	11q23.3__hap1__n159	0.031702605419314626	True
LTR	10q24.2	10q24.2__hap1__n189	1p31.1b	1p31.1b__hap1__n97	0.03197051344735888	False
LTR	10q24.2	10q24.2__hap1__n189	1p31.1b	1p31.1b__hap2__n72	0.03197096967122422	False
LTR	10q24.2	10q24.2__hap1__n189	10p12.1	10p12.1__hap1__n269	0.03207554606963179	True
LTR	10q24.2	10q24.2__hap1__n189	3q27.2	3q27.2__hap2__n56	0.0320927106938186	True
LTR	10q24.2	10q24.2__hap1__n189	22q11.21	22q11.21__hap1__n99	0.03218487188155733	True
LTR	10q24.2	10q24.2__hap1__n189	22q11.21	22q11.21__hap2__n35	0.032227500905211134	True
LTR	10q24.2	10q24.2__hap1__n189	Xq21.33	Xq21.33__hap1__n3	0.032391504446329204	True
LTR	10q24.2	10q24.2__hap1__n189	7p22.1	7p22.1__hap2__n81	0.03272174362195215	True
LTR	10q24.2	10q24.2__hap1__n189	19q12	19q12__hap1__n314	0.032799908751116304	True
LTR	10q24.2	10q24.2__hap1__n189	3q27.2	3q27.2__hap1__n242	0.03298384026212573	True
LTR	10q24.2	10q24.2__hap1__n189	4q32.1	4q32.1__hap1__n132	0.03312144433155072	False
LTR	10q24.2	10q24.2__hap1__n189	6q14.1	6q14.1__hap2__n106	0.033239561736074515	True
LTR	10q24.2	10q24.2__hap1__n189	11q23.3	11q23.3__hap2__n147	0.034023195787133385	True
LTR	10q24.2	10q24.2__hap1__n189	11q22.1	11q22.1__hap1__n160	0.03409916729466411	True
LTR	10q24.2	10q24.2__hap1__n189	6q14.1	6q14.1__hap1__n152	0.034286581898955545	True
LTR	10q24.2	10q24.2__hap1__n189	12q13.2	12q13.2__hap1__n216	0.034366024134850126	True
LTR	10q24.2	10q24.2__hap1__n189	19p13.3	19p13.3__hap1__n107	0.034405176609943654	False
LTR	10q24.2	10q24.2__hap1__n189	12q13.2	12q13.2__hap2__n61	0.034407594810436634	True
LTR	10q24.2	10q24.2__hap1__n189	8q24.3a	8q24.3a__hap2__n159	0.034889269253098175	False
LTR	10q24.2	10q24.2__hap1__n189	5q33.3	5q33.3__hap1__n307	0.03554074380626197	True
LTR	10q24.2	10q24.2__hap1__n189	8q24.3a	8q24.3a__hap1__n174	0.03567280171391514	False
LTR	10q24.2	10q24.2__hap1__n189	19q12	19q12__hap2__n40	0.03572783186133013	True
LTR	10q24.2	10q24.2__hap1__n189	5q11.2	5q11.2__hap1__n331	0.035916962774393144	False
LTR	10q24.2	10q24.2__hap1__n189	19p12b	19p12b__hap1__n57	0.036167647653082474	True
LTR	10q24.2	10q24.2__hap1__n189	8p23.1a_hg38	8p23.1a_hg38__hap1__n25	0.03634100403195398	True
LTR	10q24.2	10q24.2__hap1__n189	5q33.3	5q33.3__hap2__n53	0.03653755585413544	True
LTR	10q24.2	10q24.2__hap1__n189	1q22	1q22__hap1__n256	0.0367053689834917	True
LTR	10q24.2	10q24.2__hap1__n189	1q22	1q22__hap2__n40	0.036712870764955594	True
LTR	10q24.2	10q24.2__hap1__n189	19p12c	19p12c__hap1__n69	0.03673266116398741	True
LTR	10q24.2	10q24.2__hap1__n189	19p12c	19p12c__hap2__n62	0.03678561844312631	True
LTR	10q24.2	10q24.2__hap1__n189	5q11.2	5q11.2__hap2__n108	0.03700599718714755	False
LTR	10q24.2	10q24.2__hap1__n189	8p23.1a_hg38	8p23.1a_hg38__hap2__n4	0.037071623292394516	True
LTR	10q24.2	10q24.2__hap1__n189	19p12b	19p12b__hap2__n3	0.037105871104266386	True
LTR	10q24.2	10q24.2__hap1__n189	19p13.3	19p13.3__hap2__n70	0.03722779265206003	False
LTR	10q24.2	10q24.2__hap1__n189	5p13.3	5p13.3__hap1__n245	0.03766312092107406	True
LTR	10q24.2	10q24.2__hap1__n189	3q12.3	3q12.3__hap2__n105	0.039473400757054106	True
LTR	10q24.2	10q24.2__hap1__n189	5p13.3	5p13.3__hap2__n147	0.03954849984182589	True
LTR	10q24.2	10q24.2__hap1__n189	3q12.3	3q12.3__hap1__n184	0.039812492778457075	True
LTR	10q24.2	10q24.2__hap1__n189	21q21.1	21q21.1__hap1__n82	0.040889223938662955	True
LTR	10q24.2	10q24.2__hap1__n189	21q21.1	21q21.1__hap2__n31	0.041944691635673666	True
LTR	10q24.2	10q24.2__hap1__n189	1q23.3	1q23.3__hap1__n195	0.04241552688022892	True
LTR	10q24.2	10q24.2__hap1__n189	15p13b	15p13b__hap2__n5	0.04316235331071712	True
LTR	10q24.2	10q24.2__hap1__n189	1q23.3	1q23.3__hap2__n71	0.04354107561196767	True
LTR	10q24.2	10q24.2__hap1__n189	15p13b	15p13b__hap1__n9	0.043738060529802225	True
LTR	10q24.2	10q24.2__hap1__n189	3q21.2	3q21.2__hap1__n194	0.04458280292074365	True
LTR	10q24.2	10q24.2__hap1__n189	13p13	13p13__hap1__n7	0.044875207865490624	True
LTR	10q24.2	10q24.2__hap1__n189	3q21.2	3q21.2__hap2__n63	0.045898694835295344	True
LTR	10q24.2	10q24.2__hap1__n189	13p13	13p13__hap2__n4	0.04812919103612039	True
LTR	10q24.2	10q24.2__hap1__n189	1p31.1a	1p31.1a__hap1__n173	0.0501134798333753	True
LTR	10q24.2	10q24.2__hap1__n189	3p25.3	3p25.3__hap1__n279	0.05020015395151012	False
LTR	10q24.2	10q24.2__hap1__n189	3p25.3	3p25.3__hap2__n49	0.05129222804616287	False
LTR	10q24.2	10q24.2__hap1__n189	4q32.3	4q32.3__hap1__n157	0.0542316024431298	False
LTR	10q24.2	10q24.2__hap1__n189	1p31.1a	1p31.1a__hap2__n106	0.05494323547711056	True
LTR	10q24.2	10q24.2__hap1__n189	4q32.3	4q32.3__hap2__n141	0.05503891058018971	False
LTR	10q24.2	10q24.2__hap1__n189	10p14	10p14__hap1__n252	0.05745856815191195	True
LTR	10q24.2	10q24.2__hap1__n189	19p12e	19p12e__hap1__n315	0.06199599095443598	False
LTR	10q24.2	10q24.2__hap1__n189	10p14	10p14__hap2__n42	0.06227987226190892	True
LTR	10q24.2	10q24.2__hap1__n189	19p12e	19p12e__hap2__n93	0.06287832881048741	False
LTR	10q24.2	10q24.2__hap1__n189	1q32.2	1q32.2__hap2__n12	0.08185554159651871	False
LTR	10q24.2	10q24.2__hap1__n189	1q32.2	1q32.2__hap1__n331	0.08234224987935108	False
LTR	10q24.2	10q24.2__hap1__n189	5p12	5p12__hap1__n225	0.10393006004950751	True
LTR	10q24.2	10q24.2__hap1__n189	5p12	5p12__hap2__n175	0.10510854964626445	True
LTR	10q24.2	10q24.2__hap1__n189	1p34.3	1p34.3__hap1__n2	0.13227893636257043	False
LTR	10q24.2	10q24.2__hap1__n189	11q12.3	11q12.3__hap1__n361	0.1497685579132239	True
LTR	10q24.2	10q24.2__hap1__n189	11q12.3	11q12.3__hap2__n65	0.15001343276700926	True
LTR	10q24.2	10q24.2__hap1__n189	19q13.12b	19q13.12b__hap1__n245	0.15386326821315072	True
LTR	10q24.2	10q24.2__hap1__n189	6p22.1	6p22.1__hap2__n116	0.1538915173798028	True
LTR	10q24.2	10q24.2__hap1__n189	6p22.1	6p22.1__hap1__n169	0.1542598233581565	True
LTR	10q24.2	10q24.2__hap1__n189	19q13.12b	19q13.12b__hap2__n81	0.1553135923136649	True
LTR	10q24.2	10q24.2__hap1__n189	19p12a	19p12a__hap1__n256	0.15793671167605394	True
LTR	10q24.2	10q24.2__hap1__n189	19p12a	19p12a__hap2__n111	0.1590677739314271	True
LTR	10q24.2	10q24.2__hap1__n189	9q34.3	9q34.3__hap1__n196	0.20021466235267132	True
LTR	10q24.2	10q24.2__hap1__n189	9q34.3	9q34.3__hap2__n131	0.20110471306165992	True
LTR	10q24.2	10q24.2__hap1__n189	19q13.41	19q13.41__hap1__n201	0.20238181622154985	True
LTR	10q24.2	10q24.2__hap1__n189	19q13.41	19q13.41__hap2__n133	0.20283944375708074	True
LTR	10q24.2	10q24.2__hap1__n189	1p36.21c	1p36.21c__hap1__n249	0.2058543998059213	True
LTR	10q24.2	10q24.2__hap1__n189	6p21.1	6p21.1__hap1__n319	0.20621245038538782	True
LTR	10q24.2	10q24.2__hap1__n189	1p36.21c	1p36.21c__hap2__n48	0.20692556272843382	True
LTR	10q24.2	10q24.2__hap1__n189	1q43	1q43__hap1__n143	0.20744647472851646	False
LTR	10q24.2	10q24.2__hap1__n189	1q43	1q43__hap2__n126	0.20832644128306263	False
LTR	10q24.2	10q24.2__hap1__n189	22q11.23	22q11.23__hap1__n95	0.20902098713107645	True
LTR	10q24.2	10q24.2__hap1__n189	22q11.23	22q11.23__hap2__n67	0.20931596925878698	True
LTR	10q24.2	10q24.2__hap1__n189	6p21.1	6p21.1__hap2__n60	0.20948227764391786	True
LTR	10q24.2	10q24.2__hap1__n189	1q24.1	1q24.1__hap1__n335	0.21102567939511277	True
LTR	10q24.2	10q24.2__hap1__n189	12p11.21	12p11.21__hap2__n103	0.21136204559184954	True
LTR	10q24.2	10q24.2__hap1__n189	1p36.21b	1p36.21b__hap2__n60	0.21172552151657464	True
LTR	10q24.2	10q24.2__hap1__n189	1p36.21b	1p36.21b__hap1__n147	0.2118838045062912	True
LTR	10q24.2	10q24.2__hap1__n189	12p11.21	12p11.21__hap1__n345	0.21232779010932376	True
LTR	10q24.2	10q24.2__hap1__n189	7q11.21	7q11.21__hap2__n66	0.21253421234671893	False
LTR	10q24.2	10q24.2__hap1__n189	7q11.21	7q11.21__hap1__n350	0.21259801557605512	False
LTR	10q24.2	10q24.2__hap1__n189	14q32.33	14q32.33__hap1__n46	0.21351532033522777	True
LTR	10q24.2	10q24.2__hap1__n189	14q32.33	14q32.33__hap2__n1	0.21465727288270153	True
LTR	10q24.2	10q24.2__hap1__n189	11p15.4b	11p15.4b__hap1__n389	0.21545943304733092	False
LTR	10q24.2	10q24.2__hap1__n189	1q24.1	1q24.1__hap2__n4	0.21574258957126716	True
LTR	10q24.2	10q24.2__hap1__n189	11p15.4b	11p15.4b__hap2__n59	0.2171201385454923	False
LTR	10q24.2	10q24.2__hap1__n189	19q13.42	19q13.42__hap2__n80	0.21950917314118013	True
LTR	10q24.2	10q24.2__hap1__n189	19q13.42	19q13.42__hap1__n382	0.2212123122982435	True
LTR	10q24.2	10q24.2__hap1__n189	1p36.21a	1p36.21a__hap1__n306	0.22452705952427304	True
LTR	10q24.2	10q24.2__hap1__n189	1p36.21a	1p36.21a__hap2__n10	0.22574193397057796	True
LTR	10q24.2	10q24.2__hap1__n189	9q34.11	9q34.11__hap1__n413	0.2306335668251973	True
LTR	10q24.2	10q24.2__hap1__n189	9q34.11	9q34.11__hap2__n22	0.23205546292069198	True
LTR	10q24.2	10q24.2__hap1__n189	4q13.2	4q13.2__hap1__n85	0.23321583498766071	True
LTR	10q24.2	10q24.2__hap1__n189	8q24.3c	8q24.3c__hap2__n52	0.23355630431974544	True
LTR	10q24.2	10q24.2__hap1__n189	6q11.1	6q11.1__hap1__n159	0.23376321638547057	True
LTR	10q24.2	10q24.2__hap1__n189	8q24.3c	8q24.3c__hap1__n185	0.2338594555497843	True
LTR	10q24.2	10q24.2__hap1__n189	12q24.33	12q24.33__hap1__n62	0.2340216981462923	False
LTR	10q24.2	10q24.2__hap1__n189	4q13.2	4q13.2__hap2__n65	0.23422133541105933	True
LTR	10q24.2	10q24.2__hap1__n189	4p16.3c	4p16.3c__hap2__n79	0.2349305515407031	True
LTR	10q24.2	10q24.2__hap1__n189	12q24.33	12q24.33__hap2__n14	0.23514055008985915	False
LTR	10q24.2	10q24.2__hap1__n189	6q11.1	6q11.1__hap2__n113	0.2351983518872258	True
LTR	10q24.2	10q24.2__hap1__n189	5q33.2	5q33.2__hap1__n356	0.23559888247324678	True
LTR	10q24.2	10q24.2__hap1__n189	4p16.3c	4p16.3c__hap1__n125	0.2364863353200609	True
LTR	10q24.2	10q24.2__hap1__n189	21p13	21p13__hap1__n28	0.23765192637804136	True
LTR	10q24.2	10q24.2__hap1__n189	5q33.2	5q33.2__hap2__n50	0.23805225586510362	True
LTR	10q24.2	10q24.2__hap1__n189	4p16.3a	4p16.3a__hap2__n9	0.2386606526531381	True
LTR	10q24.2	10q24.2__hap1__n189	15p13a	15p13a__hap1__n12	0.2386664821173096	True
LTR	10q24.2	10q24.2__hap1__n189	22p13	22p13__hap1__n16	0.23934885344750553	True
LTR	10q24.2	10q24.2__hap1__n189	22p13	22p13__hap2__n15	0.23952906202952243	True
LTR	10q24.2	10q24.2__hap1__n189	4q35.2_hg38	4q35.2_hg38__hap2__n16	0.2402241092604066	True
LTR	10q24.2	10q24.2__hap1__n189	4p16.1b	4p16.1b__hap1__n114	0.24039093229850084	True
LTR	10q24.2	10q24.2__hap1__n189	21p13	21p13__hap2__n22	0.24143854902717093	True
LTR	10q24.2	10q24.2__hap1__n189	4p16.1b	4p16.1b__hap2__n96	0.24204537872920776	True
LTR	10q24.2	10q24.2__hap1__n189	15p13a	15p13a__hap2__n11	0.2423795722361914	True
LTR	10q24.2	10q24.2__hap1__n189	14q11.2	14q11.2__hap2__n26	0.24284647823244174	False
LTR	10q24.2	10q24.2__hap1__n189	4q35.2_hg38	4q35.2_hg38__hap1__n61	0.2430130472804764	True
LTR	10q24.2	10q24.2__hap1__n189	14q11.2	14q11.2__hap1__n49	0.24406199889301647	False
LTR	10q24.2	10q24.2__hap1__n189	4p16.1a	4p16.1a__hap2__n84	0.24464695788909036	True
LTR	10q24.2	10q24.2__hap1__n189	4p16.3a	4p16.3a__hap1__n10	0.24482183374188898	True
LTR	10q24.2	10q24.2__hap1__n189	4p16.1a	4p16.1a__hap1__n177	0.24617750753666753	True
LTR	10q24.2	10q24.2__hap1__n189	3p12.3	3p12.3__hap1__n159	0.24857639885373442	True
LTR	10q24.2	10q24.2__hap1__n189	3p12.3	3p12.3__hap2__n53	0.25033831439063536	True
LTR	10q24.2	10q24.2__hap1__n189	8p23.1d	8p23.1d__hap1__n106	0.2503997702121778	True
LTR	10q24.2	10q24.2__hap1__n189	8p23.1e	8p23.1e__hap1__n153	0.2503997702121778	True
LTR	10q24.2	10q24.2__hap1__n189	8p23.1c	8p23.1c__hap1__n114	0.2507314717289982	True
LTR	10q24.2	10q24.2__hap1__n189	8p23.1d	8p23.1d__hap2__n34	0.2517595050489361	True
LTR	10q24.2	10q24.2__hap1__n189	8p23.1e	8p23.1e__hap2__n34	0.2517595050489361	True
LTR	10q24.2	10q24.2__hap1__n189	8p23.1b	8p23.1b__hap1__n59	0.2526063256825803	True
LTR	10q24.2	10q24.2__hap1__n189	11p15.4	11p15.4__hap1__n117	0.2533539371955579	True
LTR	10q24.2	10q24.2__hap1__n189	8q11.21	8q11.21__hap1__n328	0.25343169448896896	True
LTR	10q24.2	10q24.2__hap1__n189	8q11.21	8q11.21__hap2__n142	0.25416820760027714	True
LTR	10q24.2	10q24.2__hap1__n189	8p23.1b	8p23.1b__hap2__n40	0.25444005957056126	True
LTR	10q24.2	10q24.2__hap1__n189	11p15.4	11p15.4__hap2__n98	0.2553437802069292	True
LTR	10q24.2	10q24.2__hap1__n189	8p23.1c	8p23.1c__hap2__n18	0.2567062941545037	True
Pol	10q24.2	10q24.2__hap1__n127	6q14.1	6q14.1__hap1__n128	0.013075544334914342	True
Pol	10q24.2	10q24.2__hap1__n127	6q14.1	6q14.1__hap2__n49	0.013787591643871864	True
Pol	10q24.2	10q24.2__hap1__n127	5p13.3	5p13.3__hap1__n101	0.014207487258283701	True
Pol	10q24.2	10q24.2__hap1__n127	5p13.3	5p13.3__hap2__n74	0.01454124195411215	True
Pol	10q24.2	10q24.2__hap1__n127	22q11.21	22q11.21__hap2__n37	0.015127992743421493	True
Pol	10q24.2	10q24.2__hap1__n127	11q22.1	11q22.1__hap1__n82	0.015596355260948096	True
Pol	10q24.2	10q24.2__hap1__n127	3q27.2	3q27.2__hap2__n73	0.015648216098934083	True
Pol	10q24.2	10q24.2__hap1__n127	3q27.2	3q27.2__hap1__n191	0.015660370086848733	True
Pol	10q24.2	10q24.2__hap1__n127	11q22.1	11q22.1__hap2__n68	0.015903558136611907	True
Pol	10q24.2	10q24.2__hap1__n127	7p22.1	7p22.1__hap1__n149	0.016034923960229965	True
Pol	10q24.2	10q24.2__hap1__n127	10p12.1	10p12.1__hap2__n72	0.01614219561299682	True
Pol	10q24.2	10q24.2__hap1__n127	10p12.1	10p12.1__hap1__n198	0.016155139721340146	True
Pol	10q24.2	10q24.2__hap1__n127	7p22.1	7p22.1__hap2__n32	0.016309993446693295	True
Pol	10q24.2	10q24.2__hap1__n127	8q11.23_new	8q11.23_new__hap1__n1	0.016358141496371794	True
Pol	10q24.2	10q24.2__hap1__n127	5q33.3	5q33.3__hap2__n47	0.016475320404746682	True
Pol	10q24.2	10q24.2__hap1__n127	19q12	19q12__hap2__n40	0.01652199932546521	True
Pol	10q24.2	10q24.2__hap1__n127	3q13.2	3q13.2__hap1__n179	0.0166751110167504	True
Pol	10q24.2	10q24.2__hap1__n127	12q14.1	12q14.1__hap1__n104	0.016688834045981676	True
Pol	10q24.2	10q24.2__hap1__n127	19q12	19q12__hap1__n328	0.01681219021760311	True
Pol	10q24.2	10q24.2__hap1__n127	19p12c	19p12c__hap2__n22	0.016849623913724035	True
Pol	10q24.2	10q24.2__hap1__n127	22q11.21	22q11.21__hap1__n84	0.016917972203542932	True
Pol	10q24.2	10q24.2__hap1__n127	19p12b	19p12b__hap2__n10	0.01694914535510648	True
Pol	10q24.2	10q24.2__hap1__n127	8p23.1a_hg38	8p23.1a_hg38__hap1__n24	0.016955389087015514	True
Pol	10q24.2	10q24.2__hap1__n127	3q13.2	3q13.2__hap2__n67	0.016969358129356897	True
Pol	10q24.2	10q24.2__hap1__n127	19p12c	19p12c__hap1__n156	0.017184297661430398	True
Pol	10q24.2	10q24.2__hap1__n127	12q14.1	12q14.1__hap2__n60	0.01720523139290145	True
Pol	10q24.2	10q24.2__hap1__n127	5q33.3	5q33.3__hap1__n298	0.01723829863970061	True
Pol	10q24.2	10q24.2__hap1__n127	1q22	1q22__hap2__n30	0.017315853342999097	True
Pol	10q24.2	10q24.2__hap1__n127	19p12b	19p12b__hap1__n30	0.017957187357798658	True
Pol	10q24.2	10q24.2__hap1__n127	8p23.1a_hg38	8p23.1a_hg38__hap2__n3	0.018016641699758	True
Pol	10q24.2	10q24.2__hap1__n127	Xq21.33	Xq21.33__hap1__n3	0.01803396378068437	True
Pol	10q24.2	10q24.2__hap1__n127	1q22	1q22__hap1__n261	0.018052181273550114	True
Pol	10q24.2	10q24.2__hap1__n127	1q23.3	1q23.3__hap1__n185	0.020411535245569996	True
Pol	10q24.2	10q24.2__hap1__n127	1q23.3	1q23.3__hap2__n75	0.02186262597540665	True
Pol	10q24.2	10q24.2__hap1__n127	11q23.3	11q23.3__hap1__n153	0.02535000702283397	True
Pol	10q24.2	10q24.2__hap1__n127	12q13.2	12q13.2__hap1__n138	0.025508545762537686	True
Pol	10q24.2	10q24.2__hap1__n127	11q23.3	11q23.3__hap2__n139	0.0257315038161674	True
Pol	10q24.2	10q24.2__hap1__n127	12q13.2	12q13.2__hap2__n26	0.027401024842683544	True
Pol	10q24.2	10q24.2__hap1__n127	3q21.2	3q21.2__hap1__n92	0.030566339931868223	True
Pol	10q24.2	10q24.2__hap1__n127	3q21.2	3q21.2__hap2__n84	0.030921952532240015	True
Pol	10q24.2	10q24.2__hap1__n127	1p31.1a	1p31.1a__hap1__n108	0.03147503664268085	True
Pol	10q24.2	10q24.2__hap1__n127	1p31.1a	1p31.1a__hap2__n93	0.03222316862841673	True
Pol	10q24.2	10q24.2__hap1__n127	10p14	10p14__hap1__n232	0.03369799707646857	True
Pol	10q24.2	10q24.2__hap1__n127	10p14	10p14__hap2__n40	0.034868009074773124	True
Pol	10q24.2	10q24.2__hap1__n127	13p13	13p13__hap2__n2	0.035986245630280994	True
Pol	10q24.2	10q24.2__hap1__n127	13p13	13p13__hap1__n7	0.03638789770521549	True
Pol	10q24.2	10q24.2__hap1__n127	15p13b	15p13b__hap2__n2	0.036545124565593466	True
Pol	10q24.2	10q24.2__hap1__n127	15p13b	15p13b__hap1__n13	0.03715523731998156	True
Pol	10q24.2	10q24.2__hap1__n127	21q21.1	21q21.1__hap2__n31	0.03884430781791784	True
Pol	10q24.2	10q24.2__hap1__n127	21q21.1	21q21.1__hap1__n64	0.039135835887337204	True
Pol	10q24.2	10q24.2__hap1__n127	11q12.3	11q12.3__hap1__n212	0.05446268154765464	True
Pol	10q24.2	10q24.2__hap1__n127	11q12.3	11q12.3__hap2__n85	0.05542492768094173	True
Pol	10q24.2	10q24.2__hap1__n127	19q13.12b	19q13.12b__hap1__n226	0.0556539052473278	True
Pol	10q24.2	10q24.2__hap1__n127	19q13.12b	19q13.12b__hap2__n135	0.055655855644876295	True
Pol	10q24.2	10q24.2__hap1__n127	19q13.42	19q13.42__hap2__n84	0.05937132161696235	True
Pol	10q24.2	10q24.2__hap1__n127	19q13.42	19q13.42__hap1__n132	0.05937436740732993	True
Pol	10q24.2	10q24.2__hap1__n127	6p22.1	6p22.1__hap1__n132	0.06215789385786005	True
Pol	10q24.2	10q24.2__hap1__n127	6p22.1	6p22.1__hap2__n81	0.062186658144789575	True
Pol	10q24.2	10q24.2__hap1__n127	3q12.3	3q12.3__hap2__n77	0.06689820176893654	True
Pol	10q24.2	10q24.2__hap1__n127	3q12.3	3q12.3__hap1__n80	0.06727215543729956	True
Pol	10q24.2	10q24.2__hap1__n127	19p12a	19p12a__hap1__n219	0.06912048075937065	True
Pol	10q24.2	10q24.2__hap1__n127	19p12a	19p12a__hap2__n93	0.06970444282413134	True
Pol	10q24.2	10q24.2__hap1__n127	5p12	5p12__hap2__n83	0.07511306070051042	True
Pol	10q24.2	10q24.2__hap1__n127	5p12	5p12__hap1__n215	0.0755031102338546	True
Pol	10q24.2	10q24.2__hap1__n127	12p11.21	12p11.21__hap2__n84	0.08713870524156443	True
Pol	10q24.2	10q24.2__hap1__n127	19q13.41	19q13.41__hap2__n133	0.0874433988990318	True
Pol	10q24.2	10q24.2__hap1__n127	12p11.21	12p11.21__hap1__n243	0.08777300071542386	True
Pol	10q24.2	10q24.2__hap1__n127	19q13.41	19q13.41__hap1__n169	0.08810371002334509	True
Pol	10q24.2	10q24.2__hap1__n127	22q11.23	22q11.23__hap1__n61	0.10159792503927567	True
Pol	10q24.2	10q24.2__hap1__n127	22q11.23	22q11.23__hap2__n40	0.1016358627649598	True
Pol	10q24.2	10q24.2__hap1__n127	1q21.3	1q21.3__hap1__n310	0.10206017633732598	False
Pol	10q24.2	10q24.2__hap1__n127	1q21.3	1q21.3__hap2__n7	0.10253039782517667	False
Pol	10q24.2	10q24.2__hap1__n127	6p21.1	6p21.1__hap2__n65	0.10406245153623642	True
Pol	10q24.2	10q24.2__hap1__n127	6p21.1	6p21.1__hap1__n238	0.10439658129669126	True
Pol	10q24.2	10q24.2__hap1__n127	5q33.2	5q33.2__hap1__n231	0.10457037224213561	True
Pol	10q24.2	10q24.2__hap1__n127	Xq12	Xq12__hap2__n64	0.10461424014792878	False
Pol	10q24.2	10q24.2__hap1__n127	5q33.2	5q33.2__hap2__n71	0.1049269444639573	True
Pol	10q24.2	10q24.2__hap1__n127	Xq12	Xq12__hap1__n140	0.10508874692846251	False
Pol	10q24.2	10q24.2__hap1__n127	1q24.1	1q24.1__hap2__n129	0.10518877059203265	True
Pol	10q24.2	10q24.2__hap1__n127	8q24.3c	8q24.3c__hap1__n138	0.10542873031668974	True
Pol	10q24.2	10q24.2__hap1__n127	1q24.1	1q24.1__hap1__n150	0.10571445016103444	True
Pol	10q24.2	10q24.2__hap1__n127	8q24.3c	8q24.3c__hap2__n113	0.10580722520211117	True
Pol	10q24.2	10q24.2__hap1__n127	14q32.33	14q32.33__hap1__n51	0.10599535647739627	True
Pol	10q24.2	10q24.2__hap1__n127	1p36.21a	1p36.21a__hap1__n166	0.10722562399713531	True
Pol	10q24.2	10q24.2__hap1__n127	1p36.21c	1p36.21c__hap1__n152	0.1073419982896326	True
Pol	10q24.2	10q24.2__hap1__n127	1p36.21c	1p36.21c__hap2__n96	0.10767002508622181	True
Pol	10q24.2	10q24.2__hap1__n127	1p36.21a	1p36.21a__hap2__n67	0.10773897969598399	True
Pol	10q24.2	10q24.2__hap1__n127	11p15.4	11p15.4__hap1__n207	0.10785148110031394	True
Pol	10q24.2	10q24.2__hap1__n127	11p15.4	11p15.4__hap2__n77	0.10800770851703202	True
Pol	10q24.2	10q24.2__hap1__n127	1p36.21b	1p36.21b__hap2__n44	0.10816491826688135	True
Pol	10q24.2	10q24.2__hap1__n127	8p23.1c	8p23.1c__hap1__n105	0.10952166982369382	True
Pol	10q24.2	10q24.2__hap1__n127	1p36.21b	1p36.21b__hap1__n195	0.10956530755560343	True
Pol	10q24.2	10q24.2__hap1__n127	8p23.1b	8p23.1b__hap2__n35	0.109586941322983	True
Pol	10q24.2	10q24.2__hap1__n127	8p23.1c	8p23.1c__hap2__n12	0.10991380473332252	True
Pol	10q24.2	10q24.2__hap1__n127	8p23.1d	8p23.1d__hap2__n31	0.10991701960263679	True
Pol	10q24.2	10q24.2__hap1__n127	8p23.1e	8p23.1e__hap1__n87	0.11016770593807378	True
Pol	10q24.2	10q24.2__hap1__n127	8p23.1d	8p23.1d__hap1__n58	0.11018682522197469	True
Pol	10q24.2	10q24.2__hap1__n127	4p16.3c	4p16.3c__hap2__n59	0.11022270435867747	True
Pol	10q24.2	10q24.2__hap1__n127	8p23.1b	8p23.1b__hap1__n41	0.11023473511366084	True
Pol	10q24.2	10q24.2__hap1__n127	14q32.33	14q32.33__hap2__n36	0.11042375168381884	True
Pol	10q24.2	10q24.2__hap1__n127	8p23.1e	8p23.1e__hap2__n39	0.11043463502752407	True
Pol	10q24.2	10q24.2__hap1__n127	4p16.3c	4p16.3c__hap1__n78	0.11135279089401424	True
Pol	10q24.2	10q24.2__hap1__n127	4q13.2	4q13.2__hap2__n37	0.11344643081239983	True
Pol	10q24.2	10q24.2__hap1__n127	Yp11.2	Yp11.2__hap1__n19	0.1138967173494651	False
Pol	10q24.2	10q24.2__hap1__n127	3p12.3	3p12.3__hap1__n129	0.11430377448087327	True
Pol	10q24.2	10q24.2__hap1__n127	4p16.1a	4p16.1a__hap1__n174	0.114412728586146	True
Pol	10q24.2	10q24.2__hap1__n127	4q35.2_hg38	4q35.2_hg38__hap1__n83	0.11441840032484567	True
Pol	10q24.2	10q24.2__hap1__n127	Yp11.2	Yp11.2__hap2__n17	0.11444075474996228	False
Pol	10q24.2	10q24.2__hap1__n127	4q35.2_hg38	4q35.2_hg38__hap2__n16	0.1148724644616721	True
Pol	10q24.2	10q24.2__hap1__n127	15p13a	15p13a__hap2__n5	0.11490181579110073	True
Pol	10q24.2	10q24.2__hap1__n127	21p13	21p13__hap2__n13	0.11498526874371583	True
Pol	10q24.2	10q24.2__hap1__n127	4q13.2	4q13.2__hap1__n147	0.11509200729120574	True
Pol	10q24.2	10q24.2__hap1__n127	4p16.1a	4p16.1a__hap2__n60	0.1153122839563076	True
Pol	10q24.2	10q24.2__hap1__n127	22p13	22p13__hap2__n6	0.11550144728650671	True
Pol	10q24.2	10q24.2__hap1__n127	15p13a	15p13a__hap1__n12	0.11572351265852629	True
Pol	10q24.2	10q24.2__hap1__n127	21p13	21p13__hap1__n28	0.11572673269900945	True
Pol	10q24.2	10q24.2__hap1__n127	4p16.3a	4p16.3a__hap1__n21	0.1159139506866168	True
Pol	10q24.2	10q24.2__hap1__n127	22p13	22p13__hap1__n14	0.11608079523737114	True
Pol	10q24.2	10q24.2__hap1__n127	9q34.11	9q34.11__hap1__n422	0.11611041272624491	True
Pol	10q24.2	10q24.2__hap1__n127	4p16.3a	4p16.3a__hap2__n13	0.11625590494146489	True
Pol	10q24.2	10q24.2__hap1__n127	9q34.11	9q34.11__hap2__n5	0.11650360359795749	True
Pol	10q24.2	10q24.2__hap1__n127	4p16.1b	4p16.1b__hap1__n96	0.11662415035792698	True
Pol	10q24.2	10q24.2__hap1__n127	9q34.3	9q34.3__hap2__n106	0.11746636309145969	True
Pol	10q24.2	10q24.2__hap1__n127	3p12.3	3p12.3__hap2__n56	0.11753838962891311	True
Pol	10q24.2	10q24.2__hap1__n127	4p16.1b	4p16.1b__hap2__n72	0.11763164718963433	True
Pol	10q24.2	10q24.2__hap1__n127	9q34.3	9q34.3__hap1__n201	0.11889352896577945	True
Pol	10q24.2	10q24.2__hap1__n127	19q13.12a	19q13.12a__hap2__n121	0.12020878689942373	False
Pol	10q24.2	10q24.2__hap1__n127	19q13.12a	19q13.12a__hap1__n277	0.12077820085882317	False
Pol	10q24.2	10q24.2__hap1__n127	11q12.1	11q12.1__hap2__n154	0.12537250467287533	False
Pol	10q24.2	10q24.2__hap1__n127	11q12.1	11q12.1__hap1__n200	0.12575461398912108	False
Pol	10q24.2	10q24.2__hap1__n127	8q11.21	8q11.21__hap2__n100	0.13073587923409738	True
Pol	10q24.2	10q24.2__hap1__n127	8q11.21	8q11.21__hap1__n126	0.1312356948742169	True
Pol	10q24.2	10q24.2__hap1__n127	6q11.1	6q11.1__hap1__n160	0.14064459361344264	True
Pol	10q24.2	10q24.2__hap1__n127	6q11.1	6q11.1__hap2__n105	0.14198875968665745	True
Pol	10q24.2	10q24.2__hap1__n127	20q11.22	20q11.22__hap2__n69	0.16398663378570963	False
Pol	10q24.2	10q24.2__hap1__n127	20q11.22	20q11.22__hap1__n142	0.1642042573509328	False
