## Supplementary material for "Structural polymorphism and population-variable coding capacity of HERV-K(HML-2) in human pangenomes": Table_S10a_functional_237_model_results.tsv

outcome	exposure_id	old_p_pedigree_cluster	refit_model_status	refit_p_pedigree_cluster	refit_beta	refit_n	was_refit	analysis_p_pedigree_cluster	q_bh_finite_model_suite	adjustment	analysis_model_status	analysis_n	included_in_bh_family	bh_family_size	bh_exclusion_reason
Im2012_intrinsic_growth	HML-2_6q14.1::structural::solo_ltr_vs_any_provirus	0.0002005036379347	NA	NA	NA	NA	False	0.0002005036379347	0.0174438165003189	NA	fit	34	True	174
Im2012_intrinsic_growth	HML-2_6q14.1::structural::solo_ltr_vs_provirus	0.0002005036379347	NA	NA	NA	NA	False	0.0002005036379347	0.0174438165003189	NA	fit	34	True	174
Houldcroft2014_EBV_qPCR	general::type1_compatible_np9_units	0.0008830671803418	fit	0.0008761148143941	0.0420259647221532	47.0	True	0.0008761148143941	0.0508146592348607	general::type1_physical_units	fit	47	True	174
Im2012_intrinsic_growth	general::type2_physical_units	0.0059589753259057	fit	0.0080571222222013	0.1388139306012369	34.0	True	0.0080571222222013	0.3504848166657597	NA	fit	34	True	174
Mandage2017_EBV_in_silico	HML-2_3q27.2::structural::solo_ltr_vs_any_provirus	0.0198539302830571	NA	NA	NA	NA	False	0.0198539302830571	0.575763978208656	NA	fit	116	True	174
Mandage2017_EBV_in_silico	HML-2_3q27.2::structural::solo_ltr_vs_provirus	0.0198539302830571	NA	NA	NA	NA	False	0.0198539302830571	0.575763978208656	NA	fit	116	True	174
Houldcroft2014_EBV_qPCR	HML-2_1p31.1b::compatible_env_units	0.0355563089503026	NA	NA	NA	NA	False	0.0355563089503026	0.8408726624119234	HML-2_1p31.1b::total_internal_fragment_cn	fit	47	True	174
Houldcroft2014_EBV_qPCR	general::type1_loci_present	0.0397406803369081	fit	0.0426598319461502	-0.0365674388808866	47.0	True	0.0426598319461502	0.8408726624119234	NA	fit	47	True	174
Houldcroft2014_EBV_qPCR	HML-2_19p12b::structural::provirus_vs_absent	0.0480678061703097	NA	NA	NA	NA	False	0.0480678061703097	0.8408726624119234	NA	fit	47	True	174
Im2012_intrinsic_growth	general::type1_minus_type2_units	0.0203121521201422	fit	0.048326015081145	-0.1119488298895462	34.0	True	0.048326015081145	0.8408726624119234	NA	fit	34	True	174
Mandage2017_EBV_in_silico	HML-2_22q11.21::orf::orf_pro	0.0544148087493636	NA	NA	NA	NA	False	0.0544148087493636	0.8544689078913886	HML-2_22q11.21::orf::orf_pro::provirus_dosage_adjustment	fit	114	True	174
Houldcroft2014_EBV_qPCR	general::type1_compatible_env_units	0.0398855072711752	fit	0.0589288901994061	-0.0340998368030483	47.0	True	0.0589288901994061	0.8544689078913886	general::type1_physical_units	fit	47	True	174
Mandage2017_EBV_in_silico	HML-2_22q11.21::orf::orf_gag_pro	0.0667308739635745	NA	NA	NA	NA	False	0.0667308739635745	0.8931670822816893	HML-2_22q11.21::orf::orf_gag_pro::provirus_dosage_adjustment	fit	114	True	174
Houldcroft2014_EBV_qPCR	HML-2_1p31.1b::internal_fragment_present	0.08606485911153	NA	NA	NA	NA	False	0.08606485911153	0.8939043140225621	NA	fit	47	True	174
Im2012_intrinsic_growth	general::type2_loci_present	0.0361802599556341	fit	0.0872165344053289	0.1571421542613907	34.0	True	0.0872165344053289	0.8939043140225621	NA	fit	34	True	174
Mandage2017_EBV_in_silico	HML-2_7p22.1::compatible_gag_units	0.0877974327830958	NA	NA	NA	NA	False	0.0877974327830958	0.8939043140225621	HML-2_7p22.1::total_physical_cn	fit	116	True	174
Mandage2017_EBV_in_silico	HML-2_7p22.1::fully_compatible_units	0.0935875344245278	NA	NA	NA	NA	False	0.0935875344245278	0.8939043140225621	HML-2_7p22.1::total_physical_cn	fit	116	True	174
Mandage2017_EBV_in_silico	HML-2_3p12.3::orf::orf_pro	0.0990820950261978	NA	NA	NA	NA	False	0.0990820950261978	0.8939043140225621	HML-2_3p12.3::orf::orf_pro::provirus_dosage_adjustment	fit	116	True	174
Houldcroft2014_EBV_qPCR	HML-2_3p12.3::orf::orf_pro	0.10869304191816	NA	NA	NA	NA	False	0.10869304191816	0.8939043140225621	HML-2_3p12.3::orf::orf_pro::provirus_dosage_adjustment	fit	47	True	174
Im2012_intrinsic_growth	general::type1_compatible_gag_units	0.114247023259845	fit	0.1142470232598452	0.2402569408402623	34.0	True	0.1142470232598452	0.8939043140225621	general::type1_physical_units	fit	34	True	174
Houldcroft2014_EBV_qPCR	HML-2_22q11.21::orf::orf_pro	0.125767503931094	NA	NA	NA	NA	False	0.125767503931094	0.8939043140225621	HML-2_22q11.21::orf::orf_pro::provirus_dosage_adjustment	fit	47	True	174
Houldcroft2014_EBV_qPCR	HML-2_22q11.21::orf::orf_gag_pro	0.127342886707143	NA	NA	NA	NA	False	0.127342886707143	0.8939043140225621	HML-2_22q11.21::orf::orf_gag_pro::provirus_dosage_adjustment	fit	47	True	174
Houldcroft2014_EBV_qPCR	general::type2_physical_units	0.0981042728747252	fit	0.1275649816556612	-0.0075225336120019	47.0	True	0.1275649816556612	0.8939043140225621	NA	fit	47	True	174
Houldcroft2014_EBV_qPCR	general::type2_compatible_pro_units	0.15409919165649	fit	0.1467866726762487	-0.0248725427217049	47.0	True	0.1467866726762487	0.8939043140225621	general::type2_physical_units	fit	47	True	174
Im2012_intrinsic_growth	HML-2_7p22.1::max_haplotype_cn	0.151745004061775	NA	NA	NA	NA	False	0.151745004061775	0.8939043140225621	NA	fit	34	True	174
Houldcroft2014_EBV_qPCR	general::type1_compatible_gag_units	0.19260586713488	fit	0.1827578233231441	-0.0179551954686951	47.0	True	0.1827578233231441	0.8939043140225621	general::type1_physical_units	fit	47	True	174
Houldcroft2014_EBV_qPCR	HML-2_1p31.1b::total_internal_fragment_cn	0.185345269482728	NA	NA	NA	NA	False	0.185345269482728	0.8939043140225621	NA	fit	47	True	174
Houldcroft2014_EBV_qPCR	HML-2_1p31.1b::compatible_np9_units	0.185345269482728	NA	NA	NA	NA	False	0.185345269482728	0.8939043140225621	HML-2_1p31.1b::total_internal_fragment_cn	fit	47	True	174
Im2012_intrinsic_growth	HML-2_3p12.3::orf::orf_pro	0.188802851979192	NA	NA	NA	NA	False	0.188802851979192	0.8939043140225621	HML-2_3p12.3::orf::orf_pro::provirus_dosage_adjustment	fit	34	True	174
Mandage2017_EBV_in_silico	general::type2_compatible_env_units	0.172923838434897	fit	0.1889053101078887	0.1044822389401459	116.0	True	0.1889053101078887	0.8939043140225621	general::type2_physical_units	fit	116	True	174
Mandage2017_EBV_in_silico	HML-2_7p22.1::gag_compatible_fraction	0.193284565271441	NA	NA	NA	NA	False	0.193284565271441	0.8939043140225621	NA	fit	116	True	174
Houldcroft2014_EBV_qPCR	general::type1_physical_units	0.206221690055008	fit	0.1980147487498352	-0.0094624801672469	47.0	True	0.1980147487498352	0.8939043140225621	NA	fit	47	True	174
Houldcroft2014_EBV_qPCR	HML-2_11q22.1::structural::solo_ltr_vs_any_provirus	0.201095509182817	NA	NA	NA	NA	False	0.201095509182817	0.8939043140225621	NA	fit	41	True	174
Houldcroft2014_EBV_qPCR	HML-2_11q22.1::structural::solo_ltr_vs_provirus	0.201095509182817	NA	NA	NA	NA	False	0.201095509182817	0.8939043140225621	NA	fit	41	True	174
Houldcroft2014_EBV_qPCR	HML-2_5p13.3::orf::orf_env	0.203774421201432	NA	NA	NA	NA	False	0.203774421201432	0.8939043140225621	HML-2_5p13.3::orf::orf_env::provirus_dosage_adjustment	fit	47	True	174
Houldcroft2014_EBV_qPCR	HML-2_19p12c::structural::provirus_vs_absent	0.20581052753318	NA	NA	NA	NA	False	0.20581052753318	0.8939043140225621	NA	fit	47	True	174
Im2012_intrinsic_growth	general::type1_type2_log_ratio	0.110671187075013	fit	0.2211141752051859	-2.225206547914917	34.0	True	0.2211141752051859	0.8939043140225621	NA	fit	34	True	174
Houldcroft2014_EBV_qPCR	general::type1_compatible_pol_units	0.52310203326042	fit	0.221942863192855	0.0309614777363654	47.0	True	0.221942863192855	0.8939043140225621	general::type1_physical_units	fit	47	True	174
Im2012_intrinsic_growth	general::type1_fraction	0.107236430582184	fit	0.2219645723098511	-14.24158555446823	34.0	True	0.2219645723098511	0.8939043140225621	NA	fit	34	True	174
Im2012_intrinsic_growth	HML-2_7p22.1::gag_compatible_fraction	0.223313525793043	NA	NA	NA	NA	False	0.223313525793043	0.8939043140225621	NA	fit	34	True	174
Houldcroft2014_EBV_qPCR	general::type2_compatible_env_units	0.236502245144894	fit	0.2254599881094006	0.0173331039110804	47.0	True	0.2254599881094006	0.8939043140225621	general::type2_physical_units	fit	47	True	174
Im2012_intrinsic_growth	HML-2_1q22::orf::orf_pol	0.226793504810832	NA	NA	NA	NA	False	0.226793504810832	0.8939043140225621	HML-2_1q22::orf::orf_pol::provirus_dosage_adjustment	fit	34	True	174
Houldcroft2014_EBV_qPCR	general::type1_minus_type2_units	0.168438446799083	fit	0.2306444811334454	0.0054681768595503	47.0	True	0.2306444811334454	0.8939043140225621	NA	fit	47	True	174
Houldcroft2014_EBV_qPCR	HML-2_1p31.1b::max_haplotype_cn	0.232667918661511	NA	NA	NA	NA	False	0.232667918661511	0.8939043140225621	NA	fit	47	True	174
Im2012_intrinsic_growth	HML-2_7p22.1::any_array	0.250172391503794	NA	NA	NA	NA	False	0.250172391503794	0.8939043140225621	NA	fit	34	True	174
Houldcroft2014_EBV_qPCR	HML-2_10p12.1::orf::orf_gag_pro	0.250708798527092	NA	NA	NA	NA	False	0.250708798527092	0.8939043140225621	HML-2_10p12.1::orf::orf_gag_pro::provirus_dosage_adjustment	fit	47	True	174
Houldcroft2014_EBV_qPCR	HML-2_10p12.1::orf::orf_gag_pro_pol	0.250708798527092	NA	NA	NA	NA	False	0.250708798527092	0.8939043140225621	HML-2_10p12.1::orf::orf_gag_pro_pol::provirus_dosage_adjustment	fit	47	True	174
Houldcroft2014_EBV_qPCR	HML-2_10p12.1::orf::orf_pro	0.250708798527092	NA	NA	NA	NA	False	0.250708798527092	0.8939043140225621	HML-2_10p12.1::orf::orf_pro::provirus_dosage_adjustment	fit	47	True	174
Mandage2017_EBV_in_silico	HML-2_6q14.1::structural::solo_ltr_vs_provirus	0.259001683557075	NA	NA	NA	NA	False	0.259001683557075	0.8939043140225621	NA	fit	114	True	174
Mandage2017_EBV_in_silico	HML-2_6q14.1::structural::solo_ltr_vs_any_provirus	0.259199254622239	NA	NA	NA	NA	False	0.259199254622239	0.8939043140225621	NA	fit	115	True	174
Im2012_intrinsic_growth	HML-2_22q11.21::orf::orf_pro	0.262006436868682	NA	NA	NA	NA	False	0.262006436868682	0.8939043140225621	HML-2_22q11.21::orf::orf_pro::provirus_dosage_adjustment	fit	34	True	174
Mandage2017_EBV_in_silico	HML-2_1p31.1b::internal_fragment_present	0.278047528114763	NA	NA	NA	NA	False	0.278047528114763	0.900057168724704	NA	fit	116	True	174
Houldcroft2014_EBV_qPCR	HML-2_7p22.1::compatible_gag_units	0.287817061600916	NA	NA	NA	NA	False	0.287817061600916	0.900057168724704	HML-2_7p22.1::total_physical_cn	fit	47	True	174
Im2012_intrinsic_growth	HML-2_10p12.1::orf::orf_gag_pro	0.29155555708888	NA	NA	NA	NA	False	0.29155555708888	0.900057168724704	HML-2_10p12.1::orf::orf_gag_pro::provirus_dosage_adjustment	fit	34	True	174
Im2012_intrinsic_growth	HML-2_10p12.1::orf::orf_gag_pro_pol	0.29155555708888	NA	NA	NA	NA	False	0.29155555708888	0.900057168724704	HML-2_10p12.1::orf::orf_gag_pro_pol::provirus_dosage_adjustment	fit	34	True	174
Im2012_intrinsic_growth	HML-2_10p12.1::orf::orf_pro	0.29155555708888	NA	NA	NA	NA	False	0.29155555708888	0.900057168724704	HML-2_10p12.1::orf::orf_pro::provirus_dosage_adjustment	fit	34	True	174
Mandage2017_EBV_in_silico	general::type2_compatible_rec_units	0.181873248525096	fit	0.2998949976242698	0.0616899215020281	116.0	True	0.2998949976242698	0.900057168724704	general::type2_physical_units	fit	116	True	174
Houldcroft2014_EBV_qPCR	HML-2_5p13.3::orf::orf_secondary	0.300019056241568	NA	NA	NA	NA	False	0.300019056241568	0.900057168724704	HML-2_5p13.3::orf::orf_secondary::provirus_dosage_adjustment	fit	47	True	174
Mandage2017_EBV_in_silico	HML-2_1p36.21c::orf::orf_secondary	0.323044655270801	NA	NA	NA	NA	False	0.323044655270801	0.9162373183884096	HML-2_1p36.21c::orf::orf_secondary::provirus_dosage_adjustment	fit	116	True	174
Houldcroft2014_EBV_qPCR	HML-2_7p22.1::fully_compatible_units	0.328753346973618	NA	NA	NA	NA	False	0.328753346973618	0.9162373183884096	HML-2_7p22.1::total_physical_cn	fit	47	True	174
Houldcroft2014_EBV_qPCR	HML-2_7p22.1::max_haplotype_cn	0.334326596246314	NA	NA	NA	NA	False	0.334326596246314	0.9162373183884096	NA	fit	47	True	174
Im2012_intrinsic_growth	HML-2_7p22.1::total_physical_cn	0.341034691761417	NA	NA	NA	NA	False	0.341034691761417	0.9162373183884096	NA	fit	34	True	174
Mandage2017_EBV_in_silico	HML-2_11q22.1::structural::solo_ltr_vs_any_provirus	0.347439916836424	NA	NA	NA	NA	False	0.347439916836424	0.9162373183884096	NA	fit	98	True	174
Mandage2017_EBV_in_silico	HML-2_11q22.1::structural::solo_ltr_vs_provirus	0.34905384174313	NA	NA	NA	NA	False	0.34905384174313	0.9162373183884096	NA	fit	97	True	174
Houldcroft2014_EBV_qPCR	general::type2_loci_present	0.177998827661012	fit	0.3574964493362436	-0.0057165211096477	47.0	True	0.3574964493362436	0.9162373183884096	NA	fit	47	True	174
Houldcroft2014_EBV_qPCR	HML-2_6q14.1::structural::solo_ltr_vs_any_provirus	0.365293535745606	NA	NA	NA	NA	False	0.365293535745606	0.9162373183884096	NA	fit	47	True	174
Houldcroft2014_EBV_qPCR	HML-2_12q13.2::orf::orf_gag_pro	0.371473892885083	NA	NA	NA	NA	False	0.371473892885083	0.9162373183884096	HML-2_12q13.2::orf::orf_gag_pro::provirus_dosage_adjustment	fit	30	True	174
Houldcroft2014_EBV_qPCR	HML-2_12q13.2::orf::orf_pro	0.371473892885083	NA	NA	NA	NA	False	0.371473892885083	0.9162373183884096	HML-2_12q13.2::orf::orf_pro::provirus_dosage_adjustment	fit	30	True	174
Mandage2017_EBV_in_silico	general::type2_compatible_pol_units	0.839080912039419	fit	0.3778187238027764	-0.115060016471226	116.0	True	0.3778187238027764	0.9162373183884096	general::type2_physical_units	fit	116	True	174
Houldcroft2014_EBV_qPCR	HML-2_6q14.1::structural::solo_ltr_vs_provirus	0.379152702716471	NA	NA	NA	NA	False	0.379152702716471	0.9162373183884096	NA	fit	46	True	174
Im2012_intrinsic_growth	HML-2_12q14.1::structural::solo_ltr_vs_any_provirus	0.383217747538706	NA	NA	NA	NA	False	0.383217747538706	0.9162373183884096	NA	fit	34	True	174
Im2012_intrinsic_growth	HML-2_12q14.1::structural::solo_ltr_vs_provirus	0.383217747538706	NA	NA	NA	NA	False	0.383217747538706	0.9162373183884096	NA	fit	34	True	174
Im2012_intrinsic_growth	general::type1_compatible_pol_units	0.721094053266106	fit	0.3859592772703554	-0.1741607666296399	34.0	True	0.3859592772703554	0.9162373183884096	general::type1_physical_units	fit	34	True	174
Houldcroft2014_EBV_qPCR	HML-2_12q14.1::structural::solo_ltr_vs_any_provirus	0.400139518826615	NA	NA	NA	NA	False	0.400139518826615	0.9162373183884096	NA	fit	47	True	174
Houldcroft2014_EBV_qPCR	HML-2_12q14.1::structural::solo_ltr_vs_provirus	0.400139518826615	NA	NA	NA	NA	False	0.400139518826615	0.9162373183884096	NA	fit	47	True	174
Mandage2017_EBV_in_silico	HML-2_1p31.1b::max_haplotype_cn	0.401575149370578	NA	NA	NA	NA	False	0.401575149370578	0.9162373183884096	NA	fit	116	True	174
Im2012_intrinsic_growth	HML-2_19p12c::structural::provirus_vs_absent	0.424854114595056	NA	NA	NA	NA	False	0.424854114595056	0.9162373183884096	NA	fit	34	True	174
Im2012_intrinsic_growth	general::type1_loci_present	0.556040644691198	fit	0.4274134882644835	0.1952645288871657	34.0	True	0.4274134882644835	0.9162373183884096	NA	fit	34	True	174
Mandage2017_EBV_in_silico	HML-2_1q22::orf::orf_gag_pro_pol	0.430943150344412	NA	NA	NA	NA	False	0.430943150344412	0.9162373183884096	HML-2_1q22::orf::orf_gag_pro_pol::provirus_dosage_adjustment	fit	116	True	174
Houldcroft2014_EBV_qPCR	general::type1_type2_log_ratio	0.312715286165396	fit	0.4319225841596698	0.0824724343751155	47.0	True	0.4319225841596698	0.9162373183884096	NA	fit	47	True	174
Houldcroft2014_EBV_qPCR	general::type1_fraction	0.310757868530946	fit	0.4334901387006538	0.5288316465316545	47.0	True	0.4334901387006538	0.9162373183884096	NA	fit	47	True	174
Im2012_intrinsic_growth	general::type1_compatible_np9_units	0.441548224077762	fit	0.441548224077735	-0.2506571838773498	34.0	True	0.441548224077735	0.9162373183884096	general::type1_physical_units	fit	34	True	174
Im2012_intrinsic_growth	HML-2_7p22.1::structural::multi_vs_single	0.442321464049577	fit	0.4423214640495724	0.2174343488714279	34.0	True	0.4423214640495724	0.9162373183884096	NA	fit	34	True	174
Im2012_intrinsic_growth	HML-2_7p22.1::array_haplotype_count	0.442321464049577	NA	NA	NA	NA	False	0.442321464049577	0.9162373183884096	NA	fit	34	True	174
Mandage2017_EBV_in_silico	HML-2_19p12b::structural::provirus_vs_absent	0.453369196232386	NA	NA	NA	NA	False	0.453369196232386	0.9280734134639432	NA	fit	116	True	174
Houldcroft2014_EBV_qPCR	HML-2_1p36.21c::orf::orf_secondary	0.471737166843874	NA	NA	NA	NA	False	0.471737166843874	0.9372879000413128	HML-2_1p36.21c::orf::orf_secondary::provirus_dosage_adjustment	fit	47	True	174
Mandage2017_EBV_in_silico	HML-2_1p31.1a::structural::solo_ltr_vs_provirus	0.486002720358039	NA	NA	NA	NA	False	0.486002720358039	0.9372879000413128	NA	fit	116	True	174
Im2012_intrinsic_growth	general::type2_compatible_pro_units	0.476438764235025	fit	0.4905265378549392	0.1017224808804538	34.0	True	0.4905265378549392	0.9372879000413128	general::type2_physical_units	fit	34	True	174
Mandage2017_EBV_in_silico	HML-2_12q14.1::structural::solo_ltr_vs_any_provirus	0.491192652794575	NA	NA	NA	NA	False	0.491192652794575	0.9372879000413128	NA	fit	116	True	174
Mandage2017_EBV_in_silico	HML-2_12q14.1::structural::solo_ltr_vs_provirus	0.491192652794575	NA	NA	NA	NA	False	0.491192652794575	0.9372879000413128	NA	fit	116	True	174
Im2012_intrinsic_growth	HML-2_22q11.21::orf::orf_gag_pro	0.496968592325078	NA	NA	NA	NA	False	0.496968592325078	0.9372879000413128	HML-2_22q11.21::orf::orf_gag_pro::provirus_dosage_adjustment	fit	34	True	174
Houldcroft2014_EBV_qPCR	HML-2_7p22.1::any_array	0.499941393527798	NA	NA	NA	NA	False	0.499941393527798	0.9372879000413128	NA	fit	47	True	174
Im2012_intrinsic_growth	HML-2_1p36.21c::orf::orf_secondary	0.500964222435874	NA	NA	NA	NA	False	0.500964222435874	0.9372879000413128	HML-2_1p36.21c::orf::orf_secondary::provirus_dosage_adjustment	fit	34	True	174
Mandage2017_EBV_in_silico	HML-2_10p12.1::structural::solo_ltr_vs_any_provirus	0.523348995353381	NA	NA	NA	NA	False	0.523348995353381	0.958555002015666	NA	fit	116	True	174
Mandage2017_EBV_in_silico	HML-2_10p12.1::structural::solo_ltr_vs_provirus	0.523348995353381	NA	NA	NA	NA	False	0.523348995353381	0.958555002015666	NA	fit	116	True	174
Houldcroft2014_EBV_qPCR	HML-2_1q22::orf::orf_pol	0.535103520747497	NA	NA	NA	NA	False	0.535103520747497	0.9614224359065882	HML-2_1q22::orf::orf_pol::provirus_dosage_adjustment	fit	47	True	174
Mandage2017_EBV_in_silico	HML-2_12q13.2::structural::solo_ltr_vs_absent	0.542328924479502	NA	NA	NA	NA	False	0.542328924479502	0.9614224359065882	NA	fit	38	True	174
Mandage2017_EBV_in_silico	HML-2_12q13.2::structural::solo_ltr_vs_provirus	0.543442355024399	NA	NA	NA	NA	False	0.543442355024399	0.9614224359065882	NA	fit	57	True	174
Im2012_intrinsic_growth	general::type1_compatible_env_units	0.552693355037211	fit	0.5526933550372145	0.2028645053135951	34.0	True	0.5526933550372145	0.9614224359065882	general::type1_physical_units	fit	34	True	174
Im2012_intrinsic_growth	general::type1_physical_units	0.562712957341129	fit	0.5627129573411147	0.0773641531964468	34.0	True	0.5627129573411147	0.9614224359065882	NA	fit	34	True	174
Mandage2017_EBV_in_silico	HML-2_19p12c::orf::orf_env	0.562796597805911	NA	NA	NA	NA	False	0.562796597805911	0.9614224359065882	HML-2_19p12c::orf::orf_env::provirus_dosage_adjustment	fit	75	True	174
Mandage2017_EBV_in_silico	HML-2_5p13.3::orf::orf_env	0.563592462428	NA	NA	NA	NA	False	0.563592462428	0.9614224359065882	HML-2_5p13.3::orf::orf_env::provirus_dosage_adjustment	fit	116	True	174
Im2012_intrinsic_growth	HML-2_5p13.3::orf::orf_env	0.575119546571112	NA	NA	NA	NA	False	0.575119546571112	0.9715611757609076	HML-2_5p13.3::orf::orf_env::provirus_dosage_adjustment	fit	34	True	174
Houldcroft2014_EBV_qPCR	HML-2_1q22::orf::orf_gag	0.582646862361223	fit	0.5826468623612161	-0.0148544897555397	47.0	True	0.5826468623612161	0.9748130197197268	HML-2_1q22::orf::orf_gag::provirus_dosage_adjustment	fit	47	True	174
Mandage2017_EBV_in_silico	HML-2_12q13.2::structural::any_provirus_vs_absent	0.597910582801413	NA	NA	NA	NA	False	0.597910582801413	0.9814758623343948	NA	fit	72	True	174
Mandage2017_EBV_in_silico	HML-2_12q13.2::structural::provirus_vs_absent	0.597910582801413	NA	NA	NA	NA	False	0.597910582801413	0.9814758623343948	NA	fit	72	True	174
Im2012_intrinsic_growth	HML-2_7p22.1::compatible_gag_units	0.622698536788111	NA	NA	NA	NA	False	0.622698536788111	0.9825156698250392	HML-2_7p22.1::total_physical_cn	fit	34	True	174
Im2012_intrinsic_growth	general::type2_compatible_gag_units	0.718331364592945	fit	0.6447221375403258	-0.0735778909831533	34.0	True	0.6447221375403258	0.9825156698250392	general::type2_physical_units	fit	34	True	174
Mandage2017_EBV_in_silico	HML-2_12q13.2::structural::retained_element_vs_absent	0.645962221996961	NA	NA	NA	NA	False	0.645962221996961	0.9825156698250392	NA	fit	116	True	174
Houldcroft2014_EBV_qPCR	HML-2_7p22.1::total_physical_cn	0.662577261071565	NA	NA	NA	NA	False	0.662577261071565	0.9825156698250392	NA	fit	47	True	174
Mandage2017_EBV_in_silico	HML-2_5q33.3::structural::solo_ltr_vs_any_provirus	0.663297110120348	NA	NA	NA	NA	False	0.663297110120348	0.9825156698250392	NA	fit	115	True	174
Im2012_intrinsic_growth	HML-2_5p13.3::orf::orf_secondary	0.663703999451449	NA	NA	NA	NA	False	0.663703999451449	0.9825156698250392	HML-2_5p13.3::orf::orf_secondary::provirus_dosage_adjustment	fit	34	True	174
Mandage2017_EBV_in_silico	general::type1_physical_units	0.65620508726968	fit	0.682328960548857	0.0223337971720247	116.0	True	0.682328960548857	0.9825156698250392	NA	fit	116	True	174
Im2012_intrinsic_growth	general::type2_compatible_pol_units	0.350161997994573	fit	0.6902389148918134	-0.114592658628244	34.0	True	0.6902389148918134	0.9825156698250392	general::type2_physical_units	fit	34	True	174
Mandage2017_EBV_in_silico	HML-2_5q33.3::structural::solo_ltr_vs_provirus	0.693482878139203	NA	NA	NA	NA	False	0.693482878139203	0.9825156698250392	NA	fit	114	True	174
Mandage2017_EBV_in_silico	general::type2_compatible_pro_units	0.761565951400497	fit	0.7000667591487146	-0.0281069360656725	116.0	True	0.7000667591487146	0.9825156698250392	general::type2_physical_units	fit	116	True	174
Im2012_intrinsic_growth	general::type2_compatible_env_units	0.621437729376302	fit	0.7047684508696915	0.0803325995441376	34.0	True	0.7047684508696915	0.9825156698250392	general::type2_physical_units	fit	34	True	174
Mandage2017_EBV_in_silico	HML-2_1p31.1b::compatible_np9_units	0.710705894015313	NA	NA	NA	NA	False	0.710705894015313	0.9825156698250392	HML-2_1p31.1b::total_internal_fragment_cn	fit	116	True	174
Mandage2017_EBV_in_silico	HML-2_1p31.1b::total_internal_fragment_cn	0.710705894015313	NA	NA	NA	NA	False	0.710705894015313	0.9825156698250392	NA	fit	116	True	174
Mandage2017_EBV_in_silico	HML-2_1p31.1b::compatible_env_units	0.717877815982396	NA	NA	NA	NA	False	0.717877815982396	0.9825156698250392	HML-2_1p31.1b::total_internal_fragment_cn	fit	116	True	174
Mandage2017_EBV_in_silico	general::type1_compatible_np9_units	0.67749200519546	fit	0.7302245552922653	0.0393889698048932	116.0	True	0.7302245552922653	0.9825156698250392	general::type1_physical_units	fit	116	True	174
Houldcroft2014_EBV_qPCR	HML-2_3q13.2::structural::solo_ltr_vs_any_provirus	0.731039156774917	NA	NA	NA	NA	False	0.731039156774917	0.9825156698250392	NA	fit	47	True	174
Houldcroft2014_EBV_qPCR	HML-2_3q13.2::structural::solo_ltr_vs_provirus	0.73484010222711	NA	NA	NA	NA	False	0.73484010222711	0.9825156698250392	NA	fit	46	True	174
Mandage2017_EBV_in_silico	HML-2_11q23.3::structural::solo_ltr_vs_any_provirus	0.746074638768553	NA	NA	NA	NA	False	0.746074638768553	0.9825156698250392	NA	fit	116	True	174
Mandage2017_EBV_in_silico	HML-2_11q23.3::structural::solo_ltr_vs_provirus	0.746074638768553	NA	NA	NA	NA	False	0.746074638768553	0.9825156698250392	NA	fit	116	True	174
Mandage2017_EBV_in_silico	general::type1_compatible_pol_units	0.65604958179905	fit	0.7590132647811683	0.0403836797522022	116.0	True	0.7590132647811683	0.9825156698250392	general::type1_physical_units	fit	116	True	174
Mandage2017_EBV_in_silico	HML-2_7p22.1::max_haplotype_cn	0.759587487377293	NA	NA	NA	NA	False	0.759587487377293	0.9825156698250392	NA	fit	116	True	174
Mandage2017_EBV_in_silico	general::type2_loci_present	0.944423159695284	fit	0.7685700021702753	-0.014228163206894	116.0	True	0.7685700021702753	0.9825156698250392	NA	fit	116	True	174
Mandage2017_EBV_in_silico	HML-2_12q13.2::orf::orf_gag_pro	0.770790338044106	NA	NA	NA	NA	False	0.770790338044106	0.9825156698250392	HML-2_12q13.2::orf::orf_gag_pro::provirus_dosage_adjustment	fit	78	True	174
Mandage2017_EBV_in_silico	HML-2_12q13.2::orf::orf_pro	0.770790338044106	NA	NA	NA	NA	False	0.770790338044106	0.9825156698250392	HML-2_12q13.2::orf::orf_pro::provirus_dosage_adjustment	fit	78	True	174
Mandage2017_EBV_in_silico	HML-2_10p12.1::orf::orf_pro	0.779985112959773	NA	NA	NA	NA	False	0.779985112959773	0.9825156698250392	HML-2_10p12.1::orf::orf_pro::provirus_dosage_adjustment	fit	116	True	174
Mandage2017_EBV_in_silico	general::type1_loci_present	0.658347315251434	fit	0.7816134330755282	-0.0349149744102921	116.0	True	0.7816134330755282	0.9825156698250392	NA	fit	116	True	174
Mandage2017_EBV_in_silico	general::type1_compatible_pro_units	0.769208767933556	fit	0.782517219772602	-0.0277877379277045	116.0	True	0.782517219772602	0.9825156698250392	general::type1_physical_units	fit	116	True	174
Mandage2017_EBV_in_silico	general::type2_physical_units	0.870854949837151	fit	0.7836491796763447	0.0071402983131079	116.0	True	0.7836491796763447	0.9825156698250392	NA	fit	116	True	174
Houldcroft2014_EBV_qPCR	general::type2_compatible_pol_units	0.954883112688954	fit	0.7866147919144975	-0.0043333857613259	47.0	True	0.7866147919144975	0.9825156698250392	general::type2_physical_units	fit	47	True	174
Houldcroft2014_EBV_qPCR	HML-2_7p22.1::gag_compatible_fraction	0.787498546075932	NA	NA	NA	NA	False	0.787498546075932	0.9825156698250392	NA	fit	47	True	174
Im2012_intrinsic_growth	general::type2_compatible_rec_units	0.896635084628428	fit	0.7882404370926098	-0.056246927910948	34.0	True	0.7882404370926098	0.9825156698250392	general::type2_physical_units	fit	34	True	174
Mandage2017_EBV_in_silico	HML-2_10p12.1::orf::orf_gag_pro	0.79352890293346	NA	NA	NA	NA	False	0.79352890293346	0.9825156698250392	HML-2_10p12.1::orf::orf_gag_pro::provirus_dosage_adjustment	fit	116	True	174
Mandage2017_EBV_in_silico	HML-2_10p12.1::orf::orf_gag_pro_pol	0.79352890293346	NA	NA	NA	NA	False	0.79352890293346	0.9825156698250392	HML-2_10p12.1::orf::orf_gag_pro_pol::provirus_dosage_adjustment	fit	116	True	174
Mandage2017_EBV_in_silico	HML-2_7p22.1::any_array	0.80764519283092	NA	NA	NA	NA	False	0.80764519283092	0.9825156698250392	NA	fit	116	True	174
Houldcroft2014_EBV_qPCR	general::type2_compatible_rec_units	0.874002980634787	fit	0.8222964491318491	-0.0025618112799965	47.0	True	0.8222964491318491	0.9825156698250392	general::type2_physical_units	fit	47	True	174
Houldcroft2014_EBV_qPCR	HML-2_7p22.1::structural::multi_vs_single	0.836337469098997	fit	0.8363374690989798	-0.0035297335900572	47.0	True	0.8363374690989798	0.9825156698250392	NA	fit	47	True	174
Houldcroft2014_EBV_qPCR	HML-2_7p22.1::array_haplotype_count	0.836337469098997	NA	NA	NA	NA	False	0.836337469098997	0.9825156698250392	NA	fit	47	True	174
Mandage2017_EBV_in_silico	HML-2_7p22.1::array_haplotype_count	0.842724560700916	NA	NA	NA	NA	False	0.842724560700916	0.9825156698250392	NA	fit	116	True	174
Mandage2017_EBV_in_silico	HML-2_7p22.1::structural::multi_vs_single	0.842724560700916	fit	0.8427245607009207	0.0270285574805716	116.0	True	0.8427245607009207	0.9825156698250392	NA	fit	116	True	174
Im2012_intrinsic_growth	HML-2_19p12b::structural::provirus_vs_absent	0.847333996294723	NA	NA	NA	NA	False	0.847333996294723	0.9825156698250392	NA	fit	34	True	174
Mandage2017_EBV_in_silico	HML-2_3q13.2::structural::solo_ltr_vs_any_provirus	0.856815513344645	NA	NA	NA	NA	False	0.856815513344645	0.9825156698250392	NA	fit	116	True	174
Mandage2017_EBV_in_silico	general::type2_compatible_gag_units	0.884441170443023	fit	0.864949243925516	-0.0123082739555962	116.0	True	0.864949243925516	0.9825156698250392	general::type2_physical_units	fit	116	True	174
Im2012_intrinsic_growth	HML-2_1p31.1a::structural::solo_ltr_vs_provirus	0.865490643448754	NA	NA	NA	NA	False	0.865490643448754	0.9825156698250392	NA	fit	34	True	174
Mandage2017_EBV_in_silico	HML-2_3q13.2::structural::solo_ltr_vs_provirus	0.867722270785011	NA	NA	NA	NA	False	0.867722270785011	0.9825156698250392	NA	fit	115	True	174
Mandage2017_EBV_in_silico	HML-2_1q22::orf::orf_pol	0.878289156678248	NA	NA	NA	NA	False	0.878289156678248	0.9825156698250392	HML-2_1q22::orf::orf_pol::provirus_dosage_adjustment	fit	116	True	174
Mandage2017_EBV_in_silico	HML-2_1q22::orf::orf_gag	0.898214011640226	fit	0.8982140116402283	0.0202776734589591	116.0	True	0.8982140116402283	0.9825156698250392	HML-2_1q22::orf::orf_gag::provirus_dosage_adjustment	fit	116	True	174
Houldcroft2014_EBV_qPCR	general::type1_compatible_pro_units	0.946095539735569	fit	0.9102701019403516	0.0026506775253849	47.0	True	0.9102701019403516	0.9825156698250392	general::type1_physical_units	fit	47	True	174
Mandage2017_EBV_in_silico	HML-2_19p12c::structural::provirus_vs_absent	0.910677077678151	NA	NA	NA	NA	False	0.910677077678151	0.9825156698250392	NA	fit	116	True	174
Mandage2017_EBV_in_silico	general::type1_minus_type2_units	0.991414515782642	fit	0.9112888206425688	-0.002669562259891	116.0	True	0.9112888206425688	0.9825156698250392	NA	fit	116	True	174
Mandage2017_EBV_in_silico	HML-2_7p22.1::total_physical_cn	0.911424685182616	NA	NA	NA	NA	False	0.911424685182616	0.9825156698250392	NA	fit	116	True	174
Houldcroft2014_EBV_qPCR	general::type2_compatible_gag_units	0.956293790120277	fit	0.9244601129984812	0.0007211785197626	47.0	True	0.9244601129984812	0.9825156698250392	general::type2_physical_units	fit	47	True	174
Im2012_intrinsic_growth	HML-2_1q22::orf::orf_gag	0.925465393066072	fit	0.9254653930660712	0.0332254232254238	34.0	True	0.9254653930660712	0.9825156698250392	HML-2_1q22::orf::orf_gag::provirus_dosage_adjustment	fit	34	True	174
Im2012_intrinsic_growth	HML-2_1p31.1b::internal_fragment_present	0.928450811110475	NA	NA	NA	NA	False	0.928450811110475	0.9825156698250392	NA	fit	34	True	174
Im2012_intrinsic_growth	HML-2_1p31.1b::total_internal_fragment_cn	0.928450811110475	NA	NA	NA	NA	False	0.928450811110475	0.9825156698250392	NA	fit	34	True	174
Im2012_intrinsic_growth	HML-2_1p31.1b::compatible_env_units	0.928450811110475	NA	NA	NA	NA	False	0.928450811110475	0.9825156698250392	HML-2_1p31.1b::total_internal_fragment_cn	fit	34	True	174
Im2012_intrinsic_growth	HML-2_1p31.1b::max_haplotype_cn	0.928450811110475	NA	NA	NA	NA	False	0.928450811110475	0.9825156698250392	NA	fit	34	True	174
Im2012_intrinsic_growth	HML-2_1p31.1b::compatible_np9_units	0.928450811110475	NA	NA	NA	NA	False	0.928450811110475	0.9825156698250392	HML-2_1p31.1b::total_internal_fragment_cn	fit	34	True	174
Mandage2017_EBV_in_silico	general::type1_fraction	0.811964665901248	fit	0.928519244320507	0.3797937219458625	116.0	True	0.928519244320507	0.9825156698250392	NA	fit	116	True	174
Mandage2017_EBV_in_silico	general::type1_type2_log_ratio	0.823012207285581	fit	0.9357323690189492	0.0536503804134481	116.0	True	0.9357323690189492	0.9825156698250392	NA	fit	116	True	174
Mandage2017_EBV_in_silico	HML-2_4p16.3c::orf::orf_pro	0.947166557803843	NA	NA	NA	NA	False	0.947166557803843	0.9825156698250392	HML-2_4p16.3c::orf::orf_pro::provirus_dosage_adjustment	fit	116	True	174
Mandage2017_EBV_in_silico	HML-2_1p31.1b::any_array	0.947244740317299	NA	NA	NA	NA	False	0.947244740317299	0.9825156698250392	NA	fit	116	True	174
Mandage2017_EBV_in_silico	general::type1_compatible_env_units	0.953691314082489	fit	0.9583460561170198	-0.0058629789433125	116.0	True	0.9583460561170198	0.9825156698250392	general::type1_physical_units	fit	116	True	174
Mandage2017_EBV_in_silico	HML-2_5p13.3::orf::orf_secondary	0.959261244331185	NA	NA	NA	NA	False	0.959261244331185	0.9825156698250392	HML-2_5p13.3::orf::orf_secondary::provirus_dosage_adjustment	fit	116	True	174
Im2012_intrinsic_growth	general::type1_compatible_pro_units	0.963721303168068	fit	0.9637213031680693	0.0124479032624325	34.0	True	0.9637213031680693	0.9825156698250392	general::type1_physical_units	fit	34	True	174
Houldcroft2014_EBV_qPCR	HML-2_1p31.1a::structural::solo_ltr_vs_provirus	0.96571470937965	NA	NA	NA	NA	False	0.96571470937965	0.9825156698250392	NA	fit	47	True	174
Mandage2017_EBV_in_silico	HML-2_22q11.21::structural::solo_ltr_vs_provirus	0.976303052086341	NA	NA	NA	NA	False	0.976303052086341	0.9825156698250392	NA	fit	113	True	174
Mandage2017_EBV_in_silico	general::type1_compatible_gag_units	0.945297805454965	fit	0.9768690280444354	-0.0027957266525883	116.0	True	0.9768690280444354	0.9825156698250392	general::type1_physical_units	fit	116	True	174
Im2012_intrinsic_growth	HML-2_7p22.1::fully_compatible_units	0.995602178810499	NA	NA	NA	NA	False	0.995602178810499	0.9956021788104988	HML-2_7p22.1::total_physical_cn	fit	34	True	174
Mandage2017_EBV_in_silico	HML-2_15q25.2::structural::solo_ltr_vs_absent	0.992799340759093	underpowered_arm_lt5	NA	NA	93.0	True	NA	NA	NA	underpowered_arm_lt5	93	False	174	underpowered_arm_lt5
Mandage2017_EBV_in_silico	HML-2_19p12b::orf::orf_gag_pro_pol	NA	NA	NA	NA	NA	False	NA	NA	HML-2_19p12b::orf::orf_gag_pro_pol::provirus_dosage_adjustment	underpowered_n_lt30	25	False	174	underpowered_n_lt30
Mandage2017_EBV_in_silico	HML-2_3q12.3::structural::solo_ltr_vs_any_provirus	NA	NA	NA	NA	NA	False	NA	NA	NA	underpowered_arm_lt5	116	False	174	underpowered_arm_lt5
Mandage2017_EBV_in_silico	HML-2_3q12.3::structural::solo_ltr_vs_provirus	NA	NA	NA	NA	NA	False	NA	NA	NA	underpowered_arm_lt5	116	False	174	underpowered_arm_lt5
Mandage2017_EBV_in_silico	HML-2_4p16.3a::structural::solo_ltr_vs_absent	NA	underpowered_arm_lt5	NA	NA	73.0	True	NA	NA	NA	underpowered_arm_lt5	73	False	174	underpowered_arm_lt5
Mandage2017_EBV_in_silico	HML-2_5p13.3::structural::solo_ltr_vs_provirus	NA	NA	NA	NA	NA	False	NA	NA	NA	underpowered_arm_lt5	116	False	174	underpowered_arm_lt5
Mandage2017_EBV_in_silico	HML-2_7p22.1::any_haplotype_cn_ge3	NA	NA	NA	NA	NA	False	NA	NA	NA	underpowered_arm_lt5	116	False	174	underpowered_arm_lt5
Im2012_intrinsic_growth	HML-2_15q25.2::structural::solo_ltr_vs_absent	0.0359941246119693	underpowered_n_lt30	NA	NA	28.0	True	NA	NA	NA	underpowered_n_lt30	28	False	174	underpowered_n_lt30
Houldcroft2014_EBV_qPCR	HML-2_15q25.2::structural::solo_ltr_vs_absent	0.0591562269907563	underpowered_arm_lt5	NA	NA	40.0	True	NA	NA	NA	underpowered_arm_lt5	40	False	174	underpowered_arm_lt5
Houldcroft2014_EBV_qPCR	HML-2_10p12.1::structural::solo_ltr_vs_any_provirus	NA	NA	NA	NA	NA	False	NA	NA	NA	underpowered_arm_lt5	49	False	174	underpowered_arm_lt5
Houldcroft2014_EBV_qPCR	HML-2_10p12.1::structural::solo_ltr_vs_provirus	NA	NA	NA	NA	NA	False	NA	NA	NA	underpowered_arm_lt5	49	False	174	underpowered_arm_lt5
Houldcroft2014_EBV_qPCR	HML-2_11q23.3::structural::solo_ltr_vs_any_provirus	NA	NA	NA	NA	NA	False	NA	NA	NA	underpowered_arm_lt5	49	False	174	underpowered_arm_lt5
Houldcroft2014_EBV_qPCR	HML-2_11q23.3::structural::solo_ltr_vs_provirus	NA	NA	NA	NA	NA	False	NA	NA	NA	underpowered_arm_lt5	49	False	174	underpowered_arm_lt5
Houldcroft2014_EBV_qPCR	HML-2_12q13.2::structural::solo_ltr_vs_provirus	NA	NA	NA	NA	NA	False	NA	NA	NA	underpowered_n_lt30	22	False	174	underpowered_n_lt30
Houldcroft2014_EBV_qPCR	HML-2_12q13.2::structural::any_provirus_vs_absent	NA	NA	NA	NA	NA	False	NA	NA	NA	underpowered_n_lt30	28	False	174	underpowered_n_lt30
Houldcroft2014_EBV_qPCR	HML-2_12q13.2::structural::provirus_vs_absent	NA	NA	NA	NA	NA	False	NA	NA	NA	underpowered_n_lt30	28	False	174	underpowered_n_lt30
Houldcroft2014_EBV_qPCR	HML-2_12q13.2::structural::solo_ltr_vs_absent	NA	NA	NA	NA	NA	False	NA	NA	NA	underpowered_n_lt30	18	False	174	underpowered_n_lt30
Houldcroft2014_EBV_qPCR	HML-2_12q13.2::structural::retained_element_vs_absent	NA	NA	NA	NA	NA	False	NA	NA	NA	underpowered_arm_lt5	49	False	174	underpowered_arm_lt5
Houldcroft2014_EBV_qPCR	HML-2_19p12b::orf::orf_gag_pro_pol	NA	NA	NA	NA	NA	False	NA	NA	HML-2_19p12b::orf::orf_gag_pro_pol::provirus_dosage_adjustment	underpowered_n_lt30	12	False	174	underpowered_n_lt30
Houldcroft2014_EBV_qPCR	HML-2_19p12c::orf::orf_env	NA	NA	NA	NA	NA	False	NA	NA	HML-2_19p12c::orf::orf_env::provirus_dosage_adjustment	underpowered_arm_lt5	32	False	174	underpowered_arm_lt5
Houldcroft2014_EBV_qPCR	HML-2_1q22::orf::orf_gag_pro_pol	NA	NA	NA	NA	NA	False	NA	NA	HML-2_1q22::orf::orf_gag_pro_pol::provirus_dosage_adjustment	underpowered_arm_lt5	49	False	174	underpowered_arm_lt5
Houldcroft2014_EBV_qPCR	HML-2_22q11.21::structural::solo_ltr_vs_provirus	NA	NA	NA	NA	NA	False	NA	NA	NA	underpowered_arm_lt5	49	False	174	underpowered_arm_lt5
Houldcroft2014_EBV_qPCR	HML-2_3q12.3::structural::solo_ltr_vs_any_provirus	NA	NA	NA	NA	NA	False	NA	NA	NA	underpowered_arm_lt5	49	False	174	underpowered_arm_lt5
Houldcroft2014_EBV_qPCR	HML-2_3q12.3::structural::solo_ltr_vs_provirus	NA	NA	NA	NA	NA	False	NA	NA	NA	underpowered_arm_lt5	49	False	174	underpowered_arm_lt5
Houldcroft2014_EBV_qPCR	HML-2_3q27.2::structural::solo_ltr_vs_any_provirus	NA	NA	NA	NA	NA	False	NA	NA	NA	underpowered_arm_lt5	49	False	174	underpowered_arm_lt5
Houldcroft2014_EBV_qPCR	HML-2_3q27.2::structural::solo_ltr_vs_provirus	NA	NA	NA	NA	NA	False	NA	NA	NA	underpowered_arm_lt5	49	False	174	underpowered_arm_lt5
Houldcroft2014_EBV_qPCR	HML-2_4p16.3a::structural::solo_ltr_vs_absent	NA	underpowered_arm_lt5	NA	NA	32.0	True	NA	NA	NA	underpowered_arm_lt5	32	False	174	underpowered_arm_lt5
Houldcroft2014_EBV_qPCR	HML-2_4p16.3c::orf::orf_pro	NA	NA	NA	NA	NA	False	NA	NA	HML-2_4p16.3c::orf::orf_pro::provirus_dosage_adjustment	underpowered_arm_lt5	49	False	174	underpowered_arm_lt5
Houldcroft2014_EBV_qPCR	HML-2_5p13.3::structural::solo_ltr_vs_provirus	NA	NA	NA	NA	NA	False	NA	NA	NA	underpowered_arm_lt5	49	False	174	underpowered_arm_lt5
Houldcroft2014_EBV_qPCR	HML-2_5q33.3::structural::solo_ltr_vs_provirus	NA	NA	NA	NA	NA	False	NA	NA	NA	underpowered_arm_lt5	48	False	174	underpowered_arm_lt5
Houldcroft2014_EBV_qPCR	HML-2_5q33.3::structural::solo_ltr_vs_any_provirus	NA	NA	NA	NA	NA	False	NA	NA	NA	underpowered_arm_lt5	49	False	174	underpowered_arm_lt5
Houldcroft2014_EBV_qPCR	HML-2_7p22.1::any_haplotype_cn_ge3	NA	NA	NA	NA	NA	False	NA	NA	NA	underpowered_arm_lt5	49	False	174	underpowered_arm_lt5
Houldcroft2014_EBV_qPCR	HML-2_1p31.1b::any_array	NA	NA	NA	NA	NA	False	NA	NA	NA	underpowered_arm_lt5	49	False	174	underpowered_arm_lt5
Im2012_intrinsic_growth	HML-2_10p12.1::structural::solo_ltr_vs_any_provirus	NA	NA	NA	NA	NA	False	NA	NA	NA	underpowered_arm_lt5	34	False	174	underpowered_arm_lt5
Im2012_intrinsic_growth	HML-2_10p12.1::structural::solo_ltr_vs_provirus	NA	NA	NA	NA	NA	False	NA	NA	NA	underpowered_arm_lt5	34	False	174	underpowered_arm_lt5
Im2012_intrinsic_growth	HML-2_11q22.1::structural::solo_ltr_vs_provirus	NA	NA	NA	NA	NA	False	NA	NA	NA	underpowered_n_lt30	29	False	174	underpowered_n_lt30
Im2012_intrinsic_growth	HML-2_11q22.1::structural::solo_ltr_vs_any_provirus	NA	NA	NA	NA	NA	False	NA	NA	NA	underpowered_n_lt30	29	False	174	underpowered_n_lt30
Im2012_intrinsic_growth	HML-2_11q23.3::structural::solo_ltr_vs_any_provirus	NA	NA	NA	NA	NA	False	NA	NA	NA	underpowered_arm_lt5	34	False	174	underpowered_arm_lt5
Im2012_intrinsic_growth	HML-2_11q23.3::structural::solo_ltr_vs_provirus	NA	NA	NA	NA	NA	False	NA	NA	NA	underpowered_arm_lt5	34	False	174	underpowered_arm_lt5
Im2012_intrinsic_growth	HML-2_12q13.2::structural::solo_ltr_vs_provirus	NA	NA	NA	NA	NA	False	NA	NA	NA	underpowered_n_lt30	14	False	174	underpowered_n_lt30
Im2012_intrinsic_growth	HML-2_12q13.2::orf::orf_gag_pro	NA	NA	NA	NA	NA	False	NA	NA	HML-2_12q13.2::orf::orf_gag_pro::provirus_dosage_adjustment	underpowered_n_lt30	25	False	174	underpowered_n_lt30
Im2012_intrinsic_growth	HML-2_12q13.2::orf::orf_pro	NA	NA	NA	NA	NA	False	NA	NA	HML-2_12q13.2::orf::orf_pro::provirus_dosage_adjustment	underpowered_n_lt30	25	False	174	underpowered_n_lt30
Im2012_intrinsic_growth	HML-2_12q13.2::structural::any_provirus_vs_absent	NA	NA	NA	NA	NA	False	NA	NA	NA	underpowered_n_lt30	25	False	174	underpowered_n_lt30
Im2012_intrinsic_growth	HML-2_12q13.2::structural::provirus_vs_absent	NA	NA	NA	NA	NA	False	NA	NA	NA	underpowered_n_lt30	25	False	174	underpowered_n_lt30
Im2012_intrinsic_growth	HML-2_12q13.2::structural::solo_ltr_vs_absent	NA	NA	NA	NA	NA	False	NA	NA	NA	underpowered_n_lt30	9	False	174	underpowered_n_lt30
Im2012_intrinsic_growth	HML-2_12q13.2::structural::retained_element_vs_absent	NA	NA	NA	NA	NA	False	NA	NA	NA	underpowered_arm_lt5	34	False	174	underpowered_arm_lt5
Im2012_intrinsic_growth	HML-2_19p12b::orf::orf_gag_pro_pol	NA	NA	NA	NA	NA	False	NA	NA	HML-2_19p12b::orf::orf_gag_pro_pol::provirus_dosage_adjustment	underpowered_n_lt30	10	False	174	underpowered_n_lt30
Im2012_intrinsic_growth	HML-2_19p12c::orf::orf_env	NA	NA	NA	NA	NA	False	NA	NA	HML-2_19p12c::orf::orf_env::provirus_dosage_adjustment	underpowered_n_lt30	25	False	174	underpowered_n_lt30
Im2012_intrinsic_growth	HML-2_1q22::orf::orf_gag_pro_pol	NA	NA	NA	NA	NA	False	NA	NA	HML-2_1q22::orf::orf_gag_pro_pol::provirus_dosage_adjustment	underpowered_arm_lt5	34	False	174	underpowered_arm_lt5
Im2012_intrinsic_growth	HML-2_22q11.21::structural::solo_ltr_vs_provirus	NA	NA	NA	NA	NA	False	NA	NA	NA	underpowered_arm_lt5	34	False	174	underpowered_arm_lt5
Im2012_intrinsic_growth	HML-2_3q12.3::structural::solo_ltr_vs_any_provirus	NA	NA	NA	NA	NA	False	NA	NA	NA	underpowered_arm_lt5	34	False	174	underpowered_arm_lt5
Im2012_intrinsic_growth	HML-2_3q12.3::structural::solo_ltr_vs_provirus	NA	NA	NA	NA	NA	False	NA	NA	NA	underpowered_arm_lt5	34	False	174	underpowered_arm_lt5
Im2012_intrinsic_growth	HML-2_3q13.2::structural::solo_ltr_vs_provirus	NA	NA	NA	NA	NA	False	NA	NA	NA	underpowered_arm_lt5	33	False	174	underpowered_arm_lt5
Im2012_intrinsic_growth	HML-2_3q13.2::structural::solo_ltr_vs_any_provirus	NA	NA	NA	NA	NA	False	NA	NA	NA	underpowered_arm_lt5	34	False	174	underpowered_arm_lt5
Im2012_intrinsic_growth	HML-2_3q27.2::structural::solo_ltr_vs_any_provirus	NA	NA	NA	NA	NA	False	NA	NA	NA	underpowered_arm_lt5	34	False	174	underpowered_arm_lt5
Im2012_intrinsic_growth	HML-2_3q27.2::structural::solo_ltr_vs_provirus	NA	NA	NA	NA	NA	False	NA	NA	NA	underpowered_arm_lt5	34	False	174	underpowered_arm_lt5
Im2012_intrinsic_growth	HML-2_4p16.3a::structural::solo_ltr_vs_absent	NA	underpowered_n_lt30	NA	NA	21.0	True	NA	NA	NA	underpowered_n_lt30	21	False	174	underpowered_n_lt30
Im2012_intrinsic_growth	HML-2_4p16.3c::orf::orf_pro	NA	NA	NA	NA	NA	False	NA	NA	HML-2_4p16.3c::orf::orf_pro::provirus_dosage_adjustment	underpowered_arm_lt5	34	False	174	underpowered_arm_lt5
Im2012_intrinsic_growth	HML-2_5p13.3::structural::solo_ltr_vs_provirus	NA	NA	NA	NA	NA	False	NA	NA	NA	underpowered_arm_lt5	34	False	174	underpowered_arm_lt5
Im2012_intrinsic_growth	HML-2_5q33.3::structural::solo_ltr_vs_provirus	NA	NA	NA	NA	NA	False	NA	NA	NA	underpowered_arm_lt5	33	False	174	underpowered_arm_lt5
Im2012_intrinsic_growth	HML-2_5q33.3::structural::solo_ltr_vs_any_provirus	NA	NA	NA	NA	NA	False	NA	NA	NA	underpowered_arm_lt5	34	False	174	underpowered_arm_lt5
Im2012_intrinsic_growth	HML-2_7p22.1::any_haplotype_cn_ge3	NA	NA	NA	NA	NA	False	NA	NA	NA	underpowered_arm_lt5	34	False	174	underpowered_arm_lt5
Im2012_intrinsic_growth	HML-2_1p31.1b::any_array	NA	NA	NA	NA	NA	False	NA	NA	NA	invariant	34	False	174	invariant
