## Supplementary material for "Structural polymorphism and population-variable coding capacity of HERV-K(HML-2) in human pangenomes": Table_S10b_functional_51_refitted_models.tsv

outcome	exposure_id	adjustment	model_status	n	beta	se_pedigree_cluster	p_pedigree_cluster	ci95_low	ci95_high	standardized_beta	population_model_status	population_beta	population_p_cluster	q_bh_51_model_suite
Houldcroft2014_EBV_qPCR	general::type1_compatible_np9_units	general::type1_physical_units	fit	47	0.0420259647221532	0.0117498364383118	0.0008761148143941	0.0183301612348069	0.0657217682094995	0.564164722244985	fit	0.0360634699130947	0.0115771576805262	0.0446818555341016
Im2012_intrinsic_growth	general::type2_physical_units	NA	fit	34	0.1388139306012369	0.0489054532598964	0.0080571222222013	0.0389356704456229	0.238692190756851	0.4041548131688242	fit	0.1443371858758613	0.0033123983965719	0.205456616666135
Houldcroft2014_EBV_qPCR	general::type1_loci_present	NA	fit	47	-0.0365674388808866	0.0175045794057139	0.0426598319461502	-0.071868787619154	-0.0012660901426192	-0.2947329326939431	fit	-0.0365280447416891	0.0316274734301151	0.6010746800339424
Im2012_intrinsic_growth	general::type1_minus_type2_units	NA	fit	34	-0.1119488298895462	0.0543856987940374	0.048326015081145	-0.2230192445533044	-0.000878415225788	-0.3327562785259419	fit	-0.1244251342276522	0.0161308146294636	0.6010746800339424
Houldcroft2014_EBV_qPCR	general::type1_compatible_env_units	general::type1_physical_units	fit	47	-0.0340998368030483	0.0175752483040818	0.0589288901994061	-0.0695437029573822	0.0013440293512854	-0.2946288448017828	fit	-0.0234175829005566	0.1528046446252687	0.6010746800339424
Im2012_intrinsic_growth	general::type2_loci_present	NA	fit	34	0.1571421542613907	0.0888770227678275	0.0872165344053289	-0.0243689413354014	0.3386532498581829	0.2595370015586153	fit	0.1906831190951348	0.0362832226319205	0.6919334434003365
Im2012_intrinsic_growth	general::type1_compatible_gag_units	general::type1_physical_units	fit	34	0.2402569408402623	0.147690122120709	0.1142470232598452	-0.0613665276346278	0.5418804093151525	0.3122840091853227	fit	0.2520465387710479	0.0999621601819307	0.6919334434003365
Houldcroft2014_EBV_qPCR	general::type2_physical_units	NA	fit	47	-0.0075225336120019	0.0048414148687768	0.1275649816556612	-0.0172861772110899	0.0022411099870859	-0.2338498278910015	fit	-0.0084098615575295	0.0752576343837277	0.6919334434003365
Houldcroft2014_EBV_qPCR	general::type2_compatible_pro_units	general::type2_physical_units	fit	47	-0.0248725427217049	0.0168323944876615	0.1467866726762487	-0.0588183013792974	0.0090732159358874	-0.3372095252281642	fit	-0.0254336997793626	0.0903782700681859	0.6919334434003365
Houldcroft2014_EBV_qPCR	general::type1_compatible_gag_units	general::type1_physical_units	fit	47	-0.0179551954686951	0.0132592365140172	0.1827578233231441	-0.0446949943142305	0.0087846033768402	-0.2365746443793715	fit	-0.0196090784694958	0.107024525187359	0.6919334434003365
Mandage2017_EBV_in_silico	general::type2_compatible_env_units	general::type2_physical_units	fit	116	0.1044822389401459	0.0790455774229307	0.1889053101078887	-0.0521213065487554	0.2610857844290473	0.1307647691902107	fit	0.0861561250645394	0.3000838231197631	0.6919334434003365
Houldcroft2014_EBV_qPCR	general::type1_physical_units	NA	fit	47	-0.0094624801672469	0.0072374687655021	0.1980147487498352	-0.0240582269687902	0.0051332666342964	-0.1423951024555098	fit	-0.0105738583245102	0.165469543404877	0.6919334434003365
Im2012_intrinsic_growth	general::type1_type2_log_ratio	NA	fit	34	-2.225206547914917	1.780762893695201	0.2211141752051859	-5.862009556911914	1.4115964610820804	-0.2352136642270555	fit	-2.6285577972229808	0.1040244378657751	0.6919334434003365
Houldcroft2014_EBV_qPCR	general::type1_compatible_pol_units	general::type1_physical_units	fit	47	0.0309614777363654	0.0249823062973781	0.221942863192855	-0.0194201444922771	0.081343099965008	0.2681696433924678	fit	0.0260908713130017	0.315101694364476	0.6919334434003365
Im2012_intrinsic_growth	general::type1_fraction	NA	fit	34	-14.24158555446823	11.418625068543276	0.2219645723098511	-37.56152902078499	9.078357911848531	-0.2339319601074938	fit	-16.782836350515037	0.1066642022758827	0.6919334434003365
Houldcroft2014_EBV_qPCR	general::type2_compatible_env_units	general::type2_physical_units	fit	47	0.0173331039110804	0.014094294655513	0.2254599881094006	-0.011090750174311	0.0457569579964719	0.2046450804598912	fit	0.021635666283849	0.1525500077165431	0.6919334434003365
Houldcroft2014_EBV_qPCR	general::type1_minus_type2_units	NA	fit	47	0.0054681768595503	0.0044971113760891	0.2306444811334454	-0.0036011125716674	0.014537466290768	0.1699158754462883	fit	0.0059910634167579	0.1707610762519531	0.6919334434003365
Mandage2017_EBV_in_silico	general::type2_compatible_rec_units	general::type2_physical_units	fit	116	0.0616899215020281	0.0592352810874347	0.2998949976242698	-0.0556658539728043	0.1790456969768606	0.1789453497896756	fit	0.048604618400447	0.4304217324437559	0.8497024932687645
Houldcroft2014_EBV_qPCR	general::type2_loci_present	NA	fit	47	-0.0057165211096477	0.0061459382132505	0.3574964493362436	-0.0181109867612464	0.0066779445419508	-0.0978687299847486	fit	-0.0059621999495987	0.282582415722121	0.9007583771185792
Mandage2017_EBV_in_silico	general::type2_compatible_pol_units	general::type2_physical_units	fit	116	-0.115060016471226	0.1299519166155786	0.3778187238027764	-0.3725182013383021	0.14239816839585	-0.1077330225269131	fit	-0.0354003203503234	0.7983546224205125	0.9007583771185792
Im2012_intrinsic_growth	general::type1_compatible_pol_units	general::type1_physical_units	fit	34	-0.1741607666296399	0.1979541616146557	0.3859592772703554	-0.5784370985054552	0.2301155652461752	-0.1591659215108911	fit	-0.3684461400334219	0.1423210163514708	0.9007583771185792
Im2012_intrinsic_growth	general::type1_loci_present	NA	fit	34	0.1952645288871657	0.2427023675765076	0.4274134882644835	-0.3003998314934345	0.690928889267766	0.1644648043186932	fit	0.1895508138911613	0.3963338808164219	0.9007583771185792
Houldcroft2014_EBV_qPCR	general::type1_type2_log_ratio	NA	fit	47	0.0824724343751155	0.1039529735920687	0.4319225841596698	-0.1271687165545455	0.2921135853047766	0.0871326622634934	fit	0.0869115955950238	0.3842909782967544	0.9007583771185792
Houldcroft2014_EBV_qPCR	general::type1_fraction	NA	fit	47	0.5288316465316545	0.6688607455671696	0.4334901387006538	-0.8200546014233627	1.8777178944866717	0.0870186935923758	fit	0.5599912915696064	0.3803571761655089	0.9007583771185792
Im2012_intrinsic_growth	general::type1_compatible_np9_units	general::type1_physical_units	fit	34	-0.2506571838773498	0.3213884257546571	0.441548224077735	-0.9070199135701016	0.4057055458154018	-0.3092888301313296	fit	-0.3690181703695866	0.2671397038418407	0.9007583771185792
Im2012_intrinsic_growth	general::type2_compatible_pro_units	general::type2_physical_units	fit	34	0.1017224808804538	0.1457254496582247	0.4905265378549392	-0.1958885911386511	0.3993335528995588	0.1248825684975515	fit	0.1303798038012828	0.4579621606460314	0.9621866704077656
Im2012_intrinsic_growth	general::type1_compatible_env_units	general::type1_physical_units	fit	34	0.2028645053135951	0.3378348790780181	0.5526933550372145	-0.4870863630053006	0.8928153736324909	0.1612072061311906	fit	0.3622164166164873	0.2949159160181641	0.9768690280444354
Im2012_intrinsic_growth	general::type1_physical_units	NA	fit	34	0.0773641531964468	0.1321751551857675	0.5627129573411147	-0.1925735256467879	0.3473018320396816	0.1218753981166251	fit	0.0549361281092729	0.6702159749914358	0.9768690280444354
Im2012_intrinsic_growth	general::type2_compatible_gag_units	general::type2_physical_units	fit	34	-0.0735778909831533	0.1579599113920081	0.6447221375403258	-0.3961750672188356	0.249019285252529	-0.09010909618125	fit	-0.0675488782817613	0.6712815596678872	0.9768690280444354
Mandage2017_EBV_in_silico	general::type1_physical_units	NA	fit	116	0.0223337971720247	0.054426711794908	0.682328960548857	-0.0854953352635694	0.1301629296076188	0.0397192869208245	fit	0.0359569169781241	0.5344561416899039	0.9768690280444354
Im2012_intrinsic_growth	general::type2_compatible_pol_units	general::type2_physical_units	fit	34	-0.114592658628244	0.2847693915251857	0.6902389148918134	-0.6961693433377939	0.4669840260813059	-0.0881842752160096	fit	-0.1116344010474195	0.6669764620535676	0.9768690280444354
Mandage2017_EBV_in_silico	general::type2_compatible_pro_units	general::type2_physical_units	fit	116	-0.0281069360656725	0.0727761477282329	0.7000667591487146	-0.1722896105787076	0.1160757384473624	-0.0455796454276104	fit	-0.0070515427395131	0.932892229057862	0.9768690280444354
Im2012_intrinsic_growth	general::type2_compatible_env_units	general::type2_physical_units	fit	34	0.0803325995441376	0.2100059131441239	0.7047684508696915	-0.3485566925304968	0.5092218916187722	0.0912820502971632	fit	0.0564127410549795	0.7637656492061461	0.9768690280444354
Mandage2017_EBV_in_silico	general::type1_compatible_np9_units	general::type1_physical_units	fit	116	0.0393889698048932	0.1139457330967474	0.7302245552922653	-0.1863580786454878	0.2651360182552744	0.0613510703118117	fit	0.0090916616174665	0.9387129960372348	0.9768690280444354
Mandage2017_EBV_in_silico	general::type1_compatible_pol_units	general::type1_physical_units	fit	116	0.0403836797522022	0.1313202764493308	0.7590132647811683	-0.2197854727421156	0.3005528322465201	0.0350711802449021	fit	-0.0156098524494423	0.90731784867207	0.9768690280444354
Mandage2017_EBV_in_silico	general::type2_loci_present	NA	fit	116	-0.014228163206894	0.0482385324869745	0.7685700021702753	-0.1097973963370742	0.081341069923286	-0.0296525323673634	fit	0.0049905657248062	0.9346448025857746	0.9768690280444354
Mandage2017_EBV_in_silico	general::type1_loci_present	NA	fit	116	-0.0349149744102921	0.1256483608339939	0.7816134330755282	-0.2838470390872472	0.2140170902666629	-0.0280005545594395	fit	0.0199856233314019	0.8823916188449226	0.9768690280444354
Mandage2017_EBV_in_silico	general::type1_compatible_pro_units	general::type1_physical_units	fit	116	-0.0277877379277045	0.100426104747647	0.782517219772602	-0.2267499642262624	0.1711744883708532	-0.036003870968801	fit	0.0124916975064045	0.906766196284022	0.9768690280444354
Mandage2017_EBV_in_silico	general::type2_physical_units	NA	fit	116	0.0071402983131079	0.0259438859439616	0.7836491796763447	-0.0442592189659628	0.0585398155921788	0.0268824661601269	fit	0.0071506837469491	0.81424398887641	0.9768690280444354
Houldcroft2014_EBV_qPCR	general::type2_compatible_pol_units	general::type2_physical_units	fit	47	-0.0043333857613259	0.0159079026704579	0.7866147919144975	-0.0364147289829138	0.0277479574602619	-0.0367538531520819	fit	0.0031423829471098	0.7960867126117316	0.9768690280444354
Im2012_intrinsic_growth	general::type2_compatible_rec_units	general::type2_physical_units	fit	34	-0.056246927910948	0.207546638454059	0.7882404370926098	-0.480113711023584	0.367619855201688	-0.1203802719800421	fit	-0.0266260419269065	0.886511230115509	0.9768690280444354
Houldcroft2014_EBV_qPCR	general::type2_compatible_rec_units	general::type2_physical_units	fit	47	-0.0025618112799965	0.0113370196977031	0.8222964491318491	-0.0254250904668466	0.0203014679068535	-0.0608815513748181	fit	-0.0027910440020222	0.812021588320957	0.9768690280444354
Mandage2017_EBV_in_silico	general::type2_compatible_gag_units	general::type2_physical_units	fit	116	-0.0123082739555962	0.072204083465007	0.864949243925516	-0.1553575859860052	0.1307410380748127	-0.0173162943302718	fit	0.0489220696979467	0.5044651000151108	0.9768690280444354
Houldcroft2014_EBV_qPCR	general::type1_compatible_pro_units	general::type1_physical_units	fit	47	0.0026506775253849	0.0233821328733752	0.9102701019403516	-0.0445038874416594	0.0498052424924294	0.0258935179069774	fit	0.0067840440744097	0.7621451083095901	0.9768690280444354
Mandage2017_EBV_in_silico	general::type1_minus_type2_units	NA	fit	116	-0.002669562259891	0.0239073393355097	0.9112888206425688	-0.0500343133972645	0.0446951888774823	-0.0095815035278767	fit	0.001499947248103	0.9576893763202632	0.9768690280444354
Houldcroft2014_EBV_qPCR	general::type2_compatible_gag_units	general::type2_physical_units	fit	47	0.0007211785197626	0.007561509527252	0.9244601129984812	-0.0145280587582334	0.0159704157977587	0.0093113753949196	fit	0.0065994797534579	0.2427626639083244	0.9768690280444354
Mandage2017_EBV_in_silico	general::type1_fraction	NA	fit	116	0.3797937219458625	4.224233767836786	0.928519244320507	-7.98917525246857	8.748762696360295	0.0070729097121827	fit	1.75023926554141	0.7203694080963695	0.9768690280444354
Mandage2017_EBV_in_silico	general::type1_type2_log_ratio	NA	fit	116	0.0536503804134481	0.6638700326032969	0.9357323690189492	-1.2615958893841743	1.3688966502110709	0.0063493487533896	fit	0.2623648598978401	0.7332055496173232	0.9768690280444354
Mandage2017_EBV_in_silico	general::type1_compatible_env_units	general::type1_physical_units	fit	116	-0.0058629789433125	0.1120060305387918	0.9583460561170198	-0.2277671267827656	0.2160411688961405	-0.0062129560411816	fit	0.0012593963324867	0.9914540077713764	0.9768690280444354
Im2012_intrinsic_growth	general::type1_compatible_pro_units	general::type1_physical_units	fit	34	0.0124479032624325	0.2713993599681193	0.9637213031680693	-0.5418235342582424	0.5667193407831076	0.0094744258105929	fit	-0.0526473717390951	0.8652830009148851	0.9768690280444354
Mandage2017_EBV_in_silico	general::type1_compatible_gag_units	general::type1_physical_units	fit	116	-0.0027957266525883	0.0962096007986464	0.9768690280444354	-0.1934042981419918	0.1878128448368151	-0.0037543363086862	fit	0.0191229180576134	0.8326425431420046	0.9768690280444354
