## Supplementary material for "Structural polymorphism and population-variable coding capacity of HERV-K(HML-2) in human pangenomes": Table_S10c_SLC44A5_disjoint_cohort_estimates.tsv

role	cohort	n	endpoint_class	endpoint_detail	exposure_coding	expression_normalization	covariates	se_kind	beta_raw	se_raw	p_raw	resid_df	n_covariates	sd_x	sd_y	standardization_factor_k_sdx_over_sdy	beta_std	se_std	z	partial_r	correction_family	source_file	harmonization	claim_boundary
PRIMARY_disjoint_pair	MAGE_v1_direct39	39	steady_state_SLC44A5_mRNA_abundance_in_EBV_LCL	SLC44A5 (ENSG00000137968) steady-state mRNA, 1000 Genomes EBV-LCL RNA-seq, MAGE v1	binary: >=1 haplotype carrying a 1p31.1b Type-I internal fragment (13) vs two solo-LTR alleles (26); all 39 donors carry two retained 1p31.1b alleles; no array carriers	inverse-normal transformed TMM (inverse_normal_TMM.filtered.TSS.MAGE.v1.0), no PEER pre-residualization	sex + genotype PC1-5 + PEER1-5 (in model)	HC3	1.80632008094487	0.371910699370614	4.90324559603976e-05	26	11	0.4775669329409192	1.1008107466214154	0.4338320046444471	0.7836394617458329	0.16134676425667177	4.856865059278244	0.6897040194648529	prespecified cis lead; also charged against a broadened all-gene targeted family in type1_functional_evidence_synthesis_v1 (targeted-family BH=0.127, no global hit)	source_worktree/project/working/onep31b_slc44a5_followup_v1/robust_stats/results/model_sensitivities.tsv	beta*sd(x)/sd(y); HC3 SE adopted to match the GEUVADIS SE convention	REPLICATED ASSOCIATION IS WITH THE INTERNAL-FRAGMENT STATE ONLY. 1p31.1b is a fragmentary Env/Np9 cassette, NOT a complete polyprotein source; copy number, product and linked host haplotype are NOT separable here. This is not proof that the fragment rather than a linked host haplotype is causal. See SA-003: 9 array haplotypes at CN 2-4 are labelled Fragment, so the exposure is a composite and the…
PRIMARY_disjoint_pair	GEUVADIS_28_MAGE_disjoint	28	steady_state_SLC44A5_mRNA_abundance_in_EBV_LCL	SLC44A5 (ENSG00000137968) steady-state mRNA, 1000 Genomes EBV-LCL RNA-seq, E-GEUV-1	binary: >=1 haplotype carrying a 1p31.1b Type-I internal fragment (14) vs two solo-LTR alleles (14); all 28 donors carry two retained 1p31.1b alleles; 1 array carrier (HG00329, CN=5)	RPKM, quantile-normalized, PEER k=10 residuals (GEUVADIS_gene_RPKM_50FN_resk10)	population + sex (PEER factors already removed from the outcome)	HC3	0.519734082414696	0.140189497058125	0.0012279892553204	22	4	0.5091750772173156	0.3116044520271064	1.6340430115967104	0.8492678452583627	0.22907566796708675	3.7073681932049816	0.6200984231558043	independent_donor_sensitivity; q_bh_secondary_family=0.0184198388298067	source_worktree/project/working/direct_geuvadis_function_screen_v1/results/slc44a5_targeted_results.tsv	beta*sd(x)/sd(y); reproduced the package's own standardized_beta exactly	REPLICATED ASSOCIATION IS WITH THE INTERNAL-FRAGMENT STATE ONLY. 1p31.1b is a fragmentary Env/Np9 cassette, NOT a complete polyprotein source; copy number, product and linked host haplotype are NOT separable here. This is not proof that the fragment rather than a linked host haplotype is causal. See SA-003: 9 array haplotypes at CN 2-4 are labelled Fragment, so the exposure is a composite and the…
SECONDARY_not_disjoint	GEUVADIS_33_NOT_disjoint	33	steady_state_SLC44A5_mRNA_abundance_in_EBV_LCL	SLC44A5 steady-state mRNA, E-GEUV-1; SHARES 5 DONORS WITH MAGE - secondary only	binary internal-fragment presence (17) vs two solo-LTR alleles (16)	RPKM, quantile-normalized, PEER k=10 residuals	population + sex	HC3	0.609216023155312	0.115984869617005	1.54608134461494e-05	27	4	0.5075192189225524	0.39312931286474856	1.2909727214799631	0.7864812673820133	0.14973330277996363	5.2525473811111	0.7109129067968734	prespecified_replication	source_worktree/project/working/direct_geuvadis_function_screen_v1/results/slc44a5_targeted_results.tsv	NOT DONOR-DISJOINT FROM MAGE (5 shared donors) - never used in the primary pool	REPLICATED ASSOCIATION IS WITH THE INTERNAL-FRAGMENT STATE ONLY. 1p31.1b is a fragmentary Env/Np9 cassette, NOT a complete polyprotein source; copy number, product and linked host haplotype are NOT separable here. This is not proof that the fragment rather than a linked host haplotype is causal. See SA-003: 9 array haplotypes at CN 2-4 are labelled Fragment, so the exposure is a composite and the…
SENSITIVITY_se_convention	MAGE_v1_direct39	39	steady_state_SLC44A5_mRNA_abundance_in_EBV_LCL	SLC44A5 (ENSG00000137968) steady-state mRNA, 1000 Genomes EBV-LCL RNA-seq, MAGE v1	binary: >=1 haplotype carrying a 1p31.1b Type-I internal fragment (13) vs two solo-LTR alleles (26); all 39 donors carry two retained 1p31.1b alleles; no array carriers	inverse-normal transformed TMM (inverse_normal_TMM.filtered.TSS.MAGE.v1.0), no PEER pre-residualization	sex + genotype PC1-5 + PEER1-5 (in model)	conventional_OLS	1.80632008094487	0.248032597612594	9.82893291496621e-08	26	11	0.4775669329409192	1.1008107466214154	0.4338320046444471	0.7836394617458329	0.10760447903944116	7.282591475198713	0.8191682125550631	prespecified cis lead; also charged against a broadened all-gene targeted family in type1_functional_evidence_synthesis_v1 (targeted-family BH=0.127, no global hit)	source_worktree/project/working/onep31b_slc44a5_followup_v1/robust_stats/results/model_sensitivities.tsv	beta*sd(x)/sd(y); HC3 SE adopted to match the GEUVADIS SE convention	REPLICATED ASSOCIATION IS WITH THE INTERNAL-FRAGMENT STATE ONLY. 1p31.1b is a fragmentary Env/Np9 cassette, NOT a complete polyprotein source; copy number, product and linked host haplotype are NOT separable here. This is not proof that the fragment rather than a linked host haplotype is causal. See SA-003: 9 array haplotypes at CN 2-4 are labelled Fragment, so the exposure is a composite and the…
