## Supplementary material for "Structural polymorphism and population-variable coding capacity of HERV-K(HML-2) in human pangenomes": Table_S10d_anti_CD20_adjusted_state_models.tsv

outcome_id	outcome_label	model_id	positive_beta_interpretation	analysis_role	n	rank	residual_df	condition_number	beta	classical_se	classical_t	classical_p	hc3_se	hc3_t	hc3_p	r_squared	superpopulation_fe_beta	superpopulation_fe_hc3_se	superpopulation_fe_hc3_p	permutation_method	permutation_resamples	permutation_seed	permutation_p	permutation_mc_se	hc3_bh_all_adjusted_state_models	permutation_bh_all_adjusted_state_models
Obin_media	Obinutuzumab + media	internal_vs_pooled_noninternal	greater viability/resistance to antibody-mediated killing	same_cohort_observational_followup_not_independent_replication	45	9	36	12.916348221878067	0.02999030116360299	0.032019318123283035	0.9366314750405433	0.3551894005800371	0.044327462419739276	0.6765625534713247	0.503007672966275	0.3394055501377947	0.03841055442111863	0.033538709417376175	0.25908086325399626	Freedman-Lane residual permutation within 1000 Genomes population; classical studentized contrast	20000	2493530897	0.3399330033498325	0.0033493830642111126	0.6287595912078437	0.5009082879189374
Obin_media	Obinutuzumab + media	any_retained_element_vs_true_absence	greater viability/resistance to antibody-mediated killing	same_cohort_observational_followup_not_independent_replication	45	9	36	14.073589455119892	0.013337678552745445	0.04651902422426881	0.2867144953093669	0.7759746618111837	0.034287027232268806	0.3890007279544158	0.6995670589987455	0.3248493161629217	0.031683777097558936	0.03376296213498339	0.3538052613910021	Freedman-Lane residual permutation within 1000 Genomes population; classical studentized contrast	20000	3354126308	0.7067646617669117	0.0032189906239672196	0.7562887124310762	0.7640699046128775
Obin_media	Obinutuzumab + media	provirus_vs_true_absence_excluding_retained_noninternal	greater viability/resistance to antibody-mediated killing	same_cohort_observational_followup_not_independent_replication	35	7	28	10.420936553236102	0.0290012844930172	0.04177577879587847	0.6942128986923499	0.49326884722209197	0.03364334297860036	0.8620214855421516	0.3959985782805937	0.188760367953149	0.04497495645880367	0.03300103845873793	0.1830776808818155	Freedman-Lane residual permutation within 1000 Genomes population; classical studentized contrast	20000	1761748563	0.41462926853657317	0.0034835305598217327	0.6287595912078437	0.5350055077891267
Obin_media	Obinutuzumab + media	internal_haplotype_dose_linear	greater viability/resistance to antibody-mediated killing	same_cohort_observational_followup_not_independent_replication	45	9	36	13.32355101381135	0.025419313045686585	0.025595550698499926	0.9931145199847695	0.32728276218236696	0.03630856987870119	0.7000912768144497	0.48837017883041733	0.34135231078424444	0.03543137281329643	0.029289435724688652	0.23367662793740335	Freedman-Lane residual permutation within 1000 Genomes population; classical studentized contrast	20000	1538797155	0.36273186340682967	0.0033996021927658656	0.6287595912078437	0.5009082879189374
Obin_media	Obinutuzumab + media	pro_orf_positive_vs_known_negative	greater viability/resistance to antibody-mediated killing	same_cohort_observational_followup_not_independent_replication	30	7	23	11.44385343630771	0.03794480284806584	0.05219491694226818	0.7269827230501368	0.47457163048283635	0.04885201772719094	0.7767294906827531	0.44523368114296613	0.15291791136252142	0.052772058136995384	0.05285172781419765	0.32760760434219105	Freedman-Lane residual permutation within 1000 Genomes population; classical studentized contrast	20000	4246363382	0.4538773061346933	0.0035203714583506842	0.6287595912078437	0.5673466326683666
Obin_media	Obinutuzumab + media	structural_internal_vs_retained_noninternal	greater viability/resistance to antibody-mediated killing	same_cohort_observational_followup_not_independent_replication	45	10	35	14.570428732860236	0.03617210001293007	0.039188161954069975	0.92303640204726	0.3623080662069742	0.0652911139907426	0.5540126029716508	0.5830928548422416	0.34089377331172266	0.0382541864169728	0.04578533961494815	0.4086524458263515	Freedman-Lane residual permutation within 1000 Genomes population; classical studentized contrast	20000	1166670310	0.3670316484175791	0.003408135869411234	0.6859915939320489	0.5009082879189374
Obin_media	Obinutuzumab + media	structural_internal_vs_true_absence	greater viability/resistance to antibody-mediated killing	same_cohort_observational_followup_not_independent_replication	45	10	35	14.570428732860236	0.02034027932725286	0.04722825249026155	0.43068032914084675	0.6693415599199362	0.03648010904307409	0.5575717798221481	0.5806857438887211	0.34089377331172266	0.03868149412505632	0.03532478400350768	0.2803982245803363	Freedman-Lane residual permutation within 1000 Genomes population; classical studentized contrast	20000	2398366273	0.5792710364481776	0.0034907299923121558	0.6859915939320489	0.681495336997856
Obin_media	Obinutuzumab + media	structural_retained_noninternal_vs_true_absence	greater viability/resistance to antibody-mediated killing	same_cohort_observational_followup_not_independent_replication	45	10	35	14.570428732860236	-0.015831820685677213	0.05631713019670114	-0.2811190952092332	0.780274339500939	0.06251002967701304	-0.25326848775275956	0.8015425219087691	0.34089377331172266	0.00042730770808352414	0.049779944591304116	0.993196004231574	Freedman-Lane residual permutation within 1000 Genomes population; classical studentized contrast	20000	1535511267	0.7488125593720314	0.0030666178939789	0.8315954236309103	0.7876016455587477
Obin_serum	Obinutuzumab + serum/complement	internal_vs_pooled_noninternal	greater viability/resistance to antibody-mediated killing	same_cohort_observational_followup_not_independent_replication	49	9	40	13.31456570901726	0.16974835962336116	0.050880851448010515	3.3361933771255408	0.001842318144495473	0.04845065549179736	3.5035307138847553	0.0011460534200536348	0.44206289060139536	0.14405104440650898	0.046298028109516796	0.0033032373619749913	Freedman-Lane residual permutation within 1000 Genomes population; classical studentized contrast	20000	1970764744	0.0025498725063746812	0.0003565980576504305	0.015280712267381799	0.02039898005099745
Obin_serum	Obinutuzumab + serum/complement	any_retained_element_vs_true_absence	greater viability/resistance to antibody-mediated killing	same_cohort_observational_followup_not_independent_replication	49	9	40	14.521176966112744	0.1529287662543319	0.0823377037863828	1.8573358160568916	0.07063677240345258	0.09562377807939695	1.599275507890457	0.11762953312200006	0.34343779758397397	0.16177782775134902	0.09451574866530744	0.09416624211658314	Freedman-Lane residual permutation within 1000 Genomes population; classical studentized contrast	20000	20384280	0.10679466026698665	0.002183858873254717	0.31367875499200015	0.25128155356938037
Obin_serum	Obinutuzumab + serum/complement	provirus_vs_true_absence_excluding_retained_noninternal	greater viability/resistance to antibody-mediated killing	same_cohort_observational_followup_not_independent_replication	38	7	31	10.688733887809697	0.1902551584123186	0.08592799216808367	2.21412317001613	0.03430645405709917	0.102038649331636	1.864540148840759	0.0717387379150498	0.3354497397318762	0.1939703003593296	0.09854004643427418	0.05746480423587196	Freedman-Lane residual permutation within 1000 Genomes population; classical studentized contrast	20000	1184569041	0.055747212639368035	0.0016222951192809384	0.2869549516601992	0.19879006049697517
Obin_serum	Obinutuzumab + serum/complement	internal_haplotype_dose_linear	greater viability/resistance to antibody-mediated killing	same_cohort_observational_followup_not_independent_replication	49	9	40	14.06133505382014	0.13089933526109693	0.03776059313461939	3.466559298855048	0.0012738577189388444	0.042293504251352906	3.0950222162522665	0.003585002754246511	0.45157525392068043	0.1119064894790861	0.03953462960518116	0.0070369218486821695	Freedman-Lane residual permutation within 1000 Genomes population; classical studentized contrast	20000	2543973472	0.0006499675016249188	0.00018020995647346154	0.028680022033972085	0.009332866689998833
Obin_serum	Obinutuzumab + serum/complement	pro_orf_positive_vs_known_negative	greater viability/resistance to antibody-mediated killing	same_cohort_observational_followup_not_independent_replication	33	7	26	11.733314022119366	0.185111279457699	0.09258151469927556	1.9994410337633792	0.05611221590737618	0.0824065108183557	2.2463186175389707	0.03340000636157838	0.32351938561601346	0.1823887482744485	0.07708453194976785	0.025132703922899444	Freedman-Lane residual permutation within 1000 Genomes population; classical studentized contrast	20000	1234226937	0.04754762261886906	0.0015047355577154416	0.19085717920901932	0.19019049047547623
Obin_serum	Obinutuzumab + serum/complement	structural_internal_vs_retained_noninternal	greater viability/resistance to antibody-mediated killing	same_cohort_observational_followup_not_independent_replication	49	10	39	15.021109026785929	0.16209268353401152	0.06146233654054974	2.6372684908760498	0.011940397481826383	0.05007158183750284	3.2372191487788506	0.0024654278203863553	0.44280659859330185	0.1232546222132248	0.04436212174228698	0.008133782086467554	Freedman-Lane residual permutation within 1000 Genomes population; classical studentized contrast	20000	2014291602	0.013399330033498325	0.0008129922211128506	0.024654278203863553	0.08932886688998883
Obin_serum	Obinutuzumab + serum/complement	structural_internal_vs_true_absence	greater viability/resistance to antibody-mediated killing	same_cohort_observational_followup_not_independent_replication	49	10	39	15.021109026785929	0.18301157555610262	0.07766002409036576	2.356573767517108	0.023562011831852945	0.09485885474007853	1.9293040808638284	0.06099205584397654	0.44280659859330185	0.1832200529766566	0.09490883468284964	0.06031684866746472	Freedman-Lane residual permutation within 1000 Genomes population; classical studentized contrast	20000	1734183180	0.0391980400979951	0.001372218473256586	0.2710758037510068	0.19019049047547623
Obin_serum	Obinutuzumab + serum/complement	structural_retained_noninternal_vs_true_absence	greater viability/resistance to antibody-mediated killing	same_cohort_observational_followup_not_independent_replication	49	10	39	15.021109026785929	0.020918892022091105	0.09168707810236051	0.2281552914003543	0.8207175540910057	0.09771258426704262	0.2140859560619237	0.8315954236309104	0.44280659859330185	0.05996543076343183	0.095493235690589	0.5334333612523827	Freedman-Lane residual permutation within 1000 Genomes population; classical studentized contrast	20000	211039972	0.8357082145892706	0.0026200489499318925	0.8315954236309103	0.8357082145892706
Ofat_media	Ofatumumab + media	internal_vs_pooled_noninternal	greater viability/resistance to antibody-mediated killing	same_cohort_observational_followup_not_independent_replication	48	9	39	13.204878156350182	0.025821873663214562	0.029189327724733097	0.8846340658039487	0.3817756165499071	0.03416609635620294	0.7557747713992656	0.45432507398040267	0.3375718664697407	0.03237840601473982	0.027006706392844675	0.2372866319787734	Freedman-Lane residual permutation within 1000 Genomes population; classical studentized contrast	20000	321631389	0.3733813309334533	0.0034202047807337078	0.6287595912078437	0.5009082879189374
Ofat_media	Ofatumumab + media	any_retained_element_vs_true_absence	greater viability/resistance to antibody-mediated killing	same_cohort_observational_followup_not_independent_replication	48	9	39	14.410879461254613	0.03406023606689852	0.04356684868073896	0.7817925119279205	0.43905722360255683	0.030020845122391518	1.1345528724470906	0.26348811698023705	0.3347058704158663	0.041544584161759934	0.026167603614054662	0.11986992243294178	Freedman-Lane residual permutation within 1000 Genomes population; classical studentized contrast	20000	3257131024	0.3250837458127094	0.0033120487191040035	0.4610262749678204	0.5009082879189374
Ofat_media	Ofatumumab + media	provirus_vs_true_absence_excluding_retained_noninternal	greater viability/resistance to antibody-mediated killing	same_cohort_observational_followup_not_independent_replication	37	7	30	10.592817733706113	0.045490893798975335	0.041605631451877435	1.0933830880944984	0.2829278096564286	0.04005675278166557	1.1356610468883797	0.26509010810649675	0.17462969026029662	0.055025574453817394	0.03016763304245472	0.07750429453229285	Freedman-Lane residual permutation within 1000 Genomes population; classical studentized contrast	20000	2581946463	0.21788910554472277	0.0029189460682196087	0.4610262749678204	0.42540730106351826
Ofat_media	Ofatumumab + media	internal_haplotype_dose_linear	greater viability/resistance to antibody-mediated killing	same_cohort_observational_followup_not_independent_replication	48	9	39	13.823988372556252	0.029613346172344415	0.02193667377197933	1.34994696462008	0.18481639762799007	0.028098867904908467	1.0538981952070527	0.29841529182741794	0.3544444619246969	0.03245922171512079	0.02117052234692002	0.13271882768294138	Freedman-Lane residual permutation within 1000 Genomes population; classical studentized contrast	20000	1871208351	0.2233388330583471	0.002944910238107202	0.49735881971236323	0.42540730106351826
Ofat_media	Ofatumumab + media	pro_orf_positive_vs_known_negative	greater viability/resistance to antibody-mediated killing	same_cohort_observational_followup_not_independent_replication	32	7	25	11.62121532286094	0.06270158893279801	0.048052263987074635	1.3048623255225567	0.2038236835168377	0.035250260474979395	1.7787553364975428	0.08744412010476017	0.18869619342540722	0.044665001705301646	0.03327502301056959	0.190677854335048	Freedman-Lane residual permutation within 1000 Genomes population; classical studentized contrast	20000	166892118	0.15869206539673017	0.0025836236051901677	0.2914804003492006	0.33408855872995824
Ofat_media	Ofatumumab + media	structural_internal_vs_retained_noninternal	greater viability/resistance to antibody-mediated killing	same_cohort_observational_followup_not_independent_replication	48	10	38	14.90028996625793	0.018997939591451712	0.035249792323413624	0.5389518161453932	0.5930638328232849	0.04601790252451575	0.4128380162770495	0.6820455006756885	0.3397527493199748	0.025094937594398542	0.03446380402851127	0.47065812351943903	Freedman-Lane residual permutation within 1000 Genomes population; classical studentized contrast	20000	2757240331	0.5990200489975501	0.003465422201878766	0.7562887124310762	0.6845943417114859
Ofat_media	Ofatumumab + media	structural_internal_vs_true_absence	greater viability/resistance to antibody-mediated killing	same_cohort_observational_followup_not_independent_replication	48	10	38	14.90028996625793	0.037597634574982136	0.04445583445187559	0.8457300383301183	0.40299753023955354	0.03162100096716733	1.1890083623228898	0.2418135358815487	0.3397527493199748	0.04594216621251586	0.027504921708643364	0.10247315211778124	Freedman-Lane residual permutation within 1000 Genomes population; classical studentized contrast	20000	445319353	0.29398530073496326	0.0032213938466789578	0.4605972112029499	0.5009082879189374
Ofat_media	Ofatumumab + media	structural_retained_noninternal_vs_true_absence	greater viability/resistance to antibody-mediated killing	same_cohort_observational_followup_not_independent_replication	48	10	38	14.90028996625793	0.018599694983530424	0.05249901510650588	0.3542865508199882	0.7250826466503327	0.04479688954306949	0.4152005903367006	0.6803301485587515	0.3397527493199748	0.020847228618117317	0.03460860222844508	0.5502442198770943	Freedman-Lane residual permutation within 1000 Genomes population; classical studentized contrast	20000	3147478391	0.6784160791960402	0.003302701885158348	0.7562887124310762	0.7537956435511558
Ofat_serum	Ofatumumab + serum/complement	internal_vs_pooled_noninternal	greater viability/resistance to antibody-mediated killing	same_cohort_observational_followup_not_independent_replication	49	9	40	13.31456570901726	0.2156510376810074	0.0566671586559801	3.8055735066972463	0.0004752451785195694	0.05894459392617352	3.6585380153963634	0.0007320747618359432	0.41525231838236465	0.18686464003224723	0.05348543753962121	0.0011168456271891652	Freedman-Lane residual permutation within 1000 Genomes population; classical studentized contrast	20000	585323700	0.000599970001499925	0.0001731444568119783	0.014641495236718864	0.009332866689998833
Ofat_serum	Ofatumumab + serum/complement	any_retained_element_vs_true_absence	greater viability/resistance to antibody-mediated killing	same_cohort_observational_followup_not_independent_replication	49	9	40	14.521176966112744	0.12394695550987565	0.09669106891092477	1.2818862890435099	0.20726302830395713	0.08977945134578456	1.380571541170321	0.17507708916480036	0.23496690352112093	0.12150819276382549	0.07374704707139292	0.10671700867050646	Freedman-Lane residual permutation within 1000 Genomes population; classical studentized contrast	20000	3381911003	0.26088695565221737	0.0031049582224014906	0.3696003835773493	0.4743399193676679
Ofat_serum	Ofatumumab + serum/complement	provirus_vs_true_absence_excluding_retained_noninternal	greater viability/resistance to antibody-mediated killing	same_cohort_observational_followup_not_independent_replication	38	7	31	10.688733887809697	0.17842654529760804	0.09260280851149293	1.9267941023134685	0.06321492997397343	0.11742808839933422	1.519453716140198	0.13878279334352583	0.3009673083074623	0.1628291006503439	0.08482369178510864	0.06358650049234812	Freedman-Lane residual permutation within 1000 Genomes population; classical studentized contrast	20000	4078436776	0.09069546522673866	0.0020305870398768626	0.3469569833588146	0.22673866306684665
Ofat_serum	Ofatumumab + serum/complement	internal_haplotype_dose_linear	greater viability/resistance to antibody-mediated killing	same_cohort_observational_followup_not_independent_replication	49	9	40	14.06133505382014	0.13017818514123014	0.04502304563085956	2.891367816574448	0.006173489013221876	0.049001757363548074	2.6566023780622285	0.01128402227439626	0.3412232030006519	0.10955070242518822	0.04266387417480147	0.013794757906677663	Freedman-Lane residual permutation within 1000 Genomes population; classical studentized contrast	20000	2995311464	0.0022998850057497125	0.0003387093747351486	0.07522681516264174	0.02039898005099745
Ofat_serum	Ofatumumab + serum/complement	pro_orf_positive_vs_known_negative	greater viability/resistance to antibody-mediated killing	same_cohort_observational_followup_not_independent_replication	33	7	26	11.733314022119366	0.030428139683279704	0.10807351562368901	0.2815503826971837	0.7805170488886549	0.1288619102953748	0.23612982000292332	0.8151822168015768	0.2626361510330769	0.008706847171427362	0.12688417675954383	0.9457794599723872	Freedman-Lane residual permutation within 1000 Genomes population; classical studentized contrast	20000	4283276978	0.767911604419779	0.002985083428433325	0.8315954236309103	0.7876016455587477
Ofat_serum	Ofatumumab + serum/complement	structural_internal_vs_retained_noninternal	greater viability/resistance to antibody-mediated killing	same_cohort_observational_followup_not_independent_replication	49	10	39	15.021109026785929	0.24259566426732448	0.06804022145727105	3.565474348428943	0.0009791325475283074	0.06351751825454123	3.819350486823845	0.00046807849390563387	0.4230364256692869	0.20283038514893248	0.06293935284678413	0.0024568754729413288	Freedman-Lane residual permutation within 1000 Genomes population; classical studentized contrast	20000	1370066850	0.0006999650017499125	0.0001870080317449361	0.014641495236718864	0.009332866689998833
Ofat_serum	Ofatumumab + serum/complement	structural_internal_vs_true_absence	greater viability/resistance to antibody-mediated killing	same_cohort_observational_followup_not_independent_replication	49	10	39	15.021109026785929	0.1689703269938761	0.08597143445725289	1.9654240744103473	0.05651535006723929	0.09524502788688224	1.7740592946705176	0.08386112843022739	0.4230364256692869	0.15679396722651062	0.077691377683135	0.04999104063428961	Freedman-Lane residual permutation within 1000 Genomes population; classical studentized contrast	20000	3505245076	0.0704464776761162	0.0018094266693385636	0.2914804003492006	0.19879006049697517
Ofat_serum	Ofatumumab + serum/complement	structural_retained_noninternal_vs_true_absence	greater viability/resistance to antibody-mediated killing	same_cohort_observational_followup_not_independent_replication	49	10	39	15.021109026785929	-0.07362533727344839	0.1014997061613323	-0.7253748809520886	0.47255244131195995	0.09624309199253814	-0.7649934738085583	0.44888004124006065	0.4230364256692869	-0.04603641792242187	0.0845844550650297	0.5891366861248128	Freedman-Lane residual permutation within 1000 Genomes population; classical studentized contrast	20000	942374148	0.4920753962301885	0.003535001445684786	0.6287595912078437	0.5964550257335618
Ritux_serum	Rituximab + serum/complement	internal_vs_pooled_noninternal	greater viability/resistance to antibody-mediated killing	same_cohort_observational_followup_not_independent_replication	49	9	40	13.31456570901726	0.1297568460570899	0.05404044841176521	2.4011060209641113	0.0210852228821261	0.06565309897336008	1.9764009328750964	0.05503331390958354	0.36560413590691976	0.13300838566530468	0.06825472813252775	0.05787465878488778	Freedman-Lane residual permutation within 1000 Genomes population; classical studentized contrast	20000	3812417341	0.026448677566121695	0.0011346333687196851	0.2710758037510068	0.15113530037783823
Ritux_serum	Rituximab + serum/complement	any_retained_element_vs_true_absence	greater viability/resistance to antibody-mediated killing	same_cohort_observational_followup_not_independent_replication	49	9	40	14.521176966112744	0.1747326053633363	0.0816838517251778	2.1391327866273677	0.03858103602474808	0.11887140176928224	1.4699297119628083	0.1494032534525379	0.3486765141082008	0.22998256805795866	0.127080664912526	0.07732966908511049	Freedman-Lane residual permutation within 1000 Genomes population; classical studentized contrast	20000	67411145	0.07104644767761611	0.0018165289726907639	0.35153706694714804	0.19879006049697517
Ritux_serum	Rituximab + serum/complement	provirus_vs_true_absence_excluding_retained_noninternal	greater viability/resistance to antibody-mediated killing	same_cohort_observational_followup_not_independent_replication	38	7	31	10.688733887809697	0.19713268016801688	0.08450107524497968	2.3329014405615953	0.026317749553715585	0.14220536669427553	1.3862534498562806	0.1755601821992409	0.3450467333447512	0.24042063798763302	0.13998744853965472	0.09527042545539954	Freedman-Lane residual permutation within 1000 Genomes population; classical studentized contrast	20000	727348172	0.06309684515774211	0.0017191957081001464	0.3696003835773493	0.19879006049697517
Ritux_serum	Rituximab + serum/complement	internal_haplotype_dose_linear	greater viability/resistance to antibody-mediated killing	same_cohort_observational_followup_not_independent_replication	49	9	40	14.06133505382014	0.07289385715557958	0.04170561658209069	1.7478187143475015	0.08816864213054552	0.04490037709294675	1.6234575715184858	0.11234751398716196	0.3256669155564229	0.08293932562577203	0.04517036703034956	0.07325652861751572	Freedman-Lane residual permutation within 1000 Genomes population; classical studentized contrast	20000	3850548961	0.07454627268636568	0.001857224766030005	0.31367875499200015	0.19879006049697517
Ritux_serum	Rituximab + serum/complement	pro_orf_positive_vs_known_negative	greater viability/resistance to antibody-mediated killing	same_cohort_observational_followup_not_independent_replication	33	7	26	11.733314022119366	0.08723777842741998	0.088917877103187	0.9811050518691835	0.33558279773967914	0.11998793803669379	0.7270545677744841	0.47368865401189253	0.18084626840104256	0.09891797780132688	0.09169744184780748	0.2899079278742362	Freedman-Lane residual permutation within 1000 Genomes population; classical studentized contrast	20000	660663823	0.37568121593920306	0.003424420485819325	0.6287595912078437	0.5009082879189374
Ritux_serum	Rituximab + serum/complement	structural_internal_vs_retained_noninternal	greater viability/resistance to antibody-mediated killing	same_cohort_observational_followup_not_independent_replication	49	10	39	15.021109026785929	0.09375306575995493	0.0644633294406054	1.4543627605573215	0.1538471309504963	0.07696318013453002	1.2181547799360233	0.23048353098291494	0.3821838677138777	0.07462776514169983	0.07427909563374237	0.3207976894005649	Freedman-Lane residual permutation within 1000 Genomes population; classical studentized contrast	20000	1538491402	0.151942402879856	0.0025382027757216413	0.4605972112029499	0.33408855872995824
Ritux_serum	Rituximab + serum/complement	structural_internal_vs_true_absence	greater viability/resistance to antibody-mediated killing	same_cohort_observational_followup_not_independent_replication	49	10	39	15.021109026785929	0.1921322531279495	0.08145189394158076	2.358843285654614	0.02343677995234281	0.1197891336501086	1.603920549998696	0.11680050782210516	0.3821838677138777	0.2429653294302785	0.1289016668512144	0.06637652264341024	Freedman-Lane residual permutation within 1000 Genomes population; classical studentized contrast	20000	986628671	0.04519774011299435	0.0014688898318855358	0.31367875499200015	0.19019049047547623
Ritux_serum	Rituximab + serum/complement	structural_retained_noninternal_vs_true_absence	greater viability/resistance to antibody-mediated killing	same_cohort_observational_followup_not_independent_replication	49	10	39	15.021109026785929	0.09837918736799456	0.09616384039125432	1.0230372140684776	0.31259442684244776	0.13643428842820682	0.7210737747920511	0.4751647156867299	0.3821838677138777	0.16833756428857866	0.14366580285858796	0.24790961347198076	Freedman-Lane residual permutation within 1000 Genomes population; classical studentized contrast	20000	3894441798	0.3694815259237038	0.003412867418028293	0.6287595912078437	0.5009082879189374
