## Supplementary material for "Structural polymorphism and population-variable coding capacity of HERV-K(HML-2) in human pangenomes": Table_S10g_GEUVADIS_complete_SLC44A5_followup_family.tsv

model_id	focal_exposure_id	adjustment	family	ancestry_model	status	n	beta	se_hc3	ci95_low	ci95_high	standardized_beta	statistic_hc3	p_two_sided_hc3	residual_df	p_one_sided_positive	q_bh_secondary_family	included_in_bh_family	bh_family_size	bh_exclusion_reason
prespecified_MAGE_replication	HML-2_1p31.1b::internal_fragment_present	NA	prespecified_replication	population	fit	33	0.609216023155312	0.115984869617005	0.371234728225155	0.84719731808547	0.786481267382014	5.25254738111111	1.54608134461494e-05	27.0	7.73040672307471e-06	NA	False	30	primary_replication_not_in_secondary_BH_family
prespecified_MAGE_replication	HML-2_1p31.1b::internal_fragment_present	NA	prespecified_replication	superpopulation	fit	33	0.554967627889318	0.0885259004938865	0.373911832102731	0.736023423675904	0.716448068909552	6.26898596674137	7.63565768582535e-07	29.0	3.81782884291268e-07	NA	False	30	superpopulation_sensitivity_not_in_population_BH_family
MAGE_nonoverlap_replication	HML-2_1p31.1b::internal_fragment_present	NA	independent_donor_sensitivity	population	fit	28	0.519734082414696	0.140189497058125	0.228998860062841	0.810469304766552	0.849267845258363	3.70736819320499	0.0012279892553204	22.0	0.0006139946276602	0.0184198388298067	True	30
MAGE_nonoverlap_replication	HML-2_1p31.1b::internal_fragment_present	NA	independent_donor_sensitivity	superpopulation	fit	28	0.463381989600168	0.100894992183942	0.255144960356261	0.671619018844076	0.757186101805934	4.59271545167849	0.0001169853610065	24.0	5.84926805032833e-05	NA	False	30	superpopulation_sensitivity_not_in_population_BH_family
general_type1_physical_burden	general::type1_physical_units	NA	shared_type1	population	fit	33	0.0010143556214963	0.061674986822772	-0.125532264444987	0.127560975687979	0.0043110850777428	0.0164467910534161	0.986998884838825	27.0	0.493499442419413	0.986998884838826	True	30
general_type1_physical_burden	general::type1_physical_units	NA	shared_type1	superpopulation	fit	33	0.0108555042738052	0.0651417177958611	-0.122374267901733	0.144085276449344	0.046136681745935	0.166644427582088	0.868806338321353	29.0	0.434403169160676	NA	False	30	superpopulation_sensitivity_not_in_population_BH_family
local_state_adjusted_type1_burden	HML-2_1p31.1b::internal_fragment_present	general::type1_physical_units	local_vs_shared_type1	population	fit	33	0.609491241537442	0.117407993713419	0.368155654127513	0.850826828947371	0.786836566805793	5.19122439844387	2.03018434074142e-05	26.0	1.01509217037071e-05	0.0006090553022224	True	30
local_state_adjusted_type1_burden	HML-2_1p31.1b::internal_fragment_present	general::type1_physical_units	local_vs_shared_type1	superpopulation	fit	33	0.554417521731603	0.0930794775727044	0.363752855117105	0.745082188346101	0.715737896866024	5.95638841331642	2.05802117209333e-06	28.0	1.02901058604666e-06	NA	False	30	superpopulation_sensitivity_not_in_population_BH_family
type1_burden_adjusted_local_state	general::type1_physical_units	HML-2_1p31.1b::internal_fragment_present	local_vs_shared_type1	population	fit	33	-0.0033289242032936	0.022035544438877	-0.0486236344939285	0.0419657860873412	-0.0141481696888378	-0.151070658250699	0.8810860000448	26.0	0.5594569999776	0.986998884838826	True	30
type1_burden_adjusted_local_state	general::type1_physical_units	HML-2_1p31.1b::internal_fragment_present	local_vs_shared_type1	superpopulation	fit	33	0.007172447945694	0.0298309589445647	-0.053933501402953	0.0682783972943411	0.0304834248012115	0.240436385535668	0.811743700394844	28.0	0.405871850197422	NA	False	30	superpopulation_sensitivity_not_in_population_BH_family
onep31b_feature::HML-2_1p31.1b::total_internal_fragment_cn	HML-2_1p31.1b::total_internal_fragment_cn	NA	onep31b_secondary	population	fit	33	0.231229290342228	0.112503007696116	0.0003921859555217	0.462066394728934	0.593167845343984	2.05531652066411	0.0496387293697686	27.0	0.0248193646848843	0.496387293697686	True	30
onep31b_feature::HML-2_1p31.1b::total_internal_fragment_cn	HML-2_1p31.1b::total_internal_fragment_cn	NA	onep31b_secondary	superpopulation	fit	33	0.228599982410938	0.0925808987288152	0.0392507840354792	0.417949180786397	0.586422934619046	2.46919165345916	0.0196734427612914	29.0	0.0098367213806457	NA	False	30	superpopulation_sensitivity_not_in_population_BH_family
onep31b_feature::HML-2_1p31.1b::any_array	HML-2_1p31.1b::any_array	NA	onep31b_secondary	population	underpowered_arm_lt5	33	NA	NA	NA	NA	NA	NA	NA	NA	NA	NA	False	30	underpowered_arm_lt5
onep31b_feature::HML-2_1p31.1b::any_array	HML-2_1p31.1b::any_array	NA	onep31b_secondary	superpopulation	underpowered_arm_lt5	33	NA	NA	NA	NA	NA	NA	NA	NA	NA	NA	False	30	superpopulation_sensitivity_not_in_population_BH_family
onep31b_feature::HML-2_1p31.1b::max_haplotype_cn	HML-2_1p31.1b::max_haplotype_cn	NA	onep31b_secondary	population	fit	33	0.347762254312762	0.242260872831982	-0.149315997513047	0.844840506138571	0.697215407314099	1.43548667288898	0.162632923141848	27.0	0.0813164615709241	0.986998884838826	True	30
onep31b_feature::HML-2_1p31.1b::max_haplotype_cn	HML-2_1p31.1b::max_haplotype_cn	NA	onep31b_secondary	superpopulation	fit	33	0.345276431775044	0.198249996106965	-0.0601903368156137	0.750743200365702	0.69223167560759	1.74162137984987	0.0921743494384526	29.0	0.0460871747192263	NA	False	30	superpopulation_sensitivity_not_in_population_BH_family
onep31b_feature::HML-2_1p31.1b::compatible_env_units	HML-2_1p31.1b::compatible_env_units	HML-2_1p31.1b::total_internal_fragment_cn	onep31b_secondary	population	exposure_aliased	33	NA	NA	NA	NA	NA	NA	NA	NA	NA	NA	False	30	exposure_aliased
onep31b_feature::HML-2_1p31.1b::compatible_env_units	HML-2_1p31.1b::compatible_env_units	HML-2_1p31.1b::total_internal_fragment_cn	onep31b_secondary	superpopulation	exposure_aliased	33	NA	NA	NA	NA	NA	NA	NA	NA	NA	NA	False	30	superpopulation_sensitivity_not_in_population_BH_family
onep31b_feature::HML-2_1p31.1b::compatible_np9_units	HML-2_1p31.1b::compatible_np9_units	HML-2_1p31.1b::total_internal_fragment_cn	onep31b_secondary	population	exposure_aliased	33	NA	NA	NA	NA	NA	NA	NA	NA	NA	NA	False	30	exposure_aliased
onep31b_feature::HML-2_1p31.1b::compatible_np9_units	HML-2_1p31.1b::compatible_np9_units	HML-2_1p31.1b::total_internal_fragment_cn	onep31b_secondary	superpopulation	exposure_aliased	33	NA	NA	NA	NA	NA	NA	NA	NA	NA	NA	False	30	superpopulation_sensitivity_not_in_population_BH_family
general_feature::general::type1_loci_present	general::type1_loci_present	NA	general_secondary	population	fit	33	-0.0262759762199449	0.1096241948735	-0.251206244605974	0.198654292166084	-0.0548050588114255	-0.239691395227722	0.812379857021246	27.0	0.593810071489377	0.986998884838826	True	30
general_feature::general::type1_loci_present	general::type1_loci_present	NA	general_secondary	superpopulation	fit	33	0.0169317253346017	0.111173195103179	-0.210442988701021	0.244306439370225	0.0353153083628303	0.152300429243646	0.880004663563478	29.0	0.440002331781739	NA	False	30	superpopulation_sensitivity_not_in_population_BH_family
general_feature::general::type1_compatible_gag_units	general::type1_compatible_gag_units	general::type1_physical_units	general_secondary	population	fit	33	0.0334278519073843	0.0673946619405747	-0.105103859718851	0.17195956353362	0.11345405107143	0.496001477637195	0.624060417741885	26.0	0.312030208870943	0.986998884838826	True	30
general_feature::general::type1_compatible_gag_units	general::type1_compatible_gag_units	general::type1_physical_units	general_secondary	superpopulation	fit	33	0.0323730687393198	0.05701358155949	-0.0844139589064652	0.149160096385105	0.10987411946977	0.567813279815452	0.574687094838586	28.0	0.287343547419293	NA	False	30	superpopulation_sensitivity_not_in_population_BH_family
general_feature::general::type1_compatible_env_units	general::type1_compatible_env_units	general::type1_physical_units	general_secondary	population	fit	33	-0.0161092591228642	0.108725689095136	-0.239598113794649	0.20737959554892	-0.0388250791374071	-0.14816424027231	0.88335626939955	26.0	0.558321865300225	0.986998884838826	True	30
general_feature::general::type1_compatible_env_units	general::type1_compatible_env_units	general::type1_physical_units	general_secondary	superpopulation	fit	33	-0.0299776355047252	0.115962967623178	-0.267517006567814	0.207561735558364	-0.0722493853967112	-0.258510420345033	0.797903863819129	28.0	0.601048068090436	NA	False	30	superpopulation_sensitivity_not_in_population_BH_family
general_feature::general::type1_compatible_np9_units	general::type1_compatible_np9_units	general::type1_physical_units	general_secondary	population	fit	33	0.0753672969921908	0.11977736387278	-0.170838600531348	0.32157319451573	0.250294787874884	0.62922821604457	0.534689840003189	26.0	0.267344920001594	0.986998884838826	True	30
general_feature::general::type1_compatible_np9_units	general::type1_compatible_np9_units	general::type1_physical_units	general_secondary	superpopulation	fit	33	0.0862980342633719	0.126537366811429	-0.172902011617125	0.345498080143869	0.286595765564051	0.681996444512524	0.500844303620551	28.0	0.250422151810275	NA	False	30	superpopulation_sensitivity_not_in_population_BH_family
general_feature::general::type2_physical_units	general::type2_physical_units	NA	general_secondary	population	fit	33	-0.0025022920241445	0.0208946793801615	-0.0453746328084314	0.0403700487601423	-0.0302124594721465	-0.119757378355388	0.905562015888142	27.0	0.547218992055929	0.986998884838826	True	30
general_feature::general::type2_physical_units	general::type2_physical_units	NA	general_secondary	superpopulation	fit	33	-0.0032941000347479	0.0183340534847477	-0.0407914496822004	0.0342032496127045	-0.0397726815402542	-0.179671126054494	0.858660304997496	29.0	0.570669847501252	NA	False	30	superpopulation_sensitivity_not_in_population_BH_family
type1_locus_units::HML-2_10p12.1	HML-2_10p12.1	NA	type1_locus_heterogeneity	population	underpowered_arm_lt5	33	NA	NA	NA	NA	NA	NA	NA	NA	NA	NA	False	30	underpowered_arm_lt5
type1_locus_units::HML-2_10p12.1	HML-2_10p12.1	NA	type1_locus_heterogeneity	superpopulation	underpowered_arm_lt5	33	NA	NA	NA	NA	NA	NA	NA	NA	NA	NA	False	30	superpopulation_sensitivity_not_in_population_BH_family
type1_leave_one_locus_out::HML-2_10p12.1	type1_units_without_HML-2_10p12.1	NA	type1_burden_leave_one_locus_out	population	fit	33	-0.0013636178057661	0.0571463232140043	-0.118618187680906	0.115890952069374	-0.006058819927653	-0.0238618642298221	0.981138276841605	27.0	0.509430861579198	0.986998884838826	True	30
type1_leave_one_locus_out::HML-2_10p12.1	type1_units_without_HML-2_10p12.1	NA	type1_burden_leave_one_locus_out	superpopulation	fit	33	0.00754461828669	0.0609314145527973	-0.117074116893767	0.132163353467147	0.0335222108633668	0.123821485879876	0.902310862899207	29.0	0.451155431449603	NA	False	30	superpopulation_sensitivity_not_in_population_BH_family
type1_locus_units::HML-2_11q23.3	HML-2_11q23.3	NA	type1_locus_heterogeneity	population	invariant	33	NA	NA	NA	NA	NA	NA	NA	NA	NA	NA	False	30	invariant
type1_locus_units::HML-2_11q23.3	HML-2_11q23.3	NA	type1_locus_heterogeneity	superpopulation	invariant	33	NA	NA	NA	NA	NA	NA	NA	NA	NA	NA	False	30	superpopulation_sensitivity_not_in_population_BH_family
type1_leave_one_locus_out::HML-2_11q23.3	type1_units_without_HML-2_11q23.3	NA	type1_burden_leave_one_locus_out	population	fit	33	0.0010143556214963	0.0616749868227742	-0.125532264444991	0.127560975687984	0.0043110850777428	0.0164467910534155	0.986998884838826	27.0	0.493499442419413	0.986998884838826	True	30
type1_leave_one_locus_out::HML-2_11q23.3	type1_units_without_HML-2_11q23.3	NA	type1_burden_leave_one_locus_out	superpopulation	fit	33	0.0108555042738057	0.0651417177958638	-0.122374267901738	0.14408527644935	0.0461366817459369	0.166644427582088	0.868806338321353	29.0	0.434403169160676	NA	False	30	superpopulation_sensitivity_not_in_population_BH_family
type1_locus_units::HML-2_12q13.2	HML-2_12q13.2	NA	type1_locus_heterogeneity	population	fit	33	-0.0089237198516996	0.1019099698351	-0.218025705892943	0.200178266189544	-0.0180537229097054	-0.0875647384268586	0.930868848780621	27.0	0.534565575609689	0.986998884838826	True	30
type1_locus_units::HML-2_12q13.2	HML-2_12q13.2	NA	type1_locus_heterogeneity	superpopulation	fit	33	-0.0084497764552433	0.098474685237254	-0.209853121702163	0.192953568791676	-0.017094880308559	-0.0858065850617893	0.932209862885445	29.0	0.533895068557277	NA	False	30	superpopulation_sensitivity_not_in_population_BH_family
type1_leave_one_locus_out::HML-2_12q13.2	type1_units_without_HML-2_12q13.2	NA	type1_burden_leave_one_locus_out	population	fit	33	0.0042408873542325	0.0668649099177242	-0.132954575296659	0.141436350005124	0.0158301336216228	0.0634247075102752	0.949895544341762	27.0	0.474947772170881	0.986998884838826	True	30
type1_leave_one_locus_out::HML-2_12q13.2	type1_units_without_HML-2_12q13.2	NA	type1_burden_leave_one_locus_out	superpopulation	fit	33	0.0162752751975379	0.0735037499939892	-0.13405677309808	0.166607323493156	0.0607513851667328	0.221421018640122	0.826316371896109	29.0	0.413158185948055	NA	False	30	superpopulation_sensitivity_not_in_population_BH_family
type1_locus_units::HML-2_19p12c	HML-2_19p12c	NA	type1_locus_heterogeneity	population	fit	33	-0.129557347389661	0.164702212819299	-0.467498373784128	0.208383679004807	-0.253330194149436	-0.786615705836346	0.438357007484759	27.0	0.780821496257621	0.986998884838826	True	30
type1_locus_units::HML-2_19p12c	HML-2_19p12c	NA	type1_locus_heterogeneity	superpopulation	fit	33	-0.0840807916909407	0.186385610588989	-0.465282167334543	0.297120583952662	-0.164407528499647	-0.451112032872284	0.655264093577478	29.0	0.672367953211261	NA	False	30	superpopulation_sensitivity_not_in_population_BH_family
type1_leave_one_locus_out::HML-2_19p12c	type1_units_without_HML-2_19p12c	NA	type1_burden_leave_one_locus_out	population	fit	33	0.0278739225231681	0.0721413289872648	-0.120147857792346	0.175895702838682	0.109442503898208	0.386379387716696	0.702243910211819	27.0	0.351121955105909	0.986998884838826	True	30
type1_leave_one_locus_out::HML-2_19p12c	type1_units_without_HML-2_19p12c	NA	type1_burden_leave_one_locus_out	superpopulation	fit	33	0.0304374749730743	0.0718835956762405	-0.116580985687055	0.177455935633203	0.119507883062512	0.423427274146982	0.675107491580219	29.0	0.337553745790109	NA	False	30	superpopulation_sensitivity_not_in_population_BH_family
type1_locus_units::HML-2_19p12d	HML-2_19p12d	NA	type1_locus_heterogeneity	population	invariant	33	NA	NA	NA	NA	NA	NA	NA	NA	NA	NA	False	30	invariant
type1_locus_units::HML-2_19p12d	HML-2_19p12d	NA	type1_locus_heterogeneity	superpopulation	invariant	33	NA	NA	NA	NA	NA	NA	NA	NA	NA	NA	False	30	superpopulation_sensitivity_not_in_population_BH_family
type1_leave_one_locus_out::HML-2_19p12d	type1_units_without_HML-2_19p12d	NA	type1_burden_leave_one_locus_out	population	fit	33	0.0010143556214963	0.061674986822772	-0.125532264444987	0.127560975687979	0.0043110850777428	0.0164467910534161	0.986998884838825	27.0	0.493499442419413	0.986998884838826	True	30
type1_leave_one_locus_out::HML-2_19p12d	type1_units_without_HML-2_19p12d	NA	type1_burden_leave_one_locus_out	superpopulation	fit	33	0.0108555042738052	0.0651417177958611	-0.122374267901733	0.144085276449344	0.046136681745935	0.166644427582088	0.868806338321353	29.0	0.434403169160676	NA	False	30	superpopulation_sensitivity_not_in_population_BH_family
type1_locus_units::HML-2_1p31.1a	HML-2_1p31.1a	NA	type1_locus_heterogeneity	population	underpowered_arm_lt5	33	NA	NA	NA	NA	NA	NA	NA	NA	NA	NA	False	30	underpowered_arm_lt5
type1_locus_units::HML-2_1p31.1a	HML-2_1p31.1a	NA	type1_locus_heterogeneity	superpopulation	underpowered_arm_lt5	33	NA	NA	NA	NA	NA	NA	NA	NA	NA	NA	False	30	superpopulation_sensitivity_not_in_population_BH_family
type1_leave_one_locus_out::HML-2_1p31.1a	type1_units_without_HML-2_1p31.1a	NA	type1_burden_leave_one_locus_out	population	fit	33	0.0181037676239972	0.0651023886850472	-0.115475300175744	0.151682835423738	0.0681978773668662	0.278081465053145	0.78306828630439	27.0	0.391534143152195	0.986998884838826	True	30
type1_leave_one_locus_out::HML-2_1p31.1a	type1_units_without_HML-2_1p31.1a	NA	type1_burden_leave_one_locus_out	superpopulation	fit	33	0.0302982996474825	0.0686529499037322	-0.110112748515482	0.170709347810447	0.114135342802602	0.441325532114323	0.662250412609711	29.0	0.331125206304856	NA	False	30	superpopulation_sensitivity_not_in_population_BH_family
type1_locus_units::HML-2_1q22	HML-2_1q22	NA	type1_locus_heterogeneity	population	invariant	33	NA	NA	NA	NA	NA	NA	NA	NA	NA	NA	False	30	invariant
type1_locus_units::HML-2_1q22	HML-2_1q22	NA	type1_locus_heterogeneity	superpopulation	invariant	33	NA	NA	NA	NA	NA	NA	NA	NA	NA	NA	False	30	superpopulation_sensitivity_not_in_population_BH_family
type1_leave_one_locus_out::HML-2_1q22	type1_units_without_HML-2_1q22	NA	type1_burden_leave_one_locus_out	population	fit	33	0.0010143556214963	0.0616749868227742	-0.125532264444991	0.127560975687984	0.0043110850777428	0.0164467910534155	0.986998884838826	27.0	0.493499442419413	0.986998884838826	True	30
type1_leave_one_locus_out::HML-2_1q22	type1_units_without_HML-2_1q22	NA	type1_burden_leave_one_locus_out	superpopulation	fit	33	0.0108555042738057	0.0651417177958638	-0.122374267901738	0.14408527644935	0.0461366817459369	0.166644427582088	0.868806338321353	29.0	0.434403169160676	NA	False	30	superpopulation_sensitivity_not_in_population_BH_family
type1_locus_units::HML-2_1q23.3	HML-2_1q23.3	NA	type1_locus_heterogeneity	population	invariant	33	NA	NA	NA	NA	NA	NA	NA	NA	NA	NA	False	30	invariant
type1_locus_units::HML-2_1q23.3	HML-2_1q23.3	NA	type1_locus_heterogeneity	superpopulation	invariant	33	NA	NA	NA	NA	NA	NA	NA	NA	NA	NA	False	30	superpopulation_sensitivity_not_in_population_BH_family
type1_leave_one_locus_out::HML-2_1q23.3	type1_units_without_HML-2_1q23.3	NA	type1_burden_leave_one_locus_out	population	fit	33	0.0010143556214963	0.0616749868227742	-0.125532264444991	0.127560975687984	0.0043110850777428	0.0164467910534155	0.986998884838826	27.0	0.493499442419413	0.986998884838826	True	30
type1_leave_one_locus_out::HML-2_1q23.3	type1_units_without_HML-2_1q23.3	NA	type1_burden_leave_one_locus_out	superpopulation	fit	33	0.0108555042738057	0.0651417177958638	-0.122374267901738	0.14408527644935	0.0461366817459369	0.166644427582088	0.868806338321353	29.0	0.434403169160676	NA	False	30	superpopulation_sensitivity_not_in_population_BH_family
type1_locus_units::HML-2_21q21.1	HML-2_21q21.1	NA	type1_locus_heterogeneity	population	invariant	33	NA	NA	NA	NA	NA	NA	NA	NA	NA	NA	False	30	invariant
type1_locus_units::HML-2_21q21.1	HML-2_21q21.1	NA	type1_locus_heterogeneity	superpopulation	invariant	33	NA	NA	NA	NA	NA	NA	NA	NA	NA	NA	False	30	superpopulation_sensitivity_not_in_population_BH_family
type1_leave_one_locus_out::HML-2_21q21.1	type1_units_without_HML-2_21q21.1	NA	type1_burden_leave_one_locus_out	population	fit	33	0.0010143556214963	0.0616749868227742	-0.125532264444991	0.127560975687984	0.0043110850777428	0.0164467910534155	0.986998884838826	27.0	0.493499442419413	0.986998884838826	True	30
type1_leave_one_locus_out::HML-2_21q21.1	type1_units_without_HML-2_21q21.1	NA	type1_burden_leave_one_locus_out	superpopulation	fit	33	0.0108555042738057	0.0651417177958638	-0.122374267901738	0.14408527644935	0.0461366817459369	0.166644427582088	0.868806338321353	29.0	0.434403169160676	NA	False	30	superpopulation_sensitivity_not_in_population_BH_family
type1_locus_units::HML-2_22q11.21	HML-2_22q11.21	NA	type1_locus_heterogeneity	population	underpowered_arm_lt5	33	NA	NA	NA	NA	NA	NA	NA	NA	NA	NA	False	30	underpowered_arm_lt5
type1_locus_units::HML-2_22q11.21	HML-2_22q11.21	NA	type1_locus_heterogeneity	superpopulation	underpowered_arm_lt5	33	NA	NA	NA	NA	NA	NA	NA	NA	NA	NA	False	30	superpopulation_sensitivity_not_in_population_BH_family
type1_leave_one_locus_out::HML-2_22q11.21	type1_units_without_HML-2_22q11.21	NA	type1_burden_leave_one_locus_out	population	fit	33	0.009232312308995	0.0582047551425436	-0.110193980496739	0.128658605114729	0.0375095536817511	0.158617836057983	0.875150444719201	27.0	0.4375752223596	0.986998884838826	True	30
type1_leave_one_locus_out::HML-2_22q11.21	type1_units_without_HML-2_22q11.21	NA	type1_burden_leave_one_locus_out	superpopulation	fit	33	0.0197146180102341	0.0618575544278183	-0.106798285895377	0.146227521915845	0.080097650276585	0.318709948891354	0.752230650209422	29.0	0.376115325104711	NA	False	30	superpopulation_sensitivity_not_in_population_BH_family
type1_locus_units::HML-2_3q12.3	HML-2_3q12.3	NA	type1_locus_heterogeneity	population	invariant	33	NA	NA	NA	NA	NA	NA	NA	NA	NA	NA	False	30	invariant
type1_locus_units::HML-2_3q12.3	HML-2_3q12.3	NA	type1_locus_heterogeneity	superpopulation	invariant	33	NA	NA	NA	NA	NA	NA	NA	NA	NA	NA	False	30	superpopulation_sensitivity_not_in_population_BH_family
type1_leave_one_locus_out::HML-2_3q12.3	type1_units_without_HML-2_3q12.3	NA	type1_burden_leave_one_locus_out	population	fit	33	0.0010143556214963	0.0616749868227742	-0.125532264444991	0.127560975687984	0.0043110850777428	0.0164467910534155	0.986998884838826	27.0	0.493499442419413	0.986998884838826	True	30
type1_leave_one_locus_out::HML-2_3q12.3	type1_units_without_HML-2_3q12.3	NA	type1_burden_leave_one_locus_out	superpopulation	fit	33	0.0108555042738057	0.0651417177958638	-0.122374267901738	0.14408527644935	0.0461366817459369	0.166644427582088	0.868806338321353	29.0	0.434403169160676	NA	False	30	superpopulation_sensitivity_not_in_population_BH_family
type1_locus_units::HML-2_3q13.2	HML-2_3q13.2	NA	type1_locus_heterogeneity	population	underpowered_arm_lt5	33	NA	NA	NA	NA	NA	NA	NA	NA	NA	NA	False	30	underpowered_arm_lt5
type1_locus_units::HML-2_3q13.2	HML-2_3q13.2	NA	type1_locus_heterogeneity	superpopulation	underpowered_arm_lt5	33	NA	NA	NA	NA	NA	NA	NA	NA	NA	NA	False	30	superpopulation_sensitivity_not_in_population_BH_family
type1_leave_one_locus_out::HML-2_3q13.2	type1_units_without_HML-2_3q13.2	NA	type1_burden_leave_one_locus_out	population	fit	33	-0.0038625794946054	0.0656884142334192	-0.138644072397933	0.130918913408722	-0.0162988832621015	-0.0588015335684621	0.953543239904334	27.0	0.523228380047833	0.986998884838826	True	30
type1_leave_one_locus_out::HML-2_3q13.2	type1_units_without_HML-2_3q13.2	NA	type1_burden_leave_one_locus_out	superpopulation	fit	33	0.0046510813878444	0.0686512175482687	-0.135756423710376	0.145058586486064	0.0196261158349966	0.0677494377222698	0.946450056854877	29.0	0.473225028427439	NA	False	30	superpopulation_sensitivity_not_in_population_BH_family
type1_locus_units::HML-2_3q27.2	HML-2_3q27.2	NA	type1_locus_heterogeneity	population	underpowered_arm_lt5	33	NA	NA	NA	NA	NA	NA	NA	NA	NA	NA	False	30	underpowered_arm_lt5
type1_locus_units::HML-2_3q27.2	HML-2_3q27.2	NA	type1_locus_heterogeneity	superpopulation	underpowered_arm_lt5	33	NA	NA	NA	NA	NA	NA	NA	NA	NA	NA	False	30	superpopulation_sensitivity_not_in_population_BH_family
type1_leave_one_locus_out::HML-2_3q27.2	type1_units_without_HML-2_3q27.2	NA	type1_burden_leave_one_locus_out	population	fit	33	-0.0076995171700287	0.0569033068483417	-0.124455458650098	0.10905642431004	-0.0335456963983904	-0.135308782502736	0.893371464470793	27.0	0.553314267764603	0.986998884838826	True	30
type1_leave_one_locus_out::HML-2_3q27.2	type1_units_without_HML-2_3q27.2	NA	type1_burden_leave_one_locus_out	superpopulation	fit	33	0.0044457876188355	0.0605015647821548	-0.11929380606904	0.128185381306711	0.0193696615540664	0.0734821923175584	0.94192692178997	29.0	0.470963460894985	NA	False	30	superpopulation_sensitivity_not_in_population_BH_family
type1_locus_units::HML-2_5p12	HML-2_5p12	NA	type1_locus_heterogeneity	population	invariant	33	NA	NA	NA	NA	NA	NA	NA	NA	NA	NA	False	30	invariant
type1_locus_units::HML-2_5p12	HML-2_5p12	NA	type1_locus_heterogeneity	superpopulation	invariant	33	NA	NA	NA	NA	NA	NA	NA	NA	NA	NA	False	30	superpopulation_sensitivity_not_in_population_BH_family
type1_leave_one_locus_out::HML-2_5p12	type1_units_without_HML-2_5p12	NA	type1_burden_leave_one_locus_out	population	fit	33	0.0010143556214963	0.0616749868227742	-0.125532264444991	0.127560975687984	0.0043110850777428	0.0164467910534155	0.986998884838826	27.0	0.493499442419413	0.986998884838826	True	30
type1_leave_one_locus_out::HML-2_5p12	type1_units_without_HML-2_5p12	NA	type1_burden_leave_one_locus_out	superpopulation	fit	33	0.0108555042738057	0.0651417177958638	-0.122374267901738	0.14408527644935	0.0461366817459369	0.166644427582088	0.868806338321353	29.0	0.434403169160676	NA	False	30	superpopulation_sensitivity_not_in_population_BH_family
type1_locus_units::HML-2_5q33.3	HML-2_5q33.3	NA	type1_locus_heterogeneity	population	underpowered_arm_lt5	33	NA	NA	NA	NA	NA	NA	NA	NA	NA	NA	False	30	underpowered_arm_lt5
type1_locus_units::HML-2_5q33.3	HML-2_5q33.3	NA	type1_locus_heterogeneity	superpopulation	underpowered_arm_lt5	33	NA	NA	NA	NA	NA	NA	NA	NA	NA	NA	False	30	superpopulation_sensitivity_not_in_population_BH_family
type1_leave_one_locus_out::HML-2_5q33.3	type1_units_without_HML-2_5q33.3	NA	type1_burden_leave_one_locus_out	population	fit	33	-0.0067237176231977	0.0573927604306585	-0.124483934899865	0.11103649965347	-0.0286923739364444	-0.117152713560822	0.90760616464867	27.0	0.546196917675665	0.986998884838826	True	30
type1_leave_one_locus_out::HML-2_5q33.3	type1_units_without_HML-2_5q33.3	NA	type1_burden_leave_one_locus_out	superpopulation	fit	33	0.007068586948729	0.060676799671443	-0.117029402329054	0.131166576226512	0.0301640478231068	0.116495711491122	0.908062704821171	29.0	0.454031352410585	NA	False	30	superpopulation_sensitivity_not_in_population_BH_family
type1_locus_units::HML-2_8q11.23_new	HML-2_8q11.23_new	NA	type1_locus_heterogeneity	population	invariant	33	NA	NA	NA	NA	NA	NA	NA	NA	NA	NA	False	30	invariant
type1_locus_units::HML-2_8q11.23_new	HML-2_8q11.23_new	NA	type1_locus_heterogeneity	superpopulation	invariant	33	NA	NA	NA	NA	NA	NA	NA	NA	NA	NA	False	30	superpopulation_sensitivity_not_in_population_BH_family
type1_leave_one_locus_out::HML-2_8q11.23_new	type1_units_without_HML-2_8q11.23_new	NA	type1_burden_leave_one_locus_out	population	fit	33	0.0010143556214963	0.061674986822772	-0.125532264444987	0.127560975687979	0.0043110850777428	0.0164467910534161	0.986998884838825	27.0	0.493499442419413	0.986998884838826	True	30
type1_leave_one_locus_out::HML-2_8q11.23_new	type1_units_without_HML-2_8q11.23_new	NA	type1_burden_leave_one_locus_out	superpopulation	fit	33	0.0108555042738052	0.0651417177958611	-0.122374267901733	0.144085276449344	0.046136681745935	0.166644427582088	0.868806338321353	29.0	0.434403169160676	NA	False	30	superpopulation_sensitivity_not_in_population_BH_family
type1_locus_units::HML-2_acro_type1	HML-2_acro_type1	NA	type1_locus_heterogeneity	population	underpowered_arm_lt5	33	NA	NA	NA	NA	NA	NA	NA	NA	NA	NA	False	30	underpowered_arm_lt5
type1_locus_units::HML-2_acro_type1	HML-2_acro_type1	NA	type1_locus_heterogeneity	superpopulation	underpowered_arm_lt5	33	NA	NA	NA	NA	NA	NA	NA	NA	NA	NA	False	30	superpopulation_sensitivity_not_in_population_BH_family
type1_leave_one_locus_out::HML-2_acro_type1	type1_units_without_HML-2_acro_type1	NA	type1_burden_leave_one_locus_out	population	fit	33	-0.0472644969281202	0.072436740063168	-0.195892410704078	0.101363416847838	-0.147525201161244	-0.65249342925846	0.519600057147729	27.0	0.740199971426136	0.986998884838826	True	30
type1_leave_one_locus_out::HML-2_acro_type1	type1_units_without_HML-2_acro_type1	NA	type1_burden_leave_one_locus_out	superpopulation	fit	33	-0.0412384502158494	0.0722269589217474	-0.188959167563708	0.106482267132009	-0.128716289373041	-0.57095647984471	0.572427498965743	29.0	0.713786250517129	NA	False	30	superpopulation_sensitivity_not_in_population_BH_family
