## Supplementary material for "Structural polymorphism and population-variable coding capacity of HERV-K(HML-2) in human pangenomes": Table_S10h_MAGE_SLC44A5_HC3_sensitivity_models.tsv

model_id	n	residual_df	beta	conventional_se	conventional_p	hc3_se	hc3_p	notes
primary_reproduction	39	26	1.80632008094487	0.248032597612594	9.82893291496621e-08	0.371910699370614	4.90324559603976e-05	Exact original model
pc_only	39	31	1.84197802599617	0.236186752457175	8.436859942023251e-09	0.331418367184475	4.33798059880769e-06	No PEER factors
superpopulation_peer	39	27	1.81633712401457	0.23254981313711	2.12816100368695e-08	0.345067423691046	1.50047587680682e-05	Explicit superpopulation replaces genotype PCs
superpopulation_only	39	32	1.90595669749955	0.233449807840774	2.5211536654353503e-09	0.314717526126228	9.22873048479777e-07	No PEER or genotype PCs
technical_augmented	39	10	1.71123284817124	0.430909671585319	0.002638176431611	NA	NA	Adds batch/RIN/read depth; high-dimensional sensitivity
dose_primary	39	26	1.73412343763232	0.25438268087156	3.09708751335569e-07	0.393706911201436	0.0001617689671617	0/1/2 internal-fragment haplotype dose
exclude_homozygote	38	25	1.84152981766599	0.24773914217628	8.73052711210428e-08	0.371265631260979	4.13208838863542e-05	Drops sole internal-fragment homozygote
