## Supplementary material for "Structural polymorphism and population-variable coding capacity of HERV-K(HML-2) in human pangenomes": current_typeI_locus_type_audit.tsv

locus	callable_typeI	callable_typeII	internal_bearing_unresolved	biological_absence	solo_LTR	cassette_unrepresented_fragment	technical_records	conflict	haplotype_locus_cells
10p12.1	559	0	0	0	25	0	0	0	584
11q23.3	575	0	0	0	9	0	0	0	584
12q13.2	259	0	0	195	130	0	0	0	584
19p12c	265	0	0	319	0	0	0	0	584
19p12e	582	0	0	0	2	0	0	0	584
1p31.1a	524	0	0	0	60	0	0	0	584
1p31.1b	115	0	0	0	469	0	0	0	584
1q22	581	0	0	0	3	0	0	0	584
1q23.3	584	0	0	0	0	0	0	0	584
1q32.2	584	0	0	0	0	0	0	0	584
21q21.1	583	0	0	0	1	0	0	0	584
22q11.21	553	0	0	3	25	0	3	0	584
3p25.3	584	0	0	0	0	0	0	0	584
3q12.3	573	0	0	0	5	6	0	0	584
3q13.2	528	0	0	0	56	0	0	0	584
3q27.2	563	0	0	0	21	0	0	0	584
4q32.3	584	0	0	0	0	0	0	0	584
5p12	580	0	0	2	0	0	2	0	584
5q33.3	556	0	0	0	27	0	1	0	584
8q11.23_new	1	0	0	0	583	0	0	0	584
TOTAL	9733	0	0	519	1416	6	6	0	11680
