## Supplementary material for "Structural polymorphism and population-variable coding capacity of HERV-K(HML-2) in human pangenomes": 8q_archaic_junction_summary.tsv

genome	bam_sample	left_host_LTR_junction_reads	right_LTR_host_junction_reads	total_junction_reads	left_reads_20bp_anchors	right_reads_20bp_anchors	source_bam
Altai	AltaiNea	40	56	96	28	37	https://cdna.eva.mpg.de/neandertal/altai/AltaiNeandertal/bam/AltaiNea.hg19_1000g.8.dq.bam
Chagyrskaya	ChagyrskayaPhalanx	16	25	41	6	17	https://cdna.eva.mpg.de/neandertal/Chagyrskaya/BAM/chr8.rh.bam
Denisova	DenisovaPinky	25	35	60	20	22	https://cdna.eva.mpg.de/denisova/alignments/T_hg19_1000g.bam
Vindija	Vi33.19	14	23	37	9	10	https://cdna.eva.mpg.de/neandertal/Vindija/bam/Pruefer_etal_2017/Vindija33.19/Vi33.19.chr8.indel_realn.bam
