## Supplementary material for "Structural polymorphism and population-variable coding capacity of HERV-K(HML-2) in human pangenomes": frozen_input.tsv

locus_id	frozen_membership_before_type_outcome	origin_family_status	expected_founder_chromosomes	n_type1	n_type2	n_no_call	n_typed	observed_sample_state	primary_precision_n_ge_59	predeclared_low_information_sensitivity	age_source_id	age_join_status	age_relation	insertion_age_lower_mya	insertion_age_point_mya	insertion_age_upper_mya	oldest_allowed_numeric_mya	closed_lower_else_strict_upper_mya	complete_age_primary_included	age_exclusion_reason	direct_type_evidence_sha256	age_authority_sha256	age_join_ledger_sha256
10p12.1	true	accepted_94_locus_frame; no extra family replication	570	427	0	143	427	sampled_fixed_I	true	false	subramanian2011_t1_r042	exact	closed_rate_range	1.61		2.91	2.91	1.61	true		957576678e2f84d7903a31238a6a726562162c5ff474fdaba00f4a3d956997fe	c70a6d037c523f00c3878d2ef1e71ae575c04c5388c4c3f30705e3d34baeff59	27f3afffe8c4e5fd6c076ff751b975d36a62dbcc607c9dc84c438e2bd2a897be
10p14	true	accepted_94_locus_frame; no extra family replication	570	0	444	126	444	sampled_fixed_II	true	false	subramanian2011_t1_r041	exact	closed_rate_range	7.36		13.32	13.32	7.36	true		957576678e2f84d7903a31238a6a726562162c5ff474fdaba00f4a3d956997fe	c70a6d037c523f00c3878d2ef1e71ae575c04c5388c4c3f30705e3d34baeff59	27f3afffe8c4e5fd6c076ff751b975d36a62dbcc607c9dc84c438e2bd2a897be
10q24.2	true	accepted_94_locus_frame; no extra family replication	570	0	443	127	443	sampled_fixed_II	true	false	subramanian2011_t1_r043	exact	not_available						false	subramanian_age_not_available	957576678e2f84d7903a31238a6a726562162c5ff474fdaba00f4a3d956997fe	c70a6d037c523f00c3878d2ef1e71ae575c04c5388c4c3f30705e3d34baeff59	27f3afffe8c4e5fd6c076ff751b975d36a62dbcc607c9dc84c438e2bd2a897be
11p15.4	true	accepted_94_locus_frame; no extra family replication	570	0	519	51	519	sampled_fixed_II	true	false	subramanian2011_t1_r044	exact	closed_rate_range	15.44		27.95	27.95	15.44	true		957576678e2f84d7903a31238a6a726562162c5ff474fdaba00f4a3d956997fe	c70a6d037c523f00c3878d2ef1e71ae575c04c5388c4c3f30705e3d34baeff59	27f3afffe8c4e5fd6c076ff751b975d36a62dbcc607c9dc84c438e2bd2a897be
11p15.4b	true	accepted_94_locus_frame; no extra family replication	570	0	0	570	0	underpowered_unresolved	false	false			unmatched_or_transfer_unauthorized						false	no_authorized_subramanian_age_join	957576678e2f84d7903a31238a6a726562162c5ff474fdaba00f4a3d956997fe	c70a6d037c523f00c3878d2ef1e71ae575c04c5388c4c3f30705e3d34baeff59	27f3afffe8c4e5fd6c076ff751b975d36a62dbcc607c9dc84c438e2bd2a897be
11q12.1	true	accepted_94_locus_frame; no extra family replication	570	0	0	570	0	underpowered_unresolved	false	false	subramanian2011_t1_r045	exact	not_available						false	subramanian_age_not_available	957576678e2f84d7903a31238a6a726562162c5ff474fdaba00f4a3d956997fe	c70a6d037c523f00c3878d2ef1e71ae575c04c5388c4c3f30705e3d34baeff59	27f3afffe8c4e5fd6c076ff751b975d36a62dbcc607c9dc84c438e2bd2a897be
11q12.3	true	accepted_94_locus_frame; no extra family replication	570	0	341	229	341	sampled_fixed_II	true	false	subramanian2011_t1_r046	exact	closed_rate_range	19.46		35.24	35.24	19.46	true		957576678e2f84d7903a31238a6a726562162c5ff474fdaba00f4a3d956997fe	c70a6d037c523f00c3878d2ef1e71ae575c04c5388c4c3f30705e3d34baeff59	27f3afffe8c4e5fd6c076ff751b975d36a62dbcc607c9dc84c438e2bd2a897be
11q22.1	true	accepted_94_locus_frame; no extra family replication	570	0	196	374	196	sampled_fixed_II	true	false	subramanian2011_t1_r047	exact	strict_upper_resolution_limit			2	2	2	true		957576678e2f84d7903a31238a6a726562162c5ff474fdaba00f4a3d956997fe	c70a6d037c523f00c3878d2ef1e71ae575c04c5388c4c3f30705e3d34baeff59	27f3afffe8c4e5fd6c076ff751b975d36a62dbcc607c9dc84c438e2bd2a897be
11q23.3	true	accepted_94_locus_frame; no extra family replication	570	523	0	47	523	sampled_fixed_I	true	false	subramanian2011_t1_r048	exact	closed_rate_range	13.35		24.18	24.18	13.35	true		957576678e2f84d7903a31238a6a726562162c5ff474fdaba00f4a3d956997fe	c70a6d037c523f00c3878d2ef1e71ae575c04c5388c4c3f30705e3d34baeff59	27f3afffe8c4e5fd6c076ff751b975d36a62dbcc607c9dc84c438e2bd2a897be
12p11.21	true	accepted_94_locus_frame; no extra family replication	570	0	529	41	529	sampled_fixed_II	true	false			unmatched_or_transfer_unauthorized						false	no_authorized_subramanian_age_join	957576678e2f84d7903a31238a6a726562162c5ff474fdaba00f4a3d956997fe	c70a6d037c523f00c3878d2ef1e71ae575c04c5388c4c3f30705e3d34baeff59	27f3afffe8c4e5fd6c076ff751b975d36a62dbcc607c9dc84c438e2bd2a897be
12q13.2	true	accepted_94_locus_frame; no extra family replication	570	237	0	333	237	sampled_fixed_I	true	false	subramanian2011_t1_r050	exact	strict_upper_resolution_limit			2	2	2	true		957576678e2f84d7903a31238a6a726562162c5ff474fdaba00f4a3d956997fe	c70a6d037c523f00c3878d2ef1e71ae575c04c5388c4c3f30705e3d34baeff59	27f3afffe8c4e5fd6c076ff751b975d36a62dbcc607c9dc84c438e2bd2a897be
12q14.1	true	accepted_94_locus_frame; no extra family replication	570	0	255	315	255	sampled_fixed_II	true	false	subramanian2011_t1_r051	exact	strict_upper_resolution_limit			2	2	2	true		957576678e2f84d7903a31238a6a726562162c5ff474fdaba00f4a3d956997fe	c70a6d037c523f00c3878d2ef1e71ae575c04c5388c4c3f30705e3d34baeff59	27f3afffe8c4e5fd6c076ff751b975d36a62dbcc607c9dc84c438e2bd2a897be
12q24.33	true	accepted_94_locus_frame; no extra family replication	570	0	0	570	0	underpowered_unresolved	false	false	subramanian2011_t2_r012	exact	closed_rate_range	7.07		12.81	12.81	7.07	false		957576678e2f84d7903a31238a6a726562162c5ff474fdaba00f4a3d956997fe	c70a6d037c523f00c3878d2ef1e71ae575c04c5388c4c3f30705e3d34baeff59	27f3afffe8c4e5fd6c076ff751b975d36a62dbcc607c9dc84c438e2bd2a897be
13p13	true	accepted_94_locus_frame; no extra family replication	570	0	0	570	0	underpowered_unresolved	false	false			unmatched_or_transfer_unauthorized						false	no_authorized_subramanian_age_join	957576678e2f84d7903a31238a6a726562162c5ff474fdaba00f4a3d956997fe	c70a6d037c523f00c3878d2ef1e71ae575c04c5388c4c3f30705e3d34baeff59	27f3afffe8c4e5fd6c076ff751b975d36a62dbcc607c9dc84c438e2bd2a897be
14q11.2	true	accepted_94_locus_frame; no extra family replication	570	0	0	570	0	underpowered_unresolved	false	false	subramanian2011_t2_r013	exact	closed_rate_range	11.98		21.69	21.69	11.98	false		957576678e2f84d7903a31238a6a726562162c5ff474fdaba00f4a3d956997fe	c70a6d037c523f00c3878d2ef1e71ae575c04c5388c4c3f30705e3d34baeff59	27f3afffe8c4e5fd6c076ff751b975d36a62dbcc607c9dc84c438e2bd2a897be
14q32.33	true	accepted_94_locus_frame; no extra family replication	570	0	0	570	0	underpowered_unresolved	false	false			unmatched_or_transfer_unauthorized						false	no_authorized_subramanian_age_join	957576678e2f84d7903a31238a6a726562162c5ff474fdaba00f4a3d956997fe	c70a6d037c523f00c3878d2ef1e71ae575c04c5388c4c3f30705e3d34baeff59	27f3afffe8c4e5fd6c076ff751b975d36a62dbcc607c9dc84c438e2bd2a897be
15p13a	true	accepted_94_locus_frame; no extra family replication	570	0	0	570	0	underpowered_unresolved	false	false			unmatched_or_transfer_unauthorized						false	no_authorized_subramanian_age_join	957576678e2f84d7903a31238a6a726562162c5ff474fdaba00f4a3d956997fe	c70a6d037c523f00c3878d2ef1e71ae575c04c5388c4c3f30705e3d34baeff59	27f3afffe8c4e5fd6c076ff751b975d36a62dbcc607c9dc84c438e2bd2a897be
15p13b	true	accepted_94_locus_frame; no extra family replication	570	0	0	570	0	underpowered_unresolved	false	false			unmatched_or_transfer_unauthorized						false	no_authorized_subramanian_age_join	957576678e2f84d7903a31238a6a726562162c5ff474fdaba00f4a3d956997fe	c70a6d037c523f00c3878d2ef1e71ae575c04c5388c4c3f30705e3d34baeff59	27f3afffe8c4e5fd6c076ff751b975d36a62dbcc607c9dc84c438e2bd2a897be
15q25.2	true	accepted_94_locus_frame; no extra family replication	570	0	0	570	0	underpowered_unresolved	false	false	subramanian2011_t2_r015	exact	not_available						false	subramanian_age_not_available	957576678e2f84d7903a31238a6a726562162c5ff474fdaba00f4a3d956997fe	c70a6d037c523f00c3878d2ef1e71ae575c04c5388c4c3f30705e3d34baeff59	27f3afffe8c4e5fd6c076ff751b975d36a62dbcc607c9dc84c438e2bd2a897be
16p11.2	true	accepted_94_locus_frame; no extra family replication	570	0	0	570	0	underpowered_unresolved	false	false	subramanian2011_t1_r053	exact	not_available						false	subramanian_age_not_available	957576678e2f84d7903a31238a6a726562162c5ff474fdaba00f4a3d956997fe	c70a6d037c523f00c3878d2ef1e71ae575c04c5388c4c3f30705e3d34baeff59	27f3afffe8c4e5fd6c076ff751b975d36a62dbcc607c9dc84c438e2bd2a897be
17p13.1_hg38	true	accepted_94_locus_frame; no extra family replication	570	0	0	570	0	underpowered_unresolved	false	false			unmatched_or_transfer_unauthorized						false	no_authorized_subramanian_age_join	957576678e2f84d7903a31238a6a726562162c5ff474fdaba00f4a3d956997fe	c70a6d037c523f00c3878d2ef1e71ae575c04c5388c4c3f30705e3d34baeff59	27f3afffe8c4e5fd6c076ff751b975d36a62dbcc607c9dc84c438e2bd2a897be
19p12a	true	accepted_94_locus_frame; no extra family replication	570	0	491	79	491	sampled_fixed_II	true	false	subramanian2011_t1_r055	exact	closed_rate_range	29.71		53.79	53.79	29.71	true		957576678e2f84d7903a31238a6a726562162c5ff474fdaba00f4a3d956997fe	c70a6d037c523f00c3878d2ef1e71ae575c04c5388c4c3f30705e3d34baeff59	27f3afffe8c4e5fd6c076ff751b975d36a62dbcc607c9dc84c438e2bd2a897be
19p12b	true	accepted_94_locus_frame; no extra family replication	570	0	68	502	68	sampled_fixed_II	true	false	subramanian2011_t1_r056	exact	strict_upper_resolution_limit			2	2	2	true		957576678e2f84d7903a31238a6a726562162c5ff474fdaba00f4a3d956997fe	c70a6d037c523f00c3878d2ef1e71ae575c04c5388c4c3f30705e3d34baeff59	27f3afffe8c4e5fd6c076ff751b975d36a62dbcc607c9dc84c438e2bd2a897be
19p12c	true	accepted_94_locus_frame; no extra family replication	570	223	0	347	223	sampled_fixed_I	true	false			unmatched_or_transfer_unauthorized						false	no_authorized_subramanian_age_join	957576678e2f84d7903a31238a6a726562162c5ff474fdaba00f4a3d956997fe	c70a6d037c523f00c3878d2ef1e71ae575c04c5388c4c3f30705e3d34baeff59	27f3afffe8c4e5fd6c076ff751b975d36a62dbcc607c9dc84c438e2bd2a897be
19p12d	true	accepted_94_locus_frame; no extra family replication	570	0	0	570	0	underpowered_unresolved	false	false			unmatched_or_transfer_unauthorized						false	no_authorized_subramanian_age_join	957576678e2f84d7903a31238a6a726562162c5ff474fdaba00f4a3d956997fe	c70a6d037c523f00c3878d2ef1e71ae575c04c5388c4c3f30705e3d34baeff59	27f3afffe8c4e5fd6c076ff751b975d36a62dbcc607c9dc84c438e2bd2a897be
19p12e	true	accepted_94_locus_frame; no extra family replication	570	489	0	81	489	sampled_fixed_I	true	false	subramanian2011_t1_r057	exact	closed_rate_range	12.96		23.47	23.47	12.96	true		957576678e2f84d7903a31238a6a726562162c5ff474fdaba00f4a3d956997fe	c70a6d037c523f00c3878d2ef1e71ae575c04c5388c4c3f30705e3d34baeff59	27f3afffe8c4e5fd6c076ff751b975d36a62dbcc607c9dc84c438e2bd2a897be
19p13.3	true	accepted_94_locus_frame; no extra family replication	570	0	0	570	0	underpowered_unresolved	false	false	subramanian2011_t1_r054	exact	not_available						false	subramanian_age_not_available	957576678e2f84d7903a31238a6a726562162c5ff474fdaba00f4a3d956997fe	c70a6d037c523f00c3878d2ef1e71ae575c04c5388c4c3f30705e3d34baeff59	27f3afffe8c4e5fd6c076ff751b975d36a62dbcc607c9dc84c438e2bd2a897be
19q12	true	accepted_94_locus_frame; no extra family replication	570	0	489	81	489	sampled_fixed_II	true	false			unmatched_or_transfer_unauthorized						false	no_authorized_subramanian_age_join	957576678e2f84d7903a31238a6a726562162c5ff474fdaba00f4a3d956997fe	c70a6d037c523f00c3878d2ef1e71ae575c04c5388c4c3f30705e3d34baeff59	27f3afffe8c4e5fd6c076ff751b975d36a62dbcc607c9dc84c438e2bd2a897be
19q13.12a	true	accepted_94_locus_frame; no extra family replication	570	0	491	79	491	sampled_fixed_II	true	false	subramanian2011_t1_r059	exact	not_available						false	subramanian_age_not_available	957576678e2f84d7903a31238a6a726562162c5ff474fdaba00f4a3d956997fe	c70a6d037c523f00c3878d2ef1e71ae575c04c5388c4c3f30705e3d34baeff59	27f3afffe8c4e5fd6c076ff751b975d36a62dbcc607c9dc84c438e2bd2a897be
19q13.12b	true	accepted_94_locus_frame; no extra family replication	570	0	489	81	489	sampled_fixed_II	true	false	subramanian2011_t1_r060	exact	closed_rate_range	22.87		41.42	41.42	22.87	true		957576678e2f84d7903a31238a6a726562162c5ff474fdaba00f4a3d956997fe	c70a6d037c523f00c3878d2ef1e71ae575c04c5388c4c3f30705e3d34baeff59	27f3afffe8c4e5fd6c076ff751b975d36a62dbcc607c9dc84c438e2bd2a897be
19q13.41	true	accepted_94_locus_frame; no extra family replication	570	0	490	80	490	sampled_fixed_II	true	false	subramanian2011_t2_r018	exact	not_available						false	subramanian_age_not_available	957576678e2f84d7903a31238a6a726562162c5ff474fdaba00f4a3d956997fe	c70a6d037c523f00c3878d2ef1e71ae575c04c5388c4c3f30705e3d34baeff59	27f3afffe8c4e5fd6c076ff751b975d36a62dbcc607c9dc84c438e2bd2a897be
19q13.42	true	accepted_94_locus_frame; no extra family replication	570	0	490	80	490	sampled_fixed_II	true	false	subramanian2011_t1_r061	exact	not_available						false	subramanian_age_not_available	957576678e2f84d7903a31238a6a726562162c5ff474fdaba00f4a3d956997fe	c70a6d037c523f00c3878d2ef1e71ae575c04c5388c4c3f30705e3d34baeff59	27f3afffe8c4e5fd6c076ff751b975d36a62dbcc607c9dc84c438e2bd2a897be
1p31.1a	true	accepted_94_locus_frame; no extra family replication	570	314	0	256	314	sampled_fixed_I	true	false			unmatched_or_transfer_unauthorized						false	no_authorized_subramanian_age_join	957576678e2f84d7903a31238a6a726562162c5ff474fdaba00f4a3d956997fe	c70a6d037c523f00c3878d2ef1e71ae575c04c5388c4c3f30705e3d34baeff59	27f3afffe8c4e5fd6c076ff751b975d36a62dbcc607c9dc84c438e2bd2a897be
1p31.1b	true	accepted_94_locus_frame; no extra family replication	570	67	0	503	67	sampled_fixed_I	true	false	subramanian2011_t1_r002	exact	strict_upper_resolution_limit			2	2	2	true		957576678e2f84d7903a31238a6a726562162c5ff474fdaba00f4a3d956997fe	c70a6d037c523f00c3878d2ef1e71ae575c04c5388c4c3f30705e3d34baeff59	27f3afffe8c4e5fd6c076ff751b975d36a62dbcc607c9dc84c438e2bd2a897be
1p34.3	true	accepted_94_locus_frame; no extra family replication	570	0	350	220	350	sampled_fixed_II	true	false	subramanian2011_t2_r003	exact	not_available						false	subramanian_age_not_available	957576678e2f84d7903a31238a6a726562162c5ff474fdaba00f4a3d956997fe	c70a6d037c523f00c3878d2ef1e71ae575c04c5388c4c3f30705e3d34baeff59	27f3afffe8c4e5fd6c076ff751b975d36a62dbcc607c9dc84c438e2bd2a897be
1p36.21a	true	accepted_94_locus_frame; no extra family replication	570	0	0	570	0	underpowered_unresolved	false	false	subramanian2011_t2_r001	exact	not_available						false	subramanian_age_not_available	957576678e2f84d7903a31238a6a726562162c5ff474fdaba00f4a3d956997fe	c70a6d037c523f00c3878d2ef1e71ae575c04c5388c4c3f30705e3d34baeff59	27f3afffe8c4e5fd6c076ff751b975d36a62dbcc607c9dc84c438e2bd2a897be
1p36.21b	true	accepted_94_locus_frame; no extra family replication	570	0	335	235	335	sampled_fixed_II	true	false			unmatched_or_transfer_unauthorized						false	no_authorized_subramanian_age_join	957576678e2f84d7903a31238a6a726562162c5ff474fdaba00f4a3d956997fe	c70a6d037c523f00c3878d2ef1e71ae575c04c5388c4c3f30705e3d34baeff59	27f3afffe8c4e5fd6c076ff751b975d36a62dbcc607c9dc84c438e2bd2a897be
1p36.21c	true	accepted_94_locus_frame; no extra family replication	570	0	18	552	18	sampled_fixed_II	false	true			unmatched_or_transfer_unauthorized						false	no_authorized_subramanian_age_join	957576678e2f84d7903a31238a6a726562162c5ff474fdaba00f4a3d956997fe	c70a6d037c523f00c3878d2ef1e71ae575c04c5388c4c3f30705e3d34baeff59	27f3afffe8c4e5fd6c076ff751b975d36a62dbcc607c9dc84c438e2bd2a897be
1q21.3	true	accepted_94_locus_frame; no extra family replication	570	0	0	570	0	underpowered_unresolved	false	false	subramanian2011_t1_r003	exact	not_available						false	subramanian_age_not_available	957576678e2f84d7903a31238a6a726562162c5ff474fdaba00f4a3d956997fe	c70a6d037c523f00c3878d2ef1e71ae575c04c5388c4c3f30705e3d34baeff59	27f3afffe8c4e5fd6c076ff751b975d36a62dbcc607c9dc84c438e2bd2a897be
1q22	true	accepted_94_locus_frame; no extra family replication	570	348	0	222	348	sampled_fixed_I	true	false	subramanian2011_t1_r004	exact	strict_upper_resolution_limit			2	2	2	true		957576678e2f84d7903a31238a6a726562162c5ff474fdaba00f4a3d956997fe	c70a6d037c523f00c3878d2ef1e71ae575c04c5388c4c3f30705e3d34baeff59	27f3afffe8c4e5fd6c076ff751b975d36a62dbcc607c9dc84c438e2bd2a897be
1q23.3	true	accepted_94_locus_frame; no extra family replication	570	350	0	220	350	sampled_fixed_I	true	false	subramanian2011_t1_r005	exact	closed_rate_range	7.81		14.14	14.14	7.81	true		957576678e2f84d7903a31238a6a726562162c5ff474fdaba00f4a3d956997fe	c70a6d037c523f00c3878d2ef1e71ae575c04c5388c4c3f30705e3d34baeff59	27f3afffe8c4e5fd6c076ff751b975d36a62dbcc607c9dc84c438e2bd2a897be
1q24.1	true	accepted_94_locus_frame; no extra family replication	570	0	349	221	349	sampled_fixed_II	true	false	subramanian2011_t1_r006	exact	closed_rate_range	14.17		25.65	25.65	14.17	true		957576678e2f84d7903a31238a6a726562162c5ff474fdaba00f4a3d956997fe	c70a6d037c523f00c3878d2ef1e71ae575c04c5388c4c3f30705e3d34baeff59	27f3afffe8c4e5fd6c076ff751b975d36a62dbcc607c9dc84c438e2bd2a897be
1q32.2	true	accepted_94_locus_frame; no extra family replication	570	350	0	220	350	sampled_fixed_I	true	false	subramanian2011_t1_r007	exact	not_available						false	subramanian_age_not_available	957576678e2f84d7903a31238a6a726562162c5ff474fdaba00f4a3d956997fe	c70a6d037c523f00c3878d2ef1e71ae575c04c5388c4c3f30705e3d34baeff59	27f3afffe8c4e5fd6c076ff751b975d36a62dbcc607c9dc84c438e2bd2a897be
1q43	true	accepted_94_locus_frame; no extra family replication	570	0	0	570	0	underpowered_unresolved	false	false	subramanian2011_t2_r004	exact	not_available						false	subramanian_age_not_available	957576678e2f84d7903a31238a6a726562162c5ff474fdaba00f4a3d956997fe	c70a6d037c523f00c3878d2ef1e71ae575c04c5388c4c3f30705e3d34baeff59	27f3afffe8c4e5fd6c076ff751b975d36a62dbcc607c9dc84c438e2bd2a897be
20q11.22	true	accepted_94_locus_frame; no extra family replication	570	0	0	570	0	underpowered_unresolved	false	false	subramanian2011_t1_r062	exact	closed_rate_range	15.74		28.5	28.5	15.74	false		957576678e2f84d7903a31238a6a726562162c5ff474fdaba00f4a3d956997fe	c70a6d037c523f00c3878d2ef1e71ae575c04c5388c4c3f30705e3d34baeff59	27f3afffe8c4e5fd6c076ff751b975d36a62dbcc607c9dc84c438e2bd2a897be
21p13	true	accepted_94_locus_frame; no extra family replication	570	0	0	570	0	underpowered_unresolved	false	false			unmatched_or_transfer_unauthorized						false	no_authorized_subramanian_age_join	957576678e2f84d7903a31238a6a726562162c5ff474fdaba00f4a3d956997fe	c70a6d037c523f00c3878d2ef1e71ae575c04c5388c4c3f30705e3d34baeff59	27f3afffe8c4e5fd6c076ff751b975d36a62dbcc607c9dc84c438e2bd2a897be
21q21.1	true	accepted_94_locus_frame; no extra family replication	570	181	0	389	181	sampled_fixed_I	true	false	subramanian2011_t1_r063	exact	closed_rate_range	3.46		6.27	6.27	3.46	true		957576678e2f84d7903a31238a6a726562162c5ff474fdaba00f4a3d956997fe	c70a6d037c523f00c3878d2ef1e71ae575c04c5388c4c3f30705e3d34baeff59	27f3afffe8c4e5fd6c076ff751b975d36a62dbcc607c9dc84c438e2bd2a897be
22p13	true	accepted_94_locus_frame; no extra family replication	570	0	0	570	0	underpowered_unresolved	false	false			unmatched_or_transfer_unauthorized						false	no_authorized_subramanian_age_join	957576678e2f84d7903a31238a6a726562162c5ff474fdaba00f4a3d956997fe	c70a6d037c523f00c3878d2ef1e71ae575c04c5388c4c3f30705e3d34baeff59	27f3afffe8c4e5fd6c076ff751b975d36a62dbcc607c9dc84c438e2bd2a897be
22q11.21	true	accepted_94_locus_frame; no extra family replication	570	217	0	353	217	sampled_fixed_I	true	false	subramanian2011_t1_r064	exact	closed_rate_range	1.84		3.34	3.34	1.84	true		957576678e2f84d7903a31238a6a726562162c5ff474fdaba00f4a3d956997fe	c70a6d037c523f00c3878d2ef1e71ae575c04c5388c4c3f30705e3d34baeff59	27f3afffe8c4e5fd6c076ff751b975d36a62dbcc607c9dc84c438e2bd2a897be
22q11.23	true	accepted_94_locus_frame; no extra family replication	570	0	0	570	0	underpowered_unresolved	false	false	subramanian2011_t2_r019	exact	closed_rate_range	21.64		39.18	39.18	21.64	false		957576678e2f84d7903a31238a6a726562162c5ff474fdaba00f4a3d956997fe	c70a6d037c523f00c3878d2ef1e71ae575c04c5388c4c3f30705e3d34baeff59	27f3afffe8c4e5fd6c076ff751b975d36a62dbcc607c9dc84c438e2bd2a897be
2q21.1	true	accepted_94_locus_frame; no extra family replication	570	0	0	570	0	underpowered_unresolved	false	false	subramanian2011_t1_r008	exact	not_available						false	subramanian_age_not_available	957576678e2f84d7903a31238a6a726562162c5ff474fdaba00f4a3d956997fe	c70a6d037c523f00c3878d2ef1e71ae575c04c5388c4c3f30705e3d34baeff59	27f3afffe8c4e5fd6c076ff751b975d36a62dbcc607c9dc84c438e2bd2a897be
3p12.3	true	accepted_94_locus_frame; no extra family replication	570	0	374	196	374	sampled_fixed_II	true	false	subramanian2011_t1_r010	exact	not_available						false	subramanian_age_not_available	957576678e2f84d7903a31238a6a726562162c5ff474fdaba00f4a3d956997fe	c70a6d037c523f00c3878d2ef1e71ae575c04c5388c4c3f30705e3d34baeff59	27f3afffe8c4e5fd6c076ff751b975d36a62dbcc607c9dc84c438e2bd2a897be
3p25.3	true	accepted_94_locus_frame; no extra family replication	570	381	0	189	381	sampled_fixed_I	true	false	subramanian2011_t1_r009	exact	closed_rate_range	12.13		21.96	21.96	12.13	true		957576678e2f84d7903a31238a6a726562162c5ff474fdaba00f4a3d956997fe	c70a6d037c523f00c3878d2ef1e71ae575c04c5388c4c3f30705e3d34baeff59	27f3afffe8c4e5fd6c076ff751b975d36a62dbcc607c9dc84c438e2bd2a897be
3q12.3	true	accepted_94_locus_frame; no extra family replication	570	371	0	199	371	sampled_fixed_I	true	false	subramanian2011_t1_r011	exact	closed_rate_range	5.51		9.98	9.98	5.51	true		957576678e2f84d7903a31238a6a726562162c5ff474fdaba00f4a3d956997fe	c70a6d037c523f00c3878d2ef1e71ae575c04c5388c4c3f30705e3d34baeff59	27f3afffe8c4e5fd6c076ff751b975d36a62dbcc607c9dc84c438e2bd2a897be
3q13.2	true	accepted_94_locus_frame; no extra family replication	570	347	0	223	347	sampled_fixed_I	true	false	subramanian2011_t1_r012	exact	strict_upper_resolution_limit			2	2	2	true		957576678e2f84d7903a31238a6a726562162c5ff474fdaba00f4a3d956997fe	c70a6d037c523f00c3878d2ef1e71ae575c04c5388c4c3f30705e3d34baeff59	27f3afffe8c4e5fd6c076ff751b975d36a62dbcc607c9dc84c438e2bd2a897be
3q21.2	true	accepted_94_locus_frame; no extra family replication	570	0	380	190	380	sampled_fixed_II	true	false	subramanian2011_t1_r013	exact	closed_rate_range	4.8		8.69	8.69	4.8	true		957576678e2f84d7903a31238a6a726562162c5ff474fdaba00f4a3d956997fe	c70a6d037c523f00c3878d2ef1e71ae575c04c5388c4c3f30705e3d34baeff59	27f3afffe8c4e5fd6c076ff751b975d36a62dbcc607c9dc84c438e2bd2a897be
3q24_hg38	true	accepted_94_locus_frame; no extra family replication	570	0	0	570	0	underpowered_unresolved	false	false			unmatched_or_transfer_unauthorized						false	no_authorized_subramanian_age_join	957576678e2f84d7903a31238a6a726562162c5ff474fdaba00f4a3d956997fe	c70a6d037c523f00c3878d2ef1e71ae575c04c5388c4c3f30705e3d34baeff59	27f3afffe8c4e5fd6c076ff751b975d36a62dbcc607c9dc84c438e2bd2a897be
3q27.2	true	accepted_94_locus_frame; no extra family replication	570	369	0	201	369	sampled_fixed_I	true	false	subramanian2011_t1_r015	exact	strict_upper_resolution_limit			2	2	2	true		957576678e2f84d7903a31238a6a726562162c5ff474fdaba00f4a3d956997fe	c70a6d037c523f00c3878d2ef1e71ae575c04c5388c4c3f30705e3d34baeff59	27f3afffe8c4e5fd6c076ff751b975d36a62dbcc607c9dc84c438e2bd2a897be
4p16.1a	true	accepted_94_locus_frame; no extra family replication	570	0	361	209	361	sampled_fixed_II	true	false	subramanian2011_t1_r017	exact	closed_rate_range	16.84		30.49	30.49	16.84	true		957576678e2f84d7903a31238a6a726562162c5ff474fdaba00f4a3d956997fe	c70a6d037c523f00c3878d2ef1e71ae575c04c5388c4c3f30705e3d34baeff59	27f3afffe8c4e5fd6c076ff751b975d36a62dbcc607c9dc84c438e2bd2a897be
4p16.1b	true	accepted_94_locus_frame; no extra family replication	570	0	362	208	362	sampled_fixed_II	true	false	subramanian2011_t2_r006	exact	closed_rate_range	17.19		31.13	31.13	17.19	true		957576678e2f84d7903a31238a6a726562162c5ff474fdaba00f4a3d956997fe	c70a6d037c523f00c3878d2ef1e71ae575c04c5388c4c3f30705e3d34baeff59	27f3afffe8c4e5fd6c076ff751b975d36a62dbcc607c9dc84c438e2bd2a897be
4p16.3a	true	accepted_94_locus_frame; no extra family replication	570	0	68	502	68	sampled_fixed_II	true	false	subramanian2011_t1_r016	exact	not_available						false	subramanian_age_not_available	957576678e2f84d7903a31238a6a726562162c5ff474fdaba00f4a3d956997fe	c70a6d037c523f00c3878d2ef1e71ae575c04c5388c4c3f30705e3d34baeff59	27f3afffe8c4e5fd6c076ff751b975d36a62dbcc607c9dc84c438e2bd2a897be
4p16.3b	true	accepted_94_locus_frame; no extra family replication	570	0	0	570	0	underpowered_unresolved	false	false	subramanian2011_t2_r005	exact	closed_rate_range	11.1		20.1	20.1	11.1	false		957576678e2f84d7903a31238a6a726562162c5ff474fdaba00f4a3d956997fe	c70a6d037c523f00c3878d2ef1e71ae575c04c5388c4c3f30705e3d34baeff59	27f3afffe8c4e5fd6c076ff751b975d36a62dbcc607c9dc84c438e2bd2a897be
4p16.3c	true	accepted_94_locus_frame; no extra family replication	570	0	363	207	363	sampled_fixed_II	true	false			unmatched_or_transfer_unauthorized						false	no_authorized_subramanian_age_join	957576678e2f84d7903a31238a6a726562162c5ff474fdaba00f4a3d956997fe	c70a6d037c523f00c3878d2ef1e71ae575c04c5388c4c3f30705e3d34baeff59	27f3afffe8c4e5fd6c076ff751b975d36a62dbcc607c9dc84c438e2bd2a897be
4q13.2	true	accepted_94_locus_frame; no extra family replication	570	0	208	362	208	sampled_fixed_II	true	false	subramanian2011_t1_r018	exact	closed_rate_range	17.09		30.95	30.95	17.09	true		957576678e2f84d7903a31238a6a726562162c5ff474fdaba00f4a3d956997fe	c70a6d037c523f00c3878d2ef1e71ae575c04c5388c4c3f30705e3d34baeff59	27f3afffe8c4e5fd6c076ff751b975d36a62dbcc607c9dc84c438e2bd2a897be
4q32.1	true	accepted_94_locus_frame; no extra family replication	570	0	0	570	0	underpowered_unresolved	false	false	subramanian2011_t1_r019	exact	not_available						false	subramanian_age_not_available	957576678e2f84d7903a31238a6a726562162c5ff474fdaba00f4a3d956997fe	c70a6d037c523f00c3878d2ef1e71ae575c04c5388c4c3f30705e3d34baeff59	27f3afffe8c4e5fd6c076ff751b975d36a62dbcc607c9dc84c438e2bd2a897be
4q32.3	true	accepted_94_locus_frame; no extra family replication	570	364	0	206	364	sampled_fixed_I	true	false	subramanian2011_t1_r020	exact	closed_rate_range	9.24		16.73	16.73	9.24	true		957576678e2f84d7903a31238a6a726562162c5ff474fdaba00f4a3d956997fe	c70a6d037c523f00c3878d2ef1e71ae575c04c5388c4c3f30705e3d34baeff59	27f3afffe8c4e5fd6c076ff751b975d36a62dbcc607c9dc84c438e2bd2a897be
4q35.2_hg38	true	accepted_94_locus_frame; no extra family replication	570	0	113	457	113	sampled_fixed_II	true	false			unmatched_or_transfer_unauthorized						false	no_authorized_subramanian_age_join	957576678e2f84d7903a31238a6a726562162c5ff474fdaba00f4a3d956997fe	c70a6d037c523f00c3878d2ef1e71ae575c04c5388c4c3f30705e3d34baeff59	27f3afffe8c4e5fd6c076ff751b975d36a62dbcc607c9dc84c438e2bd2a897be
5p12	true	accepted_94_locus_frame; no extra family replication	570	504	0	66	504	sampled_fixed_I	true	false	subramanian2011_t1_r023	exact	closed_rate_range	13.39		24.24	24.24	13.39	true		957576678e2f84d7903a31238a6a726562162c5ff474fdaba00f4a3d956997fe	c70a6d037c523f00c3878d2ef1e71ae575c04c5388c4c3f30705e3d34baeff59	27f3afffe8c4e5fd6c076ff751b975d36a62dbcc607c9dc84c438e2bd2a897be
5p13.3	true	accepted_94_locus_frame; no extra family replication	570	0	502	68	502	sampled_fixed_II	true	false	subramanian2011_t1_r022	exact	closed_rate_range	6.32		11.44	11.44	6.32	true		957576678e2f84d7903a31238a6a726562162c5ff474fdaba00f4a3d956997fe	c70a6d037c523f00c3878d2ef1e71ae575c04c5388c4c3f30705e3d34baeff59	27f3afffe8c4e5fd6c076ff751b975d36a62dbcc607c9dc84c438e2bd2a897be
5q11.2	true	accepted_94_locus_frame; no extra family replication	570	0	0	570	0	underpowered_unresolved	false	false			unmatched_or_transfer_unauthorized						false	no_authorized_subramanian_age_join	957576678e2f84d7903a31238a6a726562162c5ff474fdaba00f4a3d956997fe	c70a6d037c523f00c3878d2ef1e71ae575c04c5388c4c3f30705e3d34baeff59	27f3afffe8c4e5fd6c076ff751b975d36a62dbcc607c9dc84c438e2bd2a897be
5q33.2	true	accepted_94_locus_frame; no extra family replication	570	0	503	67	503	sampled_fixed_II	true	false	subramanian2011_t2_r007	exact	closed_rate_range	13.03		23.6	23.6	13.03	true		957576678e2f84d7903a31238a6a726562162c5ff474fdaba00f4a3d956997fe	c70a6d037c523f00c3878d2ef1e71ae575c04c5388c4c3f30705e3d34baeff59	27f3afffe8c4e5fd6c076ff751b975d36a62dbcc607c9dc84c438e2bd2a897be
5q33.3	true	accepted_94_locus_frame; no extra family replication	570	481	0	89	481	sampled_fixed_I	true	false	subramanian2011_t1_r024	exact	strict_upper_resolution_limit			2	2	2	true		957576678e2f84d7903a31238a6a726562162c5ff474fdaba00f4a3d956997fe	c70a6d037c523f00c3878d2ef1e71ae575c04c5388c4c3f30705e3d34baeff59	27f3afffe8c4e5fd6c076ff751b975d36a62dbcc607c9dc84c438e2bd2a897be
6p21.1	true	accepted_94_locus_frame; no extra family replication	570	0	426	144	426	sampled_fixed_II	true	false	subramanian2011_t1_r026	exact	closed_rate_range	9.83		17.81	17.81	9.83	true		957576678e2f84d7903a31238a6a726562162c5ff474fdaba00f4a3d956997fe	c70a6d037c523f00c3878d2ef1e71ae575c04c5388c4c3f30705e3d34baeff59	27f3afffe8c4e5fd6c076ff751b975d36a62dbcc607c9dc84c438e2bd2a897be
6p22.1	true	accepted_94_locus_frame; no extra family replication	570	0	426	144	426	sampled_fixed_II	true	false	subramanian2011_t1_r025	exact	closed_rate_range	19.55		35.4	35.4	19.55	true		957576678e2f84d7903a31238a6a726562162c5ff474fdaba00f4a3d956997fe	c70a6d037c523f00c3878d2ef1e71ae575c04c5388c4c3f30705e3d34baeff59	27f3afffe8c4e5fd6c076ff751b975d36a62dbcc607c9dc84c438e2bd2a897be
6q11.1	true	accepted_94_locus_frame; no extra family replication	570	0	0	570	0	underpowered_unresolved	false	false			unmatched_or_transfer_unauthorized						false	no_authorized_subramanian_age_join	957576678e2f84d7903a31238a6a726562162c5ff474fdaba00f4a3d956997fe	c70a6d037c523f00c3878d2ef1e71ae575c04c5388c4c3f30705e3d34baeff59	27f3afffe8c4e5fd6c076ff751b975d36a62dbcc607c9dc84c438e2bd2a897be
6q14.1	true	accepted_94_locus_frame; no extra family replication	570	0	347	223	347	sampled_fixed_II	true	false	subramanian2011_t1_r027	exact	strict_upper_resolution_limit			2	2	2	true		957576678e2f84d7903a31238a6a726562162c5ff474fdaba00f4a3d956997fe	c70a6d037c523f00c3878d2ef1e71ae575c04c5388c4c3f30705e3d34baeff59	27f3afffe8c4e5fd6c076ff751b975d36a62dbcc607c9dc84c438e2bd2a897be
6q25.1	true	accepted_94_locus_frame; no extra family replication	570	0	0	570	0	underpowered_unresolved	false	false	subramanian2011_t1_r028	exact	not_available						false	subramanian_age_not_available	957576678e2f84d7903a31238a6a726562162c5ff474fdaba00f4a3d956997fe	c70a6d037c523f00c3878d2ef1e71ae575c04c5388c4c3f30705e3d34baeff59	27f3afffe8c4e5fd6c076ff751b975d36a62dbcc607c9dc84c438e2bd2a897be
7p22.1	true	accepted_94_locus_frame; no extra family replication	570	0	460	110	460	sampled_fixed_II	true	false			unmatched_or_transfer_unauthorized						false	no_authorized_subramanian_age_join	957576678e2f84d7903a31238a6a726562162c5ff474fdaba00f4a3d956997fe	c70a6d037c523f00c3878d2ef1e71ae575c04c5388c4c3f30705e3d34baeff59	27f3afffe8c4e5fd6c076ff751b975d36a62dbcc607c9dc84c438e2bd2a897be
7q11.21	true	accepted_94_locus_frame; no extra family replication	570	0	460	110	460	sampled_fixed_II	true	false	subramanian2011_t2_r009	exact	not_available						false	subramanian_age_not_available	957576678e2f84d7903a31238a6a726562162c5ff474fdaba00f4a3d956997fe	c70a6d037c523f00c3878d2ef1e71ae575c04c5388c4c3f30705e3d34baeff59	27f3afffe8c4e5fd6c076ff751b975d36a62dbcc607c9dc84c438e2bd2a897be
7q22.2	true	accepted_94_locus_frame; no extra family replication	570	0	0	570	0	underpowered_unresolved	false	false	subramanian2011_t1_r031	exact	not_available						false	subramanian_age_not_available	957576678e2f84d7903a31238a6a726562162c5ff474fdaba00f4a3d956997fe	c70a6d037c523f00c3878d2ef1e71ae575c04c5388c4c3f30705e3d34baeff59	27f3afffe8c4e5fd6c076ff751b975d36a62dbcc607c9dc84c438e2bd2a897be
7q34	true	accepted_94_locus_frame; no extra family replication	570	0	0	570	0	underpowered_unresolved	false	false	subramanian2011_t1_r032	exact	not_available						false	subramanian_age_not_available	957576678e2f84d7903a31238a6a726562162c5ff474fdaba00f4a3d956997fe	c70a6d037c523f00c3878d2ef1e71ae575c04c5388c4c3f30705e3d34baeff59	27f3afffe8c4e5fd6c076ff751b975d36a62dbcc607c9dc84c438e2bd2a897be
8p22	true	accepted_94_locus_frame; no extra family replication	570	0	430	140	430	sampled_fixed_II	true	false			unmatched_or_transfer_unauthorized						false	no_authorized_subramanian_age_join	957576678e2f84d7903a31238a6a726562162c5ff474fdaba00f4a3d956997fe	c70a6d037c523f00c3878d2ef1e71ae575c04c5388c4c3f30705e3d34baeff59	27f3afffe8c4e5fd6c076ff751b975d36a62dbcc607c9dc84c438e2bd2a897be
8p23.1a_hg38	true	accepted_94_locus_frame; no extra family replication	570	0	32	538	32	sampled_fixed_II	false	true			unmatched_or_transfer_unauthorized						false	no_authorized_subramanian_age_join	957576678e2f84d7903a31238a6a726562162c5ff474fdaba00f4a3d956997fe	c70a6d037c523f00c3878d2ef1e71ae575c04c5388c4c3f30705e3d34baeff59	27f3afffe8c4e5fd6c076ff751b975d36a62dbcc607c9dc84c438e2bd2a897be
8p23.1b	true	accepted_94_locus_frame; no extra family replication	570	0	230	340	230	sampled_fixed_II	true	false			unmatched_or_transfer_unauthorized						false	no_authorized_subramanian_age_join	957576678e2f84d7903a31238a6a726562162c5ff474fdaba00f4a3d956997fe	c70a6d037c523f00c3878d2ef1e71ae575c04c5388c4c3f30705e3d34baeff59	27f3afffe8c4e5fd6c076ff751b975d36a62dbcc607c9dc84c438e2bd2a897be
8p23.1c	true	accepted_94_locus_frame; no extra family replication	570	0	202	368	202	sampled_fixed_II	true	false			unmatched_or_transfer_unauthorized						false	no_authorized_subramanian_age_join	957576678e2f84d7903a31238a6a726562162c5ff474fdaba00f4a3d956997fe	c70a6d037c523f00c3878d2ef1e71ae575c04c5388c4c3f30705e3d34baeff59	27f3afffe8c4e5fd6c076ff751b975d36a62dbcc607c9dc84c438e2bd2a897be
8p23.1d	true	accepted_94_locus_frame; no extra family replication	570	0	255	315	255	sampled_fixed_II	true	false			unmatched_or_transfer_unauthorized						false	no_authorized_subramanian_age_join	957576678e2f84d7903a31238a6a726562162c5ff474fdaba00f4a3d956997fe	c70a6d037c523f00c3878d2ef1e71ae575c04c5388c4c3f30705e3d34baeff59	27f3afffe8c4e5fd6c076ff751b975d36a62dbcc607c9dc84c438e2bd2a897be
8p23.1e	true	accepted_94_locus_frame; no extra family replication	570	0	280	290	280	sampled_fixed_II	true	false			unmatched_or_transfer_unauthorized						false	no_authorized_subramanian_age_join	957576678e2f84d7903a31238a6a726562162c5ff474fdaba00f4a3d956997fe	c70a6d037c523f00c3878d2ef1e71ae575c04c5388c4c3f30705e3d34baeff59	27f3afffe8c4e5fd6c076ff751b975d36a62dbcc607c9dc84c438e2bd2a897be
8q11.21	true	accepted_94_locus_frame; no extra family replication	570	0	497	73	497	sampled_fixed_II	true	false			unmatched_or_transfer_unauthorized						false	no_authorized_subramanian_age_join	957576678e2f84d7903a31238a6a726562162c5ff474fdaba00f4a3d956997fe	c70a6d037c523f00c3878d2ef1e71ae575c04c5388c4c3f30705e3d34baeff59	27f3afffe8c4e5fd6c076ff751b975d36a62dbcc607c9dc84c438e2bd2a897be
8q11.23_new	true	accepted_94_locus_frame; no extra family replication	570	1	0	569	1	sampled_fixed_I	false	true			unmatched_or_transfer_unauthorized						false	no_authorized_subramanian_age_join	957576678e2f84d7903a31238a6a726562162c5ff474fdaba00f4a3d956997fe	c70a6d037c523f00c3878d2ef1e71ae575c04c5388c4c3f30705e3d34baeff59	27f3afffe8c4e5fd6c076ff751b975d36a62dbcc607c9dc84c438e2bd2a897be
8q24.3a	true	accepted_94_locus_frame; no extra family replication	570	0	0	570	0	underpowered_unresolved	false	false	subramanian2011_t1_r038	exact	not_available						false	subramanian_age_not_available	957576678e2f84d7903a31238a6a726562162c5ff474fdaba00f4a3d956997fe	c70a6d037c523f00c3878d2ef1e71ae575c04c5388c4c3f30705e3d34baeff59	27f3afffe8c4e5fd6c076ff751b975d36a62dbcc607c9dc84c438e2bd2a897be
8q24.3b	true	accepted_94_locus_frame; no extra family replication	570	0	0	570	0	underpowered_unresolved	false	false			unmatched_or_transfer_unauthorized						false	no_authorized_subramanian_age_join	957576678e2f84d7903a31238a6a726562162c5ff474fdaba00f4a3d956997fe	c70a6d037c523f00c3878d2ef1e71ae575c04c5388c4c3f30705e3d34baeff59	27f3afffe8c4e5fd6c076ff751b975d36a62dbcc607c9dc84c438e2bd2a897be
8q24.3c	true	accepted_94_locus_frame; no extra family replication	570	0	489	81	489	sampled_fixed_II	true	false			unmatched_or_transfer_unauthorized						false	no_authorized_subramanian_age_join	957576678e2f84d7903a31238a6a726562162c5ff474fdaba00f4a3d956997fe	c70a6d037c523f00c3878d2ef1e71ae575c04c5388c4c3f30705e3d34baeff59	27f3afffe8c4e5fd6c076ff751b975d36a62dbcc607c9dc84c438e2bd2a897be
9q34.11	true	accepted_94_locus_frame; no extra family replication	570	0	0	570	0	underpowered_unresolved	false	false	subramanian2011_t1_r039	exact	closed_rate_range	12.43		22.51	22.51	12.43	false		957576678e2f84d7903a31238a6a726562162c5ff474fdaba00f4a3d956997fe	c70a6d037c523f00c3878d2ef1e71ae575c04c5388c4c3f30705e3d34baeff59	27f3afffe8c4e5fd6c076ff751b975d36a62dbcc607c9dc84c438e2bd2a897be
9q34.3	true	accepted_94_locus_frame; no extra family replication	570	0	0	570	0	underpowered_unresolved	false	false	subramanian2011_t1_r040	exact	closed_rate_range	15.46		28	28	15.46	false		957576678e2f84d7903a31238a6a726562162c5ff474fdaba00f4a3d956997fe	c70a6d037c523f00c3878d2ef1e71ae575c04c5388c4c3f30705e3d34baeff59	27f3afffe8c4e5fd6c076ff751b975d36a62dbcc607c9dc84c438e2bd2a897be
