## Supplementary material for "Structural polymorphism and population-variable coding capacity of HERV-K(HML-2) in human pangenomes": observed_locus_uniformity_numerical_checks.tsv

source	rate_label	exact_vs_finite_volume_log10_probability_difference
Dumont_Eichler_2013	low_across_families	0.003987961110018645
Dumont_Eichler_2013	mean_across_families	0.0067748990382119345
Dumont_Eichler_2013	high_across_families	0.005563254331527379
Harpak_2017	lower_95CI	0.0029136893665091534
Harpak_2017	estimate	0.003282506542309882
Harpak_2017	upper_95CI	0.0037833708482999384
