## Supplementary material for "Structural polymorphism and population-variable coding capacity of HERV-K(HML-2) in human pangenomes": observed_locus_uniformity_summary.tsv

source	rate_label	rate_per_generation	Ne	scenario	observed_TypeI_positive_loci	modeled_loci	loci_granted_certain_uniformity	upper_bound_p_zero_mixed_given_observed_positive_identities	expected_mixed_among_modeled_positive_loci	included_loci
Dumont_Eichler_2013	low_across_families	6.1e-07	10000	individual_older_upper_bounds	19	16	3	9.752771776254515e-08	8.557486306184936	10p12.1,11q23.3,12q13.2,19p12e,1p31.1b,1q22,1q23.3,21q21.1,22q11.21,3p25.3,3q12.3,3q13.2,3q27.2,4q32.3,5p12,5q33.3
Dumont_Eichler_2013	low_across_families	6.1e-07	10000	double_older_upper_bounds	19	16	3	1.2506939328214699e-06	7.063577239215919	10p12.1,11q23.3,12q13.2,19p12e,1p31.1b,1q22,1q23.3,21q21.1,22q11.21,3p25.3,3q12.3,3q13.2,3q27.2,4q32.3,5p12,5q33.3
Dumont_Eichler_2013	low_across_families	6.1e-07	10000	older_loci_unlimited_time	19	6	13	1.5642002389591563e-05	5.046772154552228	12q13.2,1p31.1b,1q22,3q13.2,3q27.2,5q33.3
Dumont_Eichler_2013	mean_across_families	3.2e-06	10000	individual_older_upper_bounds	19	16	3	5.46533994534658e-06	6.818001041417897	10p12.1,11q23.3,12q13.2,19p12e,1p31.1b,1q22,1q23.3,21q21.1,22q11.21,3p25.3,3q12.3,3q13.2,3q27.2,4q32.3,5p12,5q33.3
Dumont_Eichler_2013	mean_across_families	3.2e-06	10000	double_older_upper_bounds	19	16	3	3.482351888653678e-05	5.62586469974374	10p12.1,11q23.3,12q13.2,19p12e,1p31.1b,1q22,1q23.3,21q21.1,22q11.21,3p25.3,3q12.3,3q13.2,3q27.2,4q32.3,5p12,5q33.3
Dumont_Eichler_2013	mean_across_families	3.2e-06	10000	older_loci_unlimited_time	19	6	13	0.00010714963958287314	4.689432199447047	12q13.2,1p31.1b,1q22,3q13.2,3q27.2,5q33.3
Dumont_Eichler_2013	high_across_families	1.05e-05	10000	individual_older_upper_bounds	19	16	3	0.0017815152705393284	4.363864050299045	10p12.1,11q23.3,12q13.2,19p12e,1p31.1b,1q22,1q23.3,21q21.1,22q11.21,3p25.3,3q12.3,3q13.2,3q27.2,4q32.3,5p12,5q33.3
Dumont_Eichler_2013	high_across_families	1.05e-05	10000	double_older_upper_bounds	19	16	3	0.004035497001537274	3.720337936896022	10p12.1,11q23.3,12q13.2,19p12e,1p31.1b,1q22,1q23.3,21q21.1,22q11.21,3p25.3,3q12.3,3q13.2,3q27.2,4q32.3,5p12,5q33.3
Dumont_Eichler_2013	high_across_families	1.05e-05	10000	older_loci_unlimited_time	19	6	13	0.004985003419264837	3.519533559798578	12q13.2,1p31.1b,1q22,3q13.2,3q27.2,5q33.3
Harpak_2017	lower_95CI	8e-08	10000	individual_older_upper_bounds	19	16	3	3.294940827364986e-08	9.026778820863802	10p12.1,11q23.3,12q13.2,19p12e,1p31.1b,1q22,1q23.3,21q21.1,22q11.21,3p25.3,3q12.3,3q13.2,3q27.2,4q32.3,5p12,5q33.3
Harpak_2017	lower_95CI	8e-08	10000	double_older_upper_bounds	19	16	3	4.468959859230972e-07	7.583307775176575	10p12.1,11q23.3,12q13.2,19p12e,1p31.1b,1q22,1q23.3,21q21.1,22q11.21,3p25.3,3q12.3,3q13.2,3q27.2,4q32.3,5p12,5q33.3
Harpak_2017	lower_95CI	8e-08	10000	older_loci_unlimited_time	19	6	13	1.0116241404684724e-05	5.112946499586812	12q13.2,1p31.1b,1q22,3q13.2,3q27.2,5q33.3
Harpak_2017	estimate	2.5e-07	10000	individual_older_upper_bounds	19	16	3	4.718558460168759e-08	8.87260893687372	10p12.1,11q23.3,12q13.2,19p12e,1p31.1b,1q22,1q23.3,21q21.1,22q11.21,3p25.3,3q12.3,3q13.2,3q27.2,4q32.3,5p12,5q33.3
Harpak_2017	estimate	2.5e-07	10000	double_older_upper_bounds	19	16	3	6.33257066369376e-07	7.4055304484627955	10p12.1,11q23.3,12q13.2,19p12e,1p31.1b,1q22,1q23.3,21q21.1,22q11.21,3p25.3,3q12.3,3q13.2,3q27.2,4q32.3,5p12,5q33.3
Harpak_2017	estimate	2.5e-07	10000	older_loci_unlimited_time	19	6	13	1.165267236657538e-05	5.092002919794361	12q13.2,1p31.1b,1q22,3q13.2,3q27.2,5q33.3
Harpak_2017	upper_95CI	5e-07	10000	individual_older_upper_bounds	19	16	3	7.850841771777868e-08	8.652036255806077	10p12.1,11q23.3,12q13.2,19p12e,1p31.1b,1q22,1q23.3,21q21.1,22q11.21,3p25.3,3q12.3,3q13.2,3q27.2,4q32.3,5p12,5q33.3
Harpak_2017	upper_95CI	5e-07	10000	double_older_upper_bounds	19	16	3	1.0240905299835957e-06	7.163023965392126	10p12.1,11q23.3,12q13.2,19p12e,1p31.1b,1q22,1q23.3,21q21.1,22q11.21,3p25.3,3q12.3,3q13.2,3q27.2,4q32.3,5p12,5q33.3
Harpak_2017	upper_95CI	5e-07	10000	older_loci_unlimited_time	19	6	13	1.4306505196900311e-05	5.060718113703638	12q13.2,1p31.1b,1q22,3q13.2,3q27.2,5q33.3
Dumont_Eichler_2013	low_across_families	6.1e-07	5000	individual_older_upper_bounds	19	16	3	9.324919625582894e-05	6.205366513717345	10p12.1,11q23.3,12q13.2,19p12e,1p31.1b,1q22,1q23.3,21q21.1,22q11.21,3p25.3,3q12.3,3q13.2,3q27.2,4q32.3,5p12,5q33.3
Dumont_Eichler_2013	low_across_families	6.1e-07	5000	double_older_upper_bounds	19	16	3	0.00040416049494072564	5.150875583386787	10p12.1,11q23.3,12q13.2,19p12e,1p31.1b,1q22,1q23.3,21q21.1,22q11.21,3p25.3,3q12.3,3q13.2,3q27.2,4q32.3,5p12,5q33.3
Dumont_Eichler_2013	low_across_families	6.1e-07	5000	older_loci_unlimited_time	19	6	13	0.00161024531723231	3.940315114364608	12q13.2,1p31.1b,1q22,3q13.2,3q27.2,5q33.3
Dumont_Eichler_2013	mean_across_families	3.2e-06	5000	individual_older_upper_bounds	19	16	3	0.0006935832611730299	5.02954137188636	10p12.1,11q23.3,12q13.2,19p12e,1p31.1b,1q22,1q23.3,21q21.1,22q11.21,3p25.3,3q12.3,3q13.2,3q27.2,4q32.3,5p12,5q33.3
Dumont_Eichler_2013	mean_across_families	3.2e-06	5000	double_older_upper_bounds	19	16	3	0.0021138682703008478	4.1873606077132575	10p12.1,11q23.3,12q13.2,19p12e,1p31.1b,1q22,1q23.3,21q21.1,22q11.21,3p25.3,3q12.3,3q13.2,3q27.2,4q32.3,5p12,5q33.3
Dumont_Eichler_2013	mean_across_families	3.2e-06	5000	older_loci_unlimited_time	19	6	13	0.00409108933485857	3.5964404651074537	12q13.2,1p31.1b,1q22,3q13.2,3q27.2,5q33.3
Dumont_Eichler_2013	high_across_families	1.05e-05	5000	individual_older_upper_bounds	19	16	3	0.01595865022637911	3.223039417653309	10p12.1,11q23.3,12q13.2,19p12e,1p31.1b,1q22,1q23.3,21q21.1,22q11.21,3p25.3,3q12.3,3q13.2,3q27.2,4q32.3,5p12,5q33.3
Dumont_Eichler_2013	high_across_families	1.05e-05	5000	double_older_upper_bounds	19	16	3	0.02748974268008258	2.760777090228993	10p12.1,11q23.3,12q13.2,19p12e,1p31.1b,1q22,1q23.3,21q21.1,22q11.21,3p25.3,3q12.3,3q13.2,3q27.2,4q32.3,5p12,5q33.3
Dumont_Eichler_2013	high_across_families	1.05e-05	5000	older_loci_unlimited_time	19	6	13	0.03168887290215852	2.6234644507121025	12q13.2,1p31.1b,1q22,3q13.2,3q27.2,5q33.3
Harpak_2017	lower_95CI	8e-08	5000	individual_older_upper_bounds	19	16	3	5.5054323858879945e-05	6.517784894763823	10p12.1,11q23.3,12q13.2,19p12e,1p31.1b,1q22,1q23.3,21q21.1,22q11.21,3p25.3,3q12.3,3q13.2,3q27.2,4q32.3,5p12,5q33.3
Harpak_2017	lower_95CI	8e-08	5000	double_older_upper_bounds	19	16	3	0.0002447455983470354	5.474388668060268	10p12.1,11q23.3,12q13.2,19p12e,1p31.1b,1q22,1q23.3,21q21.1,22q11.21,3p25.3,3q12.3,3q13.2,3q27.2,4q32.3,5p12,5q33.3
Harpak_2017	lower_95CI	8e-08	5000	older_loci_unlimited_time	19	6	13	0.001311617085852604	4.00902264808406	12q13.2,1p31.1b,1q22,3q13.2,3q27.2,5q33.3
Harpak_2017	estimate	2.5e-07	5000	individual_older_upper_bounds	19	16	3	6.551002534088434e-05	6.414895324995936	10p12.1,11q23.3,12q13.2,19p12e,1p31.1b,1q22,1q23.3,21q21.1,22q11.21,3p25.3,3q12.3,3q13.2,3q27.2,4q32.3,5p12,5q33.3
Harpak_2017	estimate	2.5e-07	5000	double_older_upper_bounds	19	16	3	0.000289949410920316	5.3641346652295185	10p12.1,11q23.3,12q13.2,19p12e,1p31.1b,1q22,1q23.3,21q21.1,22q11.21,3p25.3,3q12.3,3q13.2,3q27.2,4q32.3,5p12,5q33.3
Harpak_2017	estimate	2.5e-07	5000	older_loci_unlimited_time	19	6	13	0.001401570133419323	3.987062084970763	12q13.2,1p31.1b,1q22,3q13.2,3q27.2,5q33.3
Harpak_2017	upper_95CI	5e-07	5000	individual_older_upper_bounds	19	16	3	8.389444274260157e-05	6.268160344371122	10p12.1,11q23.3,12q13.2,19p12e,1p31.1b,1q22,1q23.3,21q21.1,22q11.21,3p25.3,3q12.3,3q13.2,3q27.2,4q32.3,5p12,5q33.3
Harpak_2017	upper_95CI	5e-07	5000	double_older_upper_bounds	19	16	3	0.00036653608217517534	5.213147507081671	10p12.1,11q23.3,12q13.2,19p12e,1p31.1b,1q22,1q23.3,21q21.1,22q11.21,3p25.3,3q12.3,3q13.2,3q27.2,4q32.3,5p12,5q33.3
Harpak_2017	upper_95CI	5e-07	5000	older_loci_unlimited_time	19	6	13	0.0015437560930204083	3.9546328157026873	12q13.2,1p31.1b,1q22,3q13.2,3q27.2,5q33.3
Dumont_Eichler_2013	low_across_families	6.1e-07	20000	individual_older_upper_bounds	19	16	3	7.491674782766613e-13	10.738948450576364	10p12.1,11q23.3,12q13.2,19p12e,1p31.1b,1q22,1q23.3,21q21.1,22q11.21,3p25.3,3q12.3,3q13.2,3q27.2,4q32.3,5p12,5q33.3
Dumont_Eichler_2013	low_across_families	6.1e-07	20000	double_older_upper_bounds	19	16	3	5.915611163716644e-11	8.846271254622318	10p12.1,11q23.3,12q13.2,19p12e,1p31.1b,1q22,1q23.3,21q21.1,22q11.21,3p25.3,3q12.3,3q13.2,3q27.2,4q32.3,5p12,5q33.3
Dumont_Eichler_2013	low_across_families	6.1e-07	20000	older_loci_unlimited_time	19	6	13	4.9857071435079326e-09	5.750222684837084	12q13.2,1p31.1b,1q22,3q13.2,3q27.2,5q33.3
Dumont_Eichler_2013	mean_across_families	3.2e-06	20000	individual_older_upper_bounds	19	16	3	2.20884849468686e-09	8.405901544633933	10p12.1,11q23.3,12q13.2,19p12e,1p31.1b,1q22,1q23.3,21q21.1,22q11.21,3p25.3,3q12.3,3q13.2,3q27.2,4q32.3,5p12,5q33.3
Dumont_Eichler_2013	mean_across_families	3.2e-06	20000	double_older_upper_bounds	19	16	3	4.399650763447012e-08	6.866169677687601	10p12.1,11q23.3,12q13.2,19p12e,1p31.1b,1q22,1q23.3,21q21.1,22q11.21,3p25.3,3q12.3,3q13.2,3q27.2,4q32.3,5p12,5q33.3
Dumont_Eichler_2013	mean_across_families	3.2e-06	20000	older_loci_unlimited_time	19	6	13	2.6062501195872894e-07	5.519340401878122	12q13.2,1p31.1b,1q22,3q13.2,3q27.2,5q33.3
Dumont_Eichler_2013	high_across_families	1.05e-05	20000	individual_older_upper_bounds	19	16	3	5.4411604905018455e-05	5.635899942332603	10p12.1,11q23.3,12q13.2,19p12e,1p31.1b,1q22,1q23.3,21q21.1,22q11.21,3p25.3,3q12.3,3q13.2,3q27.2,4q32.3,5p12,5q33.3
Dumont_Eichler_2013	high_across_families	1.05e-05	20000	double_older_upper_bounds	19	16	3	0.00018483607289518041	4.77280300953306	10p12.1,11q23.3,12q13.2,19p12e,1p31.1b,1q22,1q23.3,21q21.1,22q11.21,3p25.3,3q12.3,3q13.2,3q27.2,4q32.3,5p12,5q33.3
Dumont_Eichler_2013	high_across_families	1.05e-05	20000	older_loci_unlimited_time	19	6	13	0.000249193250165137	4.494675809833195	12q13.2,1p31.1b,1q22,3q13.2,3q27.2,5q33.3
Harpak_2017	lower_95CI	8e-08	20000	individual_older_upper_bounds	19	16	3	7.8037313130072e-14	11.37785139180595	10p12.1,11q23.3,12q13.2,19p12e,1p31.1b,1q22,1q23.3,21q21.1,22q11.21,3p25.3,3q12.3,3q13.2,3q27.2,4q32.3,5p12,5q33.3
Harpak_2017	lower_95CI	8e-08	20000	double_older_upper_bounds	19	16	3	7.0277138676859155e-12	9.636815863272181	10p12.1,11q23.3,12q13.2,19p12e,1p31.1b,1q22,1q23.3,21q21.1,22q11.21,3p25.3,3q12.3,3q13.2,3q27.2,4q32.3,5p12,5q33.3
Harpak_2017	lower_95CI	8e-08	20000	older_loci_unlimited_time	19	6	13	1.9453705770871674e-09	5.786109611105385	12q13.2,1p31.1b,1q22,3q13.2,3q27.2,5q33.3
Harpak_2017	estimate	2.5e-07	20000	individual_older_upper_bounds	19	16	3	1.6566342288135531e-13	11.169670271448023	10p12.1,11q23.3,12q13.2,19p12e,1p31.1b,1q22,1q23.3,21q21.1,22q11.21,3p25.3,3q12.3,3q13.2,3q27.2,4q32.3,5p12,5q33.3
Harpak_2017	estimate	2.5e-07	20000	double_older_upper_bounds	19	16	3	1.4512120395604383e-11	9.36633199294704	10p12.1,11q23.3,12q13.2,19p12e,1p31.1b,1q22,1q23.3,21q21.1,22q11.21,3p25.3,3q12.3,3q13.2,3q27.2,4q32.3,5p12,5q33.3
Harpak_2017	estimate	2.5e-07	20000	older_loci_unlimited_time	19	6	13	2.6445282161219884e-09	5.775013850844602	12q13.2,1p31.1b,1q22,3q13.2,3q27.2,5q33.3
Harpak_2017	upper_95CI	5e-07	20000	individual_older_upper_bounds	19	16	3	4.781791712342272e-13	10.868755989870055	10p12.1,11q23.3,12q13.2,19p12e,1p31.1b,1q22,1q23.3,21q21.1,22q11.21,3p25.3,3q12.3,3q13.2,3q27.2,4q32.3,5p12,5q33.3
Harpak_2017	upper_95CI	5e-07	20000	double_older_upper_bounds	19	16	3	3.9213241501329673e-11	8.997087715218619	10p12.1,11q23.3,12q13.2,19p12e,1p31.1b,1q22,1q23.3,21q21.1,22q11.21,3p25.3,3q12.3,3q13.2,3q27.2,4q32.3,5p12,5q33.3
Harpak_2017	upper_95CI	5e-07	20000	older_loci_unlimited_time	19	6	13	4.11703537384085e-09	5.757985458868914	12q13.2,1p31.1b,1q22,3q13.2,3q27.2,5q33.3
