## Supplementary material for "Structural polymorphism and population-variable coding capacity of HERV-K(HML-2) in human pangenomes": pairwise_boundary_homology.tsv

query	target	query_type	target_type	alignment_count	best_mapq	best_identity	query_aligned_union_bp	query_left5_aligned_bp	query_element_aligned_bp	query_right5_aligned_bp	query_left20_aligned_bp	query_right20_aligned_bp	alignment_spans_element_and_both_5kb_flanks	alignment_spans_element_and_both_20kb_flanks
15p13a	4q35.2_hg38	type2	type2	1	60	0.90549041	32725	5000	7283	5000	9648	15794	True	False
15p13a	21p13	type2	type2	14	60	0.96386631	116696	5000	7283	5000	9413	20000	True	False
15p13a	22p13	type2	type2	7	60	0.94534413	116696	5000	7283	5000	9413	20000	True	False
15p13a	15p13b	type2	type1	28	60	0.93308550	56486	1345	3306	0	1345	4535	False	False
21p13	4q35.2_hg38	type2	type2	1	60	0.89969220	29219	5000	7275	5000	6151	15793	True	False
21p13	22p13	type2	type2	1	60	0.95883955	116401	5000	7275	5000	9153	20000	True	False
22p13	4q35.2_hg38	type2	type2	1	60	0.89964759	29201	5000	7279	5000	6151	15771	True	False
13p13	4q35.2_hg38	type1	type2	14	60	0.93011152	14744	0	3862	0	0	0	False	False
13p13	15p13a	type1	type2	17	60	0.95147355	32915	0	3862	0	0	0	False	False
13p13	21p13	type1	type2	19	60	0.95812833	32920	0	3862	0	0	0	False	False
13p13	22p13	type1	type2	21	60	0.95077215	32920	0	3862	0	0	0	False	False
13p13	15p13b	type1	type1	3	60	0.90706806	114462	1232	6124	5000	11069	20000	False	False
15p13b	4q35.2_hg38	type1	type2	11	60	0.93159851	7987	0	3363	0	0	0	False	False
15p13b	21p13	type1	type2	20	60	0.93819806	79040	0	3363	0	0	0	False	False
15p13b	22p13	type1	type2	21	60	0.95457552	79060	0	3363	0	0	0	False	False
