## Supplementary material for "Structural polymorphism and population-variable coding capacity of HERV-K(HML-2) in human pangenomes": regional_sequence_comparisons.tsv

region	query	target	mismatches	jointly_called_bases	one_sided_gap_columns	identity_at_jointly_called_bases
LTR	LTR|4q35.2_hg38__hap1__n61	LTR|15p13a__hap1__n12	4	605	2	0.9933884297520661
LTR	LTR|4q35.2_hg38__hap1__n61	LTR|21p13__hap1__n28	6	604	4	0.9900662251655629
LTR	LTR|4q35.2_hg38__hap1__n61	LTR|22p13__hap2__n15	5	605	2	0.9917355371900827
pol	pol|4q35.2_hg38__hap1__n83	pol|15p13a__hap2__n5	4	2742	0	0.9985412107950401
pol	pol|4q35.2_hg38__hap1__n83	pol|21p13__hap2__n13	4	2741	2	0.9985406785844583
pol	pol|4q35.2_hg38__hap1__n83	pol|22p13__hap2__n6	6	2742	0	0.9978118161925602
env	env|4q35.2_hg38__hap1__n81	env|15p13a__hap2__n5	6	1887	1	0.9968203497615262
env	env|4q35.2_hg38__hap1__n81	env|21p13__hap2__n16	6	1887	1	0.9968203497615262
env	env|4q35.2_hg38__hap1__n81	env|22p13__hap1__n15	6	1887	1	0.9968203497615262
