## Supplementary material for "Structural polymorphism and population-variable coding capacity of HERV-K(HML-2) in human pangenomes": bootstrap_nearest_loci.tsv

region	focal_tip	nearest_locus	retained_tree_neighbor	bootstrap_weighted_count	bootstrap_percent	comparison_loci
LTR	19p12c__hap1__n69	8q11.23_new	0	336.0	33.6	64
LTR	19p12c__hap1__n69	12q14.1	1	240.0	24.0	64
LTR	19p12c__hap1__n69	3q13.2	0	157.0	15.7	64
LTR	19p12c__hap1__n69	11q22.1	0	125.0	12.5	64
LTR	19p12c__hap1__n69	22q11.21	0	61.0	6.1	64
LTR	19p12c__hap1__n69	3q27.2	0	40.0	4.0	64
LTR	19p12c__hap1__n69	10p12.1	0	12.0	1.2	64
LTR	19p12c__hap1__n69	19q12	0	8.0	0.8	64
LTR	19p12c__hap1__n69	7p22.1	0	7.0	0.7	64
LTR	19p12c__hap1__n69	Xq21.33	0	6.0	0.6	64
LTR	19p12c__hap1__n69	8p23.1a_hg38	0	6.0	0.6	64
LTR	19p12c__hap1__n69	19p12b	0	1.0	0.1	64
LTR	19p12c__hap1__n69	6q14.1	0	1.0	0.1	64
LTR	10q24.2__hap1__n189	3q13.2	0	289.0	28.9	64
LTR	10q24.2__hap1__n189	12q14.1	1	184.0	18.4	64
LTR	10q24.2__hap1__n189	11q23.3	0	181.0	18.1	64
LTR	10q24.2__hap1__n189	8q11.23_new	0	102.0	10.2	64
LTR	10q24.2__hap1__n189	3q27.2	0	80.0	8.0	64
LTR	10q24.2__hap1__n189	10p12.1	0	48.0	4.8	64
LTR	10q24.2__hap1__n189	19q12	0	36.0	3.6	64
LTR	10q24.2__hap1__n189	5p13.3	0	15.0	1.5	64
LTR	10q24.2__hap1__n189	22q11.21	0	12.0	1.2	64
LTR	10q24.2__hap1__n189	7p22.1	0	11.0	1.1	64
LTR	10q24.2__hap1__n189	11q22.1	0	11.0	1.1	64
LTR	10q24.2__hap1__n189	3q12.3	0	8.0	0.8	64
LTR	10q24.2__hap1__n189	15p13b	0	7.0	0.7	64
LTR	10q24.2__hap1__n189	19p12c	0	5.0	0.5	64
LTR	10q24.2__hap1__n189	Xq21.33	0	4.0	0.4	64
LTR	10q24.2__hap1__n189	21q21.1	0	2.0	0.2	64
LTR	10q24.2__hap1__n189	6q14.1	0	2.0	0.2	64
LTR	10q24.2__hap1__n189	12q13.2	0	2.0	0.2	64
LTR	10q24.2__hap1__n189	13p13	0	1.0	0.1	64
LTR	4q35.2_hg38__hap1__n61	15p13a	1	660.5	66.05	64
LTR	4q35.2_hg38__hap1__n61	22p13	0	216.5	21.65	64
LTR	4q35.2_hg38__hap1__n61	21p13	0	123.0	12.3	64
pol	19p12c__hap1__n156	22q11.21	1	479.0	47.9	64
pol	19p12c__hap1__n156	3q27.2	0	166.0	16.6	64
pol	19p12c__hap1__n156	6q14.1	0	128.0	12.8	64
pol	19p12c__hap1__n156	8q11.23_new	0	90.0	9.0	64
pol	19p12c__hap1__n156	3q13.2	0	51.0	5.1	64
pol	19p12c__hap1__n156	10p12.1	0	35.0	3.5	64
pol	19p12c__hap1__n156	5q33.3	0	25.0	2.5	64
pol	19p12c__hap1__n156	1q22	0	13.0	1.3	64
pol	19p12c__hap1__n156	11q22.1	0	9.0	0.9	64
pol	19p12c__hap1__n156	7p22.1	0	2.0	0.2	64
pol	19p12c__hap1__n156	19p12b	0	2.0	0.2	64
pol	10q24.2__hap1__n127	6q14.1	1	513.0	51.3	64
pol	10q24.2__hap1__n127	5p13.3	0	272.0	27.2	64
pol	10q24.2__hap1__n127	19q12	0	52.0	5.2	64
pol	10q24.2__hap1__n127	22q11.21	0	43.0	4.3	64
pol	10q24.2__hap1__n127	3q27.2	0	39.0	3.9	64
pol	10q24.2__hap1__n127	8q11.23_new	0	32.0	3.2	64
pol	10q24.2__hap1__n127	11q22.1	0	11.0	1.1	64
pol	10q24.2__hap1__n127	19p12c	0	8.0	0.8	64
pol	10q24.2__hap1__n127	10p12.1	0	8.0	0.8	64
pol	10q24.2__hap1__n127	3q13.2	0	7.0	0.7	64
pol	10q24.2__hap1__n127	7p22.1	0	5.0	0.5	64
pol	10q24.2__hap1__n127	12q14.1	0	5.0	0.5	64
pol	10q24.2__hap1__n127	5q33.3	0	4.0	0.4	64
pol	10q24.2__hap1__n127	19p12b	0	1.0	0.1	64
pol	4q35.2_hg38__hap1__n83	15p13a	1	495.33333333333337	49.53333333333334	64
pol	4q35.2_hg38__hap1__n83	21p13	0	354.8333333333333	35.48333333333333	64
pol	4q35.2_hg38__hap1__n83	4p16.3a	0	83.0	8.3	64
pol	4q35.2_hg38__hap1__n83	22p13	0	66.83333333333333	6.683333333333333	64
