## Supplementary material for "Structural polymorphism and population-variable coding capacity of HERV-K(HML-2) in human pangenomes": bootstrap_splits.tsv

region	split	tip_count	bootstrap_replicates	bootstrap_count	bootstrap_percent
LTR	12q13.2__hap1__n216;12q13.2__hap2__n61;12q14.1__hap1__n260;12q14.1__hap2__n127;19q12__hap1__n314;19q12__hap2__n40;1p31.1b__hap1__n97;1p31.1b__hap2__n72;22q11.21__hap1__n99;22q11.21__hap2__n35;3q13.2__hap1__n261;3q13.2__hap2__n32;8q24.3a__hap1__n174;8q24.3a__hap2__n159;Xq21.33__hap1__n3	15	1000	19	1.9
LTR	10p12.1__hap1__n269;10p12.1__hap2__n81;11q22.1__hap1__n160;11q22.1__hap2__n88;19p12b__hap1__n57;19p12b__hap2__n3;1q22__hap1__n256;1q22__hap2__n40;4q32.1__hap1__n132;4q32.1__hap2__n78;5q33.3__hap1__n307;5q33.3__hap2__n53;6q14.1__hap1__n152;6q14.1__hap2__n106;7p22.1__hap1__n93;7p22.1__hap2__n81;8p23.1a_hg38__hap1__n25;8p23.1a_hg38__hap2__n4;8q11.23_new__hap1__n465;8q11.23_new__hap2__n9	20	1000	50	5.0
LTR	4q32.1__hap1__n132;4q32.1__hap2__n78	2	1000	987	98.7
LTR	10p12.1__hap1__n269;10p12.1__hap2__n81;11q22.1__hap1__n160;11q22.1__hap2__n88;19p12b__hap1__n57;19p12b__hap2__n3;1q22__hap1__n256;1q22__hap2__n40;5q33.3__hap1__n307;5q33.3__hap2__n53;6q14.1__hap1__n152;6q14.1__hap2__n106;7p22.1__hap1__n93;7p22.1__hap2__n81;8p23.1a_hg38__hap1__n25;8p23.1a_hg38__hap2__n4;8q11.23_new__hap1__n465;8q11.23_new__hap2__n9	18	1000	111	11.1
LTR	11q22.1__hap1__n160;11q22.1__hap2__n88;19p12b__hap1__n57;19p12b__hap2__n3;1q22__hap1__n256;1q22__hap2__n40;5q33.3__hap1__n307;5q33.3__hap2__n53;6q14.1__hap1__n152;6q14.1__hap2__n106;8p23.1a_hg38__hap1__n25;8p23.1a_hg38__hap2__n4;8q11.23_new__hap1__n465;8q11.23_new__hap2__n9	14	1000	167	16.7
LTR	19p12b__hap1__n57;19p12b__hap2__n3;1q22__hap1__n256;1q22__hap2__n40;5q33.3__hap1__n307;5q33.3__hap2__n53;6q14.1__hap1__n152;6q14.1__hap2__n106;8p23.1a_hg38__hap1__n25;8p23.1a_hg38__hap2__n4	10	1000	306	30.6
LTR	6q14.1__hap1__n152;6q14.1__hap2__n106	2	1000	983	98.3
LTR	19p12b__hap1__n57;19p12b__hap2__n3;1q22__hap1__n256;1q22__hap2__n40;5q33.3__hap1__n307;5q33.3__hap2__n53;8p23.1a_hg38__hap1__n25;8p23.1a_hg38__hap2__n4	8	1000	381	38.1
LTR	1q22__hap1__n256;1q22__hap2__n40;5q33.3__hap1__n307;5q33.3__hap2__n53;8p23.1a_hg38__hap1__n25;8p23.1a_hg38__hap2__n4	6	1000	474	47.4
LTR	5q33.3__hap1__n307;5q33.3__hap2__n53	2	1000	1000	100.0
LTR	1q22__hap1__n256;1q22__hap2__n40;8p23.1a_hg38__hap1__n25;8p23.1a_hg38__hap2__n4	4	1000	814	81.4
LTR	8p23.1a_hg38__hap1__n25;8p23.1a_hg38__hap2__n4	2	1000	933	93.3
LTR	1q22__hap1__n256;1q22__hap2__n40	2	1000	982	98.2
LTR	19p12b__hap1__n57;19p12b__hap2__n3	2	1000	999	99.9
LTR	11q22.1__hap1__n160;11q22.1__hap2__n88;8q11.23_new__hap1__n465;8q11.23_new__hap2__n9	4	1000	319	31.9
LTR	8q11.23_new__hap1__n465;8q11.23_new__hap2__n9	2	1000	977	97.7
LTR	11q22.1__hap1__n160;11q22.1__hap2__n88	2	1000	947	94.7
LTR	10p12.1__hap1__n269;10p12.1__hap2__n81;7p22.1__hap1__n93;7p22.1__hap2__n81	4	1000	548	54.8
LTR	7p22.1__hap1__n93;7p22.1__hap2__n81	2	1000	987	98.7
LTR	10p12.1__hap1__n269;10p12.1__hap2__n81	2	1000	971	97.1
LTR	10p12.1__hap1__n269;10p12.1__hap2__n81;11q22.1__hap1__n160;11q22.1__hap2__n88;12q13.2__hap1__n216;12q13.2__hap2__n61;12q14.1__hap1__n260;12q14.1__hap2__n127;19p12b__hap1__n57;19p12b__hap2__n3;19q12__hap1__n314;19q12__hap2__n40;1p31.1b__hap1__n97;1p31.1b__hap2__n72;1q22__hap1__n256;1q22__hap2__n40;22q11.21__hap1__n99;22q11.21__hap2__n35;3q13.2__hap1__n261;3q13.2__hap2__n32;4q32.1__hap1__n132;4q32.…	35	1000	58	5.8
LTR	3q27.2__hap1__n242;3q27.2__hap2__n56	2	1000	990	99.0
LTR	10p12.1__hap1__n269;10p12.1__hap2__n81;11q22.1__hap1__n160;11q22.1__hap2__n88;12q13.2__hap1__n216;12q13.2__hap2__n61;12q14.1__hap1__n260;12q14.1__hap2__n127;19p12b__hap1__n57;19p12b__hap2__n3;19q12__hap1__n314;19q12__hap2__n40;1p31.1b__hap1__n97;1p31.1b__hap2__n72;1q22__hap1__n256;1q22__hap2__n40;22q11.21__hap1__n99;22q11.21__hap2__n35;3q13.2__hap1__n261;3q13.2__hap2__n32;3q27.2__hap1__n242;3q27.…	37	1000	38	3.8
LTR	19p12c__hap1__n69;19p12c__hap2__n62	2	1000	1000	100.0
LTR	10p12.1__hap1__n269;10p12.1__hap2__n81;11q22.1__hap1__n160;11q22.1__hap2__n88;12q13.2__hap1__n216;12q13.2__hap2__n61;12q14.1__hap1__n260;12q14.1__hap2__n127;19p12b__hap1__n57;19p12b__hap2__n3;19p12c__hap1__n69;19p12c__hap2__n62;19q12__hap1__n314;19q12__hap2__n40;1p31.1b__hap1__n97;1p31.1b__hap2__n72;1q22__hap1__n256;1q22__hap2__n40;22q11.21__hap1__n99;22q11.21__hap2__n35;3q13.2__hap1__n261;3q13.2…	39	1000	260	26.0
LTR	21q21.1__hap1__n82;21q21.1__hap2__n31;3q21.2__hap1__n194;3q21.2__hap2__n63;5p13.3__hap1__n245;5p13.3__hap2__n147	6	1000	273	27.3
LTR	3q21.2__hap1__n194;3q21.2__hap2__n63	2	1000	1000	100.0
LTR	21q21.1__hap1__n82;21q21.1__hap2__n31;5p13.3__hap1__n245;5p13.3__hap2__n147	4	1000	628	62.8
LTR	5p13.3__hap1__n245;5p13.3__hap2__n147	2	1000	997	99.7
LTR	21q21.1__hap1__n82;21q21.1__hap2__n31	2	1000	1000	100.0
LTR	10p12.1__hap1__n269;10p12.1__hap2__n81;11q22.1__hap1__n160;11q22.1__hap2__n88;12q13.2__hap1__n216;12q13.2__hap2__n61;12q14.1__hap1__n260;12q14.1__hap2__n127;19p12b__hap1__n57;19p12b__hap2__n3;19p12c__hap1__n69;19p12c__hap2__n62;19q12__hap1__n314;19q12__hap2__n40;1p31.1b__hap1__n97;1p31.1b__hap2__n72;1q22__hap1__n256;1q22__hap2__n40;21q21.1__hap1__n82;21q21.1__hap2__n31;22q11.21__hap1__n99;22q11.2…	45	1000	281	28.1
LTR	16p11.2__hap1__n315;16p11.2__hap2__n30	2	1000	1000	100.0
LTR	10p12.1__hap1__n269;10p12.1__hap2__n81;11q22.1__hap1__n160;11q22.1__hap2__n88;12q13.2__hap1__n216;12q13.2__hap2__n61;12q14.1__hap1__n260;12q14.1__hap2__n127;16p11.2__hap1__n315;16p11.2__hap2__n30;19p12b__hap1__n57;19p12b__hap2__n3;19p12c__hap1__n69;19p12c__hap2__n62;19q12__hap1__n314;19q12__hap2__n40;1p31.1b__hap1__n97;1p31.1b__hap2__n72;1q22__hap1__n256;1q22__hap2__n40;21q21.1__hap1__n82;21q21.1…	47	1000	916	91.6
LTR	19p13.3__hap1__n107;19p13.3__hap2__n70	2	1000	996	99.6
LTR	10p12.1__hap1__n269;10p12.1__hap2__n81;11q22.1__hap1__n160;11q22.1__hap2__n88;12q13.2__hap1__n216;12q13.2__hap2__n61;12q14.1__hap1__n260;12q14.1__hap2__n127;16p11.2__hap1__n315;16p11.2__hap2__n30;19p12b__hap1__n57;19p12b__hap2__n3;19p12c__hap1__n69;19p12c__hap2__n62;19p13.3__hap1__n107;19p13.3__hap2__n70;19q12__hap1__n314;19q12__hap2__n40;1p31.1b__hap1__n97;1p31.1b__hap2__n72;1q22__hap1__n256;1q2…	49	1000	456	45.6
LTR	10q24.2__hap1__n189;10q24.2__hap2__n114;19p12d__hap1__n264;19p12d__hap2__n193;2q21.1__hap1__n236;2q21.1__hap2__n143	6	1000	524	52.4
LTR	19p12d__hap1__n264;19p12d__hap2__n193;2q21.1__hap1__n236;2q21.1__hap2__n143	4	1000	501	50.1
LTR	2q21.1__hap1__n236;2q21.1__hap2__n143	2	1000	1000	100.0
LTR	19p12d__hap1__n264;19p12d__hap2__n193	2	1000	1000	100.0
LTR	10q24.2__hap1__n189;10q24.2__hap2__n114	2	1000	1000	100.0
LTR	10p12.1__hap1__n269;10p12.1__hap2__n81;10q24.2__hap1__n189;10q24.2__hap2__n114;11q22.1__hap1__n160;11q22.1__hap2__n88;12q13.2__hap1__n216;12q13.2__hap2__n61;12q14.1__hap1__n260;12q14.1__hap2__n127;16p11.2__hap1__n315;16p11.2__hap2__n30;19p12b__hap1__n57;19p12b__hap2__n3;19p12c__hap1__n69;19p12c__hap2__n62;19p12d__hap1__n264;19p12d__hap2__n193;19p13.3__hap1__n107;19p13.3__hap2__n70;19q12__hap1__n3…	55	1000	570	57.0
LTR	11q23.3__hap1__n159;11q23.3__hap2__n147;13p13__hap1__n7;13p13__hap2__n4;15p13b__hap1__n9;15p13b__hap2__n5;1q23.3__hap1__n195;1q23.3__hap2__n71;3q12.3__hap1__n184;3q12.3__hap2__n105;5q11.2__hap1__n331;5q11.2__hap2__n108	12	1000	605	60.5
LTR	13p13__hap1__n7;13p13__hap2__n4;15p13b__hap1__n9;15p13b__hap2__n5;3q12.3__hap1__n184;3q12.3__hap2__n105;5q11.2__hap1__n331;5q11.2__hap2__n108	8	1000	689	68.9
LTR	5q11.2__hap1__n331;5q11.2__hap2__n108	2	1000	1000	100.0
LTR	13p13__hap1__n7;13p13__hap2__n4;15p13b__hap1__n9;15p13b__hap2__n5;3q12.3__hap1__n184;3q12.3__hap2__n105	6	1000	480	48.0
LTR	3q12.3__hap1__n184;3q12.3__hap2__n105	2	1000	1000	100.0
LTR	13p13__hap1__n7;13p13__hap2__n4;15p13b__hap1__n9;15p13b__hap2__n5	4	1000	1000	100.0
LTR	15p13b__hap1__n9;15p13b__hap2__n5	2	1000	998	99.8
LTR	13p13__hap1__n7;13p13__hap2__n4	2	1000	1000	100.0
LTR	11q23.3__hap1__n159;11q23.3__hap2__n147;1q23.3__hap1__n195;1q23.3__hap2__n71	4	1000	652	65.2
LTR	1q23.3__hap1__n195;1q23.3__hap2__n71	2	1000	1000	100.0
LTR	11q23.3__hap1__n159;11q23.3__hap2__n147	2	1000	1000	100.0
LTR	10p12.1__hap1__n269;10p12.1__hap2__n81;10q24.2__hap1__n189;10q24.2__hap2__n114;11q22.1__hap1__n160;11q22.1__hap2__n88;11q23.3__hap1__n159;11q23.3__hap2__n147;12q13.2__hap1__n216;12q13.2__hap2__n61;12q14.1__hap1__n260;12q14.1__hap2__n127;13p13__hap1__n7;13p13__hap2__n4;15p13b__hap1__n9;15p13b__hap2__n5;16p11.2__hap1__n315;16p11.2__hap2__n30;19p12b__hap1__n57;19p12b__hap2__n3;19p12c__hap1__n69;19p1…	67	1000	998	99.8
LTR	3p25.3__hap1__n279;3p25.3__hap2__n49	2	1000	1000	100.0
LTR	10p12.1__hap1__n269;10p12.1__hap2__n81;10q24.2__hap1__n189;10q24.2__hap2__n114;11q22.1__hap1__n160;11q22.1__hap2__n88;11q23.3__hap1__n159;11q23.3__hap2__n147;12q13.2__hap1__n216;12q13.2__hap2__n61;12q14.1__hap1__n260;12q14.1__hap2__n127;13p13__hap1__n7;13p13__hap2__n4;15p13b__hap1__n9;15p13b__hap2__n5;16p11.2__hap1__n315;16p11.2__hap2__n30;19p12b__hap1__n57;19p12b__hap2__n3;19p12c__hap1__n69;19p1…	69	1000	412	41.2
LTR	10p12.1__hap1__n269;10p12.1__hap2__n81;10p14__hap1__n252;10p14__hap2__n42;10q24.2__hap1__n189;10q24.2__hap2__n114;11q22.1__hap1__n160;11q22.1__hap2__n88;11q23.3__hap1__n159;11q23.3__hap2__n147;12q13.2__hap1__n216;12q13.2__hap2__n61;12q14.1__hap1__n260;12q14.1__hap2__n127;13p13__hap1__n7;13p13__hap2__n4;15p13b__hap1__n9;15p13b__hap2__n5;16p11.2__hap1__n315;16p11.2__hap2__n30;19p12b__hap1__n57;19p1…	73	1000	306	30.6
LTR	4q32.3__hap1__n157;4q32.3__hap2__n141	2	1000	990	99.0
LTR	10p12.1__hap1__n269;10p12.1__hap2__n81;10p14__hap1__n252;10p14__hap2__n42;10q24.2__hap1__n189;10q24.2__hap2__n114;11q22.1__hap1__n160;11q22.1__hap2__n88;11q23.3__hap1__n159;11q23.3__hap2__n147;12q13.2__hap1__n216;12q13.2__hap2__n61;12q14.1__hap1__n260;12q14.1__hap2__n127;13p13__hap1__n7;13p13__hap2__n4;15p13b__hap1__n9;15p13b__hap2__n5;16p11.2__hap1__n315;16p11.2__hap2__n30;19p12b__hap1__n57;19p1…	75	1000	729	72.9
LTR	19p12e__hap1__n315;19p12e__hap2__n93	2	1000	1000	100.0
LTR	10p12.1__hap1__n269;10p12.1__hap2__n81;10p14__hap1__n252;10p14__hap2__n42;10q24.2__hap1__n189;10q24.2__hap2__n114;11q22.1__hap1__n160;11q22.1__hap2__n88;11q23.3__hap1__n159;11q23.3__hap2__n147;12q13.2__hap1__n216;12q13.2__hap2__n61;12q14.1__hap1__n260;12q14.1__hap2__n127;13p13__hap1__n7;13p13__hap2__n4;15p13b__hap1__n9;15p13b__hap2__n5;16p11.2__hap1__n315;16p11.2__hap2__n30;19p12b__hap1__n57;19p1…	77	1000	888	88.8
LTR	1q32.2__hap1__n331;1q32.2__hap2__n12;5p12__hap1__n225;5p12__hap2__n175	4	1000	857	85.7
LTR	5p12__hap1__n225;5p12__hap2__n175	2	1000	1000	100.0
LTR	1q32.2__hap1__n331;1q32.2__hap2__n12	2	1000	1000	100.0
LTR	10p12.1__hap1__n269;10p12.1__hap2__n81;10p14__hap1__n252;10p14__hap2__n42;10q24.2__hap1__n189;10q24.2__hap2__n114;11q22.1__hap1__n160;11q22.1__hap2__n88;11q23.3__hap1__n159;11q23.3__hap2__n147;12q13.2__hap1__n216;12q13.2__hap2__n61;12q14.1__hap1__n260;12q14.1__hap2__n127;13p13__hap1__n7;13p13__hap2__n4;15p13b__hap1__n9;15p13b__hap2__n5;16p11.2__hap1__n315;16p11.2__hap2__n30;19p12b__hap1__n57;19p1…	81	1000	1000	100.0
LTR	11q12.3__hap1__n361;11q12.3__hap2__n65;12p11.21__hap1__n345;12p11.21__hap2__n103;19p12a__hap1__n256;19p12a__hap2__n111;19q13.12b__hap1__n245;19q13.12b__hap2__n81;19q13.41__hap1__n201;19q13.41__hap2__n133;1p34.3__hap1__n2;6p22.1__hap1__n169;6p22.1__hap2__n116	13	1000	586	58.6
LTR	19p12a__hap1__n256;19p12a__hap2__n111	2	1000	1000	100.0
LTR	11q12.3__hap1__n361;11q12.3__hap2__n65;12p11.21__hap1__n345;12p11.21__hap2__n103;19q13.12b__hap1__n245;19q13.12b__hap2__n81;19q13.41__hap1__n201;19q13.41__hap2__n133;1p34.3__hap1__n2;6p22.1__hap1__n169;6p22.1__hap2__n116	11	1000	512	51.2
LTR	11q12.3__hap1__n361;11q12.3__hap2__n65;12p11.21__hap1__n345;12p11.21__hap2__n103;19q13.12b__hap1__n245;19q13.12b__hap2__n81;19q13.41__hap1__n201;19q13.41__hap2__n133;6p22.1__hap1__n169;6p22.1__hap2__n116	10	1000	771	77.1
LTR	19q13.12b__hap1__n245;19q13.12b__hap2__n81	2	1000	1000	100.0
LTR	11q12.3__hap1__n361;11q12.3__hap2__n65;12p11.21__hap1__n345;12p11.21__hap2__n103;19q13.41__hap1__n201;19q13.41__hap2__n133;6p22.1__hap1__n169;6p22.1__hap2__n116	8	1000	410	41.0
LTR	19q13.41__hap1__n201;19q13.41__hap2__n133	2	1000	1000	100.0
LTR	11q12.3__hap1__n361;11q12.3__hap2__n65;12p11.21__hap1__n345;12p11.21__hap2__n103;6p22.1__hap1__n169;6p22.1__hap2__n116	6	1000	257	25.7
LTR	12p11.21__hap1__n345;12p11.21__hap2__n103;6p22.1__hap1__n169;6p22.1__hap2__n116	4	1000	324	32.4
LTR	6p22.1__hap1__n169;6p22.1__hap2__n116	2	1000	1000	100.0
LTR	12p11.21__hap1__n345;12p11.21__hap2__n103	2	1000	1000	100.0
LTR	11q12.3__hap1__n361;11q12.3__hap2__n65	2	1000	1000	100.0
LTR	11p15.4__hap1__n117;11p15.4__hap2__n98;11p15.4b__hap1__n389;11p15.4b__hap2__n59;12q24.33__hap1__n62;12q24.33__hap2__n14;14q11.2__hap1__n49;14q11.2__hap2__n26;14q32.33__hap1__n46;14q32.33__hap2__n1;15p13a__hap1__n12;15p13a__hap2__n11;19q13.42__hap1__n382;19q13.42__hap2__n80;1p36.21a__hap1__n306;1p36.21a__hap2__n10;1p36.21b__hap1__n147;1p36.21b__hap2__n60;1p36.21c__hap1__n249;1p36.21c__hap2__n48;1q…	68	1000	971	97.1
LTR	19q13.42__hap1__n382;19q13.42__hap2__n80;9q34.3__hap1__n196;9q34.3__hap2__n131	4	1000	998	99.8
LTR	9q34.3__hap1__n196;9q34.3__hap2__n131	2	1000	1000	100.0
LTR	19q13.42__hap1__n382;19q13.42__hap2__n80	2	1000	1000	100.0
LTR	11p15.4__hap1__n117;11p15.4__hap2__n98;11p15.4b__hap1__n389;11p15.4b__hap2__n59;12q24.33__hap1__n62;12q24.33__hap2__n14;14q11.2__hap1__n49;14q11.2__hap2__n26;14q32.33__hap1__n46;14q32.33__hap2__n1;15p13a__hap1__n12;15p13a__hap2__n11;1p36.21a__hap1__n306;1p36.21a__hap2__n10;1p36.21b__hap1__n147;1p36.21b__hap2__n60;1p36.21c__hap1__n249;1p36.21c__hap2__n48;1q24.1__hap1__n335;1q24.1__hap2__n4;1q43__h…	64	1000	665	66.5
LTR	1q43__hap1__n143;1q43__hap2__n126;22q11.23__hap1__n95;22q11.23__hap2__n67	4	1000	603	60.3
LTR	22q11.23__hap1__n95;22q11.23__hap2__n67	2	1000	1000	100.0
LTR	1q43__hap1__n143;1q43__hap2__n126	2	1000	1000	100.0
LTR	11p15.4__hap1__n117;11p15.4__hap2__n98;11p15.4b__hap1__n389;11p15.4b__hap2__n59;12q24.33__hap1__n62;12q24.33__hap2__n14;14q11.2__hap1__n49;14q11.2__hap2__n26;14q32.33__hap1__n46;14q32.33__hap2__n1;15p13a__hap1__n12;15p13a__hap2__n11;1p36.21a__hap1__n306;1p36.21a__hap2__n10;1p36.21b__hap1__n147;1p36.21b__hap2__n60;1p36.21c__hap1__n249;1p36.21c__hap2__n48;1q24.1__hap1__n335;1q24.1__hap2__n4;21p13__…	60	1000	512	51.2
LTR	11p15.4b__hap1__n389;11p15.4b__hap2__n59;14q32.33__hap1__n46;14q32.33__hap2__n1;1p36.21a__hap1__n306;1p36.21a__hap2__n10;1p36.21b__hap1__n147;1p36.21b__hap2__n60;1p36.21c__hap1__n249;1p36.21c__hap2__n48;1q24.1__hap1__n335;1q24.1__hap2__n4;6p21.1__hap1__n319;6p21.1__hap2__n60;7q11.21__hap1__n350;7q11.21__hap2__n66	16	1000	467	46.7
LTR	14q32.33__hap1__n46;14q32.33__hap2__n1;1q24.1__hap1__n335;1q24.1__hap2__n4;6p21.1__hap1__n319;6p21.1__hap2__n60	6	1000	192	19.2
LTR	6p21.1__hap1__n319;6p21.1__hap2__n60	2	1000	1000	100.0
LTR	14q32.33__hap1__n46;14q32.33__hap2__n1;1q24.1__hap1__n335;1q24.1__hap2__n4	4	1000	317	31.7
LTR	1q24.1__hap1__n335;1q24.1__hap2__n4	2	1000	1000	100.0
LTR	14q32.33__hap1__n46;14q32.33__hap2__n1	2	1000	1000	100.0
LTR	11p15.4b__hap1__n389;11p15.4b__hap2__n59;1p36.21a__hap1__n306;1p36.21a__hap2__n10;1p36.21b__hap1__n147;1p36.21b__hap2__n60;1p36.21c__hap1__n249;1p36.21c__hap2__n48;7q11.21__hap1__n350;7q11.21__hap2__n66	10	1000	60	6.0
LTR	7q11.21__hap1__n350;7q11.21__hap2__n66	2	1000	1000	100.0
LTR	11p15.4b__hap1__n389;11p15.4b__hap2__n59;1p36.21a__hap1__n306;1p36.21a__hap2__n10;1p36.21b__hap1__n147;1p36.21b__hap2__n60;1p36.21c__hap1__n249;1p36.21c__hap2__n48	8	1000	241	24.1
LTR	1p36.21b__hap1__n147;1p36.21b__hap2__n60;1p36.21c__hap1__n249;1p36.21c__hap2__n48	4	1000	1000	100.0
LTR	1p36.21b__hap1__n147;1p36.21b__hap2__n60;1p36.21c__hap2__n48	3	1000	447	44.7
LTR	1p36.21b__hap1__n147;1p36.21b__hap2__n60	2	1000	966	96.6
LTR	11p15.4b__hap1__n389;11p15.4b__hap2__n59;1p36.21a__hap1__n306;1p36.21a__hap2__n10	4	1000	338	33.8
LTR	1p36.21a__hap1__n306;1p36.21a__hap2__n10	2	1000	1000	100.0
LTR	11p15.4b__hap1__n389;11p15.4b__hap2__n59	2	1000	1000	100.0
LTR	11p15.4__hap1__n117;11p15.4__hap2__n98;12q24.33__hap1__n62;12q24.33__hap2__n14;14q11.2__hap1__n49;14q11.2__hap2__n26;15p13a__hap1__n12;15p13a__hap2__n11;21p13__hap1__n28;21p13__hap2__n22;22p13__hap1__n16;22p13__hap2__n15;3p12.3__hap1__n159;3p12.3__hap2__n53;4p16.1a__hap1__n177;4p16.1a__hap2__n84;4p16.1b__hap1__n114;4p16.1b__hap2__n96;4p16.3a__hap1__n10;4p16.3a__hap2__n9;4p16.3c__hap1__n125;4p16.3…	44	1000	900	90.0
LTR	15p13a__hap1__n12;15p13a__hap2__n11;21p13__hap1__n28;21p13__hap2__n22;22p13__hap1__n16;22p13__hap2__n15;4p16.3a__hap1__n10;4p16.3a__hap2__n9;4q13.2__hap1__n85;4q13.2__hap2__n65;4q35.2_hg38__hap1__n61;4q35.2_hg38__hap2__n16;5q33.2__hap1__n356;5q33.2__hap2__n50;8q11.21__hap1__n328;8q11.21__hap2__n142;9q34.11__hap1__n413;9q34.11__hap2__n22	18	1000	741	74.1
LTR	9q34.11__hap1__n413;9q34.11__hap2__n22	2	1000	1000	100.0
LTR	15p13a__hap1__n12;15p13a__hap2__n11;21p13__hap1__n28;21p13__hap2__n22;22p13__hap1__n16;22p13__hap2__n15;4p16.3a__hap1__n10;4p16.3a__hap2__n9;4q13.2__hap1__n85;4q13.2__hap2__n65;4q35.2_hg38__hap1__n61;4q35.2_hg38__hap2__n16;5q33.2__hap1__n356;5q33.2__hap2__n50;8q11.21__hap1__n328;8q11.21__hap2__n142	16	1000	384	38.4
LTR	5q33.2__hap1__n356;5q33.2__hap2__n50;8q11.21__hap1__n328;8q11.21__hap2__n142	4	1000	682	68.2
LTR	8q11.21__hap1__n328;8q11.21__hap2__n142	2	1000	1000	100.0
LTR	5q33.2__hap1__n356;5q33.2__hap2__n50	2	1000	1000	100.0
LTR	15p13a__hap1__n12;15p13a__hap2__n11;21p13__hap1__n28;21p13__hap2__n22;22p13__hap1__n16;22p13__hap2__n15;4p16.3a__hap1__n10;4p16.3a__hap2__n9;4q13.2__hap1__n85;4q13.2__hap2__n65;4q35.2_hg38__hap1__n61;4q35.2_hg38__hap2__n16	12	1000	643	64.3
LTR	4q13.2__hap1__n85;4q13.2__hap2__n65	2	1000	1000	100.0
LTR	15p13a__hap1__n12;15p13a__hap2__n11;21p13__hap1__n28;21p13__hap2__n22;22p13__hap1__n16;22p13__hap2__n15;4p16.3a__hap1__n10;4p16.3a__hap2__n9;4q35.2_hg38__hap1__n61;4q35.2_hg38__hap2__n16	10	1000	996	99.6
LTR	4p16.3a__hap1__n10;4p16.3a__hap2__n9	2	1000	992	99.2
LTR	15p13a__hap1__n12;15p13a__hap2__n11;21p13__hap1__n28;21p13__hap2__n22;22p13__hap1__n16;22p13__hap2__n15;4q35.2_hg38__hap1__n61;4q35.2_hg38__hap2__n16	8	1000	957	95.7
LTR	15p13a__hap2__n11;21p13__hap1__n28;21p13__hap2__n22	3	1000	291	29.1
LTR	15p13a__hap2__n11;21p13__hap2__n22	2	1000	731	73.1
LTR	15p13a__hap1__n12;22p13__hap1__n16;22p13__hap2__n15;4q35.2_hg38__hap1__n61;4q35.2_hg38__hap2__n16	5	1000	368	36.8
LTR	22p13__hap1__n16;22p13__hap2__n15	2	1000	549	54.9
LTR	15p13a__hap1__n12;4q35.2_hg38__hap1__n61;4q35.2_hg38__hap2__n16	3	1000	296	29.6
LTR	4q35.2_hg38__hap1__n61;4q35.2_hg38__hap2__n16	2	1000	557	55.7
LTR	11p15.4__hap1__n117;11p15.4__hap2__n98;12q24.33__hap1__n62;12q24.33__hap2__n14;14q11.2__hap1__n49;14q11.2__hap2__n26;3p12.3__hap1__n159;3p12.3__hap2__n53;4p16.1a__hap1__n177;4p16.1a__hap2__n84;4p16.1b__hap1__n114;4p16.1b__hap2__n96;4p16.3c__hap1__n125;4p16.3c__hap2__n79;6q11.1__hap1__n159;6q11.1__hap2__n113;8p23.1b__hap1__n59;8p23.1b__hap2__n40;8p23.1c__hap1__n114;8p23.1c__hap2__n18;8p23.1d__hap1…	26	1000	607	60.7
LTR	8q24.3c__hap1__n185;8q24.3c__hap2__n52	2	1000	1000	100.0
LTR	11p15.4__hap1__n117;11p15.4__hap2__n98;12q24.33__hap1__n62;12q24.33__hap2__n14;14q11.2__hap1__n49;14q11.2__hap2__n26;3p12.3__hap1__n159;3p12.3__hap2__n53;4p16.1a__hap1__n177;4p16.1a__hap2__n84;4p16.1b__hap1__n114;4p16.1b__hap2__n96;4p16.3c__hap1__n125;4p16.3c__hap2__n79;6q11.1__hap1__n159;6q11.1__hap2__n113;8p23.1b__hap1__n59;8p23.1b__hap2__n40;8p23.1c__hap1__n114;8p23.1c__hap2__n18;8p23.1d__hap1…	24	1000	690	69.0
LTR	6q11.1__hap1__n159;6q11.1__hap2__n113	2	1000	1000	100.0
LTR	11p15.4__hap1__n117;11p15.4__hap2__n98;12q24.33__hap1__n62;12q24.33__hap2__n14;14q11.2__hap1__n49;14q11.2__hap2__n26;3p12.3__hap1__n159;3p12.3__hap2__n53;4p16.1a__hap1__n177;4p16.1a__hap2__n84;4p16.1b__hap1__n114;4p16.1b__hap2__n96;4p16.3c__hap1__n125;4p16.3c__hap2__n79;8p23.1b__hap1__n59;8p23.1b__hap2__n40;8p23.1c__hap1__n114;8p23.1c__hap2__n18;8p23.1d__hap1__n106;8p23.1d__hap2__n34;8p23.1e__hap…	22	1000	404	40.4
LTR	12q24.33__hap1__n62;12q24.33__hap2__n14;14q11.2__hap1__n49;14q11.2__hap2__n26	4	1000	611	61.1
LTR	14q11.2__hap1__n49;14q11.2__hap2__n26	2	1000	1000	100.0
LTR	12q24.33__hap1__n62;12q24.33__hap2__n14	2	1000	1000	100.0
LTR	11p15.4__hap1__n117;11p15.4__hap2__n98;3p12.3__hap1__n159;3p12.3__hap2__n53;4p16.1a__hap1__n177;4p16.1a__hap2__n84;4p16.1b__hap1__n114;4p16.1b__hap2__n96;4p16.3c__hap1__n125;4p16.3c__hap2__n79;8p23.1b__hap1__n59;8p23.1b__hap2__n40;8p23.1c__hap1__n114;8p23.1c__hap2__n18;8p23.1d__hap1__n106;8p23.1d__hap2__n34;8p23.1e__hap1__n153;8p23.1e__hap2__n34	18	1000	886	88.6
LTR	3p12.3__hap1__n159;3p12.3__hap2__n53	2	1000	1000	100.0
LTR	11p15.4__hap1__n117;11p15.4__hap2__n98;4p16.1a__hap1__n177;4p16.1a__hap2__n84;4p16.1b__hap1__n114;4p16.1b__hap2__n96;4p16.3c__hap1__n125;4p16.3c__hap2__n79;8p23.1b__hap1__n59;8p23.1b__hap2__n40;8p23.1c__hap1__n114;8p23.1c__hap2__n18;8p23.1d__hap1__n106;8p23.1d__hap2__n34;8p23.1e__hap1__n153;8p23.1e__hap2__n34	16	1000	795	79.5
LTR	4p16.1b__hap1__n114;4p16.1b__hap2__n96;4p16.3c__hap1__n125;4p16.3c__hap2__n79	4	1000	978	97.8
LTR	4p16.3c__hap1__n125;4p16.3c__hap2__n79	2	1000	997	99.7
LTR	4p16.1b__hap1__n114;4p16.1b__hap2__n96	2	1000	1000	100.0
LTR	11p15.4__hap1__n117;11p15.4__hap2__n98;4p16.1a__hap1__n177;4p16.1a__hap2__n84;8p23.1b__hap1__n59;8p23.1b__hap2__n40;8p23.1c__hap1__n114;8p23.1c__hap2__n18;8p23.1d__hap1__n106;8p23.1d__hap2__n34;8p23.1e__hap1__n153;8p23.1e__hap2__n34	12	1000	955	95.5
LTR	4p16.1a__hap1__n177;4p16.1a__hap2__n84;8p23.1b__hap1__n59;8p23.1b__hap2__n40;8p23.1c__hap1__n114;8p23.1c__hap2__n18;8p23.1d__hap1__n106;8p23.1d__hap2__n34;8p23.1e__hap1__n153;8p23.1e__hap2__n34	10	1000	413	41.3
LTR	8p23.1b__hap1__n59;8p23.1b__hap2__n40;8p23.1c__hap1__n114;8p23.1c__hap2__n18;8p23.1d__hap1__n106;8p23.1d__hap2__n34;8p23.1e__hap1__n153;8p23.1e__hap2__n34	8	1000	1000	100.0
LTR	8p23.1c__hap1__n114;8p23.1c__hap2__n18;8p23.1d__hap1__n106;8p23.1e__hap1__n153	4	1000	439	43.9
LTR	8p23.1d__hap1__n106;8p23.1e__hap1__n153	2	1000	347	34.7
LTR	8p23.1c__hap1__n114;8p23.1c__hap2__n18	2	1000	534	53.4
LTR	8p23.1b__hap1__n59;8p23.1b__hap2__n40;8p23.1d__hap2__n34;8p23.1e__hap2__n34	4	1000	509	50.9
LTR	8p23.1d__hap2__n34;8p23.1e__hap2__n34	2	1000	708	70.8
LTR	8p23.1b__hap1__n59;8p23.1b__hap2__n40	2	1000	769	76.9
LTR	4p16.1a__hap1__n177;4p16.1a__hap2__n84	2	1000	1000	100.0
LTR	11p15.4__hap1__n117;11p15.4__hap2__n98	2	1000	1000	100.0
LTR	10p14__hap1__n252;10p14__hap2__n42;1p31.1a__hap1__n173;1p31.1a__hap2__n106	4	1000	503	50.3
LTR	1p31.1a__hap1__n173;1p31.1a__hap2__n106	2	1000	996	99.6
LTR	10p14__hap1__n252;10p14__hap2__n42	2	1000	1000	100.0
LTR	12q13.2__hap1__n216;12q13.2__hap2__n61;19q12__hap1__n314;19q12__hap2__n40;1p31.1b__hap1__n97;1p31.1b__hap2__n72;22q11.21__hap1__n99;22q11.21__hap2__n35;3q13.2__hap1__n261;3q13.2__hap2__n32	10	1000	11	1.1
LTR	3q13.2__hap1__n261;3q13.2__hap2__n32	2	1000	857	85.7
LTR	12q13.2__hap1__n216;12q13.2__hap2__n61;19q12__hap1__n314;19q12__hap2__n40;1p31.1b__hap1__n97;1p31.1b__hap2__n72;22q11.21__hap1__n99;22q11.21__hap2__n35	8	1000	252	25.2
LTR	19q12__hap1__n314;19q12__hap2__n40	2	1000	921	92.1
LTR	12q13.2__hap1__n216;12q13.2__hap2__n61;1p31.1b__hap1__n97;1p31.1b__hap2__n72;22q11.21__hap1__n99;22q11.21__hap2__n35	6	1000	436	43.6
LTR	1p31.1b__hap1__n97;1p31.1b__hap2__n72;22q11.21__hap1__n99;22q11.21__hap2__n35	4	1000	505	50.5
LTR	22q11.21__hap1__n99;22q11.21__hap2__n35	2	1000	917	91.7
LTR	1p31.1b__hap1__n97;1p31.1b__hap2__n72	2	1000	933	93.3
LTR	12q13.2__hap1__n216;12q13.2__hap2__n61	2	1000	1000	100.0
LTR	12q14.1__hap1__n260;12q14.1__hap2__n127;8q24.3a__hap1__n174;8q24.3a__hap2__n159;Xq21.33__hap1__n3	5	1000	139	13.9
LTR	8q24.3a__hap1__n174;8q24.3a__hap2__n159;Xq21.33__hap1__n3	3	1000	373	37.3
LTR	8q24.3a__hap1__n174;8q24.3a__hap2__n159	2	1000	981	98.1
LTR	12q14.1__hap1__n260;12q14.1__hap2__n127	2	1000	869	86.9
pol	11q22.1__hap1__n82;11q22.1__hap2__n68;19p12b__hap1__n30;19p12b__hap2__n10;6q14.1__hap1__n128;6q14.1__hap2__n49;7p22.1__hap1__n149;7p22.1__hap2__n32;8p23.1a_hg38__hap1__n24;8p23.1a_hg38__hap2__n3	10	1000	281	28.1
pol	11q22.1__hap1__n82;11q22.1__hap2__n68;19p12b__hap1__n30;19p12b__hap2__n10;6q14.1__hap1__n128;6q14.1__hap2__n49;7p22.1__hap1__n149;7p22.1__hap2__n32;8p23.1a_hg38__hap1__n24;8p23.1a_hg38__hap2__n3;Xq21.33__hap1__n3	11	1000	297	29.7
pol	12q14.1__hap1__n104;12q14.1__hap2__n60	2	1000	1000	100.0
pol	11q22.1__hap1__n82;11q22.1__hap2__n68;12q14.1__hap1__n104;12q14.1__hap2__n60;19p12b__hap1__n30;19p12b__hap2__n10;6q14.1__hap1__n128;6q14.1__hap2__n49;7p22.1__hap1__n149;7p22.1__hap2__n32;8p23.1a_hg38__hap1__n24;8p23.1a_hg38__hap2__n3;Xq21.33__hap1__n3	13	1000	387	38.7
pol	10p12.1__hap1__n198;10p12.1__hap2__n72;12q13.2__hap1__n138;12q13.2__hap2__n26;19p12c__hap1__n156;19p12c__hap2__n22;1q22__hap1__n261;1q22__hap2__n30;22q11.21__hap1__n84;22q11.21__hap2__n37;3q13.2__hap1__n179;3q13.2__hap2__n67;3q27.2__hap1__n191;3q27.2__hap2__n73;5q33.3__hap1__n298;5q33.3__hap2__n47;8q11.23_new__hap1__n1	17	1000	570	57.0
pol	19p12c__hap1__n156;19p12c__hap2__n22;22q11.21__hap1__n84;22q11.21__hap2__n37	4	1000	362	36.2
pol	22q11.21__hap1__n84;22q11.21__hap2__n37	2	1000	992	99.2
pol	19p12c__hap1__n156;19p12c__hap2__n22	2	1000	1000	100.0
pol	10p12.1__hap1__n198;10p12.1__hap2__n72;12q13.2__hap1__n138;12q13.2__hap2__n26;1q22__hap1__n261;1q22__hap2__n30;3q13.2__hap1__n179;3q13.2__hap2__n67;3q27.2__hap1__n191;3q27.2__hap2__n73;5q33.3__hap1__n298;5q33.3__hap2__n47;8q11.23_new__hap1__n1	13	1000	170	17.0
pol	3q13.2__hap1__n179;3q13.2__hap2__n67;3q27.2__hap1__n191;3q27.2__hap2__n73;8q11.23_new__hap1__n1	5	1000	471	47.1
pol	3q13.2__hap1__n179;3q13.2__hap2__n67;3q27.2__hap1__n191;3q27.2__hap2__n73	4	1000	695	69.5
pol	3q27.2__hap1__n191;3q27.2__hap2__n73	2	1000	1000	100.0
pol	3q13.2__hap1__n179;3q13.2__hap2__n67	2	1000	1000	100.0
pol	10p12.1__hap1__n198;10p12.1__hap2__n72;12q13.2__hap1__n138;12q13.2__hap2__n26;1q22__hap1__n261;1q22__hap2__n30;5q33.3__hap1__n298;5q33.3__hap2__n47	8	1000	617	61.7
pol	12q13.2__hap1__n138;12q13.2__hap2__n26	2	1000	1000	100.0
pol	10p12.1__hap1__n198;10p12.1__hap2__n72;1q22__hap1__n261;1q22__hap2__n30;5q33.3__hap1__n298;5q33.3__hap2__n47	6	1000	393	39.3
pol	1q22__hap1__n261;1q22__hap2__n30	2	1000	1000	100.0
pol	10p12.1__hap1__n198;10p12.1__hap2__n72;5q33.3__hap1__n298;5q33.3__hap2__n47	4	1000	829	82.9
pol	5q33.3__hap1__n298;5q33.3__hap2__n47	2	1000	1000	100.0
pol	10p12.1__hap1__n198;10p12.1__hap2__n72	2	1000	1000	100.0
pol	10p12.1__hap1__n198;10p12.1__hap2__n72;11q22.1__hap1__n82;11q22.1__hap2__n68;12q13.2__hap1__n138;12q13.2__hap2__n26;12q14.1__hap1__n104;12q14.1__hap2__n60;19p12b__hap1__n30;19p12b__hap2__n10;19p12c__hap1__n156;19p12c__hap2__n22;1q22__hap1__n261;1q22__hap2__n30;22q11.21__hap1__n84;22q11.21__hap2__n37;3q13.2__hap1__n179;3q13.2__hap2__n67;3q27.2__hap1__n191;3q27.2__hap2__n73;5q33.3__hap1__n298;5q33.…	30	1000	335	33.5
pol	19q12__hap1__n328;19q12__hap2__n40	2	1000	1000	100.0
pol	10p12.1__hap1__n198;10p12.1__hap2__n72;11q22.1__hap1__n82;11q22.1__hap2__n68;12q13.2__hap1__n138;12q13.2__hap2__n26;12q14.1__hap1__n104;12q14.1__hap2__n60;19p12b__hap1__n30;19p12b__hap2__n10;19p12c__hap1__n156;19p12c__hap2__n22;19q12__hap1__n328;19q12__hap2__n40;1q22__hap1__n261;1q22__hap2__n30;22q11.21__hap1__n84;22q11.21__hap2__n37;3q13.2__hap1__n179;3q13.2__hap2__n67;3q27.2__hap1__n191;3q27.2_…	32	1000	543	54.3
pol	10q24.2__hap1__n127;10q24.2__hap2__n83;5p13.3__hap1__n101;5p13.3__hap2__n74	4	1000	690	69.0
pol	5p13.3__hap1__n101;5p13.3__hap2__n74	2	1000	1000	100.0
pol	10q24.2__hap1__n127;10q24.2__hap2__n83	2	1000	1000	100.0
pol	10p12.1__hap1__n198;10p12.1__hap2__n72;10q24.2__hap1__n127;10q24.2__hap2__n83;11q22.1__hap1__n82;11q22.1__hap2__n68;12q13.2__hap1__n138;12q13.2__hap2__n26;12q14.1__hap1__n104;12q14.1__hap2__n60;19p12b__hap1__n30;19p12b__hap2__n10;19p12c__hap1__n156;19p12c__hap2__n22;19q12__hap1__n328;19q12__hap2__n40;1q22__hap1__n261;1q22__hap2__n30;22q11.21__hap1__n84;22q11.21__hap2__n37;3q13.2__hap1__n179;3q13.…	36	1000	668	66.8
pol	21q21.1__hap1__n64;21q21.1__hap2__n31;3q21.2__hap1__n92;3q21.2__hap2__n84	4	1000	988	98.8
pol	3q21.2__hap1__n92;3q21.2__hap2__n84	2	1000	1000	100.0
pol	21q21.1__hap1__n64;21q21.1__hap2__n31	2	1000	1000	100.0
pol	10p12.1__hap1__n198;10p12.1__hap2__n72;10q24.2__hap1__n127;10q24.2__hap2__n83;11q22.1__hap1__n82;11q22.1__hap2__n68;12q13.2__hap1__n138;12q13.2__hap2__n26;12q14.1__hap1__n104;12q14.1__hap2__n60;19p12b__hap1__n30;19p12b__hap2__n10;19p12c__hap1__n156;19p12c__hap2__n22;19q12__hap1__n328;19q12__hap2__n40;1q22__hap1__n261;1q22__hap2__n30;21q21.1__hap1__n64;21q21.1__hap2__n31;22q11.21__hap1__n84;22q11.…	40	1000	964	96.4
pol	1q23.3__hap1__n185;1q23.3__hap2__n75	2	1000	1000	100.0
pol	10p12.1__hap1__n198;10p12.1__hap2__n72;10q24.2__hap1__n127;10q24.2__hap2__n83;11q22.1__hap1__n82;11q22.1__hap2__n68;12q13.2__hap1__n138;12q13.2__hap2__n26;12q14.1__hap1__n104;12q14.1__hap2__n60;19p12b__hap1__n30;19p12b__hap2__n10;19p12c__hap1__n156;19p12c__hap2__n22;19q12__hap1__n328;19q12__hap2__n40;1q22__hap1__n261;1q22__hap2__n30;1q23.3__hap1__n185;1q23.3__hap2__n75;21q21.1__hap1__n64;21q21.1_…	42	1000	550	55.0
pol	11q23.3__hap1__n153;11q23.3__hap2__n139	2	1000	1000	100.0
pol	10p12.1__hap1__n198;10p12.1__hap2__n72;10q24.2__hap1__n127;10q24.2__hap2__n83;11q22.1__hap1__n82;11q22.1__hap2__n68;11q23.3__hap1__n153;11q23.3__hap2__n139;12q13.2__hap1__n138;12q13.2__hap2__n26;12q14.1__hap1__n104;12q14.1__hap2__n60;19p12b__hap1__n30;19p12b__hap2__n10;19p12c__hap1__n156;19p12c__hap2__n22;19q12__hap1__n328;19q12__hap2__n40;1q22__hap1__n261;1q22__hap2__n30;1q23.3__hap1__n185;1q23.…	44	1000	829	82.9
pol	13p13__hap1__n7;13p13__hap2__n2;15p13b__hap1__n13;15p13b__hap2__n2	4	1000	1000	100.0
pol	13p13__hap1__n7;13p13__hap2__n2;15p13b__hap2__n2	3	1000	954	95.4
pol	13p13__hap2__n2;15p13b__hap2__n2	2	1000	508	50.8
pol	10p12.1__hap1__n198;10p12.1__hap2__n72;10q24.2__hap1__n127;10q24.2__hap2__n83;11q22.1__hap1__n82;11q22.1__hap2__n68;11q23.3__hap1__n153;11q23.3__hap2__n139;12q13.2__hap1__n138;12q13.2__hap2__n26;12q14.1__hap1__n104;12q14.1__hap2__n60;13p13__hap1__n7;13p13__hap2__n2;15p13b__hap1__n13;15p13b__hap2__n2;19p12b__hap1__n30;19p12b__hap2__n10;19p12c__hap1__n156;19p12c__hap2__n22;19q12__hap1__n328;19q12__…	48	1000	703	70.3
pol	1p31.1a__hap1__n108;1p31.1a__hap2__n93	2	1000	1000	100.0
pol	10p12.1__hap1__n198;10p12.1__hap2__n72;10q24.2__hap1__n127;10q24.2__hap2__n83;11q22.1__hap1__n82;11q22.1__hap2__n68;11q23.3__hap1__n153;11q23.3__hap2__n139;12q13.2__hap1__n138;12q13.2__hap2__n26;12q14.1__hap1__n104;12q14.1__hap2__n60;13p13__hap1__n7;13p13__hap2__n2;15p13b__hap1__n13;15p13b__hap2__n2;19p12b__hap1__n30;19p12b__hap2__n10;19p12c__hap1__n156;19p12c__hap2__n22;19q12__hap1__n328;19q12__…	50	1000	459	45.9
pol	10p12.1__hap1__n198;10p12.1__hap2__n72;10p14__hap1__n232;10p14__hap2__n40;10q24.2__hap1__n127;10q24.2__hap2__n83;11q22.1__hap1__n82;11q22.1__hap2__n68;11q23.3__hap1__n153;11q23.3__hap2__n139;12q13.2__hap1__n138;12q13.2__hap2__n26;12q14.1__hap1__n104;12q14.1__hap2__n60;13p13__hap1__n7;13p13__hap2__n2;15p13b__hap1__n13;15p13b__hap2__n2;19p12b__hap1__n30;19p12b__hap2__n10;19p12c__hap1__n156;19p12c__…	52	1000	913	91.3
pol	5p12__hap1__n215;5p12__hap2__n83	2	1000	1000	100.0
pol	10p12.1__hap1__n198;10p12.1__hap2__n72;10p14__hap1__n232;10p14__hap2__n40;10q24.2__hap1__n127;10q24.2__hap2__n83;11q22.1__hap1__n82;11q22.1__hap2__n68;11q23.3__hap1__n153;11q23.3__hap2__n139;12q13.2__hap1__n138;12q13.2__hap2__n26;12q14.1__hap1__n104;12q14.1__hap2__n60;13p13__hap1__n7;13p13__hap2__n2;15p13b__hap1__n13;15p13b__hap2__n2;19p12b__hap1__n30;19p12b__hap2__n10;19p12c__hap1__n156;19p12c__…	54	1000	858	85.8
pol	11q12.3__hap1__n212;11q12.3__hap2__n85;12p11.21__hap1__n243;12p11.21__hap2__n84;19p12a__hap1__n219;19p12a__hap2__n93;19q13.12b__hap1__n226;19q13.12b__hap2__n135;6p22.1__hap1__n132;6p22.1__hap2__n81	10	1000	613	61.3
pol	12p11.21__hap1__n243;12p11.21__hap2__n84;19p12a__hap1__n219;19p12a__hap2__n93;19q13.12b__hap1__n226;19q13.12b__hap2__n135;6p22.1__hap1__n132;6p22.1__hap2__n81	8	1000	381	38.1
pol	19q13.12b__hap1__n226;19q13.12b__hap2__n135	2	1000	1000	100.0
pol	12p11.21__hap1__n243;12p11.21__hap2__n84;19p12a__hap1__n219;19p12a__hap2__n93;6p22.1__hap1__n132;6p22.1__hap2__n81	6	1000	359	35.9
pol	6p22.1__hap1__n132;6p22.1__hap2__n81	2	1000	1000	100.0
pol	12p11.21__hap1__n243;12p11.21__hap2__n84;19p12a__hap1__n219;19p12a__hap2__n93	4	1000	671	67.1
pol	19p12a__hap1__n219;19p12a__hap2__n93	2	1000	1000	100.0
pol	12p11.21__hap1__n243;12p11.21__hap2__n84	2	1000	1000	100.0
pol	11q12.3__hap1__n212;11q12.3__hap2__n85	2	1000	1000	100.0
pol	10p12.1__hap1__n198;10p12.1__hap2__n72;10p14__hap1__n232;10p14__hap2__n40;10q24.2__hap1__n127;10q24.2__hap2__n83;11q12.3__hap1__n212;11q12.3__hap2__n85;11q22.1__hap1__n82;11q22.1__hap2__n68;11q23.3__hap1__n153;11q23.3__hap2__n139;12p11.21__hap1__n243;12p11.21__hap2__n84;12q13.2__hap1__n138;12q13.2__hap2__n26;12q14.1__hap1__n104;12q14.1__hap2__n60;13p13__hap1__n7;13p13__hap2__n2;15p13b__hap1__n13;…	64	1000	472	47.2
pol	19q13.12a__hap1__n277;19q13.12a__hap2__n121;19q13.41__hap1__n169;19q13.41__hap2__n133;19q13.42__hap1__n132;19q13.42__hap2__n84;1q21.3__hap1__n310;1q21.3__hap2__n7	8	1000	803	80.3
pol	19q13.41__hap1__n169;19q13.41__hap2__n133;19q13.42__hap1__n132;19q13.42__hap2__n84	4	1000	840	84.0
pol	19q13.42__hap1__n132;19q13.42__hap2__n84	2	1000	1000	100.0
pol	19q13.41__hap1__n169;19q13.41__hap2__n133	2	1000	1000	100.0
pol	19q13.12a__hap1__n277;19q13.12a__hap2__n121;1q21.3__hap1__n310;1q21.3__hap2__n7	4	1000	982	98.2
pol	1q21.3__hap1__n310;1q21.3__hap2__n7	2	1000	1000	100.0
pol	19q13.12a__hap1__n277;19q13.12a__hap2__n121	2	1000	1000	100.0
pol	11p15.4__hap1__n207;11p15.4__hap2__n77;11q12.1__hap1__n200;11q12.1__hap2__n154;14q32.33__hap1__n51;14q32.33__hap2__n36;15p13a__hap1__n12;15p13a__hap2__n5;1p36.21a__hap1__n166;1p36.21a__hap2__n67;1p36.21b__hap1__n195;1p36.21b__hap2__n44;1p36.21c__hap1__n152;1p36.21c__hap2__n96;1q24.1__hap1__n150;1q24.1__hap2__n129;20q11.22__hap1__n142;20q11.22__hap2__n69;21p13__hap1__n28;21p13__hap2__n13;22p13__ha…	66	1000	682	68.2
pol	3q12.3__hap1__n80;3q12.3__hap2__n77	2	1000	1000	100.0
pol	11p15.4__hap1__n207;11p15.4__hap2__n77;11q12.1__hap1__n200;11q12.1__hap2__n154;14q32.33__hap1__n51;14q32.33__hap2__n36;15p13a__hap1__n12;15p13a__hap2__n5;1p36.21a__hap1__n166;1p36.21a__hap2__n67;1p36.21b__hap1__n195;1p36.21b__hap2__n44;1p36.21c__hap1__n152;1p36.21c__hap2__n96;1q24.1__hap1__n150;1q24.1__hap2__n129;20q11.22__hap1__n142;20q11.22__hap2__n69;21p13__hap1__n28;21p13__hap2__n13;22p13__ha…	64	1000	735	73.5
pol	9q34.3__hap1__n201;9q34.3__hap2__n106	2	1000	1000	100.0
pol	11p15.4__hap1__n207;11p15.4__hap2__n77;11q12.1__hap1__n200;11q12.1__hap2__n154;14q32.33__hap1__n51;14q32.33__hap2__n36;15p13a__hap1__n12;15p13a__hap2__n5;1p36.21a__hap1__n166;1p36.21a__hap2__n67;1p36.21b__hap1__n195;1p36.21b__hap2__n44;1p36.21c__hap1__n152;1p36.21c__hap2__n96;1q24.1__hap1__n150;1q24.1__hap2__n129;20q11.22__hap1__n142;20q11.22__hap2__n69;21p13__hap1__n28;21p13__hap2__n13;22p13__ha…	62	1000	739	73.9
pol	22q11.23__hap1__n61;22q11.23__hap2__n40	2	1000	1000	100.0
pol	11p15.4__hap1__n207;11p15.4__hap2__n77;11q12.1__hap1__n200;11q12.1__hap2__n154;14q32.33__hap1__n51;14q32.33__hap2__n36;15p13a__hap1__n12;15p13a__hap2__n5;1p36.21a__hap1__n166;1p36.21a__hap2__n67;1p36.21b__hap1__n195;1p36.21b__hap2__n44;1p36.21c__hap1__n152;1p36.21c__hap2__n96;1q24.1__hap1__n150;1q24.1__hap2__n129;20q11.22__hap1__n142;20q11.22__hap2__n69;21p13__hap1__n28;21p13__hap2__n13;22p13__ha…	60	1000	550	55.0
pol	20q11.22__hap1__n142;20q11.22__hap2__n69;Xq12__hap1__n140;Xq12__hap2__n64	4	1000	837	83.7
pol	Xq12__hap1__n140;Xq12__hap2__n64	2	1000	997	99.7
pol	20q11.22__hap1__n142;20q11.22__hap2__n69	2	1000	1000	100.0
pol	11p15.4__hap1__n207;11p15.4__hap2__n77;11q12.1__hap1__n200;11q12.1__hap2__n154;14q32.33__hap1__n51;14q32.33__hap2__n36;15p13a__hap1__n12;15p13a__hap2__n5;1p36.21a__hap1__n166;1p36.21a__hap2__n67;1p36.21b__hap1__n195;1p36.21b__hap2__n44;1p36.21c__hap1__n152;1p36.21c__hap2__n96;1q24.1__hap1__n150;1q24.1__hap2__n129;21p13__hap1__n28;21p13__hap2__n13;22p13__hap1__n14;22p13__hap2__n6;3p12.3__hap1__n12…	56	1000	632	63.2
pol	11q12.1__hap1__n200;11q12.1__hap2__n154;14q32.33__hap1__n51;14q32.33__hap2__n36;1p36.21a__hap1__n166;1p36.21a__hap2__n67;1p36.21b__hap1__n195;1p36.21b__hap2__n44;1p36.21c__hap1__n152;1p36.21c__hap2__n96;1q24.1__hap1__n150;1q24.1__hap2__n129;6p21.1__hap1__n238;6p21.1__hap2__n65	14	1000	194	19.4
pol	14q32.33__hap1__n51;14q32.33__hap2__n36;1q24.1__hap1__n150;1q24.1__hap2__n129;6p21.1__hap1__n238;6p21.1__hap2__n65	6	1000	107	10.7
pol	1q24.1__hap1__n150;1q24.1__hap2__n129;6p21.1__hap1__n238;6p21.1__hap2__n65	4	1000	402	40.2
pol	6p21.1__hap1__n238;6p21.1__hap2__n65	2	1000	1000	100.0
pol	1q24.1__hap1__n150;1q24.1__hap2__n129	2	1000	1000	100.0
pol	14q32.33__hap1__n51;14q32.33__hap2__n36	2	1000	1000	100.0
pol	11q12.1__hap1__n200;11q12.1__hap2__n154;1p36.21a__hap1__n166;1p36.21a__hap2__n67;1p36.21b__hap1__n195;1p36.21b__hap2__n44;1p36.21c__hap1__n152;1p36.21c__hap2__n96	8	1000	273	27.3
pol	1p36.21a__hap1__n166;1p36.21a__hap2__n67;1p36.21b__hap1__n195;1p36.21b__hap2__n44;1p36.21c__hap1__n152;1p36.21c__hap2__n96	6	1000	940	94.0
pol	1p36.21b__hap1__n195;1p36.21b__hap2__n44;1p36.21c__hap1__n152;1p36.21c__hap2__n96	4	1000	594	59.4
pol	1p36.21c__hap1__n152;1p36.21c__hap2__n96	2	1000	999	99.9
pol	1p36.21b__hap1__n195;1p36.21b__hap2__n44	2	1000	1000	100.0
pol	1p36.21a__hap1__n166;1p36.21a__hap2__n67	2	1000	986	98.6
pol	11q12.1__hap1__n200;11q12.1__hap2__n154	2	1000	1000	100.0
pol	11p15.4__hap1__n207;11p15.4__hap2__n77;15p13a__hap1__n12;15p13a__hap2__n5;21p13__hap1__n28;21p13__hap2__n13;22p13__hap1__n14;22p13__hap2__n6;3p12.3__hap1__n129;3p12.3__hap2__n56;4p16.1a__hap1__n174;4p16.1a__hap2__n60;4p16.1b__hap1__n96;4p16.1b__hap2__n72;4p16.3a__hap1__n21;4p16.3a__hap2__n13;4p16.3c__hap1__n78;4p16.3c__hap2__n59;4q13.2__hap1__n147;4q13.2__hap2__n37;4q35.2_hg38__hap1__n83;4q35.2_h…	42	1000	358	35.8
pol	4q13.2__hap1__n147;4q13.2__hap2__n37;5q33.2__hap1__n231;5q33.2__hap2__n71	4	1000	306	30.6
pol	5q33.2__hap1__n231;5q33.2__hap2__n71	2	1000	1000	100.0
pol	4q13.2__hap1__n147;4q13.2__hap2__n37	2	1000	1000	100.0
pol	11p15.4__hap1__n207;11p15.4__hap2__n77;15p13a__hap1__n12;15p13a__hap2__n5;21p13__hap1__n28;21p13__hap2__n13;22p13__hap1__n14;22p13__hap2__n6;3p12.3__hap1__n129;3p12.3__hap2__n56;4p16.1a__hap1__n174;4p16.1a__hap2__n60;4p16.1b__hap1__n96;4p16.1b__hap2__n72;4p16.3a__hap1__n21;4p16.3a__hap2__n13;4p16.3c__hap1__n78;4p16.3c__hap2__n59;4q35.2_hg38__hap1__n83;4q35.2_hg38__hap2__n16;6q11.1__hap1__n160;6q1…	38	1000	506	50.6
pol	15p13a__hap1__n12;15p13a__hap2__n5;21p13__hap1__n28;21p13__hap2__n13;22p13__hap1__n14;22p13__hap2__n6;4p16.3a__hap1__n21;4p16.3a__hap2__n13;4q35.2_hg38__hap1__n83;4q35.2_hg38__hap2__n16;6q11.1__hap1__n160;6q11.1__hap2__n105;8q11.21__hap1__n126;8q11.21__hap2__n100;8q24.3c__hap1__n138;8q24.3c__hap2__n113;9q34.11__hap1__n422;9q34.11__hap2__n5;Yp11.2__hap1__n19;Yp11.2__hap2__n17	20	1000	638	63.8
pol	8q24.3c__hap1__n138;8q24.3c__hap2__n113;Yp11.2__hap1__n19;Yp11.2__hap2__n17	4	1000	345	34.5
pol	Yp11.2__hap1__n19;Yp11.2__hap2__n17	2	1000	1000	100.0
pol	8q24.3c__hap1__n138;8q24.3c__hap2__n113	2	1000	1000	100.0
pol	15p13a__hap1__n12;15p13a__hap2__n5;21p13__hap1__n28;21p13__hap2__n13;22p13__hap1__n14;22p13__hap2__n6;4p16.3a__hap1__n21;4p16.3a__hap2__n13;4q35.2_hg38__hap1__n83;4q35.2_hg38__hap2__n16;6q11.1__hap1__n160;6q11.1__hap2__n105;8q11.21__hap1__n126;8q11.21__hap2__n100;9q34.11__hap1__n422;9q34.11__hap2__n5	16	1000	420	42.0
pol	6q11.1__hap1__n160;6q11.1__hap2__n105;9q34.11__hap1__n422;9q34.11__hap2__n5	4	1000	329	32.9
pol	9q34.11__hap1__n422;9q34.11__hap2__n5	2	1000	1000	100.0
pol	6q11.1__hap1__n160;6q11.1__hap2__n105	2	1000	1000	100.0
pol	15p13a__hap1__n12;15p13a__hap2__n5;21p13__hap1__n28;21p13__hap2__n13;22p13__hap1__n14;22p13__hap2__n6;4p16.3a__hap1__n21;4p16.3a__hap2__n13;4q35.2_hg38__hap1__n83;4q35.2_hg38__hap2__n16;8q11.21__hap1__n126;8q11.21__hap2__n100	12	1000	702	70.2
pol	8q11.21__hap1__n126;8q11.21__hap2__n100	2	1000	1000	100.0
pol	15p13a__hap1__n12;15p13a__hap2__n5;21p13__hap1__n28;21p13__hap2__n13;22p13__hap1__n14;22p13__hap2__n6;4p16.3a__hap1__n21;4p16.3a__hap2__n13;4q35.2_hg38__hap1__n83;4q35.2_hg38__hap2__n16	10	1000	1000	100.0
pol	15p13a__hap1__n12;15p13a__hap2__n5;21p13__hap1__n28;21p13__hap2__n13;22p13__hap1__n14;22p13__hap2__n6;4p16.3a__hap1__n21;4p16.3a__hap2__n13;4q35.2_hg38__hap2__n16	9	1000	764	76.4
pol	4p16.3a__hap1__n21;4p16.3a__hap2__n13	2	1000	990	99.0
pol	15p13a__hap1__n12;15p13a__hap2__n5;21p13__hap1__n28;21p13__hap2__n13;22p13__hap1__n14;22p13__hap2__n6;4q35.2_hg38__hap2__n16	7	1000	542	54.2
pol	15p13a__hap1__n12;15p13a__hap2__n5;21p13__hap1__n28;21p13__hap2__n13;22p13__hap1__n14;22p13__hap2__n6	6	1000	610	61.0
pol	15p13a__hap2__n5;22p13__hap2__n6	2	1000	641	64.1
pol	15p13a__hap1__n12;21p13__hap1__n28;21p13__hap2__n13;22p13__hap1__n14	4	1000	792	79.2
pol	15p13a__hap1__n12;21p13__hap1__n28;22p13__hap1__n14	3	1000	375	37.5
pol	15p13a__hap1__n12;21p13__hap1__n28	2	1000	874	87.4
pol	11p15.4__hap1__n207;11p15.4__hap2__n77;3p12.3__hap1__n129;3p12.3__hap2__n56;4p16.1a__hap1__n174;4p16.1a__hap2__n60;4p16.1b__hap1__n96;4p16.1b__hap2__n72;4p16.3c__hap1__n78;4p16.3c__hap2__n59;8p23.1b__hap1__n41;8p23.1b__hap2__n35;8p23.1c__hap1__n105;8p23.1c__hap2__n12;8p23.1d__hap1__n58;8p23.1d__hap2__n31;8p23.1e__hap1__n87;8p23.1e__hap2__n39	18	1000	920	92.0
pol	3p12.3__hap1__n129;3p12.3__hap2__n56	2	1000	1000	100.0
pol	11p15.4__hap1__n207;11p15.4__hap2__n77;4p16.1a__hap1__n174;4p16.1a__hap2__n60;4p16.1b__hap1__n96;4p16.1b__hap2__n72;4p16.3c__hap1__n78;4p16.3c__hap2__n59;8p23.1b__hap1__n41;8p23.1b__hap2__n35;8p23.1c__hap1__n105;8p23.1c__hap2__n12;8p23.1d__hap1__n58;8p23.1d__hap2__n31;8p23.1e__hap1__n87;8p23.1e__hap2__n39	16	1000	1000	100.0
pol	4p16.1b__hap1__n96;4p16.1b__hap2__n72;4p16.3c__hap1__n78;4p16.3c__hap2__n59	4	1000	1000	100.0
pol	4p16.3c__hap1__n78;4p16.3c__hap2__n59	2	1000	1000	100.0
pol	4p16.1b__hap1__n96;4p16.1b__hap2__n72	2	1000	1000	100.0
pol	11p15.4__hap1__n207;11p15.4__hap2__n77;4p16.1a__hap1__n174;4p16.1a__hap2__n60;8p23.1b__hap1__n41;8p23.1b__hap2__n35;8p23.1c__hap1__n105;8p23.1c__hap2__n12;8p23.1d__hap1__n58;8p23.1d__hap2__n31;8p23.1e__hap1__n87;8p23.1e__hap2__n39	12	1000	968	96.8
pol	4p16.1a__hap1__n174;4p16.1a__hap2__n60	2	1000	1000	100.0
pol	11p15.4__hap1__n207;11p15.4__hap2__n77;8p23.1b__hap1__n41;8p23.1b__hap2__n35;8p23.1c__hap1__n105;8p23.1c__hap2__n12;8p23.1d__hap1__n58;8p23.1d__hap2__n31;8p23.1e__hap1__n87;8p23.1e__hap2__n39	10	1000	356	35.6
pol	8p23.1b__hap1__n41;8p23.1b__hap2__n35;8p23.1c__hap1__n105;8p23.1c__hap2__n12;8p23.1d__hap1__n58;8p23.1d__hap2__n31;8p23.1e__hap1__n87;8p23.1e__hap2__n39	8	1000	1000	100.0
pol	8p23.1c__hap1__n105;8p23.1c__hap2__n12	2	1000	998	99.8
pol	8p23.1b__hap1__n41;8p23.1b__hap2__n35;8p23.1d__hap1__n58;8p23.1d__hap2__n31;8p23.1e__hap1__n87;8p23.1e__hap2__n39	6	1000	999	99.9
pol	8p23.1b__hap2__n35;8p23.1d__hap1__n58;8p23.1d__hap2__n31;8p23.1e__hap1__n87	4	1000	379	37.9
pol	8p23.1d__hap1__n58;8p23.1e__hap1__n87	2	1000	994	99.4
pol	8p23.1b__hap2__n35;8p23.1d__hap2__n31	2	1000	958	95.8
pol	8p23.1b__hap1__n41;8p23.1e__hap2__n39	2	1000	641	64.1
pol	11p15.4__hap1__n207;11p15.4__hap2__n77	2	1000	1000	100.0
pol	10p14__hap1__n232;10p14__hap2__n40	2	1000	1000	100.0
pol	11q22.1__hap1__n82;11q22.1__hap2__n68;6q14.1__hap1__n128;6q14.1__hap2__n49;8p23.1a_hg38__hap1__n24;8p23.1a_hg38__hap2__n3	6	1000	286	28.6
pol	6q14.1__hap1__n128;6q14.1__hap2__n49;8p23.1a_hg38__hap1__n24;8p23.1a_hg38__hap2__n3	4	1000	582	58.2
pol	8p23.1a_hg38__hap1__n24;8p23.1a_hg38__hap2__n3	2	1000	1000	100.0
pol	6q14.1__hap1__n128;6q14.1__hap2__n49	2	1000	968	96.8
pol	11q22.1__hap1__n82;11q22.1__hap2__n68	2	1000	1000	100.0
pol	19p12b__hap1__n30;19p12b__hap2__n10;7p22.1__hap1__n149;7p22.1__hap2__n32	4	1000	245	24.5
pol	7p22.1__hap1__n149;7p22.1__hap2__n32	2	1000	1000	100.0
pol	19p12b__hap1__n30;19p12b__hap2__n10	2	1000	1000	100.0
