## Supplementary material for "Structural polymorphism and population-variable coding capacity of HERV-K(HML-2) in human pangenomes": network_sequence_denominators.tsv

locus_1	locus_2	region	left_source_copies	right_source_copies	source_copy_pairs	minimum_callable_positions	alignment
13p13	15p13b	pro	19	24	456	810	retained KCON projection
13p13	15p13b	pol	19	24	456	2621	retained KCON projection
13p13	15p13b	env	19	24	456	1805	retained KCON projection
15p13a	21p13	pol	55	120	6600	2731	retained KCON projection
15p13a	21p13	env	55	120	6600	1856	retained KCON projection
15p13a	22p13	pol	55	72	3960	2732	retained KCON projection
15p13a	22p13	env	55	72	3960	1885	retained KCON projection
1p36.21a	1p36.21b	gag	335	337	112895	1958	retained KCON projection
1p36.21a	1p36.21b	pro	335	337	112895	1002	retained KCON projection
1p36.21a	1p36.21b	pol	335	337	112895	1646	retained KCON projection
1p36.21b	1p36.21c	gag	337	344	115928	1958	retained KCON projection
1p36.21b	1p36.21c	pro	337	344	115928	1004	retained KCON projection
1p36.21b	1p36.21c	pol	337	344	115928	2757	retained KCON projection
1p36.21b	1p36.21c	env	337	344	115928	2071	retained KCON projection
21p13	22p13	pol	120	72	8640	2740	retained KCON projection
21p13	22p13	env	120	72	8640	1856	retained KCON projection
8p23.1b	8p23.1c	gag	234	205	47970	1888	retained KCON projection
8p23.1b	8p23.1c	pro	234	205	47970	998	retained KCON projection
8p23.1b	8p23.1c	pol	234	205	47970	2852	retained KCON projection
8p23.1b	8p23.1c	env	234	205	47970	2086	retained KCON projection
8p23.1b	8p23.1d	gag	234	234	54756	1893	retained KCON projection
8p23.1b	8p23.1d	pro	234	234	54756	998	retained KCON projection
8p23.1b	8p23.1d	pol	234	234	54756	2852	retained KCON projection
8p23.1b	8p23.1d	env	234	234	54756	2084	retained KCON projection
8p23.1b	8p23.1e	gag	234	279	65286	1893	retained KCON projection
8p23.1b	8p23.1e	pro	234	279	65286	998	retained KCON projection
8p23.1b	8p23.1e	pol	234	279	65286	2852	retained KCON projection
8p23.1b	8p23.1e	env	234	279	65286	2080	retained KCON projection
8p23.1c	8p23.1d	gag	205	234	47970	1889	retained KCON projection
8p23.1c	8p23.1d	pro	205	234	47970	999	retained KCON projection
8p23.1c	8p23.1d	pol	205	234	47970	2852	retained KCON projection
8p23.1c	8p23.1d	env	205	234	47970	2087	retained KCON projection
8p23.1c	8p23.1e	gag	205	279	57195	1889	retained KCON projection
8p23.1c	8p23.1e	pro	205	279	57195	999	retained KCON projection
8p23.1c	8p23.1e	pol	205	279	57195	2852	retained KCON projection
8p23.1c	8p23.1e	env	205	279	57195	2083	retained KCON projection
8p23.1d	8p23.1e	gag	234	279	65286	1896	retained KCON projection
8p23.1d	8p23.1e	pro	234	279	65286	999	retained KCON projection
8p23.1d	8p23.1e	pol	234	279	65286	2854	retained KCON projection
8p23.1d	8p23.1e	env	234	279	65286	2083	retained KCON projection
Xq28a	Xq28b	env	214	157	33598	2110	native Env MAFFT
