## Supplementary material for "Structural polymorphism and population-variable coding capacity of HERV-K(HML-2) in human pangenomes": pairwise_differences_by_region.tsv

locus_1	locus_2	region	left_source_copies	right_source_copies	left_distinct_sequences	right_distinct_sequences	source_copy_pairs	mean_pairwise_difference	percent_difference	mismatch_pairs	callable_base_pairs	minimum_callable_positions	minimum_pair_difference	maximum_pair_difference
13p13	15p13b	pro	19	24	7	9	456	0.0061207719109778146	0.6120771910977814	2357	385469	810	0.0011668611435239206	0.011695906432748537
13p13	15p13b	pol	19	24	11	10	456	0.010100928845442586	1.0100928845442585	12093	1197175	2621	0.0049504950495049506	0.013328255902513329
13p13	15p13b	env	19	24	8	8	456	0.010150684284928485	1.0150684284928484	8368	824376	1805	0.004424778761061947	0.014380530973451327
15p13a	21p13	pol	55	120	25	36	6600	0.0019463841673892405	0.19463841673892407	35199	18089465	2731	0.0	0.01281112737920937
15p13a	21p13	env	55	120	18	27	6600	0.0016281059127230336	0.16281059127230338	20283	12457387	1856	0.0	0.004766949152542373
15p13a	22p13	pol	55	72	25	26	3960	0.002194420954851461	0.21944209548514607	23820	10857617	2732	0.0	0.012440541529454811
15p13a	22p13	env	55	72	18	24	3960	0.0021209908792097563	0.21209908792097562	15857	7476102	1885	0.0	0.005296610169491525
1p36.21a	1p36.21b	gag	335	337	21	31	112895	0.016903322177397484	1.6903322177397484	3738373	221162308	1958	0.009693877551020408	0.019908116385911178
1p36.21a	1p36.21b	pro	335	337	14	16	112895	0.017531000218399297	1.7531000218399295	1985098	113233685	1002	0.01195219123505976	0.020958083832335328
1p36.21a	1p36.21b	pol	335	337	23	25	112895	0.01629837739304845	1.629837739304845	3149296	193226187	1646	0.013434579439252336	0.01985981308411215
1p36.21b	1p36.21c	gag	337	344	31	22	115928	0.010277904867351818	1.0277904867351817	2332963	226988396	1958	0.0015313935681470138	0.01582440020418581
1p36.21b	1p36.21c	pro	337	344	16	10	115928	0.007235687022113738	0.7235687022113738	842174	116391712	1004	0.0	0.01693227091633466
1p36.21b	1p36.21c	pol	337	344	25	28	115928	0.01393156999864322	1.3931569998643218	4469432	320820906	2757	0.002167630057803468	0.01735357917570499
1p36.21b	1p36.21c	env	337	344	24	31	115928	0.022875479209653698	2.2875479209653697	5504260	240627394	2071	0.01867816091954023	0.026987951807228915
21p13	22p13	pol	120	72	36	26	8640	0.0019448475461090237	0.19448475461090237	46058	23682049	2740	0.0	0.0036483035388544327
21p13	22p13	env	120	72	27	24	8640	0.002004151869659065	0.20041518696590652	32686	16307955	1856	0.0	0.005296610169491525
8p23.1b	8p23.1c	gag	234	205	60	48	47970	0.010912653054032112	1.091265305403211	995144	91214222	1888	0.0005238344683080147	0.02214022140221402
8p23.1b	8p23.1c	pro	234	205	33	23	47970	0.008415270324091343	0.8415270324091342	404070	48023442	998	0.0	0.020958083832335328
8p23.1b	8p23.1c	pol	234	205	51	47	47970	0.00783702949568342	0.783702949568342	1075999	137304786	2852	0.0	0.016456582633053222
8p23.1b	8p23.1c	env	234	205	45	38	47970	0.00948798300906185	0.9487983009061851	949863	100113800	2086	0.0	0.01821668264621285
8p23.1b	8p23.1d	gag	234	234	60	63	54756	0.007696067324420354	0.7696067324420355	803435	104495741	1893	0.0	0.022001047668936617
8p23.1b	8p23.1d	pro	234	234	33	38	54756	0.00682630047108021	0.682630047108021	374122	54795826	998	0.0	0.022977022977022976
8p23.1b	8p23.1d	pol	234	234	51	49	54756	0.006106031509788468	0.6106031509788468	956657	156714304	2852	0.0	0.01610644257703081
8p23.1b	8p23.1d	env	234	234	45	45	54756	0.006506086008166733	0.6506086008166734	743477	114275304	2084	0.0	0.01964542405366555
8p23.1b	8p23.1e	gag	234	279	60	58	65286	0.006699952840550581	0.6699952840550581	834200	124633188	1893	0.0	0.021624472573839662
8p23.1b	8p23.1e	pro	234	279	33	38	65286	0.006527320040191427	0.6527320040191427	426582	65335515	998	0.0	0.02197802197802198
8p23.1b	8p23.1e	pol	234	279	51	60	65286	0.005852678155033819	0.5852678155033819	1093500	186873934	2852	0.0	0.015756302521008403
8p23.1b	8p23.1e	env	234	279	45	51	65286	0.005963598994122009	0.5963598994122009	810961	135986148	2080	0.0	0.019203072491598656
8p23.1c	8p23.1d	gag	205	234	48	63	47970	0.011840622730068029	1.184062273006803	1079870	91201486	1889	0.0	0.02148846960167715
8p23.1c	8p23.1d	pro	205	234	23	38	47970	0.00982967795337228	0.982967795337228	472029	48023764	999	0.0	0.022954091816367265
8p23.1c	8p23.1d	pol	205	234	47	49	47970	0.009235320105467966	0.9235320105467965	1267903	137295664	2852	0.0	0.016456582633053222
8p23.1c	8p23.1d	env	205	234	38	45	47970	0.010483818535070692	1.0483818535070693	1050568	100208510	2087	0.0	0.019147917663954045
8p23.1c	8p23.1e	gag	205	279	48	58	57195	0.0111901541125794	1.11901541125794	1216917	108762945	1889	0.0005238344683080147	0.021443514644351465
8p23.1c	8p23.1e	pro	205	279	23	38	57195	0.010016497613916256	1.0016497613916258	573584	57265173	999	0.0	0.018962075848303395
8p23.1c	8p23.1e	pol	205	279	47	60	57195	0.009654937895145082	0.9654937895145083	1580674	163718719	2852	0.0	0.01610644257703081
8p23.1c	8p23.1e	env	205	279	38	51	57195	0.010291332526031732	1.0291332526031731	1227213	119247065	2083	0.0	0.01870503597122302
8p23.1d	8p23.1e	gag	234	279	63	58	65286	0.005196493033405076	0.5196493033405076	646864	124595887	1896	0.0	0.021966527196652718
8p23.1d	8p23.1e	pro	234	279	38	38	65286	0.005562306683129185	0.5562306683129185	363457	65335807	999	0.0	0.023976023976023976
8p23.1d	8p23.1e	pol	234	279	49	60	65286	0.004470047115119951	0.4470047115119951	835079	186862788	2854	0.0	0.01610644257703081
8p23.1d	8p23.1e	env	234	279	45	51	65286	0.004424645752323239	0.4424645752323239	602268	136115090	2083	0.0	0.019184652278177457
Xq28a	Xq28b	env	214	157	10	9	33598	0.0001339929678730031	0.013399296787300312	9499	70891780	2110	0.0	0.0014218009478672985
