## Supplementary material for "Structural polymorphism and population-variable coding capacity of HERV-K(HML-2) in human pangenomes": pairwise_differences_network.tsv

locus_1	locus_2	mean_pairwise_difference	percent_difference	source_copy_gene_pairs	mismatch_pairs	callable_base_pairs	distinct_identical_sequences
13p13	15p13b	0.008790795013782961	0.879079501378296	1368	22818	2407020	5
15p13a	21p13	0.0017872450400561372	0.1787245040056137	13200	55482	30546852	35
15p13a	22p13	0.0021577059170306083	0.21577059170306082	7920	39677	18333719	31
1p36.21a	1p36.21b	0.016910899929615076	1.6910899929615077	338685	8872767	527622180	3
1p36.21b	1p36.21c	0.013580160274440619	1.3580160274440618	463712	13148829	904828408	1
21p13	22p13	0.001974499707884044	0.19744997078840443	17280	78744	39990004	39
8p23.1b	8p23.1c	0.009163233970717182	0.9163233970717182	191880	3425076	376656250	42
8p23.1b	8p23.1d	0.006783621328363941	0.6783621328363942	219024	2877691	430281175	52
8p23.1b	8p23.1e	0.00626088750747446	0.626088750747446	261144	3165243	512828785	42
8p23.1c	8p23.1d	0.010347359830994742	1.0347359830994742	191880	3870370	376729424	39
8p23.1c	8p23.1e	0.010288230536918117	1.0288230536918117	228780	4598388	448993902	34
8p23.1d	8p23.1e	0.004913373145994363	0.49133731459943625	261144	2447668	512909572	73
Xq28a	Xq28b	0.0001339929678730031	0.013399296787300312	33598	9499	70891780	2
