## Supplementary material for "Structural polymorphism and population-variable coding capacity of HERV-K(HML-2) in human pangenomes": pairwise_input_files.tsv

path	sha256
source_worktree/project/data/22p13_carrier_kcon.aln.fa	c99e3a2ca906694bce21b5b2b47362e408975c6145e4940ea1df845b659e3081
source_worktree/project/data/1p36.21b_carrier_kcon.aln.fa	ce6685fa87e0bbad33478c39483cb930d7afd2cfc2928a3b4c5b1678fea15dd3
source_worktree/project/data/8p23.1e_carrier_kcon.aln.fa	d694adf6fe99e87aff6acb4be63a5affedc20cf98d52c80478549de56513a468
source_worktree/project/data/8p23.1d_carrier_kcon.aln.fa	58bbd37738a073b8bea8a1e7a9aeac77feaba2fa1ed026f495e8c0907b532dae
source_worktree/project/data/15p13a_carrier_kcon.aln.fa	506b7b54fa96b65f48da6a793effaa78817ab34832e29c7b6f83ae6aaf3fc795
source_worktree/project/data/13p13_carrier_kcon.aln.fa	d7f271656de20e328364ca1c70436ae7e05d9de4e7e77699af209ea09c5dc950
source_worktree/project/data/8p23.1b_carrier_kcon.aln.fa	c137436b7ca18a75b25922187c47556a65676f108002c2139b44b18543556661
source_worktree/project/data/15p13b_carrier_kcon.aln.fa	846b94ae91aca016f422bc2391818a6c75e1b93b4c57caac8dd02836684b52a2
source_worktree/project/data/1p36.21c_carrier_kcon.aln.fa	c9a292206401ab91357638468ac3a641722be7050d5b9d5a1ba70ee5ab96f3c4
source_worktree/project/data/8p23.1c_carrier_kcon.aln.fa	6dce7a7ee266eb96c4045b7c43918816820b43ea75bfbe3456e62df81630e954
source_worktree/project/data/21p13_carrier_kcon.aln.fa	1b3d58f39cd9ffb283742acb066b4ee53cc580cfc124ab9c13428f14baddc8d2
source_worktree/project/data/1p36.21a_carrier_kcon.aln.fa	91c706cd257b17d6bfd654ad8baeeb2c780ffe6b0eb7c1940d9de88d49d20174
historical_source/Library/Mobile Documents/com~apple~CloudDocs/Documents/Med_School/PostDoc/Manuscripts/HML2PopGenManuscript/_audit_2026-09-14/source_call_resolution/broad_graph_recovered/validated_calls/downstream/typeII_KCON_projected_rows.tsv	cca4ca6eb692d0b44e3f4480a42f47f69f26722b69aa5a4b7fe0b6d9b277294b
