## Supplementary material for "Structural polymorphism and population-variable coding capacity of HERV-K(HML-2) in human pangenomes": retained_input_files.tsv

path	sha256
source_worktree/project/results/acroc_resolved_20260914/phylogeny/selected_sequence_clusters.tsv	678514767b839898e67fe7aaa749dd33332d9cf40834d3e48ca52d2e6705c035
source_worktree/project/results/acroc_resolved_20260914/phylogeny/alignment_admission.tsv	e4c42fe2b3432e960af2808a729ff9ab8e2a85a7e3305762e860a35aac9b1b5a
source_worktree/project/results/acroc_resolved_20260914/phylogeny/region_observations.tsv	4ed4a0ae1a4095ec4293632ef7043712832f7fbee7e23c6946634d945d4c9a6f
source_worktree/project/results/acroc_resolved_20260914/phylogeny/alignment_inputs.tsv	d07d10667ae2124b91dac69293dacb11559cbdd9bbf95a2837bed5bd33137b60
source_worktree/project/results/acroc_resolved_20260914/phylogeny/hml2_pan_ltr_expanded_tree.nwk	9b0caf488caae0dcf8dfd979fa2e186178d7ffa0241d967c72c1ee8ae7c6915d
source_worktree/project/results/acroc_resolved_20260914/phylogeny/hml2_pan_orf_pol_tree.nwk	3c685e86d062ef6a46496c8392e28e1ce5be84f4597d0a4c2928e3d5415231a3
