## Supplementary material for "Structural polymorphism and population-variable coding capacity of HERV-K(HML-2) in human pangenomes": all_allele_nearest_summary.tsv

region	locus	nearest_loci	source_copies
5p_LTR	4q35.2_hg38	15p13a	93
5p_LTR	4q35.2_hg38	21p13|22p13|4p16.3a	27
5p_LTR	4q35.2_hg38	15p13a|21p13|4p16.3a	11
5p_LTR	4q35.2_hg38	4p16.3a	3
5p_LTR	4q35.2_hg38	15p13a|21p13|22p13|4p16.3a	3
5p_LTR	4q35.2_hg38	15p13a|4p16.3a	1
5p_LTR	4p16.3a	4q35.2_hg38	15
5p_LTR	4p16.3a	15p13a|21p13|22p13	14
5p_LTR	4p16.3a	21p13|22p13|4q35.2_hg38	9
5p_LTR	4p16.3a	15p13a|21p13|22p13|4q35.2_hg38	2
5p_LTR	4p16.3a	21p13	1
5p_LTR	15p13a	21p13|22p13	27
5p_LTR	15p13a	21p13|22p13|4p16.3a	23
5p_LTR	15p13a	21p13	2
5p_LTR	15p13a	4q35.2_hg38	1
5p_LTR	15p13a	15p13a|21p13|22p13|4p16.3a|4q35.2_hg38	1
5p_LTR	15p13a	21p13|22p13|4p16.3a|4q35.2_hg38	1
5p_LTR	21p13	15p13a|22p13|4p16.3a	65
5p_LTR	21p13	15p13a|22p13	37
5p_LTR	21p13	22p13|4p16.3a|4q35.2_hg38	6
5p_LTR	21p13	15p13a	4
5p_LTR	21p13	15p13a|22p13|4p16.3a|4q35.2_hg38	4
5p_LTR	21p13	22p13	3
5p_LTR	21p13	4p16.3a	1
5p_LTR	22p13	15p13a|21p13|4p16.3a	44
5p_LTR	22p13	15p13a|21p13	10
5p_LTR	22p13	21p13|4p16.3a|4q35.2_hg38	10
5p_LTR	22p13	21p13	6
5p_LTR	22p13	15p13a|21p13|4p16.3a|4q35.2_hg38	2
internal	4q35.2_hg38	4p16.3a	138
internal	4p16.3a	4q35.2_hg38	21
internal	4p16.3a	15p13a|21p13|22p13	9
internal	4p16.3a	21p13	7
internal	4p16.3a	22p13	3
internal	4p16.3a	21p13|4q35.2_hg38	1
internal	15p13a	21p13|22p13	32
internal	15p13a	21p13|22p13|4p16.3a	15
internal	15p13a	21p13	4
internal	15p13a	22p13	3
internal	15p13a	22p13|4p16.3a	1
internal	21p13	15p13a|22p13	50
internal	21p13	15p13a|22p13|4p16.3a	26
internal	21p13	22p13	24
internal	21p13	15p13a	18
internal	21p13	4p16.3a	2
internal	22p13	15p13a|21p13|4p16.3a	32
internal	22p13	15p13a|21p13	15
internal	22p13	21p13	13
internal	22p13	15p13a	6
internal	22p13	4p16.3a	6
3p_LTR	4q35.2_hg38	4p16.3a	131
3p_LTR	4q35.2_hg38	21p13|4p16.3a	5
3p_LTR	4q35.2_hg38	15p13a|21p13|22p13|4p16.3a	2
3p_LTR	4p16.3a	21p13	20
3p_LTR	4p16.3a	15p13a|21p13|22p13	15
3p_LTR	4p16.3a	15p13a|21p13	3
3p_LTR	4p16.3a	21p13|4q35.2_hg38	2
3p_LTR	4p16.3a	15p13a|22p13	1
3p_LTR	15p13a	21p13|22p13|4p16.3a	41
3p_LTR	15p13a	21p13|22p13	9
3p_LTR	15p13a	22p13|4p16.3a	3
3p_LTR	15p13a	22p13	1
3p_LTR	15p13a	21p13|4p16.3a	1
3p_LTR	21p13	15p13a|22p13|4p16.3a	102
3p_LTR	21p13	15p13a|22p13	11
3p_LTR	21p13	22p13	4
3p_LTR	21p13	4p16.3a	1
3p_LTR	21p13	15p13a	1
3p_LTR	21p13	15p13a|4p16.3a	1
3p_LTR	22p13	15p13a|21p13|4p16.3a	53
3p_LTR	22p13	15p13a|21p13	11
3p_LTR	22p13	21p13	3
3p_LTR	22p13	15p13a	2
3p_LTR	22p13	15p13a|4p16.3a	2
3p_LTR	22p13	4p16.3a	1
whole	4q35.2_hg38	4p16.3a	138
whole	4p16.3a	4q35.2_hg38	21
whole	4p16.3a	21p13	7
whole	4p16.3a	22p13	3
whole	4p16.3a	15p13a	3
whole	4p16.3a	15p13a|21p13|22p13	3
whole	4p16.3a	21p13|22p13	2
whole	4p16.3a	15p13a|22p13	1
whole	4p16.3a	21p13|4q35.2_hg38	1
whole	15p13a	21p13|22p13	32
whole	15p13a	21p13|22p13|4p16.3a	7
whole	15p13a	21p13	7
whole	15p13a	22p13	5
whole	15p13a	22p13|4p16.3a	3
whole	15p13a	21p13|4p16.3a	1
whole	21p13	15p13a|22p13	39
whole	21p13	22p13	34
whole	21p13	15p13a	31
whole	21p13	22p13|4p16.3a	8
whole	21p13	15p13a|22p13|4p16.3a	6
whole	21p13	4p16.3a	2
whole	22p13	15p13a|21p13|4p16.3a	21
whole	22p13	21p13	19
whole	22p13	15p13a|21p13	11
whole	22p13	15p13a	8
whole	22p13	4p16.3a	6
whole	22p13	21p13|4p16.3a	5
whole	22p13	15p13a|4p16.3a	2
