## Supplementary material for "Structural polymorphism and population-variable coding capacity of HERV-K(HML-2) in human pangenomes": all_allele_regional_distances.tsv

region	locus_a	locus_b	callable_sites	dxy	net_dxy
5p_LTR	4q35.2_hg38	4q35.2_hg38	747	0.0027545564322949967	0.0
5p_LTR	4p16.3a	4p16.3a	747	0.007281157148920888	0.0
5p_LTR	15p13a	15p13a	747	0.004795328530520872	0.0
5p_LTR	21p13	21p13	747	0.004477105433873681	0.0
5p_LTR	22p13	22p13	747	0.004028634098208169	0.0
5p_LTR	4q35.2_hg38	4p16.3a	747	0.008534668898286678	0.003516812107678736
5p_LTR	4q35.2_hg38	15p13a	747	0.006527990652896071	0.002753048171488137
5p_LTR	4q35.2_hg38	21p13	747	0.006487301864462683	0.002871470931378344
5p_LTR	4q35.2_hg38	22p13	747	0.006052255182835475	0.0026606599175838927
5p_LTR	4p16.3a	15p13a	747	0.007536318111953989	0.001498075272233109
5p_LTR	4p16.3a	21p13	747	0.0075888921539817794	0.0017097608625844954
5p_LTR	4p16.3a	22p13	747	0.007161437076218153	0.0015065414526536248
5p_LTR	15p13a	21p13	747	0.004656486026410166	2.026904421288927e-05
5p_LTR	15p13a	22p13	747	0.004644779391916087	0.00023279807755156694
5p_LTR	21p13	22p13	747	0.004452067529376766	0.0001991977633358415
internal	4q35.2_hg38	4q35.2_hg38	5274	0.0003349104230453992	0.0
internal	4p16.3a	4p16.3a	5274	0.0029214552231284115	0.0
internal	15p13a	15p13a	5274	0.0023260536379360658	0.0
internal	21p13	21p13	5274	0.0019655697369975193	0.0
internal	22p13	22p13	5274	0.0021954229909012064	0.0
internal	4q35.2_hg38	4p16.3a	5274	0.002576204658790638	0.0009480218357037324
internal	4q35.2_hg38	15p13a	5274	0.002853485843410129	0.0015230038129193963
internal	4q35.2_hg38	21p13	5274	0.002827955646707738	0.0016777155666862788
internal	4q35.2_hg38	22p13	5274	0.002724116393872833	0.0014589496868995303
internal	4p16.3a	15p13a	5274	0.0032109214425362666	0.000587167012004028
internal	4p16.3a	21p13	5274	0.0031467952866421514	0.0007032828065791862
internal	4p16.3a	22p13	5274	0.0031511698415781493	0.0005927307345633404
internal	15p13a	21p13	5274	0.002171455343639272	2.5643656172479306e-05
internal	15p13a	22p13	5274	0.0024039647264692556	0.00014322641205061952
internal	21p13	22p13	5274	0.002215159482985555	0.00013466311903619207
3p_LTR	4q35.2_hg38	4q35.2_hg38	631	0.0006818876777102879	0.0
3p_LTR	4p16.3a	4p16.3a	631	0.0033404813282302613	0.0
3p_LTR	15p13a	15p13a	631	0.003637003953961165	0.0
3p_LTR	21p13	21p13	631	0.002418019505742074	0.0
3p_LTR	22p13	22p13	631	0.0044418651369389035	0.0
3p_LTR	4q35.2_hg38	4p16.3a	631	0.005513558729898164	0.003502374226927889
3p_LTR	4q35.2_hg38	15p13a	631	0.0078095524970991795	0.005650106681263453
3p_LTR	4q35.2_hg38	21p13	631	0.007043569713402348	0.005493616121676167
3p_LTR	4q35.2_hg38	22p13	631	0.0072213412266956	0.004659464819371004
3p_LTR	4p16.3a	15p13a	631	0.004358670718687726	0.0008699280775920125
3p_LTR	4p16.3a	21p13	631	0.003651929180513309	0.0007726787635271414
3p_LTR	4p16.3a	22p13	631	0.004330438078650361	0.00043926484606577904
3p_LTR	15p13a	21p13	631	0.0030274216011141526	-9.012873746676656e-08
3p_LTR	15p13a	22p13	631	0.004338952120251645	0.00029951757480161083
3p_LTR	21p13	22p13	631	0.0037071887656277497	0.0002772464442872607
whole	4q35.2_hg38	4q35.2_hg38	6652	0.000639543347970684	0.0
whole	4p16.3a	4p16.3a	6652	0.0034507851706458877	0.0
whole	15p13a	15p13a	6652	0.0027277009611730908	0.0
whole	21p13	21p13	6652	0.0022905265875153044	0.0
whole	22p13	22p13	6652	0.0026143817538759636	0.0
whole	4q35.2_hg38	4p16.3a	6652	0.0035239561930318275	0.0014787919337235418
whole	4q35.2_hg38	15p13a	6652	0.003736247892592899	0.0020526257380210117
whole	4q35.2_hg38	21p13	6652	0.0036387770689487553	0.002173742101205761
whole	4q35.2_hg38	22p13	6652	0.003524457425873173	0.0018974948749498491
whole	4p16.3a	15p13a	6652	0.003805524735576948	0.0007162816696674591
whole	4p16.3a	21p13	6652	0.0036935460152854767	0.0008228901362048804
whole	4p16.3a	22p13	6652	0.0037133748749318242	0.0006807914126708984
whole	15p13a	21p13	6652	0.002531712804327262	2.2599029983064525e-05
whole	15p13a	22p13	6652	0.0028391519785085626	0.00016811062098403542
whole	21p13	22p13	6652	0.0026078896074596164	0.0001554354367639824
