## Supplementary material for "Structural polymorphism and population-variable coding capacity of HERV-K(HML-2) in human pangenomes": fixed_locus_differences.tsv

locus_a	locus_b	fixed_differences	positions_1based
4q35.2_hg38	4p16.3a	0
4q35.2_hg38	15p13a	0
4q35.2_hg38	21p13	0
4q35.2_hg38	22p13	0
4p16.3a	15p13a	0
4p16.3a	21p13	0
4p16.3a	22p13	0
15p13a	21p13	0
15p13a	22p13	0
21p13	22p13	0
