## Supplementary material for "Structural polymorphism and population-variable coding capacity of HERV-K(HML-2) in human pangenomes": genomic_exclusions.tsv

ID_Full	reason
HG00732_h2_HML-2_4p16.3a_graph_hgsvc3-2024-02-23-mc-chm13	raw_source_not_local
HG00864_h2_HML-2_4p16.3a_graph_hgsvc3-2024-02-23-mc-chm13	raw_source_not_local
HG01261_pat_hprc_r2_v1.0.1_HML-2_4p16.3a	raw_source_not_local
HG01596_h1_HML-2_4p16.3a_graph_hgsvc3-2024-02-23-mc-chm13	raw_source_not_local
HG01890_h2_HML-2_4p16.3a_graph_hgsvc3-2024-02-23-mc-chm13	raw_source_not_local
HG01981_mat_hprc_r2_v1.0.1_HML-2_4p16.3a	raw_source_not_local
HG02059_h1_HML-2_4p16.3a_graph_hgsvc3-2024-02-23-mc-chm13	raw_source_not_local
HG02059_h2_HML-2_4p16.3a_graph_hgsvc3-2024-02-23-mc-chm13	raw_source_not_local
HG02155_hap2_hprc_r2_v1.0.1_HML-2_4p16.3a	raw_source_not_local
HG02280_mat_hprc_r2_v1.0.1_HML-2_4p16.3a	raw_source_not_local
HG02492_h2_HML-2_4p16.3a_graph_hgsvc3-2024-02-23-mc-chm13	raw_source_not_local
HG02769_h2_HML-2_4p16.3a_graph_hgsvc3-2024-02-23-mc-chm13	raw_source_not_local
HG02953_h2_HML-2_4p16.3a_graph_hgsvc3-2024-02-23-mc-chm13	raw_source_not_local
HG03009_h1_HML-2_4p16.3a_graph_hgsvc3-2024-02-23-mc-chm13	raw_source_not_local
HG03017_mat_hprc_r2_v1.0.1_HML-2_4p16.3a	raw_source_not_local
HG03017_pat_hprc_r2_v1.0.1_HML-2_4p16.3a	raw_source_not_local
HG03452_h1_HML-2_4p16.3a_graph_hgsvc3-2024-02-23-mc-chm13	raw_source_not_local
HG03540_pat_hprc_r2_v1.0.1_HML-2_4p16.3a	raw_source_not_local
HG03579_mat_hprc_r2_v1.0.1_HML-2_4p16.3a	raw_source_not_local
HG03654_mat_hprc_r2_v1.0.1_HML-2_4p16.3a	raw_source_not_local
HG03732_h1_HML-2_4p16.3a_graph_hgsvc3-2024-02-23-mc-chm13	raw_source_not_local
HG04036_h1_HML-2_4p16.3a_graph_hgsvc3-2024-02-23-mc-chm13	raw_source_not_local
HG04217_h2_HML-2_4p16.3a_graph_hgsvc3-2024-02-23-mc-chm13	raw_source_not_local
NA18565_hap2_hprc_r2_v1.0.1_HML-2_4p16.3a	raw_source_not_local
NA19239_h1_HML-2_4p16.3a_graph_hgsvc3-2024-02-23-mc-chm13	raw_source_not_local
NA19317_h2_HML-2_4p16.3a_graph_hgsvc3-2024-02-23-mc-chm13	raw_source_not_local
NA20509_h2_HML-2_4p16.3a_graph_hgsvc3-2024-02-23-mc-chm13	raw_source_not_local
NA20847_h1_HML-2_4p16.3a_graph_hgsvc3-2024-02-23-mc-chm13	raw_source_not_local
HG03139_hap2_hprc_r2_v1.0.1_HML-2_15p13a	fewer_than_500_mapped_bases_in_one_LTR
HG00099_hap2_hprc_r2_v1.0.1_HML-2_15p13a_alt1	fewer_than_500_jointly_called_LTR_sites
HG00323_hap2_hprc_r2_v1.0.1_HML-2_15p13a_alt1	fewer_than_500_jointly_called_LTR_sites
HG00558_pat_hprc_r2_v1.0.1_HML-2_15p13a_alt1	fewer_than_500_jointly_called_LTR_sites
HG00642_mat_hprc_r2_v1.0.1_HML-2_15p13a	fewer_than_500_jointly_called_LTR_sites
HG00658_mat_hprc_r2_v1.0.1_HML-2_15p13a_alt1	fewer_than_500_jointly_called_LTR_sites
HG00738_pat_hprc_r2_v1.0.1_HML-2_15p13a_alt1	fewer_than_500_jointly_called_LTR_sites
HG01123_mat_hprc_r2_v1.0.1_HML-2_15p13a_alt1	fewer_than_500_jointly_called_LTR_sites
HG01150_mat_hprc_r2_v1.0.1_HML-2_15p13a_alt1	fewer_than_500_jointly_called_LTR_sites
HG01167_hap1_hprc_r2_v1.0.1_HML-2_15p13a_alt3	fewer_than_500_jointly_called_LTR_sites
HG01175_mat_hprc_r2_v1.0.1_HML-2_15p13a	fewer_than_500_jointly_called_LTR_sites
HG01346_pat_hprc_r2_v1.0.1_HML-2_15p13a_alt2	fewer_than_500_jointly_called_LTR_sites
HG01928_mat_hprc_r2_v1.0.1_HML-2_15p13a_alt1	fewer_than_500_jointly_called_LTR_sites
HG01943_pat_hprc_r2_v1.0.1_HML-2_15p13a_alt1	fewer_than_500_jointly_called_LTR_sites
HG01975_mat_hprc_r2_v1.0.1_HML-2_15p13a_alt1	fewer_than_500_jointly_called_LTR_sites
HG02392_hap1_hprc_r2_v1.0.1_HML-2_15p13a_alt1	fewer_than_500_jointly_called_LTR_sites
HG02451_pat_hprc_r2_v1.0.1_HML-2_15p13a_alt1	fewer_than_500_jointly_called_LTR_sites
HG02583_hap1_hprc_r2_v1.0.1_HML-2_15p13a_alt1	fewer_than_500_jointly_called_LTR_sites
HG02922_hap1_hprc_r2_v1.0.1_HML-2_15p13a_alt1	fewer_than_500_jointly_called_LTR_sites
HG02965_hap2_hprc_r2_v1.0.1_HML-2_15p13a_alt1	fewer_than_500_jointly_called_LTR_sites
HG02984_mat_hprc_r2_v1.0.1_HML-2_15p13a_alt2	fewer_than_500_jointly_called_LTR_sites
HG03195_hap1_hprc_r2_v1.0.1_HML-2_15p13a_alt1	fewer_than_500_jointly_called_LTR_sites
HG03521_hap2_hprc_r2_v1.0.1_HML-2_15p13a	fewer_than_500_jointly_called_LTR_sites
HG03579_mat_hprc_r2_v1.0.1_HML-2_15p13a_alt1	fewer_than_500_jointly_called_LTR_sites
HG03710_pat_hprc_r2_v1.0.1_HML-2_15p13a_alt1	fewer_than_500_jointly_called_LTR_sites
HG03834_mat_hprc_r2_v1.0.1_HML-2_15p13a	fewer_than_500_jointly_called_LTR_sites
HG03834_pat_hprc_r2_v1.0.1_HML-2_15p13a_alt1	fewer_than_500_jointly_called_LTR_sites
HG03874_hap1_hprc_r2_v1.0.1_HML-2_15p13a_alt3	fewer_than_500_jointly_called_LTR_sites
HG03874_hap2_hprc_r2_v1.0.1_HML-2_15p13a	fewer_than_500_jointly_called_LTR_sites
HG04160_pat_hprc_r2_v1.0.1_HML-2_15p13a_alt2	fewer_than_500_jointly_called_LTR_sites
NA18508_hap1_hprc_r2_v1.0.1_HML-2_15p13a	fewer_than_500_jointly_called_LTR_sites
NA18570_hap1_hprc_r2_v1.0.1_HML-2_15p13a_alt2	fewer_than_500_jointly_called_LTR_sites
NA18879_hap1_hprc_r2_v1.0.1_HML-2_15p13a	fewer_than_500_jointly_called_LTR_sites
NA18879_hap2_hprc_r2_v1.0.1_HML-2_15p13a	fewer_than_500_jointly_called_LTR_sites
NA18906_pat_hprc_r2_v1.0.1_HML-2_15p13a_alt1	fewer_than_500_jointly_called_LTR_sites
NA18945_hap1_hprc_r2_v1.0.1_HML-2_15p13a	fewer_than_500_jointly_called_LTR_sites
NA18959_hap2_hprc_r2_v1.0.1_HML-2_15p13a_alt2	fewer_than_500_jointly_called_LTR_sites
NA18960_hap2_hprc_r2_v1.0.1_HML-2_15p13a_alt1	fewer_than_500_jointly_called_LTR_sites
NA18960_hap2_hprc_r2_v1.0.1_HML-2_15p13a_alt2	fewer_than_500_jointly_called_LTR_sites
NA18967_hap1_hprc_r2_v1.0.1_HML-2_15p13a_alt2	fewer_than_500_jointly_called_LTR_sites
NA18967_hap2_hprc_r2_v1.0.1_HML-2_15p13a	fewer_than_500_jointly_called_LTR_sites
NA18970_hap2_hprc_r2_v1.0.1_HML-2_15p13a	fewer_than_500_jointly_called_LTR_sites
NA18971_hap2_hprc_r2_v1.0.1_HML-2_15p13a	fewer_than_500_jointly_called_LTR_sites
NA18974_hap1_hprc_r2_v1.0.1_HML-2_15p13a_alt1	fewer_than_500_jointly_called_LTR_sites
NA19159_hap1_hprc_r2_v1.0.1_HML-2_15p13a	fewer_than_500_jointly_called_LTR_sites
NA19185_hap2_hprc_r2_v1.0.1_HML-2_15p13a	fewer_than_500_jointly_called_LTR_sites
NA19468_hap2_hprc_r2_v1.0.1_HML-2_15p13a_alt1	fewer_than_500_jointly_called_LTR_sites
NA19909_hap2_hprc_r2_v1.0.1_HML-2_15p13a_alt1	fewer_than_500_jointly_called_LTR_sites
NA20129_mat_hprc_r2_v1.0.1_HML-2_15p13a_alt2	fewer_than_500_jointly_called_LTR_sites
NA20503_hap2_hprc_r2_v1.0.1_HML-2_15p13a_alt3	fewer_than_500_jointly_called_LTR_sites
NA20762_hap1_hprc_r2_v1.0.1_HML-2_15p13a_alt1	fewer_than_500_jointly_called_LTR_sites
NA20806_hap1_hprc_r2_v1.0.1_HML-2_15p13a	fewer_than_500_jointly_called_LTR_sites
NA20827_hap2_hprc_r2_v1.0.1_HML-2_15p13a_alt1	fewer_than_500_jointly_called_LTR_sites
NA20827_hap2_hprc_r2_v1.0.1_HML-2_15p13a_alt2	fewer_than_500_jointly_called_LTR_sites
HG00097_hap1_hprc_r2_v1.0.1_HML-2_21p13_alt2	fewer_than_500_jointly_called_LTR_sites
HG00097_hap2_hprc_r2_v1.0.1_HML-2_21p13_alt1	fewer_than_500_jointly_called_LTR_sites
HG00133_hap2_hprc_r2_v1.0.1_HML-2_21p13_alt2	fewer_than_500_jointly_called_LTR_sites
HG00140_hap1_hprc_r2_v1.0.1_HML-2_21p13_alt1	fewer_than_500_jointly_called_LTR_sites
HG00140_hap2_hprc_r2_v1.0.1_HML-2_21p13_alt2	fewer_than_500_jointly_called_LTR_sites
HG00235_hap1_hprc_r2_v1.0.1_HML-2_21p13_alt3	fewer_than_500_jointly_called_LTR_sites
HG00235_hap2_hprc_r2_v1.0.1_HML-2_21p13_alt2	fewer_than_500_jointly_called_LTR_sites
HG00253_hap1_hprc_r2_v1.0.1_HML-2_21p13_alt1	fewer_than_500_jointly_called_LTR_sites
HG00272_hap1_hprc_r2_v1.0.1_HML-2_21p13_alt1	fewer_than_500_jointly_called_LTR_sites
HG00280_hap2_hprc_r2_v1.0.1_HML-2_21p13_alt1	fewer_than_500_jointly_called_LTR_sites
HG00321_hap1_hprc_r2_v1.0.1_HML-2_21p13_alt1	fewer_than_500_jointly_called_LTR_sites
HG00321_hap2_hprc_r2_v1.0.1_HML-2_21p13_alt1	fewer_than_500_jointly_called_LTR_sites
HG00329_hap2_hprc_r2_v1.0.1_HML-2_21p13_alt1	fewer_than_500_jointly_called_LTR_sites
HG00544_mat_hprc_r2_v1.0.1_HML-2_21p13_alt1	fewer_than_500_jointly_called_LTR_sites
HG00544_pat_hprc_r2_v1.0.1_HML-2_21p13_alt1	fewer_than_500_jointly_called_LTR_sites
HG00544_pat_hprc_r2_v1.0.1_HML-2_21p13_alt5	fewer_than_500_jointly_called_LTR_sites
HG00558_mat_hprc_r2_v1.0.1_HML-2_21p13_alt1	fewer_than_500_jointly_called_LTR_sites
HG00639_pat_hprc_r2_v1.0.1_HML-2_21p13_alt3	fewer_than_500_jointly_called_LTR_sites
HG00642_mat_hprc_r2_v1.0.1_HML-2_21p13	fewer_than_500_jointly_called_LTR_sites
HG01071_mat_hprc_r2_v1.0.1_HML-2_21p13_alt1	fewer_than_500_jointly_called_LTR_sites
HG01123_mat_hprc_r2_v1.0.1_HML-2_21p13	fewer_than_500_jointly_called_LTR_sites
HG01123_pat_hprc_r2_v1.0.1_HML-2_21p13_alt4	fewer_than_500_jointly_called_LTR_sites
HG01175_pat_hprc_r2_v1.0.1_HML-2_21p13_alt3	fewer_than_500_jointly_called_LTR_sites
HG01346_mat_hprc_r2_v1.0.1_HML-2_21p13_alt1	fewer_than_500_jointly_called_LTR_sites
HG01361_mat_hprc_r2_v1.0.1_HML-2_21p13_alt2	fewer_than_500_jointly_called_LTR_sites
HG01433_pat_hprc_r2_v1.0.1_HML-2_21p13_alt1	fewer_than_500_jointly_called_LTR_sites
HG01784_hap1_hprc_r2_v1.0.1_HML-2_21p13_alt3	fewer_than_500_jointly_called_LTR_sites
HG01784_hap2_hprc_r2_v1.0.1_HML-2_21p13_alt1	fewer_than_500_jointly_called_LTR_sites
HG01884_mat_hprc_r2_v1.0.1_HML-2_21p13_alt1	fewer_than_500_jointly_called_LTR_sites
HG01884_pat_hprc_r2_v1.0.1_HML-2_21p13	fewer_than_500_jointly_called_LTR_sites
HG01928_mat_hprc_r2_v1.0.1_HML-2_21p13_alt1	fewer_than_500_jointly_called_LTR_sites
HG01969_mat_hprc_r2_v1.0.1_HML-2_21p13	fewer_than_500_jointly_called_LTR_sites
HG02015_mat_hprc_r2_v1.0.1_HML-2_21p13_alt1	fewer_than_500_jointly_called_LTR_sites
HG02040_hap2_hprc_r2_v1.0.1_HML-2_21p13_alt1	fewer_than_500_jointly_called_LTR_sites
HG02055_mat_hprc_r2_v1.0.1_HML-2_21p13_alt3	fewer_than_500_jointly_called_LTR_sites
HG02056_pat_hprc_r2_v1.0.1_HML-2_21p13_alt1	fewer_than_500_jointly_called_LTR_sites
HG02074_pat_hprc_r2_v1.0.1_HML-2_21p13_alt1	fewer_than_500_jointly_called_LTR_sites
HG02083_mat_hprc_r2_v1.0.1_HML-2_21p13_alt1	fewer_than_500_jointly_called_LTR_sites
HG02083_pat_hprc_r2_v1.0.1_HML-2_21p13	fewer_than_500_jointly_called_LTR_sites
HG02109_mat_hprc_r2_v1.0.1_HML-2_21p13_alt1	fewer_than_500_jointly_called_LTR_sites
HG02132_mat_hprc_r2_v1.0.1_HML-2_21p13_alt1	fewer_than_500_jointly_called_LTR_sites
HG02132_mat_hprc_r2_v1.0.1_HML-2_21p13_alt2	fewer_than_500_jointly_called_LTR_sites
HG02132_pat_hprc_r2_v1.0.1_HML-2_21p13_alt1	fewer_than_500_jointly_called_LTR_sites
HG02155_hap2_hprc_r2_v1.0.1_HML-2_21p13_alt1	fewer_than_500_jointly_called_LTR_sites
HG02165_hap1_hprc_r2_v1.0.1_HML-2_21p13_alt2	fewer_than_500_jointly_called_LTR_sites
HG02514_pat_hprc_r2_v1.0.1_HML-2_21p13_alt1	fewer_than_500_jointly_called_LTR_sites
HG02523_mat_hprc_r2_v1.0.1_HML-2_21p13_alt1	fewer_than_500_jointly_called_LTR_sites
HG02559_pat_hprc_r2_v1.0.1_HML-2_21p13_alt1	fewer_than_500_jointly_called_LTR_sites
HG02572_pat_hprc_r2_v1.0.1_HML-2_21p13_alt2	fewer_than_500_jointly_called_LTR_sites
HG02583_hap1_hprc_r2_v1.0.1_HML-2_21p13_alt1	fewer_than_500_jointly_called_LTR_sites
HG02602_pat_hprc_r2_v1.0.1_HML-2_21p13_alt1	fewer_than_500_jointly_called_LTR_sites
HG02602_pat_hprc_r2_v1.0.1_HML-2_21p13_alt2	fewer_than_500_jointly_called_LTR_sites
HG02615_mat_hprc_r2_v1.0.1_HML-2_21p13_alt1	fewer_than_500_jointly_called_LTR_sites
HG02723_mat_hprc_r2_v1.0.1_HML-2_21p13_alt1	fewer_than_500_jointly_called_LTR_sites
HG02723_mat_hprc_r2_v1.0.1_HML-2_21p13_alt2	fewer_than_500_jointly_called_LTR_sites
HG02723_pat_hprc_r2_v1.0.1_HML-2_21p13_alt1	fewer_than_500_jointly_called_LTR_sites
HG02984_mat_hprc_r2_v1.0.1_HML-2_21p13	fewer_than_500_jointly_called_LTR_sites
HG02984_pat_hprc_r2_v1.0.1_HML-2_21p13_alt1	fewer_than_500_jointly_called_LTR_sites
HG02984_pat_hprc_r2_v1.0.1_HML-2_21p13_alt2	fewer_than_500_jointly_called_LTR_sites
HG03130_hap1_hprc_r2_v1.0.1_HML-2_21p13_alt1	fewer_than_500_jointly_called_LTR_sites
HG03139_hap2_hprc_r2_v1.0.1_HML-2_21p13	fewer_than_500_jointly_called_LTR_sites
HG03195_hap2_hprc_r2_v1.0.1_HML-2_21p13_alt1	fewer_than_500_jointly_called_LTR_sites
HG03239_mat_hprc_r2_v1.0.1_HML-2_21p13_alt1	fewer_than_500_jointly_called_LTR_sites
HG03270_hap2_hprc_r2_v1.0.1_HML-2_21p13_alt1	fewer_than_500_jointly_called_LTR_sites
HG03470_hap2_hprc_r2_v1.0.1_HML-2_21p13_alt1	fewer_than_500_jointly_called_LTR_sites
HG03516_mat_hprc_r2_v1.1.0_HML-2_21p13_alt1	fewer_than_500_jointly_called_LTR_sites
HG03688_pat_hprc_r2_v1.0.1_HML-2_21p13_alt1	fewer_than_500_jointly_called_LTR_sites
HG03704_mat_hprc_r2_v1.0.1_HML-2_21p13_alt1	fewer_than_500_jointly_called_LTR_sites
HG03710_mat_hprc_r2_v1.0.1_HML-2_21p13_alt2	fewer_than_500_jointly_called_LTR_sites
HG03742_hap1_hprc_r2_v1.0.1_HML-2_21p13_alt1	fewer_than_500_jointly_called_LTR_sites
HG03742_hap2_hprc_r2_v1.0.1_HML-2_21p13_alt1	fewer_than_500_jointly_called_LTR_sites
HG03816_mat_hprc_r2_v1.0.1_HML-2_21p13_alt1	fewer_than_500_jointly_called_LTR_sites
HG03834_pat_hprc_r2_v1.0.1_HML-2_21p13_alt1	fewer_than_500_jointly_called_LTR_sites
HG03927_mat_hprc_r2_v1.0.1_HML-2_21p13_alt1	fewer_than_500_jointly_called_LTR_sites
HG04115_mat_hprc_r2_v1.0.1_HML-2_21p13_alt1	fewer_than_500_jointly_called_LTR_sites
HG04160_mat_hprc_r2_v1.0.1_HML-2_21p13_alt1	fewer_than_500_jointly_called_LTR_sites
HG04199_pat_hprc_r2_v1.0.1_HML-2_21p13_alt2	fewer_than_500_jointly_called_LTR_sites
NA18505_hap1_hprc_r2_v1.0.1_HML-2_21p13_alt1	fewer_than_500_jointly_called_LTR_sites
NA18522_hap2_hprc_r2_v1.0.1_HML-2_21p13_alt1	fewer_than_500_jointly_called_LTR_sites
NA18879_hap1_hprc_r2_v1.0.1_HML-2_21p13_alt3	fewer_than_500_jointly_called_LTR_sites
NA18940_hap2_hprc_r2_v1.0.1_HML-2_21p13_alt1	fewer_than_500_jointly_called_LTR_sites
NA18940_hap2_hprc_r2_v1.0.1_HML-2_21p13_alt2	fewer_than_500_jointly_called_LTR_sites
NA18943_hap1_hprc_r2_v1.0.1_HML-2_21p13_alt1	fewer_than_500_jointly_called_LTR_sites
NA18943_hap1_hprc_r2_v1.0.1_HML-2_21p13_alt2	fewer_than_500_jointly_called_LTR_sites
NA18943_hap2_hprc_r2_v1.0.1_HML-2_21p13	fewer_than_500_jointly_called_LTR_sites
NA18959_hap2_hprc_r2_v1.0.1_HML-2_21p13_alt1	fewer_than_500_jointly_called_LTR_sites
NA18959_hap2_hprc_r2_v1.0.1_HML-2_21p13_alt2	fewer_than_500_jointly_called_LTR_sites
NA18967_hap1_hprc_r2_v1.0.1_HML-2_21p13_alt1	fewer_than_500_jointly_called_LTR_sites
NA18970_hap1_hprc_r2_v1.0.1_HML-2_21p13	fewer_than_500_jointly_called_LTR_sites
NA18970_hap2_hprc_r2_v1.0.1_HML-2_21p13_alt1	fewer_than_500_jointly_called_LTR_sites
NA18970_hap2_hprc_r2_v1.0.1_HML-2_21p13_alt2	fewer_than_500_jointly_called_LTR_sites
NA18982_hap1_hprc_r2_v1.0.1_HML-2_21p13_alt2	fewer_than_500_jointly_called_LTR_sites
NA18982_hap2_hprc_r2_v1.0.1_HML-2_21p13	fewer_than_500_jointly_called_LTR_sites
NA19087_hap2_hprc_r2_v1.0.1_HML-2_21p13_alt1	fewer_than_500_jointly_called_LTR_sites
NA19087_hap2_hprc_r2_v1.0.1_HML-2_21p13_alt2	fewer_than_500_jointly_called_LTR_sites
NA19185_hap1_hprc_r2_v1.0.1_HML-2_21p13_alt1	fewer_than_500_jointly_called_LTR_sites
NA19338_hap1_hprc_r2_v1.0.1_HML-2_21p13	fewer_than_500_jointly_called_LTR_sites
NA19338_hap2_hprc_r2_v1.0.1_HML-2_21p13_alt1	fewer_than_500_jointly_called_LTR_sites
NA19391_hap1_hprc_r2_v1.0.1_HML-2_21p13_alt1	fewer_than_500_jointly_called_LTR_sites
NA19443_hap1_hprc_r2_v1.0.1_HML-2_21p13_alt4	fewer_than_500_jointly_called_LTR_sites
NA19468_hap1_hprc_r2_v1.0.1_HML-2_21p13_alt2	fewer_than_500_jointly_called_LTR_sites
NA19468_hap2_hprc_r2_v1.0.1_HML-2_21p13_alt1	fewer_than_500_jointly_called_LTR_sites
NA19468_hap2_hprc_r2_v1.0.1_HML-2_21p13_alt2	fewer_than_500_jointly_called_LTR_sites
NA19700_hap1_hprc_r2_v1.0.1_HML-2_21p13_alt1	fewer_than_500_jointly_called_LTR_sites
NA20346_hap2_hprc_r2_v1.0.1_HML-2_21p13_alt2	fewer_than_500_jointly_called_LTR_sites
NA20503_hap1_hprc_r2_v1.0.1_HML-2_21p13_alt2	fewer_than_500_jointly_called_LTR_sites
NA20503_hap2_hprc_r2_v1.0.1_HML-2_21p13_alt2	fewer_than_500_jointly_called_LTR_sites
NA20752_hap1_hprc_r2_v1.0.1_HML-2_21p13_alt1	fewer_than_500_jointly_called_LTR_sites
NA20752_hap2_hprc_r2_v1.0.1_HML-2_21p13_alt4	fewer_than_500_jointly_called_LTR_sites
NA20806_hap1_hprc_r2_v1.0.1_HML-2_21p13_alt2	fewer_than_500_jointly_called_LTR_sites
NA20806_hap1_hprc_r2_v1.0.1_HML-2_21p13_alt3	fewer_than_500_jointly_called_LTR_sites
NA20806_hap2_hprc_r2_v1.0.1_HML-2_21p13_alt1	fewer_than_500_jointly_called_LTR_sites
NA20827_hap1_hprc_r2_v1.0.1_HML-2_21p13_alt1	fewer_than_500_jointly_called_LTR_sites
NA20827_hap1_hprc_r2_v1.0.1_HML-2_21p13_alt3	fewer_than_500_jointly_called_LTR_sites
NA20905_hap2_hprc_r2_v1.0.1_HML-2_21p13_alt1	fewer_than_500_jointly_called_LTR_sites
NA20905_hap2_hprc_r2_v1.0.1_HML-2_21p13_alt2	fewer_than_500_jointly_called_LTR_sites
NA21102_hap2_hprc_r2_v1.0.1_HML-2_21p13_alt1	fewer_than_500_jointly_called_LTR_sites
NA21102_hap2_hprc_r2_v1.0.1_HML-2_21p13_alt2	fewer_than_500_jointly_called_LTR_sites
NA21106_hap1_hprc_r2_v1.0.1_HML-2_21p13_alt1	fewer_than_500_jointly_called_LTR_sites
NA21110_hap2_hprc_r2_v1.0.1_HML-2_21p13_alt3	fewer_than_500_jointly_called_LTR_sites
HG00097_hap2_hprc_r2_v1.0.1_HML-2_22p13	fewer_than_500_jointly_called_LTR_sites
HG00128_hap1_hprc_r2_v1.0.1_HML-2_22p13	fewer_than_500_jointly_called_LTR_sites
HG00140_hap2_hprc_r2_v1.0.1_HML-2_22p13_alt1	fewer_than_500_jointly_called_LTR_sites
HG00235_hap2_hprc_r2_v1.0.1_HML-2_22p13_alt2	fewer_than_500_jointly_called_LTR_sites
HG00329_hap2_hprc_r2_v1.0.1_HML-2_22p13	fewer_than_500_jointly_called_LTR_sites
HG00423_pat_hprc_r2_v1.0.1_HML-2_22p13_alt1	fewer_than_500_jointly_called_LTR_sites
HG00423_pat_hprc_r2_v1.0.1_HML-2_22p13_alt2	fewer_than_500_jointly_called_LTR_sites
HG00438_mat_hprc_r2_v1.0.1_HML-2_22p13	fewer_than_500_jointly_called_LTR_sites
HG00558_mat_hprc_r2_v1.0.1_HML-2_22p13_alt2	fewer_than_500_jointly_called_LTR_sites
HG00621_mat_hprc_r2_v1.0.1_HML-2_22p13_alt1	fewer_than_500_jointly_called_LTR_sites
HG01150_mat_hprc_r2_v1.0.1_HML-2_22p13	fewer_than_500_jointly_called_LTR_sites
HG01150_pat_hprc_r2_v1.0.1_HML-2_22p13_alt1	fewer_than_500_jointly_called_LTR_sites
HG01358_mat_hprc_r2_v1.0.1_HML-2_22p13_alt1	fewer_than_500_jointly_called_LTR_sites
HG01358_mat_hprc_r2_v1.0.1_HML-2_22p13_alt2	fewer_than_500_jointly_called_LTR_sites
HG01361_pat_hprc_r2_v1.0.1_HML-2_22p13	fewer_than_500_jointly_called_LTR_sites
HG01940_pat_hprc_r2_v1.0.1_HML-2_22p13	fewer_than_500_jointly_called_LTR_sites
HG01969_mat_hprc_r2_v1.0.1_HML-2_22p13	fewer_than_500_jointly_called_LTR_sites
HG01981_mat_hprc_r2_v1.0.1_HML-2_22p13	fewer_than_500_jointly_called_LTR_sites
HG02056_mat_hprc_r2_v1.0.1_HML-2_22p13_alt2	fewer_than_500_jointly_called_LTR_sites
HG02074_mat_hprc_r2_v1.0.1_HML-2_22p13	fewer_than_500_jointly_called_LTR_sites
HG02083_pat_hprc_r2_v1.0.1_HML-2_22p13_alt1	fewer_than_500_jointly_called_LTR_sites
HG02109_pat_hprc_r2_v1.0.1_HML-2_22p13	fewer_than_500_jointly_called_LTR_sites
HG02155_hap1_hprc_r2_v1.0.1_HML-2_22p13_alt1	fewer_than_500_jointly_called_LTR_sites
HG02257_mat_hprc_r2_v1.1.0_HML-2_22p13	fewer_than_500_jointly_called_LTR_sites
HG02258_mat_hprc_r2_v1.0.1_HML-2_22p13_alt1	fewer_than_500_jointly_called_LTR_sites
HG02392_hap1_hprc_r2_v1.0.1_HML-2_22p13_alt1	fewer_than_500_jointly_called_LTR_sites
HG02523_pat_hprc_r2_v1.0.1_HML-2_22p13	fewer_than_500_jointly_called_LTR_sites
HG02559_pat_hprc_r2_v1.0.1_HML-2_22p13	fewer_than_500_jointly_called_LTR_sites
HG02583_hap2_hprc_r2_v1.0.1_HML-2_22p13_alt2	fewer_than_500_jointly_called_LTR_sites
HG02602_mat_hprc_r2_v1.0.1_HML-2_22p13	fewer_than_500_jointly_called_LTR_sites
HG02809_pat_hprc_r2_v1.0.1_HML-2_22p13_alt1	fewer_than_500_jointly_called_LTR_sites
HG02841_mat_hprc_r2_v1.0.1_HML-2_22p13_alt3	fewer_than_500_jointly_called_LTR_sites
HG02965_hap1_hprc_r2_v1.0.1_HML-2_22p13	fewer_than_500_jointly_called_LTR_sites
HG02984_mat_hprc_r2_v1.0.1_HML-2_22p13	fewer_than_500_jointly_called_LTR_sites
HG03041_mat_hprc_r2_v1.0.1_HML-2_22p13	fewer_than_500_jointly_called_LTR_sites
HG03130_hap2_hprc_r2_v1.0.1_HML-2_22p13	fewer_than_500_jointly_called_LTR_sites
HG03139_hap1_hprc_r2_v1.0.1_HML-2_22p13	fewer_than_500_jointly_called_LTR_sites
HG03195_hap2_hprc_r2_v1.0.1_HML-2_22p13	fewer_than_500_jointly_called_LTR_sites
HG03209_hap1_hprc_r2_v1.0.1_HML-2_22p13_alt2	fewer_than_500_jointly_called_LTR_sites
HG03470_hap1_hprc_r2_v1.0.1_HML-2_22p13	fewer_than_500_jointly_called_LTR_sites
HG03742_hap1_hprc_r2_v1.0.1_HML-2_22p13	fewer_than_500_jointly_called_LTR_sites
HG03816_pat_hprc_r2_v1.0.1_HML-2_22p13_alt1	fewer_than_500_jointly_called_LTR_sites
HG04157_pat_hprc_r2_v1.0.1_HML-2_22p13_alt1	fewer_than_500_jointly_called_LTR_sites
NA18570_hap2_hprc_r2_v1.0.1_HML-2_22p13_alt1	fewer_than_500_jointly_called_LTR_sites
NA18944_hap1_hprc_r2_v1.0.1_HML-2_22p13	fewer_than_500_jointly_called_LTR_sites
NA18945_hap2_hprc_r2_v1.0.1_HML-2_22p13_alt1	fewer_than_500_jointly_called_LTR_sites
NA18959_hap1_hprc_r2_v1.0.1_HML-2_22p13	fewer_than_500_jointly_called_LTR_sites
NA18960_hap1_hprc_r2_v1.0.1_HML-2_22p13_alt2	fewer_than_500_jointly_called_LTR_sites
NA18970_hap1_hprc_r2_v1.0.1_HML-2_22p13	fewer_than_500_jointly_called_LTR_sites
NA18970_hap2_hprc_r2_v1.0.1_HML-2_22p13_alt1	fewer_than_500_jointly_called_LTR_sites
NA18970_hap2_hprc_r2_v1.0.1_HML-2_22p13_alt2	fewer_than_500_jointly_called_LTR_sites
NA18971_hap1_hprc_r2_v1.0.1_HML-2_22p13_alt1	fewer_than_500_jointly_called_LTR_sites
NA18976_hap1_hprc_r2_v1.0.1_HML-2_22p13_alt1	fewer_than_500_jointly_called_LTR_sites
NA18976_hap2_hprc_r2_v1.0.1_HML-2_22p13	fewer_than_500_jointly_called_LTR_sites
NA18982_hap2_hprc_r2_v1.0.1_HML-2_22p13	fewer_than_500_jointly_called_LTR_sites
NA19036_hap1_hprc_r2_v1.0.1_HML-2_22p13_alt1	fewer_than_500_jointly_called_LTR_sites
NA19043_hap1_hprc_r2_v1.0.1_HML-2_22p13	fewer_than_500_jointly_called_LTR_sites
NA19159_hap1_hprc_r2_v1.0.1_HML-2_22p13_alt1	fewer_than_500_jointly_called_LTR_sites
NA19391_hap2_hprc_r2_v1.0.1_HML-2_22p13	fewer_than_500_jointly_called_LTR_sites
NA19682_hap1_hprc_r2_v1.0.1_HML-2_22p13	fewer_than_500_jointly_called_LTR_sites
NA19776_hap2_hprc_r2_v1.0.1_HML-2_22p13_alt2	fewer_than_500_jointly_called_LTR_sites
NA20129_pat_hprc_r2_v1.0.1_HML-2_22p13_alt2	fewer_than_500_jointly_called_LTR_sites
NA20503_hap2_hprc_r2_v1.0.1_HML-2_22p13	fewer_than_500_jointly_called_LTR_sites
NA20762_hap1_hprc_r2_v1.0.1_HML-2_22p13_alt1	fewer_than_500_jointly_called_LTR_sites
NA20762_hap2_hprc_r2_v1.0.1_HML-2_22p13_alt1	fewer_than_500_jointly_called_LTR_sites
NA20799_hap1_hprc_r2_v1.0.1_HML-2_22p13_alt1	fewer_than_500_jointly_called_LTR_sites
NA20827_hap1_hprc_r2_v1.0.1_HML-2_22p13	fewer_than_500_jointly_called_LTR_sites
NA20827_hap2_hprc_r2_v1.0.1_HML-2_22p13	fewer_than_500_jointly_called_LTR_sites
NA20850_hap2_hprc_r2_v1.0.1_HML-2_22p13	fewer_than_500_jointly_called_LTR_sites
NA21093_hap2_hprc_r2_v1.0.1_HML-2_22p13	fewer_than_500_jointly_called_LTR_sites
NA21102_hap2_hprc_r2_v1.0.1_HML-2_22p13	fewer_than_500_jointly_called_LTR_sites
HG00133_hap2_hprc_r2_v1.0.1_HML-2_4p16.3a	fewer_than_500_jointly_called_LTR_sites
HG00146_hap2_hprc_r2_v1.0.1_HML-2_4p16.3a	fewer_than_500_jointly_called_LTR_sites
HG00423_pat_hprc_r2_v1.0.1_HML-2_4p16.3a	fewer_than_500_jointly_called_LTR_sites
HG00558_pat_hprc_r2_v1.0.1_HML-2_4p16.3a	fewer_than_500_jointly_called_LTR_sites
HG00673_pat_hprc_r2_v1.0.1_HML-2_4p16.3a	fewer_than_500_jointly_called_LTR_sites
HG00738_mat_hprc_r2_v1.0.1_HML-2_4p16.3a	fewer_than_500_jointly_called_LTR_sites
HG01071_pat_hprc_r2_v1.0.1_HML-2_4p16.3a	fewer_than_500_jointly_called_LTR_sites
HG01106_pat_hprc_r2_v1.0.1_HML-2_4p16.3a	fewer_than_500_jointly_called_LTR_sites
HG01243_mat_hprc_r2_v1.0.1_HML-2_4p16.3a	fewer_than_500_jointly_called_LTR_sites
HG02015_mat_hprc_r2_v1.0.1_HML-2_4p16.3a	fewer_than_500_jointly_called_LTR_sites
HG02040_hap1_hprc_r2_v1.0.1_HML-2_4p16.3a	fewer_than_500_jointly_called_LTR_sites
HG02083_pat_hprc_r2_v1.0.1_HML-2_4p16.3a	fewer_than_500_jointly_called_LTR_sites
HG02165_hap2_hprc_r2_v1.0.1_HML-2_4p16.3a_alt1	fewer_than_500_jointly_called_LTR_sites
HG02257_mat_hprc_r2_v1.1.0_HML-2_4p16.3a	fewer_than_500_jointly_called_LTR_sites
HG02257_pat_hprc_r2_v1.1.0_HML-2_4p16.3a	fewer_than_500_jointly_called_LTR_sites
HG02258_mat_hprc_r2_v1.0.1_HML-2_4p16.3a	fewer_than_500_jointly_called_LTR_sites
HG02451_pat_hprc_r2_v1.0.1_HML-2_4p16.3a_alt1	fewer_than_500_jointly_called_LTR_sites
HG02486_pat_hprc_r2_v1.0.1_HML-2_4p16.3a	fewer_than_500_jointly_called_LTR_sites
HG02514_mat_hprc_r2_v1.0.1_HML-2_4p16.3a	fewer_than_500_jointly_called_LTR_sites
HG02615_mat_hprc_r2_v1.0.1_HML-2_4p16.3a	fewer_than_500_jointly_called_LTR_sites
HG02622_mat_hprc_r2_v1.0.1_HML-2_4p16.3a	fewer_than_500_jointly_called_LTR_sites
HG02738_mat_hprc_r2_v1.0.1_HML-2_4p16.3a	fewer_than_500_jointly_called_LTR_sites
HG02886_mat_hprc_r2_v1.0.1_HML-2_4p16.3a	fewer_than_500_jointly_called_LTR_sites
HG03041_mat_hprc_r2_v1.0.1_HML-2_4p16.3a	fewer_than_500_jointly_called_LTR_sites
HG03098_mat_hprc_r2_v1.0.1_HML-2_4p16.3a	fewer_than_500_jointly_called_LTR_sites
HG03470_hap1_hprc_r2_v1.0.1_HML-2_4p16.3a	fewer_than_500_jointly_called_LTR_sites
HG03471_hap1_hprc_r2_v1.0.1_HML-2_4p16.3a	fewer_than_500_jointly_called_LTR_sites
HG03583_hap1_hprc_r2_v1.0.1_HML-2_4p16.3a_alt1	fewer_than_500_jointly_called_LTR_sites
HG03669_pat_hprc_r2_v1.0.1_HML-2_4p16.3a	fewer_than_500_jointly_called_LTR_sites
HG03804_pat_hprc_r2_v1.0.1_HML-2_4p16.3a	fewer_than_500_jointly_called_LTR_sites
HG03927_mat_hprc_r2_v1.0.1_HML-2_4p16.3a	fewer_than_500_jointly_called_LTR_sites
HG04160_mat_hprc_r2_v1.0.1_HML-2_4p16.3a	fewer_than_500_jointly_called_LTR_sites
NA18522_hap2_hprc_r2_v1.0.1_HML-2_4p16.3a_alt1	fewer_than_500_jointly_called_LTR_sites
NA18570_hap2_hprc_r2_v1.0.1_HML-2_4p16.3a	fewer_than_500_jointly_called_LTR_sites
NA19159_hap1_hprc_r2_v1.0.1_HML-2_4p16.3a	fewer_than_500_jointly_called_LTR_sites
NA19338_hap2_hprc_r2_v1.0.1_HML-2_4p16.3a	fewer_than_500_jointly_called_LTR_sites
NA19391_hap2_hprc_r2_v1.0.1_HML-2_4p16.3a	fewer_than_500_jointly_called_LTR_sites
NA19909_hap2_hprc_r2_v1.0.1_HML-2_4p16.3a	fewer_than_500_jointly_called_LTR_sites
NA20799_hap2_hprc_r2_v1.0.1_HML-2_4p16.3a	fewer_than_500_jointly_called_LTR_sites
NA20805_hap2_hprc_r2_v1.0.1_HML-2_4p16.3a	fewer_than_500_jointly_called_LTR_sites
NA20850_hap1_hprc_r2_v1.0.1_HML-2_4p16.3a	fewer_than_500_jointly_called_LTR_sites
HG00099_hap2_hprc_r2_v1.0.1_HML-2_4q35.2_hg38	fewer_than_500_jointly_called_LTR_sites
HG00128_hap2_hprc_r2_v1.0.1_HML-2_4q35.2_hg38	fewer_than_500_jointly_called_LTR_sites
HG00133_hap2_hprc_r2_v1.0.1_HML-2_4q35.2_hg38	fewer_than_500_jointly_called_LTR_sites
HG00140_hap1_hprc_r2_v1.0.1_HML-2_4q35.2_hg38	fewer_than_500_jointly_called_LTR_sites
HG00140_hap2_hprc_r2_v1.0.1_HML-2_4q35.2_hg38	fewer_than_500_jointly_called_LTR_sites
HG00146_hap2_hprc_r2_v1.0.1_HML-2_4q35.2_hg38	fewer_than_500_jointly_called_LTR_sites
HG00272_hap1_hprc_r2_v1.0.1_HML-2_4q35.2_hg38	fewer_than_500_jointly_called_LTR_sites
HG00272_hap2_hprc_r2_v1.0.1_HML-2_4q35.2_hg38_alt2	fewer_than_500_jointly_called_LTR_sites
HG00320_hap2_hprc_r2_v1.0.1_HML-2_4q35.2_hg38	fewer_than_500_jointly_called_LTR_sites
HG00408_mat_hprc_r2_v1.0.1_HML-2_4q35.2_hg38	fewer_than_500_jointly_called_LTR_sites
HG00423_mat_hprc_r2_v1.0.1_HML-2_4q35.2_hg38	fewer_than_500_jointly_called_LTR_sites
HG00423_pat_hprc_r2_v1.0.1_HML-2_4q35.2_hg38	fewer_than_500_jointly_called_LTR_sites
HG00609_mat_hprc_r2_v1.0.1_HML-2_4q35.2_hg38	fewer_than_500_jointly_called_LTR_sites
HG00609_pat_hprc_r2_v1.0.1_HML-2_4q35.2_hg38	fewer_than_500_jointly_called_LTR_sites
HG00621_mat_hprc_r2_v1.0.1_HML-2_4q35.2_hg38	fewer_than_500_jointly_called_LTR_sites
HG00642_mat_hprc_r2_v1.0.1_HML-2_4q35.2_hg38	fewer_than_500_jointly_called_LTR_sites
HG00673_mat_hprc_r2_v1.0.1_HML-2_4q35.2_hg38	fewer_than_500_jointly_called_LTR_sites
HG00673_pat_hprc_r2_v1.0.1_HML-2_4q35.2_hg38	fewer_than_500_jointly_called_LTR_sites
HG00706_mat_hprc_r2_v1.0.1_HML-2_4q35.2_hg38	fewer_than_500_jointly_called_LTR_sites
HG00706_pat_hprc_r2_v1.0.1_HML-2_4q35.2_hg38	fewer_than_500_jointly_called_LTR_sites
HG00735_mat_hprc_r2_v1.0.1_HML-2_4q35.2_hg38	fewer_than_500_jointly_called_LTR_sites
HG00738_mat_hprc_r2_v1.0.1_HML-2_4q35.2_hg38	fewer_than_500_jointly_called_LTR_sites
HG01109_pat_hprc_r2_v1.0.1_HML-2_4q35.2_hg38	fewer_than_500_jointly_called_LTR_sites
HG01167_hap1_hprc_r2_v1.0.1_HML-2_4q35.2_hg38	fewer_than_500_jointly_called_LTR_sites
HG01167_hap2_hprc_r2_v1.0.1_HML-2_4q35.2_hg38	fewer_than_500_jointly_called_LTR_sites
HG01175_pat_hprc_r2_v1.0.1_HML-2_4q35.2_hg38	fewer_than_500_jointly_called_LTR_sites
HG01258_mat_hprc_r2_v1.0.1_HML-2_4q35.2_hg38	fewer_than_500_jointly_called_LTR_sites
HG01258_pat_hprc_r2_v1.0.1_HML-2_4q35.2_hg38	fewer_than_500_jointly_called_LTR_sites
HG01261_pat_hprc_r2_v1.0.1_HML-2_4q35.2_hg38	fewer_than_500_jointly_called_LTR_sites
HG01346_mat_hprc_r2_v1.0.1_HML-2_4q35.2_hg38	fewer_than_500_jointly_called_LTR_sites
HG01358_mat_hprc_r2_v1.0.1_HML-2_4q35.2_hg38	fewer_than_500_jointly_called_LTR_sites
HG01361_mat_hprc_r2_v1.0.1_HML-2_4q35.2_hg38	fewer_than_500_jointly_called_LTR_sites
HG01433_mat_hprc_r2_v1.0.1_HML-2_4q35.2_hg38	fewer_than_500_jointly_called_LTR_sites
HG01530_hap1_hprc_r2_v1.0.1_HML-2_4q35.2_hg38	fewer_than_500_jointly_called_LTR_sites
HG01784_hap1_hprc_r2_v1.0.1_HML-2_4q35.2_hg38	fewer_than_500_jointly_called_LTR_sites
HG01786_hap1_hprc_r2_v1.0.1_HML-2_4q35.2_hg38	fewer_than_500_jointly_called_LTR_sites
HG01928_pat_hprc_r2_v1.0.1_HML-2_4q35.2_hg38	fewer_than_500_jointly_called_LTR_sites
HG01940_mat_hprc_r2_v1.0.1_HML-2_4q35.2_hg38	fewer_than_500_jointly_called_LTR_sites
HG01940_pat_hprc_r2_v1.0.1_HML-2_4q35.2_hg38	fewer_than_500_jointly_called_LTR_sites
HG01952_mat_hprc_r2_v1.0.1_HML-2_4q35.2_hg38	fewer_than_500_jointly_called_LTR_sites
HG01981_mat_hprc_r2_v1.0.1_HML-2_4q35.2_hg38	fewer_than_500_jointly_called_LTR_sites
HG01981_pat_hprc_r2_v1.0.1_HML-2_4q35.2_hg38	fewer_than_500_jointly_called_LTR_sites
HG01993_mat_hprc_r2_v1.0.1_HML-2_4q35.2_hg38	fewer_than_500_jointly_called_LTR_sites
HG01993_pat_hprc_r2_v1.0.1_HML-2_4q35.2_hg38	fewer_than_500_jointly_called_LTR_sites
HG02004_mat_hprc_r2_v1.0.1_HML-2_4q35.2_hg38	fewer_than_500_jointly_called_LTR_sites
HG02015_pat_hprc_r2_v1.0.1_HML-2_4q35.2_hg38	fewer_than_500_jointly_called_LTR_sites
HG02040_hap1_hprc_r2_v1.0.1_HML-2_4q35.2_hg38	fewer_than_500_jointly_called_LTR_sites
HG02074_mat_hprc_r2_v1.0.1_HML-2_4q35.2_hg38	fewer_than_500_jointly_called_LTR_sites
HG02074_pat_hprc_r2_v1.0.1_HML-2_4q35.2_hg38	fewer_than_500_jointly_called_LTR_sites
HG02129_mat_hprc_r2_v1.0.1_HML-2_4q35.2_hg38	fewer_than_500_jointly_called_LTR_sites
HG02132_pat_hprc_r2_v1.0.1_HML-2_4q35.2_hg38	fewer_than_500_jointly_called_LTR_sites
HG02155_hap2_hprc_r2_v1.0.1_HML-2_4q35.2_hg38	fewer_than_500_jointly_called_LTR_sites
HG02165_hap1_hprc_r2_v1.0.1_HML-2_4q35.2_hg38	fewer_than_500_jointly_called_LTR_sites
HG02165_hap2_hprc_r2_v1.0.1_HML-2_4q35.2_hg38	fewer_than_500_jointly_called_LTR_sites
HG02178_hap1_hprc_r2_v1.0.1_HML-2_4q35.2_hg38	fewer_than_500_jointly_called_LTR_sites
HG02178_hap2_hprc_r2_v1.0.1_HML-2_4q35.2_hg38	fewer_than_500_jointly_called_LTR_sites
HG02280_mat_hprc_r2_v1.0.1_HML-2_4q35.2_hg38	fewer_than_500_jointly_called_LTR_sites
HG02391_hap2_hprc_r2_v1.0.1_HML-2_4q35.2_hg38	fewer_than_500_jointly_called_LTR_sites
HG02392_hap1_hprc_r2_v1.0.1_HML-2_4q35.2_hg38	fewer_than_500_jointly_called_LTR_sites
HG02523_mat_hprc_r2_v1.0.1_HML-2_4q35.2_hg38	fewer_than_500_jointly_called_LTR_sites
HG02602_pat_hprc_r2_v1.0.1_HML-2_4q35.2_hg38	fewer_than_500_jointly_called_LTR_sites
HG02630_mat_hprc_r2_v1.0.1_HML-2_4q35.2_hg38	fewer_than_500_jointly_called_LTR_sites
HG02735_pat_hprc_r2_v1.0.1_HML-2_4q35.2_hg38_alt1	fewer_than_500_jointly_called_LTR_sites
HG02738_mat_hprc_r2_v1.0.1_HML-2_4q35.2_hg38	fewer_than_500_jointly_called_LTR_sites
HG02886_mat_hprc_r2_v1.0.1_HML-2_4q35.2_hg38	fewer_than_500_jointly_called_LTR_sites
HG03017_mat_hprc_r2_v1.0.1_HML-2_4q35.2_hg38	fewer_than_500_jointly_called_LTR_sites
HG03017_pat_hprc_r2_v1.0.1_HML-2_4q35.2_hg38	fewer_than_500_jointly_called_LTR_sites
HG03239_pat_hprc_r2_v1.0.1_HML-2_4q35.2_hg38	fewer_than_500_jointly_called_LTR_sites
HG03516_pat_hprc_r2_v1.1.0_HML-2_4q35.2_hg38	fewer_than_500_jointly_called_LTR_sites
HG03540_pat_hprc_r2_v1.0.1_HML-2_4q35.2_hg38	fewer_than_500_jointly_called_LTR_sites
HG03579_mat_hprc_r2_v1.0.1_HML-2_4q35.2_hg38	fewer_than_500_jointly_called_LTR_sites
HG03654_mat_hprc_r2_v1.0.1_HML-2_4q35.2_hg38	fewer_than_500_jointly_called_LTR_sites
HG03742_hap1_hprc_r2_v1.0.1_HML-2_4q35.2_hg38	fewer_than_500_jointly_called_LTR_sites
HG03831_mat_hprc_r2_v1.0.1_HML-2_4q35.2_hg38	fewer_than_500_jointly_called_LTR_sites
HG03831_pat_hprc_r2_v1.0.1_HML-2_4q35.2_hg38	fewer_than_500_jointly_called_LTR_sites
HG03874_hap1_hprc_r2_v1.0.1_HML-2_4q35.2_hg38	fewer_than_500_jointly_called_LTR_sites
HG03874_hap2_hprc_r2_v1.0.1_HML-2_4q35.2_hg38	fewer_than_500_jointly_called_LTR_sites
HG03927_mat_hprc_r2_v1.0.1_HML-2_4q35.2_hg38	fewer_than_500_jointly_called_LTR_sites
HG03927_pat_hprc_r2_v1.0.1_HML-2_4q35.2_hg38	fewer_than_500_jointly_called_LTR_sites
NA18505_hap2_hprc_r2_v1.0.1_HML-2_4q35.2_hg38	fewer_than_500_jointly_called_LTR_sites
NA18508_hap1_hprc_r2_v1.0.1_HML-2_4q35.2_hg38	fewer_than_500_jointly_called_LTR_sites
NA18565_hap1_hprc_r2_v1.0.1_HML-2_4q35.2_hg38	fewer_than_500_jointly_called_LTR_sites
NA18565_hap2_hprc_r2_v1.0.1_HML-2_4q35.2_hg38	fewer_than_500_jointly_called_LTR_sites
NA18570_hap1_hprc_r2_v1.0.1_HML-2_4q35.2_hg38	fewer_than_500_jointly_called_LTR_sites
NA18608_hap2_hprc_r2_v1.0.1_HML-2_4q35.2_hg38	fewer_than_500_jointly_called_LTR_sites
NA18940_hap1_hprc_r2_v1.0.1_HML-2_4q35.2_hg38	fewer_than_500_jointly_called_LTR_sites
NA18940_hap2_hprc_r2_v1.0.1_HML-2_4q35.2_hg38	fewer_than_500_jointly_called_LTR_sites
NA18943_hap2_hprc_r2_v1.0.1_HML-2_4q35.2_hg38	fewer_than_500_jointly_called_LTR_sites
NA18960_hap2_hprc_r2_v1.0.1_HML-2_4q35.2_hg38	fewer_than_500_jointly_called_LTR_sites
NA18967_hap1_hprc_r2_v1.0.1_HML-2_4q35.2_hg38	fewer_than_500_jointly_called_LTR_sites
NA18971_hap1_hprc_r2_v1.0.1_HML-2_4q35.2_hg38	fewer_than_500_jointly_called_LTR_sites
NA18971_hap2_hprc_r2_v1.0.1_HML-2_4q35.2_hg38	fewer_than_500_jointly_called_LTR_sites
NA18974_hap1_hprc_r2_v1.0.1_HML-2_4q35.2_hg38	fewer_than_500_jointly_called_LTR_sites
NA18974_hap2_hprc_r2_v1.0.1_HML-2_4q35.2_hg38	fewer_than_500_jointly_called_LTR_sites
NA18982_hap1_hprc_r2_v1.0.1_HML-2_4q35.2_hg38	fewer_than_500_jointly_called_LTR_sites
NA18983_hap1_hprc_r2_v1.0.1_HML-2_4q35.2_hg38	fewer_than_500_jointly_called_LTR_sites
NA18983_hap2_hprc_r2_v1.0.1_HML-2_4q35.2_hg38	fewer_than_500_jointly_called_LTR_sites
NA19087_hap1_hprc_r2_v1.0.1_HML-2_4q35.2_hg38	fewer_than_500_jointly_called_LTR_sites
NA19087_hap2_hprc_r2_v1.0.1_HML-2_4q35.2_hg38	fewer_than_500_jointly_called_LTR_sites
NA19159_hap2_hprc_r2_v1.0.1_HML-2_4q35.2_hg38	fewer_than_500_jointly_called_LTR_sites
NA19776_hap1_hprc_r2_v1.0.1_HML-2_4q35.2_hg38	fewer_than_500_jointly_called_LTR_sites
NA19776_hap2_hprc_r2_v1.0.1_HML-2_4q35.2_hg38	fewer_than_500_jointly_called_LTR_sites
NA20503_hap1_hprc_r2_v1.0.1_HML-2_4q35.2_hg38	fewer_than_500_jointly_called_LTR_sites
NA20752_hap1_hprc_r2_v1.0.1_HML-2_4q35.2_hg38	fewer_than_500_jointly_called_LTR_sites
NA20752_hap2_hprc_r2_v1.0.1_HML-2_4q35.2_hg38	fewer_than_500_jointly_called_LTR_sites
NA20805_hap2_hprc_r2_v1.0.1_HML-2_4q35.2_hg38	fewer_than_500_jointly_called_LTR_sites
NA20806_hap1_hprc_r2_v1.0.1_HML-2_4q35.2_hg38	fewer_than_500_jointly_called_LTR_sites
NA20827_hap2_hprc_r2_v1.0.1_HML-2_4q35.2_hg38	fewer_than_500_jointly_called_LTR_sites
NA20850_hap1_hprc_r2_v1.0.1_HML-2_4q35.2_hg38	fewer_than_500_jointly_called_LTR_sites
NA20850_hap2_hprc_r2_v1.0.1_HML-2_4q35.2_hg38	fewer_than_500_jointly_called_LTR_sites
NA21102_hap2_hprc_r2_v1.0.1_HML-2_4q35.2_hg38	fewer_than_500_jointly_called_LTR_sites
NA21110_hap1_hprc_r2_v1.0.1_HML-2_4q35.2_hg38	fewer_than_500_jointly_called_LTR_sites
NA21110_hap2_hprc_r2_v1.0.1_HML-2_4q35.2_hg38	fewer_than_500_jointly_called_LTR_sites
NA21144_hap1_hprc_r2_v1.0.1_HML-2_4q35.2_hg38	fewer_than_500_jointly_called_LTR_sites
