## Supplementary material for "Structural polymorphism and population-variable coding capacity of HERV-K(HML-2) in human pangenomes": genomic_paired_LTR_summary.tsv

locus	source_copies	donors	median_mismatches	median_callable	median_p	min_p	max_p	clock_low_My	clock_high_My
4q35.2_hg38	24	21	55.0	993.0	0.0553877139979859	0.05236656596173213	0.05757575757575758	12.308380888441311	23.07821416582746
15p13a	1	1	55.0	992.0	0.055443548387096774	0.055443548387096774	0.055443548387096774	12.32078853046595	23.101478494623656
22p13	1	1	55.0	993.0	0.0553877139979859	0.0553877139979859	0.0553877139979859	12.308380888441311	23.07821416582746
