## Supplementary material for "Structural polymorphism and population-variable coding capacity of HERV-K(HML-2) in human pangenomes": locus_distinguishing_sites.tsv

reference_position_1based	4q35.2_hg38_base	4q35.2_hg38_frequency	4q35.2_hg38_called	4p16.3a_base	4p16.3a_frequency	4p16.3a_called	15p13a_base	15p13a_frequency	15p13a_called	21p13_base	21p13_frequency	21p13_called	22p13_base	22p13_frequency	22p13_called
461	G	0.7971014492753623	138	A	1.0	41	A	0.9814814814814815	54	A	1.0	120	A	1.0	72
463	T	0.7971014492753623	138	G	1.0	41	G	0.9814814814814815	54	G	1.0	120	G	1.0	72
679	A	0.9130434782608695	138	G	0.5609756097560976	41	A	0.9814814814814815	54	A	0.975	120	A	1.0	72
736	T	0.6666666666666666	138	C	1.0	41	C	1.0	54	C	0.9916666666666667	120	C	1.0	72
1691	T	0.9927536231884058	138	C	1.0	41	C	1.0	54	C	1.0	120	C	1.0	72
1718	T	0.9927536231884058	138	C	0.5121951219512195	41	T	0.8888888888888888	54	T	0.9833333333333333	120	T	0.9722222222222222	72
1847	G	1.0	138	G	0.5365853658536586	41	T	0.8909090909090909	55	T	0.9833333333333333	120	T	0.9722222222222222	72
1888	T	1.0	138	T	0.5365853658536586	41	G	0.8909090909090909	55	G	0.9833333333333333	120	G	0.9722222222222222	72
3065	A	1.0	138	A	0.6097560975609756	41	G	0.7272727272727273	55	G	0.825	120	G	0.6805555555555556	72
3200	T	1.0	138	T	0.5121951219512195	41	C	0.8909090909090909	55	C	0.9833333333333333	120	C	0.9583333333333334	72
5019	T	1.0	138	T	0.7317073170731707	41	C	0.6181818181818182	55	C	0.6583333333333333	120	T	0.5416666666666666	72
5497	T	0.9710144927536232	138	T	0.5121951219512195	41	C	1.0	55	C	1.0	120	C	1.0	72
5527	G	1.0	138	G	0.6341463414634146	41	A	0.7818181818181819	55	A	0.8666666666666667	120	A	0.5138888888888888	72
5832	T	0.9710144927536232	138	G	1.0	41	G	1.0	55	G	1.0	120	G	1.0	72
5888	C	1.0	138	C	0.725	40	T	0.7636363636363637	55	T	0.6554621848739496	119	C	0.6527777777777778	72
6800	A	0.9855072463768116	138	A	0.5365853658536586	41	G	0.9818181818181818	55	G	0.9583333333333334	120	G	0.9166666666666666	72
6830	A	0.9562043795620438	137	T	1.0	39	T	0.9090909090909091	55	T	0.975	120	T	0.9861111111111112	72
6848	G	0.9854014598540146	137	G	0.6153846153846154	39	A	0.8727272727272727	55	A	0.8583333333333333	120	A	0.5138888888888888	72
6876	G	0.9708029197080292	137	A	1.0	39	A	1.0	55	A	0.975	120	A	0.9583333333333334	72
